# Metabolic Gating and the Evolution of Human Cognitive Plasticity: A Comparative Genomic Analysis

**DOI:** 10.64898/2026.06.14.732123

**Authors:** Bryan A. Krantz

## Abstract

The genetic basis of extreme cognitive plasticity—and its paradoxical overlap with severe neuropsychiatric conditions like schizophrenia—remains one of human evolution’s greatest mysteries. We hypothesized that this shared genomic architecture does not represent a collection of broken genes, but rather a high-performance cognitive engine governed by strict metabolic constraints. By integrating population-level data from psychiatric cohorts and highly creative individuals, we identified an evolutionarily conserved “Vanguard Engine.” This architecture comprises hyper-tuned voltage-gated calcium channels (*CACNA1C*), glutamatergic receptors (*GRIN2A*), and linguistic coordinators (*FOXP2*), capable of driving extreme associative plasticity. Crucially, we characterized the *PDHB* and tandem *HCAR1/HCAR2* loci as the critical metabolic governors protecting this high-voltage circuitry against thermal overload. Population frequency analyses utilizing the 1000 Genomes Project confirm these alleles are maintained under strong balancing selection rather than purifying decay. Our findings challenge the traditional “disease-deficit” model, suggesting instead that psychiatric pathology is an emergent property of an evolutionary fuel mismatch. This ancient, lipid-dependent cognitive hardware experiences a catastrophic thermodynamic crash when starved of its requisite ketogenic coolant (β-hydroxybutyrate) by modern, carbohydrate-heavy diets, providing a unified mechanistic explanation for the spectrum between extreme cognitive innovation and pathological collapse.
