## Supplemental Data 1 for "Metabolic Gating and the Evolution of Human Cognitive Plasticity: A Comparative Genomic Analysis"

### Sheet: Schizophrenia (PGC3)
rsID	Chromosome	Position (hg19)	Effect Allele	Other Allele	P-Value	Beta	SE
rs80024005	12	123383147	G	T	1.12e-09	-0.0952	0.0156
rs76446716	12	123383148	C	T	1.12e-09	-0.0952	0.0156
rs75438052	12	123395555	A	C	2.44e-09	-0.0839	0.0141
rs58182048	12	123287708	C	T	3.56e-09	-0.0861	0.0146
rs75482067	12	123284472	G	A	4.22e-09	-0.0853	0.0145
rs80029885	12	123314853	G	A	5.14e-09	-0.0853	0.0146
rs12298664	12	123327445	T	C	5.16e-09	-0.0847	0.0145
rs12321131	12	123285124	G	A	5.51e-09	-0.0847	0.0145
rs79775390	12	123286774	C	T	5.58e-09	-0.0847	0.0145
rs11060065	12	123286491	A	G	5.59e-09	-0.0847	0.0145
rs11060064	12	123286478	C	T	5.82e-09	-0.0846	0.0145
rs75794148	12	123287329	C	G	6.06e-09	-0.0845	0.0145
rs2292139	12	123345090	G	A	6.06e-09	-0.0843	0.0145
rs12319654	12	123327160	C	T	6.1e-09	-0.0843	0.0145
rs76137672	12	123345787	G	A	6.65e-09	-0.0841	0.0145
rs9788290	12	123291085	G	A	6.68e-09	-0.0846	0.0146
rs2292131	12	123332354	C	T	7.45e-09	-0.0838	0.0145
rs77422670	12	123288313	T	C	7.64e-09	-0.0833	0.0144
rs75217947	12	123346177	G	C	8.23e-09	-0.0842	0.0146
rs11060208	12	123309422	G	A	8.42e-09	-0.0837	0.0145
rs11060209	12	123309544	A	G	8.46e-09	-0.0837	0.0145
rs75471208	12	123306558	G	A	8.56e-09	-0.0836	0.0145
rs78661168	12	123315903	G	C	9.01e-09	-0.0835	0.0145
rs111589530	12	123314952	C	T	1.07e-08	-0.0831	0.0145
rs78245747	12	123326499	G	T	1.3e-08	-0.0821	0.0144
rs77970074	12	123292186	T	G	1.37e-08	-0.0825	0.0145
rs12313600	12	123281262	G	A	1.38e-08	-0.0833	0.0147
rs12297553	12	123283864	C	T	1.52e-08	-0.0828	0.0146
rs60308342	12	123312881	C	T	1.54e-08	-0.0819	0.0145
rs12313538	12	123281167	G	A	1.76e-08	-0.0822	0.0146
rs12318871	12	123281175	C	T	1.76e-08	-0.0822	0.0146
rs12314494	12	123327361	G	A	1.89e-08	-0.0783	0.0139
rs77908463	12	123284395	C	T	2.08e-08	-0.0808	0.0144
rs80105191	12	123329741	T	C	2.26e-08	-0.0782	0.014
rs1979237	12	123325895	C	T	2.33e-08	-0.0777	0.0139
rs754080	12	123325296	G	A	2.51e-08	-0.0775	0.0139
rs937520	12	123306035	C	T	2.71e-08	-0.0762	0.0137
rs79433554	12	123282926	G	A	3.02e-08	-0.081	0.0146
rs12298293	12	123282292	T	C	3.41e-08	-0.0807	0.0146
rs2649909	12	123307736	G	T	3.42e-08	-0.0756	0.0137
rs12315520	12	123282275	G	C	3.53e-08	-0.0806	0.0146
rs59922385	12	123316104	A	G	3.92e-08	-0.0752	0.0137
rs1799618	12	123313643	A	C	3.96e-08	-0.0752	0.0137
rs1671685	12	123314125	C	T	4.14e-08	-0.0751	0.0137
rs1696349	12	123314139	A	C	4.15e-08	-0.0751	0.0137
rs1696326	12	123311981	C	T	4.26e-08	-0.075	0.0137
rs2649908	12	123306547	A	G	5.18e-08	-0.0744	0.0137
rs735378	12	123325568	G	A	8.75e-08	-0.0715	0.0134
rs12314544	12	123321497	G	T	1.02e-07	-0.0716	0.0134
rs12299742	12	123323357	T	G	1.11e-07	-0.071	0.0134
rs839360	12	123283841	A	G	1.34e-07	-0.0701	0.0133
rs1979236	12	123325993	G	A	1.46e-07	-0.0703	0.0134
rs76630990	12	123322011	G	A	1.83e-07	-0.0703	0.0135
rs79798267	12	123321819	A	T	1.84e-07	-0.0703	0.0135
rs10847980	12	123387922	T	G	2.35e-07	-0.0658	0.0127
rs4758662	12	122924778	G	A	2.53e-07	-0.0461	0.0089
rs4758643	12	122924819	A	T	2.68e-07	-0.046	0.0089
rs34129612	12	122913657	T	C	2.82e-07	-0.0459	0.0089
rs7135419	12	122911861	T	A	2.87e-07	-0.0459	0.0089
rs10773152	12	122910180	T	C	3.02e-07	-0.0458	0.0089
rs10846792	12	122882374	T	C	3.13e-07	-0.0458	0.0089
rs10734918	12	122921512	A	C	3.23e-07	-0.0457	0.0089
rs6488958	12	122880704	A	G	3.52e-07	-0.0456	0.0089
rs10744211	12	122931820	A	G	3.53e-07	-0.0455	0.0089
rs7969429	12	122875606	A	G	3.58e-07	-0.0456	0.0089
rs11057882	12	122875046	A	G	3.79e-07	-0.0455	0.0089
rs6488951	12	122873928	A	G	3.83e-07	-0.0454	0.0089
rs10846830	12	122897220	C	G	3.95e-07	-0.0454	0.0089
rs11058209	12	122935945	A	G	5.29e-07	-0.0449	0.0089
rs1818050	12	122849392	A	C	5.56e-07	-0.0449	0.009
rs10744210	12	122931793	A	G	5.74e-07	-0.0447	0.0089
rs6489002	12	122929822	T	C	5.9e-07	-0.0447	0.0089
rs10744208	12	122931559	C	A	6.01e-07	-0.0447	0.0089
rs79454364	12	123383716	T	C	6.27e-07	-0.0818	0.0164
rs113841747	12	122886088	G	T	6.29e-07	0.0448	0.009
rs2341439	12	122848096	G	C	6.97e-07	-0.0445	0.009
rs4758667	12	122810925	C	T	7.03e-07	-0.0445	0.009
rs2100500	12	123318626	G	C	7.14e-07	-0.0625	0.0126
rs10773088	12	122828069	A	T	7.45e-07	-0.0444	0.009
rs10744209	12	122931568	G	A	7.67e-07	-0.0442	0.0089
rs7953007	12	122816977	A	C	8.04e-07	-0.0443	0.009
rs10846699	12	122853073	T	C	8.1e-07	0.0444	0.009
rs12372756	12	122815130	A	G	8.11e-07	-0.0443	0.009
rs7973869	12	122874284	G	C	8.46e-07	-0.0439	0.0089
rs7974262	12	122896385	C	T	8.84e-07	0.0442	0.009
rs7956480	12	122817507	A	G	9e-07	-0.044	0.009
rs7975747	12	122816995	C	T	9.18e-07	-0.0441	0.009
rs113869830	12	122874961	C	T	9.46e-07	0.0445	0.0091
rs12581249	12	122863585	T	C	1.01e-06	0.044	0.009
rs11616082	12	122874960	A	G	1.03e-06	-0.0435	0.0089
rs11057786	12	122859265	C	T	1.04e-06	0.0439	0.009
rs11057797	12	122860732	G	A	1.05e-06	0.0439	0.009
rs76385829	12	123328378	C	T	1.06e-06	-0.0615	0.0126
rs1553179	12	122831073	A	G	1.08e-06	-0.0438	0.009
rs10773104	12	122856627	G	A	1.08e-06	0.0439	0.009
rs4039670	12	122822655	A	G	1.1e-06	-0.0437	0.009
rs10846746	12	122868696	C	T	1.12e-06	0.0439	0.009
rs10773103	12	122856532	A	G	1.13e-06	0.0438	0.009
rs10773167	12	122934001	C	T	1.18e-06	-0.0437	0.009
rs2173582	12	122824694	A	G	1.2e-06	-0.0436	0.009
rs12321100	12	123279862	T	C	1.3e-06	-0.0647	0.0134
rs9788145	12	122899522	C	T	1.32e-06	-0.0431	0.0089
rs10846664	12	122823777	A	G	1.37e-06	-0.0433	0.009
rs7294559	12	122837564	C	A	1.37e-06	-0.0433	0.009
rs28730465	12	122863864	A	C	1.37e-06	0.0434	0.009
rs7970007	12	122931150	G	A	1.37e-06	-0.0373	0.0077
rs112066678	12	123319647	A	C	1.41e-06	-0.0594	0.0123
rs113929599	12	123382664	C	A	1.43e-06	-0.068	0.0141
rs11060708	12	123397136	G	C	1.43e-06	-0.0659	0.0137
rs12298151	12	123337761	G	A	1.52e-06	-0.0589	0.0122
rs6488933	12	122840172	T	C	1.65e-06	-0.0432	0.009
rs74741778	12	123277131	T	G	1.84e-06	-0.0633	0.0133
rs79426485	12	123278460	A	T	1.87e-06	-0.0633	0.0133
rs60469279	12	123268181	C	T	1.9e-06	-0.0632	0.0133
rs113956084	12	123277217	T	C	1.9e-06	-0.0632	0.0133
rs2271050	12	123335527	C	T	2e-06	0.0473	0.0099
rs75381856	12	123275952	T	C	2.01e-06	-0.0631	0.0133
rs80023119	12	123277965	A	C	2.01e-06	-0.0631	0.0133
rs78935817	12	123277741	C	T	2.09e-06	-0.063	0.0133
rs11059953	12	123269441	T	C	2.17e-06	-0.0629	0.0133
rs1671679	12	123270717	C	T	2.23e-06	-0.0628	0.0133
rs75481785	12	123279564	G	A	2.27e-06	-0.0632	0.0134
rs12316263	12	123242877	A	G	2.31e-06	-0.0627	0.0133
rs75955869	12	123241687	A	C	2.41e-06	-0.0626	0.0133
rs55834409	12	122862560	C	G	2.44e-06	0.0422	0.009
rs112064785	12	123243346	C	G	2.49e-06	-0.0625	0.0133
rs12319160	12	123275773	C	T	2.53e-06	-0.0629	0.0134
rs79350782	12	123238416	G	T	2.54e-06	-0.0625	0.0133
rs7303024	12	123329189	C	T	2.54e-06	-0.0561	0.0119
rs75789455	12	123240082	C	T	2.55e-06	-0.0625	0.0133
rs12303951	12	123267866	C	A	2.57e-06	-0.0624	0.0133
rs78552965	12	123257622	G	A	2.6e-06	-0.0624	0.0133
rs10846714	12	122854788	T	G	2.62e-06	0.0361	0.0077
rs12303270	12	123265277	G	A	2.65e-06	-0.0623	0.0133
rs56272219	12	123329737	A	G	2.65e-06	-0.0573	0.0122
rs9788228	12	122852292	G	A	2.66e-06	-0.0365	0.0078
rs12307038	12	123261962	T	C	2.66e-06	-0.0623	0.0133
rs12312837	12	123265688	A	G	2.66e-06	-0.0623	0.0133
rs7952868	12	122846949	A	G	2.69e-06	-0.0438	0.0093
rs12302287	12	123267137	C	T	2.69e-06	-0.0623	0.0133
rs1803290	12	122865029	T	C	2.73e-06	0.042	0.0089
rs78501176	12	123246869	A	C	2.76e-06	-0.0622	0.0133
rs11836188	12	122865507	T	C	2.78e-06	0.0419	0.0089
rs74615202	12	123387633	T	G	2.82e-06	-0.0697	0.0149
rs11059711	12	123233892	G	A	2.89e-06	-0.0621	0.0133
rs75389155	12	123246797	A	G	2.89e-06	-0.0621	0.0133
rs4758693	12	122860714	A	T	2.95e-06	0.0359	0.0077
rs6488939	12	122858250	T	C	2.96e-06	-0.041	0.0088
rs11059954	12	123269591	C	T	3.19e-06	-0.062	0.0133
rs113903550	12	123249102	G	A	3.57e-06	-0.0617	0.0133
rs74970176	12	123241926	A	T	3.63e-06	-0.0616	0.0133
rs7398014	12	122943980	T	C	3.71e-06	-0.0412	0.0089
rs3817095	12	123247506	T	C	3.73e-06	-0.0616	0.0133
rs12310386	12	123239620	A	C	3.75e-06	-0.0615	0.0133
rs3817011	12	122819566	C	T	3.76e-06	-0.0408	0.0088
12:123339344_A_G	12	123339344	A	G	3.87e-06	0.0545	0.0118
rs61176973	12	123250394	G	A	3.9e-06	-0.0614	0.0133
rs78591962	12	123246781	T	A	3.91e-06	-0.0614	0.0133
rs12303328	12	123367786	C	A	4.06e-06	-0.0704	0.0153
rs59192320	12	123342322	A	T	4.16e-06	-0.0562	0.0122
rs78462864	12	123365867	C	T	4.16e-06	-0.0703	0.0153
rs10998	12	122989412	G	A	4.25e-06	-0.0409	0.0089
rs11058034	12	122894936	G	T	4.52e-06	0.0432	0.0094
rs10466884	12	123231606	G	A	4.54e-06	-0.0615	0.0134
rs11059834	12	123254762	T	C	4.55e-06	-0.061	0.0133
rs2271051	12	123344021	G	A	4.6e-06	-0.0558	0.0122
rs73421642	12	123317740	G	C	4.85e-06	-0.0544	0.0119
rs1532579	12	122886219	T	C	5.08e-06	-0.0348	0.0076
rs7978119	12	122933151	G	A	5.21e-06	-0.0353	0.0078
rs1973463	12	122938003	A	G	5.24e-06	-0.0403	0.0088
rs7959550	12	122915054	C	T	5.26e-06	-0.0348	0.0076
rs12313006	12	123342885	C	T	5.26e-06	-0.0547	0.012
rs1392142	12	122887499	C	T	5.4e-06	-0.0347	0.0076
rs7305360	12	122890472	G	A	5.52e-06	-0.0347	0.0076
rs12314643	12	122917423	C	T	5.54e-06	-0.0397	0.0087
rs7397299	12	122821649	G	T	5.7e-06	-0.0395	0.0087
rs7972832	12	122879382	G	A	5.73e-06	-0.0346	0.0076
rs10161488	12	122873849	A	G	5.91e-06	-0.0346	0.0076
rs7973480	12	122875950	T	C	5.96e-06	-0.0346	0.0076
rs7961258	12	122872750	T	C	6.15e-06	-0.0346	0.0076
rs11058233	12	122940075	A	G	6.15e-06	-0.0395	0.0087
rs10161534	12	122873864	T	C	6.44e-06	-0.0395	0.0088
rs7964981	12	122926979	C	T	6.44e-06	-0.0345	0.0076
rs12310901	12	123264709	A	T	6.45e-06	-0.0556	0.0123
rs10734915	12	122873408	A	C	6.76e-06	-0.0394	0.0088
rs4758666	12	122902840	C	T	6.86e-06	-0.0389	0.0086
rs10744192	12	122893492	A	G	7.18e-06	-0.0392	0.0087
rs74985067	12	123354980	G	A	7.45e-06	-0.0676	0.0151
rs2341438	12	122921339	G	A	7.96e-06	-0.0341	0.0076
rs10846688	12	122843225	G	A	8.63e-06	-0.0388	0.0087
rs10846920	12	122943231	C	T	8.67e-06	-0.0382	0.0086
rs1473553	12	122985057	G	T	8.89e-06	-0.0395	0.0089
rs4997380	12	122838956	A	G	9.12e-06	-0.0387	0.0087
rs10744422	12	123336789	T	C	9.27e-06	0.046	0.0104
rs7963773	12	122950035	A	G	9.37e-06	-0.0386	0.0087
rs1553178	12	122855144	A	G	9.57e-06	0.0339	0.0077
rs10734924	12	123018894	T	G	9.83e-06	-0.0389	0.0088
rs9988963	12	122991478	C	G	1e-05	-0.0388	0.0088
rs10773108	12	122869102	A	G	1.03e-05	-0.0339	0.0077
rs7964138	12	122950375	A	G	1.03e-05	-0.0384	0.0087
rs7313915	12	123396799	C	T	1.03e-05	-0.0484	0.011
rs12305822	12	123268734	C	T	1.08e-05	-0.0541	0.0123
rs75876669	12	123241608	C	T	1.13e-05	-0.0541	0.0123
rs57366988	12	123240297	G	A	1.14e-05	-0.0541	0.0123
rs4758648	12	122900460	A	G	1.15e-05	-0.0383	0.0087
rs12321556	12	123244603	T	G	1.19e-05	-0.054	0.0123
rs75875275	12	123268884	A	G	1.2e-05	-0.0539	0.0123
rs2173628	12	123097023	G	A	1.25e-05	-0.0385	0.0088
rs80140873	12	123245514	C	G	1.25e-05	-0.0539	0.0123
rs7314638	12	122983460	A	G	1.27e-05	-0.0388	0.0089
rs6489071	12	123025576	C	G	1.34e-05	-0.0378	0.0087
rs7486414	12	123273206	G	A	1.38e-05	-0.0534	0.0123
rs7397990	12	123119472	T	C	1.4e-05	-0.0373	0.0086
rs10847179	12	123040985	T	C	1.44e-05	-0.0382	0.0088
rs10466883	12	123229106	G	T	1.44e-05	-0.0539	0.0124
rs7138313	12	123275771	C	T	1.44e-05	-0.0538	0.0124
rs6489156	12	123100397	C	T	1.5e-05	-0.0375	0.0087
rs3896870	12	123333611	T	C	1.5e-05	0.0447	0.0103
rs7311386	12	123275609	G	A	1.53e-05	-0.0532	0.0123
rs11058402	12	122981053	A	G	1.55e-05	-0.0384	0.0089
rs6489157	12	123101673	G	C	1.55e-05	-0.0376	0.0087
rs10773657	12	123327900	C	A	1.59e-05	0.0442	0.0102
rs10744275	12	123048618	A	G	1.63e-05	-0.038	0.0088
rs7295397	12	123116209	C	T	1.63e-05	-0.0379	0.0088
rs7966094	12	123115771	A	G	1.65e-05	-0.0379	0.0088
rs2062506	12	123084836	A	G	1.72e-05	-0.0378	0.0088
rs10846978	12	122964708	T	C	1.78e-05	-0.0381	0.0089
rs3817094	12	123332032	T	C	1.79e-05	0.0443	0.0103
rs10773117	12	122873570	C	T	1.82e-05	-0.0332	0.0077
rs4319547	12	123079035	A	G	1.84e-05	-0.0377	0.0088
rs3803005	12	123110654	T	C	1.85e-05	-0.0373	0.0087
rs2343108	12	123331301	C	T	1.87e-05	0.0439	0.0103
rs2135014	12	123333065	C	T	1.87e-05	0.0442	0.0103
rs1532835	12	123330665	G	A	1.89e-05	0.0442	0.0103
rs3896871	12	123333610	G	T	1.93e-05	0.0442	0.0103
rs937766	12	123331094	G	T	1.97e-05	0.0441	0.0103
rs1392236	12	123074890	C	G	1.99e-05	-0.0375	0.0088
rs3852536	12	123333824	C	T	1.99e-05	0.0441	0.0103
rs2292132	12	123332834	T	C	2.01e-05	0.0441	0.0103
rs2292134	12	123334033	C	G	2.05e-05	0.044	0.0103
rs2292135	12	123334075	G	A	2.05e-05	0.044	0.0103
rs10773162	12	122929014	G	A	2.09e-05	-0.0328	0.0077
rs12314537	12	122941349	A	G	2.13e-05	-0.0325	0.0076
rs7972728	12	123076778	C	A	2.13e-05	-0.0374	0.0088
rs7307735	12	123087442	A	G	2.13e-05	-0.0368	0.0087
rs11060623	12	123379193	C	T	2.29e-05	0.0396	0.0094
rs4759359	12	123398454	G	C	2.29e-05	-0.0525	0.0124
rs6488947	12	122872095	A	G	2.4e-05	-0.0327	0.0077
rs10773302	12	123043145	G	T	2.42e-05	-0.0367	0.0087
rs7316734	12	123117425	A	G	2.46e-05	-0.0366	0.0087
rs10744218	12	122942185	G	A	2.57e-05	-0.0321	0.0076
rs488635	12	123203258	T	G	2.57e-05	-0.0365	0.0087
rs80220833	12	123248481	T	G	2.64e-05	-0.0522	0.0124
rs4758665	12	122813870	C	T	2.67e-05	-0.0326	0.0078
12:122951100_A_G	12	122951100	A	G	2.73e-05	-0.0386	0.0092
rs868181	12	122807369	A	C	2.78e-05	-0.0328	0.0078
rs10773208	12	122970156	T	C	2.78e-05	-0.0373	0.0089
rs7316149	12	123063912	G	A	2.79e-05	-0.0369	0.0088
rs7398546	12	123309475	T	C	2.79e-05	0.0427	0.0102
rs10846852	12	122912087	C	T	2.8e-05	-0.0325	0.0078
rs7954285	12	123307754	C	T	2.86e-05	0.0427	0.0102
rs10773627	12	123311853	A	G	2.9e-05	0.0426	0.0102
rs4759389	12	123308615	A	G	2.93e-05	0.0426	0.0102
rs7309390	12	123110422	A	G	2.95e-05	-0.0362	0.0087
rs897393	12	123312051	C	T	2.96e-05	0.0426	0.0102
rs10744217	12	122942070	A	G	2.97e-05	-0.036	0.0086
rs10847826	12	123314899	G	C	2.97e-05	0.0426	0.0102
rs897391	12	123326374	G	A	3.01e-05	0.0426	0.0102
rs10847869	12	123328359	C	G	3.02e-05	0.0426	0.0102
rs10846921	12	122943376	A	C	3.03e-05	-0.036	0.0086
rs7955203	12	123042642	A	T	3.06e-05	-0.0362	0.0087
rs921808	12	123323135	C	T	3.09e-05	0.0425	0.0102
rs11060725	12	123399478	G	T	3.1e-05	-0.0505	0.0121
rs2262194	12	123198921	T	G	3.16e-05	-0.0361	0.0087
rs2343685	12	123317182	C	G	3.19e-05	0.0424	0.0102
rs11057522	12	122807572	C	T	3.27e-05	-0.0325	0.0078
rs71456771	12	123201925	G	T	3.27e-05	-0.036	0.0087
rs2880678	12	123317099	C	T	3.29e-05	0.0424	0.0102
rs10846912	12	122939450	C	T	3.38e-05	-0.0316	0.0076
rs11830957	12	122925296	C	A	3.41e-05	-0.0322	0.0078
rs7316114	12	122947265	A	G	3.51e-05	-0.0358	0.0086
rs12426809	12	123327143	C	T	3.51e-05	0.0422	0.0102
rs3825096	12	122884076	C	T	3.79e-05	-0.032	0.0078
rs11060344	12	123329101	A	G	3.9e-05	0.0546	0.0133
rs11057819	12	122866845	T	C	4.03e-05	-0.0319	0.0078
rs2062488	12	122804256	T	C	4.11e-05	-0.0359	0.0087
rs7978636	12	122834580	T	C	4.12e-05	-0.0319	0.0078
rs3104614	12	123204297	C	T	4.21e-05	-0.0355	0.0087
rs3104613	12	123204419	G	T	4.22e-05	-0.0355	0.0087
rs113740515	12	123199410	G	A	4.26e-05	-0.0356	0.0087
rs73228032	12	123322415	C	A	4.26e-05	0.0543	0.0133
rs11057813	12	122864343	A	T	4.33e-05	0.0313	0.0076
rs9705654	12	123083508	T	C	4.34e-05	-0.0355	0.0087
rs10846931	12	122947871	C	G	4.36e-05	-0.0351	0.0086
rs12829449	12	122895207	T	C	4.47e-05	-0.0317	0.0078
rs10744220	12	122947733	T	C	4.51e-05	-0.035	0.0086
rs12818177	12	122856158	G	A	4.53e-05	-0.0317	0.0078
rs34699072	12	123203986	C	T	4.82e-05	-0.0353	0.0087
rs61021925	12	122863659	T	C	4.83e-05	0.0311	0.0076
rs11503023	12	122850575	T	C	4.86e-05	-0.0315	0.0077
rs897392	12	123326326	G	A	5.08e-05	0.04	0.0099
rs4758645	12	122946487	G	A	5.09e-05	-0.0348	0.0086
rs4759390	12	123302774	C	T	5.24e-05	0.0413	0.0102
rs4758646	12	122946507	G	A	5.36e-05	-0.0347	0.0086
rs2292137	12	123339358	C	G	5.4e-05	0.0363	0.009
rs7301515	12	122949673	T	C	5.46e-05	-0.0373	0.0092
rs4759382	12	123347609	A	G	5.67e-05	0.0412	0.0102
rs2454702	12	123209159	C	T	5.75e-05	-0.0349	0.0087
rs1587856	12	123342229	A	G	5.76e-05	0.0416	0.0104
rs11058272	12	122948092	G	A	5.79e-05	-0.0312	0.0078
rs7138398	12	123341833	G	C	5.96e-05	0.0416	0.0104
rs7974160	12	122809050	T	C	6.19e-05	-0.0311	0.0078
rs4759355	12	123316566	A	G	6.25e-05	0.0409	0.0102
rs936083	12	123338964	A	G	6.39e-05	0.0414	0.0104
rs2292138	12	123339712	A	G	6.4e-05	0.0414	0.0104
rs897385	12	123341297	A	G	6.4e-05	0.0414	0.0104
rs12423420	12	122938466	G	A	6.65e-05	-0.0344	0.0086
rs580063	12	123206340	T	C	7.01e-05	-0.0345	0.0087
rs11057514	12	122806239	T	C	7.28e-05	-0.0312	0.0079
rs12812332	12	122938768	A	G	7.36e-05	-0.0304	0.0077
rs11057705	12	122846558	C	T	7.42e-05	-0.0312	0.0079
rs897386	12	123341289	A	C	8.47e-05	0.0402	0.0102
rs2343109	12	123341863	G	C	8.57e-05	0.0401	0.0102
rs10773178	12	122944752	T	C	8.73e-05	-0.0337	0.0086
rs10773176	12	122944713	A	G	8.97e-05	-0.0336	0.0086
rs4759381	12	123348480	G	A	9.35e-05	0.0411	0.0105
rs12255	12	123350204	C	T	9.63e-05	0.0401	0.0103
rs10773172	12	122939655	G	A	9.67e-05	-0.0335	0.0086
rs6416298	12	123002143	C	T	9.97e-05	-0.0355	0.0091
rs11058226	12	122938958	T	C	0.0001	-0.0334	0.0086
rs12425970	12	122951119	G	T	0.0001	-0.0335	0.0086
rs3922628	12	123209295	T	A	0.000105	-0.0337	0.0087
rs635400	12	123171089	A	G	0.000107	-0.0347	0.009
rs3825143	12	123352179	C	T	0.000111	0.0395	0.0102
rs4759392	12	123285131	C	T	0.000112	0.0397	0.0103
rs7294991	12	123286780	C	T	0.000117	0.0399	0.0104
rs11057686	12	122843443	A	G	0.000124	-0.0297	0.0077
rs7975492	12	122827668	A	C	0.000131	-0.0296	0.0078
rs12828876	12	122816002	C	T	0.00014	-0.0296	0.0078
rs6489159	12	123112806	G	A	0.000142	-0.0348	0.0091
rs4759364	12	123162786	C	T	0.000149	-0.035	0.0092
rs10161184	12	122812291	G	A	0.000154	-0.0294	0.0078
rs1129167	12	122812503	G	C	0.000157	-0.0294	0.0078
rs7295105	12	123124225	G	A	0.000161	-0.0322	0.0085
rs7313121	12	122844901	G	A	0.00017	-0.029	0.0077
rs7307233	12	123124301	C	G	0.000172	-0.032	0.0085
rs2454722	12	123171218	A	G	0.000172	-0.0337	0.009
rs3852537	12	123361501	T	C	0.000176	0.0383	0.0102
rs10744434	12	123368419	T	A	0.000178	0.0386	0.0103
rs4759393	12	123282532	G	A	0.000181	0.0414	0.0111
rs526276	12	123192454	C	T	0.000188	-0.0337	0.009
rs11058251	12	122943545	A	C	0.00019	-0.0325	0.0087
rs4758644	12	122943915	A	C	0.000191	-0.0325	0.0087
rs2342082	12	123090380	T	C	0.000195	-0.034	0.0091
rs7309225	12	123288439	A	G	0.000203	0.0389	0.0105
rs10773090	12	122836576	T	C	0.00022	-0.0287	0.0078
rs7959238	12	123131498	A	T	0.00022	-0.0315	0.0085
rs1471022	12	123394850	T	C	0.000223	-0.0419	0.0113
rs7954006	12	123131824	C	A	0.00023	-0.0314	0.0085
rs7980541	12	123379477	C	T	0.000235	0.0382	0.0104
rs7313284	12	122837761	G	A	0.000238	-0.0283	0.0077
rs7137722	12	123070616	G	T	0.00024	-0.0336	0.0091
rs4759361	12	123178280	T	A	0.000251	-0.0332	0.0091
rs545234	12	123188076	G	T	0.00026	-0.033	0.009
rs1798219	12	123180061	A	C	0.000274	-0.0328	0.009
rs4453272	12	123184235	T	C	0.000275	-0.0328	0.009
rs1696336	12	123179842	C	G	0.000283	-0.0327	0.009
rs645491	12	123181661	T	C	0.000284	-0.0327	0.009
rs582452	12	123186539	A	G	0.000284	-0.0328	0.009
rs509548	12	123181855	T	A	0.000291	-0.0327	0.009
rs7296680	12	122985598	T	A	0.000297	-0.0272	0.0075
rs6489014	12	122963180	A	G	0.000307	-0.0271	0.0075
rs4356269	12	122986267	C	T	0.000308	-0.0271	0.0075
rs6416295	12	122963011	T	C	0.000309	-0.0271	0.0075
rs11615830	12	122986534	C	T	0.00031	-0.0271	0.0075
rs525215	12	123179771	G	A	0.000319	-0.0325	0.009
rs2649991	12	123179461	A	G	0.00032	-0.0325	0.009
rs632393	12	123178817	G	A	0.000321	-0.0324	0.009
rs2244689	12	123172330	A	G	0.000325	-0.0324	0.009
rs643285	12	123182151	G	A	0.000326	-0.0324	0.009
rs7956284	12	123183017	G	A	0.000332	-0.0324	0.009
rs2271049	12	123335488	G	A	0.000338	0.0355	0.0099
rs585465	12	123175965	C	T	0.000339	-0.0323	0.009
rs582856	12	123186458	T	C	0.000341	-0.0323	0.009
rs7307867	12	123006368	T	C	0.000343	-0.0266	0.0074
rs10744242	12	123006263	C	T	0.000345	-0.0266	0.0074
rs568853	12	123177128	G	A	0.000345	-0.0323	0.009
rs7134381	12	123004306	C	T	0.000361	-0.0265	0.0074
rs7132830	12	122957085	G	A	0.000362	-0.0268	0.0075
rs11608711	12	122956842	A	C	0.000363	-0.0268	0.0075
rs138062324	12	123296204	G	A	0.000363	-0.0427	0.012
rs589154	12	123175129	C	T	0.000364	-0.0321	0.009
rs601339	12	123174743	A	G	0.000365	-0.0321	0.009
rs11059384	12	123170301	C	A	0.000372	-0.0322	0.009
rs630408	12	123172822	C	T	0.000376	-0.0321	0.009
rs2063510	12	122803491	C	G	0.000378	-0.0284	0.008
rs562042	12	123173639	A	G	0.000378	-0.0321	0.009
rs11058398	12	122979914	A	T	0.000394	-0.0267	0.0075
rs7303688	12	122975949	A	G	0.000402	-0.0266	0.0075
rs10846968	12	122959902	T	C	0.000416	-0.0265	0.0075
rs7969523	12	123168636	T	G	0.000432	-0.0321	0.0091
rs35683065	12	123164062	G	C	0.000438	-0.0321	0.0091
rs11058362	12	122969042	T	C	0.000443	-0.0264	0.0075
rs4758657	12	122972252	G	C	0.000478	-0.0263	0.0075
rs7296217	12	123166913	T	A	0.000507	-0.0318	0.0091
rs7311573	12	122974833	G	C	0.000532	-0.0261	0.0075
rs7955513	12	122974253	C	T	0.000558	-0.026	0.0075
rs6489203	12	123165081	G	A	0.000558	-0.0315	0.0091
rs7297866	12	122999080	C	T	0.000571	-0.0256	0.0074
rs4759404	12	123162656	C	T	0.000584	-0.0318	0.0092
rs10847090	12	122996613	G	A	0.00061	-0.0255	0.0074
rs6489051	12	122995372	C	T	0.000636	-0.0254	0.0074
rs7967928	12	122994609	C	T	0.000716	-0.0251	0.0074
rs7298839	12	122993879	C	T	0.000723	-0.0251	0.0074
rs2245199	12	123145864	C	T	0.000844	-0.0249	0.0075
rs645348	12	123140597	A	G	0.000865	-0.0251	0.0075
rs10773394	12	123124778	C	A	0.000886	-0.0276	0.0083
rs73224188	12	123140411	G	A	0.000941	-0.0249	0.0075
rs138114493	12	123306816	C	T	0.000945	-0.0955	0.0289
rs491489	12	123178410	C	T	0.00102	-0.0293	0.0089
rs75810210	12	122803643	C	T	0.00103	0.0518	0.0158
rs112158505	12	123382660	T	C	0.00108	-0.0418	0.0128
rs7138436	12	123223920	G	T	0.00109	0.0334	0.0102
rs652533	12	123229545	C	T	0.00118	0.0329	0.0101
rs2253504	12	123227180	C	T	0.00119	0.0329	0.0101
rs10847570	12	123206691	G	A	0.00121	0.028	0.0087
rs2936731	12	123144580	G	T	0.00123	-0.0243	0.0075
rs6489240	12	123275030	T	C	0.00125	0.0324	0.01
rs1696320	12	123269814	A	G	0.00127	0.0323	0.01
rs612465	12	123144441	G	C	0.00129	-0.0242	0.0075
rs2936730	12	123268000	C	G	0.0013	0.0323	0.01
rs7139055	12	123364198	C	T	0.00131	0.0339	0.0105
rs9645762	12	123225748	C	T	0.00132	0.0329	0.0102
rs839363	12	123276924	C	T	0.00136	0.0322	0.01
rs2649902	12	123243687	G	A	0.0014	0.0321	0.01
rs4759356	12	123382646	A	G	0.00143	0.0358	0.0112
rs6489179	12	123136244	A	C	0.00144	-0.0238	0.0075
rs6489247	12	123385443	T	C	0.00149	0.0395	0.0124
rs7398147	12	123134731	C	T	0.00153	-0.0237	0.0075
rs1532578	12	122996221	C	G	0.00154	-0.0234	0.0074
rs1260120	12	123249072	G	A	0.00154	0.0318	0.01
rs11059932	12	123267421	G	A	0.00154	0.0318	0.01
rs11059724	12	123235978	T	G	0.00157	-0.0321	0.0101
rs1671688	12	123255733	A	T	0.00166	0.0316	0.01
rs7136564	12	122995047	G	C	0.00167	-0.0232	0.0074
rs10847415	12	123144293	T	C	0.00171	-0.0275	0.0088
rs6489245	12	123360151	G	A	0.00172	0.0329	0.0105
rs4758692	12	122966373	T	C	0.00173	-0.0235	0.0075
rs12817488	12	123296294	G	A	0.00174	0.0247	0.0079
rs2061098	12	123349410	T	C	0.00185	0.0328	0.0105
rs117814385	12	123262476	C	T	0.00187	-0.1403	0.0451
rs145759662	12	123225627	T	G	0.00191	-0.1428	0.046
rs701484	12	123263329	G	A	0.00211	0.031	0.0101
rs7972447	12	123354545	C	G	0.00215	0.0318	0.0104
rs6489237	12	123208929	C	T	0.00217	0.0262	0.0085
rs12816396	12	123009498	A	T	0.00219	-0.0319	0.0104
rs11059237	12	123137794	A	G	0.00232	-0.0229	0.0075
rs34357107	12	123139084	T	G	0.00232	-0.0229	0.0075
rs12825762	12	122983973	G	A	0.00246	-0.0227	0.0075
rs7486949	12	122978407	G	A	0.00247	-0.0227	0.0075
rs7316493	12	123116678	T	C	0.00253	-0.0378	0.0125
rs7134265	12	123130591	A	G	0.00268	-0.0223	0.0074
rs7397194	12	123132255	C	G	0.00274	-0.0223	0.0074
rs2061101	12	123348925	C	A	0.0028	0.0313	0.0105
rs10847574	12	123207805	A	C	0.00283	0.0253	0.0085
rs6489056	12	122999535	C	T	0.00296	-0.022	0.0074
rs11059583	12	123206933	T	A	0.00299	0.0251	0.0085
rs7131791	12	123212740	A	G	0.003	0.0254	0.0086
rs12828165	12	122978117	C	T	0.00309	-0.0222	0.0075
rs10847864	12	123326598	G	T	0.00313	0.0253	0.0086
rs4759387	12	123377569	C	T	0.00318	0.0311	0.0106
rs117974318	12	123326242	G	C	0.0034	-0.1201	0.041
rs7313367	12	123212236	A	G	0.00345	0.025	0.0086
rs4759386	12	123377470	T	C	0.00349	0.0308	0.0106
rs7307192	12	123212108	C	G	0.00358	0.0249	0.0086
rs12369179	12	122963550	C	T	0.00362	0.0448	0.0154
rs147730268	12	123024476	G	T	0.00366	0.0472	0.0162
rs146764950	12	123314915	C	T	0.00372	-0.0711	0.0245
rs10773515	12	123211327	T	C	0.00385	0.0247	0.0085
rs116896792	12	122948907	T	C	0.00405	0.0442	0.0154
rs112365238	12	123283537	G	A	0.00409	-0.0765	0.0266
rs11060112	12	123292503	A	C	0.00409	0.0264	0.0092
rs57311174	12	123001737	G	A	0.00421	-0.0212	0.0074
rs7964259	12	123119599	T	C	0.00444	-0.036	0.0127
rs61956119	12	122990671	G	A	0.00449	-0.0211	0.0074

### Sheet: Bipolar (PGC 2024)
rsID	Chromosome	Position (hg19)	Effect Allele	Other Allele	P-Value	Odds Ratio (OR)	SE
rs117703564	12	123324810	A	G	0.000657	1.144	0.0395
rs4759370	12	123152216	G	A	0.00165	0.9539	0.015
rs34371863	12	123155683	C	T	0.00198	0.9563	0.0144
rs35576166	12	123155218	T	A	0.00369	0.9591	0.0144

### Sheet: Autism (iPSYCH)
rsID	Chromosome	Position (hg19)	Effect Allele	Other Allele	P-Value	Odds Ratio (OR)	SE
rs11384734	12	123247791	GA	G	0.00364	0.9458	0.0192
rs138608943	12	123135148	A	G	0.0038	1.1877	0.0594
rs34056825	12	123253798	T	TAC	0.00492	1.0724	0.0249
