## Supplemental Data 2 for "Metabolic Gating and the Evolution of Human Cognitive Plasticity: A Comparative Genomic Analysis": Creativity_BDNF_hits.tsv

chromosome	base_pair_location	effect_allele	other_allele	beta	standard_error	effect_allele_frequency	p_value	rs_id	info
11	27600435	T	C	0.00900077	0.00243715	0.76296	0.00022	rs12577586	0.99858
11	27601980	AT	A	0.00940021	0.00246317	0.234544	0.00014	11:27601980_AT_A	0.992625
11	27607543	C	T	0.00928635	0.00244759	0.766031	0.00015	rs10835197	0.998639
11	27607724	CT	C	0.00725824	0.00239546	0.712665	0.0024	11:27607724_CT_C	0.910645
11	27609011	A	AT	0.00907134	0.00249048	0.765258	0.00027	rs562883881	0.960064
11	27609127	C	T	0.00930967	0.00244689	0.236717	0.00014	rs4923456	0.998915
11	27610041	T	C	-0.0101031	0.00270147	0.816523	0.00018	rs71480157	0.984823
11	27611029	A	G	0.00937436	0.00245276	0.234988	0.00013	rs4922788	0.999115
11	27613419	C	T	0.00936949	0.00244778	0.766074	0.00013	rs73430668	0.998343
11	27613718	A	G	0.0093735	0.00245331	0.235019	0.00013	rs10742178	0.998417
11	27613818	G	T	0.00937696	0.00245345	0.235014	0.00013	rs10767649	0.998351
11	27615062	G	GTT	0.00922704	0.00245573	0.236695	0.00017	rs4031129	0.990706
11	27615630	A	G	0.0086814	0.00242043	0.75786	0.00033	rs73430670	0.997311
11	27616923	T	C	0.00951667	0.00245461	0.234993	0.00011	rs10835198	0.996864
11	27618265	A	G	0.00907272	0.00243878	0.763093	0.0002	rs10835201	0.996646
11	27618490	C	T	0.00860975	0.00293615	0.853326	0.0034	rs11030066	0.995199
11	27619569	G	A	0.00932847	0.00244899	0.766069	0.00014	rs12361806	0.996633
11	27620932	C	T	0.00932853	0.00244908	0.766072	0.00014	rs11030067	0.99655
11	27621552	G	T	0.00943691	0.00245841	0.234405	0.00012	rs56405868	0.995992
11	27623309	G	A	0.00919543	0.00244845	0.76549	0.00017	rs12419462	0.996121
11	27625598	A	G	0.0094644	0.00245905	0.234405	0.00012	rs10767650	0.995311
11	27627296	C	G	0.00888713	0.00243854	0.762514	0.00027	rs11030075	0.995756
11	27628412	G	A	0.00946716	0.00245932	0.234418	0.00012	rs10734394	0.99496
11	27631005	A	AT	0.00944913	0.00246098	0.766568	0.00012	rs141078087	0.98709
11	27632440	C	A	0.0114109	0.0030568	0.865906	0.00019	rs78063634	0.990634
11	27634373	G	C	-0.00941397	0.00259065	0.798294	0.00028	rs35051342	1.0
11	27636576	C	T	0.0116136	0.00297053	0.856481	9.2e-05	rs11030077	0.991786
11	27636885	C	T	0.00949937	0.00258776	0.202363	0.00024	rs1488830	1.0
11	27638934	C	A	0.00953745	0.00258696	0.202419	0.00023	rs879048	0.999691
11	27640223	T	G	0.00948665	0.0025873	0.202383	0.00025	rs10767654	1.0
11	27643725	C	T	-0.00991199	0.00265777	0.812313	0.00019	rs11030084	1.0
11	27645530	G	A	0.0101716	0.00235701	0.264866	1.6e-05	rs7116850	1.0
11	27646157	A	T	0.0103734	0.00233552	0.273944	8.9e-06	rs11030086	0.995423
11	27646246	T	C	0.0100412	0.0023573	0.264783	2e-05	rs11030087	0.999534
11	27646247	G	A	0.00931717	0.00237877	0.742464	9e-05	rs11030088	0.994388
11	27646745	G	A	0.0100377	0.00235733	0.264785	2.1e-05	rs6416056	0.999562
11	27647285	C	T	-0.00960641	0.00259084	0.798431	0.00021	rs4074134	1.0
11	27648371	A	T	-0.00969215	0.00258477	0.797978	0.00018	rs36029218	1.0
11	27648580	A	T	-0.00952293	0.00259	0.798307	0.00024	rs4923457	1.0
11	27650524	A	G	0.0100537	0.00237125	0.25989	2.2e-05	rs10742179	0.99923
11	27652858	G	C	0.00997641	0.00233902	0.273873	2e-05	rs4310564	0.991746
11	27653138	G	A	0.00992211	0.00235254	0.268875	2.5e-05	rs4347344	0.991296
11	27653220	A	G	-0.00992529	0.00235276	0.731153	2.5e-05	rs28790418	0.990984
11	27653600	C	T	0.00997302	0.00233902	0.273858	2e-05	rs6484318	0.991829
11	27653879	G	A	-0.00963792	0.00259104	0.798368	0.0002	rs7483762	0.999621
11	27653995	C	T	-0.00961444	0.00259182	0.798507	0.00021	rs12417583	0.999526
11	27655318	C	T	0.0103783	0.00233608	0.273964	8.9e-06	rs7106058	0.994737
11	27656113	T	C	-0.00961214	0.0025907	0.798325	0.00021	rs4923458	0.999851
11	27656789	G	T	-0.00966536	0.00259052	0.798333	0.00019	rs4923460	1.0
11	27656910	A	G	-0.00951391	0.00259227	0.798438	0.00024	rs4923461	1.0
11	27657250	A	G	-0.00960682	0.00259096	0.798358	0.00021	rs4244531	0.999588
11	27658138	G	GA	-0.00962402	0.00271757	0.808936	0.0004	rs550006193	0.944597
11	27666984	T	A	-0.00971305	0.00258954	0.798225	0.00018	rs12419948	0.999851
11	27667202	T	G	-0.00647981	0.00222468	0.318095	0.0036	rs925946	1.0
11	27667236	G	A	0.00886844	0.00235503	0.734081	0.00017	rs17309874	0.995169
11	27667367	G	T	-0.00971354	0.00258951	0.798226	0.00018	rs925947	0.999874
11	27668355	G	C	-0.00972018	0.00258942	0.798221	0.00017	rs16917204	0.999894
11	27668794	A	C	-0.00646088	0.00222455	0.318105	0.0037	rs10767657	0.999723
11	27670108	T	C	-0.00970182	0.00258905	0.798175	0.00018	rs10501087	1.0
11	27670231	CT	C	0.0091705	0.00239335	0.72791	0.00013	11:27670231_CT_C	0.943446
11	27671453	A	AT	-0.00974664	0.00258932	0.798141	0.00017	rs36070170	0.999543
11	27672252	C	G	-0.00646975	0.00222495	0.317972	0.0036	rs10767658	0.999595
11	27672500	A	G	-0.00977671	0.00258939	0.798201	0.00016	rs4923463	0.999771
11	27675712	C	T	-0.00598717	0.00221098	0.327447	0.0068	rs1519480	0.994961
11	27677041	C	T	-0.00642858	0.00221378	0.325922	0.0037	rs7124442	0.995489
11	27677583	C	A	-0.00936472	0.00260831	0.800187	0.00033	rs11030099	0.992485
11	27677586	G	T	-0.00949343	0.00260768	0.800136	0.00027	rs11030100	0.992603
11	27679010	GT	G	-0.00699838	0.00220905	0.33376	0.0015	11:27679010_GT_G	0.987261
11	27679916	C	T	-0.00986339	0.00264417	0.809694	0.00019	rs6265	1.0
11	27681199	C	T	-0.0109964	0.00341857	0.864326	0.0013	rs4030469	0.780273
11	27681596	C	G	0.00979412	0.00234957	0.732856	3.1e-05	rs11030102	0.998417
11	27683544	CTTGTT	C	-0.00686374	0.00221198	0.336442	0.0019	11:27683544_CTTGTT_C	0.980454
11	27683618	C	T	-0.0093395	0.00257794	0.795682	0.00029	rs4923464	0.999073
11	27684517	A	G	-0.00956608	0.00257998	0.796036	0.00021	rs11030104	0.998811
11	27686196	G	T	-0.00642718	0.00220111	0.334759	0.0035	rs10767659	0.994089
11	27686904	T	C	-0.006856	0.0022036	0.33312	0.0019	rs1808124	0.994778
11	27687877	A	G	0.0257934	0.00955498	0.986925	0.0069	rs12363711	0.91916
11	27688286	A	T	-0.00681101	0.00220437	0.334719	0.002	rs4517468	0.990433
11	27690399	C	T	-0.00648806	0.00220157	0.334686	0.0032	rs2353487	0.993743
11	27690566	T	G	0.00976126	0.00234923	0.733002	3.3e-05	rs11030105	0.998826
11	27691085	T	C	-0.0061572	0.00220131	0.34265	0.0052	rs112842656	0.982075
11	27693991	C	G	-0.00702023	0.00221458	0.324902	0.0015	rs1401635	0.998052
11	27694241	G	C	-0.0100759	0.00265364	0.811479	0.00015	rs2049045	1.0
11	27694835	A	G	0.00977514	0.00234896	0.732926	3.2e-05	rs11030107	0.999112
11	27695464	A	G	-0.00707585	0.00221455	0.325029	0.0014	rs11030108	0.99797
11	27700125	C	T	0.00957158	0.00255683	0.208952	0.00018	rs7103411	1.0
11	27701365	G	A	0.00913613	0.0023551	0.734464	0.0001	rs10835211	1.0
11	27702383	G	T	-0.00953948	0.00258103	0.796272	0.00022	rs16917237	1.0
11	27703188	T	A	0.00934601	0.0025571	0.20932	0.00026	rs6484320	1.0
11	27703480	T	A	-0.00955416	0.00258117	0.796444	0.00021	rs35038967	0.999907
11	27703958	A	T	0.00981192	0.00259439	0.274923	0.00016	rs10835213	0.797776
11	27704209	G	A	-0.00960803	0.00255857	0.791381	0.00017	rs34379767	0.999792
11	27705188	G	A	0.00646302	0.00221747	0.676511	0.0036	rs11030112	0.998351
11	27705905	T	G	0.00956972	0.00255843	0.208657	0.00018	rs444654	0.999896
11	27706040	T	C	-0.00960508	0.00255862	0.791384	0.00017	rs113145808	0.999765
11	27706565	C	A	-0.0096041	0.00255859	0.791381	0.00017	rs4923466	0.999771
11	27707032	G	A	-0.00960388	0.0025586	0.791381	0.00017	rs12801337	0.999763
11	27707409	G	A	0.00921874	0.00235452	0.734283	9e-05	rs11500197	0.999717
11	27707486	A	C	0.00959953	0.00255844	0.20863	0.00018	rs7926362	0.999936
11	27708844	A	G	-0.00956618	0.00258089	0.796336	0.00021	rs12575096	0.999845
11	27708963	A	G	-0.00960331	0.00255862	0.791381	0.00017	rs12790234	0.999751
11	27709630	C	G	0.00651209	0.0022171	0.676325	0.0033	rs61888762	0.998496
11	27710821	G	C	-0.0265371	0.00724968	0.978953	0.00025	rs149967066	0.99017
11	27712381	A	G	0.00658309	0.00221786	0.676733	0.003	rs1013402	0.998934
11	27714884	T	C	0.00706886	0.00220153	0.665467	0.0013	rs7127507	0.995144
11	27716133	CT	C	-0.00756539	0.00240476	0.291995	0.0017	11:27716133_CT_C	0.898757
11	27722278	G	T	0.00909016	0.00235763	0.734581	0.00012	rs61888800	0.997982
11	27722298	G	T	0.00645821	0.0022199	0.677039	0.0036	rs7944119	0.997536
11	27723334	G	A	0.00906758	0.00235795	0.734574	0.00012	rs56133711	0.997731
11	27724745	C	G	0.00954571	0.0025564	0.209884	0.00019	rs988748	0.997663
11	27725986	T	A	0.00931703	0.00255967	0.20855	0.00027	rs10767664	0.999881
11	27728102	G	A	0.00692274	0.00224244	0.689678	0.002	rs11030119	0.996136
11	27728539	A	C	0.00929986	0.00255955	0.208565	0.00028	rs2030323	1.0
11	27729505	A	G	-0.00932191	0.00256	0.791469	0.00027	rs4922793	0.999466
11	27730556	A	G	-0.00929389	0.00258213	0.796409	0.00032	rs1829469	0.999627
11	27733143	G	T	0.0107629	0.0029987	0.858934	0.00033	rs80083564	0.990358
11	27734349	G	A	0.00736611	0.00222479	0.678783	0.00093	rs12292980	0.992159
11	27734420	T	C	0.00694555	0.00224319	0.690335	0.002	rs962369	0.996637
11	27736029	C	T	-0.0248348	0.00721768	0.978964	0.00058	rs117853517	1.0
11	27736207	C	T	0.00734646	0.00222485	0.678781	0.00096	rs11030121	0.992125
11	27739911	G	T	0.010251	0.00248264	0.763309	3.6e-05	rs75707145	0.967636
11	27742447	C	CCATTT	-0.00887239	0.00260891	0.795511	0.00067	rs71311904	0.975371
11	27744859	T	C	0.0104015	0.00255216	0.789674	4.6e-05	rs12273363	0.997907
11	27747671	G	A	0.0104161	0.00255276	0.790047	4.5e-05	rs12288512	0.998337
11	27748493	C	A	0.0103326	0.00255152	0.79024	5.1e-05	rs17309930	1.0
11	27756269	C	T	0.021488	0.00797392	0.981891	0.007	rs79051453	0.947212
