## Supplemental Data 2 for "Metabolic Gating and the Evolution of Human Cognitive Plasticity: A Comparative Genomic Analysis": Creativity_CACNB2_hits.tsv

chromosome	base_pair_location	effect_allele	other_allele	beta	standard_error	effect_allele_frequency	p_value	rs_id	info
10	18191495	A	G	-0.0113024	0.00415228	0.856545	0.0065	rs2586698	0.509689
10	18310260	C	T	-0.00644722	0.00235819	0.710153	0.0063	rs72780027	0.938644
10	18342796	C	T	-0.00590821	0.00211123	0.583399	0.0051	rs7078285	0.992391
10	18343319	G	A	-0.00579484	0.00209034	0.544887	0.0056	rs4748438	0.993963
10	18343879	C	G	-0.00584318	0.00213405	0.609578	0.0062	rs2226131	0.991384
10	18344599	T	G	-0.00573197	0.00209375	0.544694	0.0062	rs11012402	0.989804
10	18346094	C	T	-0.00577852	0.00212819	0.599963	0.0066	rs1986480	0.987503
10	18346837	A	G	-0.00584948	0.00213847	0.609546	0.0062	rs72780053	0.986918
10	18348548	T	C	-0.00632669	0.00211464	0.553326	0.0028	rs11595997	0.972068
10	18348554	G	T	-0.00612256	0.00215975	0.61416	0.0046	rs11592978	0.970357
10	18348597	G	T	-0.0063283	0.00211416	0.553827	0.0028	rs7098506	0.972733
10	18348695	A	G	-0.00580251	0.00211738	0.52263	0.0061	rs7088280	0.958744
10	18358517	C	T	-0.0074469	0.0022521	0.690256	0.00094	rs56392041	0.990723
10	18360422	G	C	-0.00762111	0.00224899	0.689441	0.0007	rs4601659	0.992607
10	18363141	G	C	-0.00662601	0.00226727	0.698986	0.0035	rs7076486	0.99396
10	18363893	G	A	-0.00653113	0.00226633	0.698884	0.004	rs75865896	0.994562
10	18365876	C	T	-0.00600167	0.00221966	0.675164	0.0069	rs74548180	0.995667
10	18372959	C	T	-0.00609331	0.0021716	0.639446	0.005	rs7902948	0.990827
10	18373035	C	A	-0.00614045	0.00217211	0.63985	0.0047	rs7903081	0.990717
10	18379288	A	G	-0.00629723	0.00226592	0.692964	0.0055	rs7912811	0.980935
10	18402179	A	G	0.00591993	0.00215049	0.626541	0.0059	rs7904976	0.994522
10	18405972	A	G	0.0060632	0.00214409	0.604624	0.0047	rs11012734	0.979695
10	18552947	C	T	-0.0255326	0.00895702	0.986394	0.0044	rs72784221	1.0
