## Supplemental Data 2 for "Metabolic Gating and the Evolution of Human Cognitive Plasticity: A Comparative Genomic Analysis": Creativity_DRD2_hits.tsv

chromosome	base_pair_location	effect_allele	other_allele	beta	standard_error	effect_allele_frequency	p_value	rs_id	info
11	113431960	A	G	-0.00611994	0.00210796	0.544953	0.0037	rs4936277	0.982456
11	113436072	A	G	-0.0065818	0.00210644	0.555909	0.0018	rs7125588	0.989826
11	113437074	T	C	0.00849176	0.00308687	0.864299	0.0059	rs12791990	0.960639
11	113438068	G	A	-0.00660644	0.00210351	0.556131	0.0017	rs7933981	0.992808
11	113438092	C	A	-0.00659449	0.00210337	0.556105	0.0017	rs61687445	0.992858
11	113442125	G	A	0.0101533	0.00375712	0.915906	0.0069	rs77414181	0.988381
11	113443753	C	T	-0.00665967	0.00209789	0.556504	0.0015	rs6589386	1.0
11	113447660	G	C	-0.00652711	0.0021019	0.55495	0.0019	rs4936278	0.994318
11	113448762	C	A	-0.0067238	0.0021027	0.556048	0.0014	rs7928017	0.992732
11	113451229	C	G	-0.0069151	0.0021206	0.546845	0.0011	rs4319542	0.972185
