## Supplemental Data 2 for "Metabolic Gating and the Evolution of Human Cognitive Plasticity: A Comparative Genomic Analysis": Creativity_FOXP2_hits.tsv

chromosome	base_pair_location	effect_allele	other_allele	beta	standard_error	effect_allele_frequency	p_value	rs_id	info
7	114058731	CA	C	-0.00693619	0.00218689	0.62514	0.0015	7:114058731_CA_C	0.962557
7	114071035	C	T	0.00623449	0.00211378	0.437005	0.0032	rs1476535	0.985294
7	114091844	C	A	0.00576892	0.00212258	0.423569	0.0066	rs10262103	0.984275
7	114110568	C	T	0.00647396	0.002179	0.352503	0.003	rs4727799	0.996543
7	114158954	G	A	0.00680989	0.00218627	0.349862	0.0018	rs9969232	0.992851
7	114204129	T	A	0.00624939	0.00220338	0.336269	0.0046	rs7797335	0.998507
7	114211912	G	A	0.00615607	0.00220252	0.336081	0.0052	rs2189012	0.999118
7	114218582	C	T	0.00626261	0.00220296	0.335786	0.0045	rs1229762	0.999556
7	114223723	C	A	0.00622645	0.00220271	0.33581	0.0047	rs1229761	1.0
7	114224163	A	G	0.00621288	0.0022028	0.33579	0.0048	rs1229760	0.999708
7	114248851	A	G	-0.006697	0.00229219	0.665979	0.0035	rs12705966	0.926074
7	114259274	GA	G	-0.00680579	0.0022313	0.66858	0.0023	7:114259274_GA_G	0.979841
7	114266587	T	TCT	-0.00699824	0.00235353	0.66705	0.0029	rs138079444	0.877784
7	114287116	T	A	-0.00684544	0.0023043	0.665792	0.003	rs2045292	0.916062
7	114291435	G	A	0.00599523	0.00211748	0.449648	0.0046	rs10953765	0.97289
7	114294405	G	C	0.00583086	0.00209149	0.52308	0.0053	rs936146	0.988443
7	114294942	C	T	0.00587372	0.00208998	0.523308	0.0049	rs10250103	0.989868
7	114296102	T	C	0.00590511	0.0020995	0.447757	0.0049	rs1456031	0.991271
7	114296545	A	C	0.00590327	0.00208751	0.52337	0.0047	rs881732	0.992377
7	114297180	G	A	0.00586106	0.00208454	0.527629	0.0049	rs936145	0.994853
7	114297820	G	A	0.0059661	0.00208279	0.52759	0.0042	rs12705969	0.996669
7	114300717	T	C	0.00592775	0.00208065	0.52752	0.0044	rs12154391	0.998784
7	114301107	C	CT	0.00607599	0.00216593	0.509938	0.005	rs5886719	0.912197
7	114302569	C	T	0.00593147	0.00208072	0.527549	0.0044	rs60234044	0.99876
7	114302833	T	G	0.00591594	0.00208064	0.527596	0.0045	rs1005959	0.998726
7	114302855	A	G	0.00592147	0.00208068	0.527545	0.0044	rs1005958	0.998786
7	114303189	G	A	0.00615689	0.00208074	0.517197	0.0031	rs1563408	0.996733
7	114303491	A	AT	0.005998	0.00208148	0.527949	0.004	rs34735973	0.997778
7	114303833	G	A	0.00592123	0.00208068	0.527543	0.0044	rs4730637	0.998793
7	114304563	C	T	0.00594204	0.00208113	0.527652	0.0043	rs1378771	0.998381
7	114304630	A	T	0.00591628	0.00208066	0.527581	0.0045	rs1378772	0.998682
7	114304969	T	C	0.00595874	0.00208204	0.523327	0.0042	rs2396765	0.997742
7	114307150	C	G	0.00590129	0.00208065	0.527639	0.0046	rs12705970	0.998772
7	114310053	G	T	0.00590903	0.00208084	0.527635	0.0045	rs12705971	0.998807
7	114312651	T	A	0.00601662	0.00208144	0.528056	0.0038	rs12705972	0.998139
7	114313199	A	G	0.00599905	0.00207947	0.527665	0.0039	rs12705973	1.0
7	114313218	A	G	0.00582843	0.00210846	0.417713	0.0057	rs10953766	0.9959
7	114314563	C	T	0.00605071	0.00208411	0.527223	0.0037	rs12154339	0.996032
7	114315605	T	G	0.00590436	0.00208046	0.527574	0.0045	rs12705974	0.998922
7	114315686	C	T	0.00590381	0.00208046	0.527574	0.0045	rs12705975	0.998919
7	114317235	A	AAAAAAC	0.00625593	0.00210726	0.533844	0.003	rs540326828	0.972726
7	114318071	G	A	0.00601283	0.00208207	0.528327	0.0039	rs2396766	0.997655
7	114318097	C	T	0.00601049	0.00208202	0.528376	0.0039	rs4236599	0.9976
7	114320222	A	T	0.00593626	0.00208045	0.527423	0.0043	rs1350134	0.998865
7	114321943	A	G	0.00617715	0.00208058	0.51702	0.003	rs17291908	0.996858
7	114322124	C	T	0.00593623	0.00208045	0.527423	0.0043	rs13226763	0.998863
7	114326813	A	G	0.00590409	0.00208048	0.52776	0.0045	rs1456020	0.998787
7	114328160	T	G	0.0059116	0.00208051	0.527708	0.0045	rs1456021	0.998859
7	114331998	GA	G	0.00630119	0.00210748	0.51565	0.0028	rs745360648	0.969279
7	114332234	A	T	-0.0302275	0.00951194	0.986699	0.0015	rs73210755	0.901473
7	114332246	G	T	0.00588686	0.00208045	0.52764	0.0047	rs12705977	0.998897
7	114334043	T	C	0.00590687	0.00208048	0.527601	0.0045	rs12671330	0.998867
7	114334482	G	A	0.00591005	0.00208047	0.527606	0.0045	rs12705978	0.998887
7	114334571	C	T	0.00615465	0.00208058	0.517247	0.0031	rs12705979	0.99676
7	114334843	G	A	0.00591627	0.00208079	0.527556	0.0045	rs12705980	0.998471
7	114334957	A	C	0.00592163	0.00208083	0.527502	0.0044	rs12705981	0.998555
7	114335378	A	G	-0.0288589	0.00841183	0.98279	0.0006	rs73210758	0.894761
7	114336114	C	T	0.00587773	0.00208873	0.527322	0.0049	rs12705982	0.989845
7	114337615	G	A	0.0062538	0.00210545	0.551813	0.003	rs12705984	0.979903
7	114533636	T	C	0.0291707	0.00909363	0.986164	0.0013	rs183197432	0.950377
7	114717712	C	T	0.0272765	0.00998213	0.988535	0.0063	rs113101627	0.945254
