## Supplemental Data 2 for "Metabolic Gating and the Evolution of Human Cognitive Plasticity: A Comparative Genomic Analysis": Creativity_GRIN2A_hits.tsv

chromosome	base_pair_location	effect_allele	other_allele	beta	standard_error	effect_allele_frequency	p_value	rs_id	info
16	9726130	C	G	-0.00930252	0.00342425	0.895955	0.0066	rs113319455	0.986352
16	9731888	G	T	-0.00962275	0.00342682	0.896022	0.005	rs16965942	0.98412
16	9779502	A	G	-0.0315	0.00837153	0.981025	0.00017	rs185546676	0.826096
16	9788051	T	C	-0.0314882	0.00783474	0.979735	5.8e-05	rs148958978	0.879939
16	9814154	T	A	-0.0310959	0.0105893	0.989385	0.0033	rs144961303	0.899702
16	9927016	A	G	0.0172099	0.00611302	0.969545	0.0049	rs57255286	0.977513
16	9936040	G	A	0.0174623	0.00611469	0.969594	0.0043	rs75339517	0.978296
16	9968963	T	C	0.00989304	0.00354672	0.897354	0.0053	rs376398727	0.92566
16	9968965	G	A	0.00989304	0.00354672	0.897354	0.0053	rs369333122	0.92566
16	9968966	C	G	0.00989304	0.00354672	0.897354	0.0053	rs373580626	0.92566
16	9968980	A	T	0.00986461	0.00354598	0.897327	0.0054	rs376575113	0.925759
16	10195124	G	A	0.00923823	0.00337556	0.892344	0.0062	rs56987497	0.985235
16	10205467	G	A	0.019983	0.00731155	0.979072	0.0063	rs117468730	0.980168
16	10221511	C	G	0.00943699	0.00346261	0.899935	0.0064	rs71379071	0.993755
16	10221878	T	C	0.00941187	0.0034628	0.899947	0.0066	rs35502861	0.993622
16	10221948	C	A	0.0094103	0.0034644	0.899987	0.0066	rs35181140	0.993024
16	10221951	C	T	0.00940575	0.00346526	0.900044	0.0066	rs34435939	0.993081
16	10222005	G	A	0.00936938	0.00346334	0.899925	0.0068	rs35890930	0.993205
16	10230610	G	C	0.00950158	0.0034639	0.899883	0.0061	rs34358230	0.991804
16	10232272	G	C	0.00956911	0.00346268	0.899836	0.0057	rs4782288	0.992119
16	10234622	T	C	-0.00730836	0.00259378	0.79744	0.0048	rs12598874	0.98956
16	10237533	A	C	0.0100545	0.00347097	0.900373	0.0038	rs7191935	0.992493
16	10238532	G	C	0.010055	0.00347175	0.900422	0.0038	rs79813895	0.992381
16	10241414	G	A	0.0104959	0.00334214	0.891202	0.0017	rs12926569	0.99166
16	10241454	G	A	0.0106259	0.0033517	0.891746	0.0015	rs12926704	0.990401
16	10241655	T	G	0.010507	0.00334264	0.891217	0.0017	rs34348078	0.991606
16	10243980	G	A	0.0105441	0.00334413	0.891343	0.0016	rs3885998	0.99168
16	10246337	A	T	0.0107206	0.00334329	0.89115	0.0013	rs12446356	0.990828
16	10246344	T	C	-0.00846783	0.00254348	0.78685	0.00087	rs7186062	0.988826
16	10246369	T	C	0.0107187	0.0033433	0.891149	0.0013	rs12446992	0.990801
16	10246388	C	G	-0.00783461	0.00257982	0.794828	0.0024	rs6497731	0.988821
16	10248272	T	C	0.0105853	0.00334321	0.891104	0.0015	rs35696239	0.990493
