## Supplemental Data 2 for "Metabolic Gating and the Evolution of Human Cognitive Plasticity: A Comparative Genomic Analysis": Creativity_HDAC2_hits.tsv

chromosome	base_pair_location	effect_allele	other_allele	beta	standard_error	effect_allele_frequency	p_value	rs_id	info
6	114220361	T	C	-0.0111492	0.00397566	0.927278	0.005	rs17187117	1.0
6	114247750	CT	C	0.00647254	0.00229945	0.425453	0.0049	rs777485907	0.823568
