## Supplemental Data 2 for "Metabolic Gating and the Evolution of Human Cognitive Plasticity: A Comparative Genomic Analysis": Creativity_PDHB_hits.tsv

chromosome	base_pair_location	effect_allele	other_allele	beta	standard_error	effect_allele_frequency	p_value	rs_id	info
3	53361976	C	T	0.00588961	0.00215072	0.637143	0.0062	rs77403204	0.997599
3	53362565	A	G	0.00590168	0.00215108	0.637318	0.0061	rs11707463	0.997409
3	53363940	T	C	0.00587628	0.00215109	0.63732	0.0063	rs11705809	0.997448
3	53372887	C	CA	0.00590028	0.00215252	0.613976	0.0061	rs556235588	0.971057
3	53373204	T	G	0.00583801	0.00214952	0.636982	0.0066	rs13082092	0.998344
3	53385418	T	C	0.00585785	0.00214903	0.63673	0.0064	rs4687576	0.998564
3	53387889	C	T	0.00585476	0.00214925	0.636784	0.0064	rs6766141	0.998415
3	53388457	C	T	0.00583879	0.00214937	0.636816	0.0066	rs60287116	0.998425
3	53388950	C	G	0.00582687	0.00214931	0.63679	0.0067	rs35536048	0.998398
3	53392663	C	T	0.00582781	0.00214967	0.636725	0.0067	rs9942027	0.998247
3	53396145	G	C	0.0058017	0.00214947	0.636685	0.007	rs11714096	0.998249
3	53398568	G	A	0.00617612	0.00214862	0.635111	0.004	rs79193219	0.997148
3	53405024	C	T	0.00580018	0.0021502	0.636896	0.007	rs6788412	0.997906
3	53406425	C	T	0.00581029	0.00214994	0.636837	0.0069	rs13090627	0.997935
3	53408333	C	T	0.00582176	0.00214999	0.63683	0.0068	rs4687725	0.997821
3	53423343	T	C	0.00582973	0.00215117	0.635288	0.0067	rs71301827	0.99398
3	53487859	G	A	0.0165806	0.00589014	0.968548	0.0049	rs79954112	1.0
3	53503896	G	T	0.00650244	0.0022549	0.695223	0.0039	rs145226981	0.991365
3	53513354	A	G	0.0067716	0.0022413	0.688803	0.0025	rs312475	0.993413
3	53519770	C	CT	0.00630291	0.00227183	0.699307	0.0055	rs71637565	0.986386
3	53524051	G	A	0.0063172	0.00226589	0.70075	0.0053	rs312483	0.992136
3	53524883	G	GTT	0.00844654	0.00310639	0.840336	0.0065	rs528497290	0.824145
3	53525379	C	CA	0.00649457	0.00231893	0.709146	0.0051	rs746943109	0.96136
3	53527293	T	G	0.00647677	0.0022836	0.708802	0.0046	rs3755815	0.993549
3	53534200	C	T	0.00635505	0.00228349	0.709275	0.0054	rs36029422	0.994597
3	53535098	A	T	0.00644058	0.00228232	0.708938	0.0048	rs17788344	0.99504
3	53538107	A	T	0.00633416	0.00228495	0.708663	0.0056	rs3774417	0.991824
