## Supplemental Data 3 for "Metabolic Gating and the Evolution of Human Cognitive Plasticity: A Comparative Genomic Analysis": BHB_FFAR3_hits.tsv

CHROM	ID	POS	A1	A2	FCAS	FCON	IMPINFO	BETA	SE	PVAL	NGT	DIRE	NCAS	NCON	NEFFDIV2
19	rs4806135	35855853	A	G	0.352	0.361	0.752	-0.000200020002667045	0.009	0.9827	2	+--	74776	101023	85057.37
19	rs10420165	35858670	T	A	0.219	0.221	0.764	0.00489798526219193	0.0106	0.644	0	-??	67390	94015	78506.5
19	rs8108571	35840432	T	G	0.925	0.93	0.867	0.00829549702410696	0.0153	0.5884	2	+-+	74776	101023	85057.37
19	rs7251096	35848955	C	T	0.785	0.783	0.873	-0.0187955345843259	0.0097	0.05184	20	++-	74776	101023	85057.37
19	rs76784053	35845840	T	C	0.94	0.945	0.858	-0.00859684722551828	0.0172	0.6157	2	---	74776	101023	85057.37
19	rs756904	35853449	C	T	0.548	0.56	0.715	-0.0177974390305806	0.0088	0.04287	2	+-+	74776	101023	85057.37
19	rs116864731	35847795	C	T	0.943	0.944	0.84	-0.00820355735068832	0.0227	0.7177	2	-++	74776	101023	85057.37
19	rs34425019	35847403	G	A	0.803	0.802	0.837	0.0119977384336167	0.0101	0.2352	2	---	74776	101023	85057.37
19	rs186237878	35841067	T	G	0.987	0.988	0.893	-0.00530404159190601	0.0445	0.9052	1	-+?	73542	97933	83293.7
19	rs12462800	35846876	G	A	0.9	0.905	0.874	-0.00859684722551828	0.0137	0.5334	39	-++	74776	101023	85057.37
19	rs1978014	35841858	G	A	0.387	0.399	0.911	0.00289580311202547	0.008	0.719	2	--+	74776	101023	85057.37
19	rs396525	35845264	A	G	0.218	0.225	0.957	0.00449986042489221	0.0091	0.6239	2	++-	74776	101023	85057.37
19	rs58199607	35849184	G	A	0.971	0.972	0.861	0.0135971385060249	0.0256	0.5953	2	-??	67390	94015	78506.5
19	rs8106187	35858218	C	G	0.401	0.401	0.792	-0.00310481495347876	0.0084	0.7146	2	+--	74776	101023	85057.37
19	rs756901	35851894	G	A	0.217	0.23	0.727	-0.0107980900995126	0.0103	0.2962	2	+-+	74776	101023	85057.37
19	rs8102746	35857761	C	A	0.4	0.401	0.787	-0.00280392733273426	0.0084	0.7375	2	-++	74776	101023	85057.37
19	rs8100218	35847881	G	A	0.81	0.802	0.858	0.0133998200630165	0.0104	0.1989	2	---	74776	101023	85057.37
19	rs387083	35847115	A	G	0.406	0.401	0.921	0.00929665190509457	0.0081	0.2511	41	+++	74776	101023	85057.37
19	rs73033707	35844778	T	C	0.924	0.923	0.811	-0.00569619254488101	0.0153	0.7097	7	-+-	74776	101023	85057.37
19	rs8100944	35856925	G	A	0.923	0.922	0.735	0.00990082467726243	0.0157	0.5274	2	---	74776	101023	85057.37
19	rs12459138	35848339	G	A	0.814	0.807	0.856	0.0134984841513417	0.0104	0.1938	31	---	74776	101023	85057.37
19	rs4352157	35845650	A	G	0.588	0.592	0.901	-0.000600180072032461	0.008	0.9379	7	-++	74776	101023	85057.37
19	rs10426152	35859039	T	C	0.399	0.401	0.796	-0.00409838692616339	0.0084	0.6284	2	+--	74776	101023	85057.37
19	rs2301151	35843086	G	A	0.215	0.224	0.964	0.00550482063444496	0.0091	0.547	46	--+	74776	101023	85057.37
19	rs12608878	35848867	G	A	0.955	0.955	0.834	-0.00319509889654086	0.0196	0.8706	3	+-+	74776	101023	85057.37
19	rs1573611	35843708	C	T	0.715	0.719	0.893	-0.0136020904182857	0.0088	0.1227	40	+++	74776	101023	85057.37
19	rs113213813	35844381	C	T	0.948	0.95	0.844	-0.000400080021339691	0.0183	0.983	2	--+	74776	101023	85057.37
19	rs17272288	35849061	G	A	0.871	0.862	0.87	0.0109003744682883	0.0117	0.3518	17	---	74776	101023	85057.37
19	rs10412120	35849447	C	T	0.968	0.973	0.794	0.0289955368412525	0.0244	0.2355	4	---	74776	101023	85057.37
19	rs417030	35847075	C	T	0.81	0.803	0.859	0.0133011462391285	0.0104	0.1999	19	---	74776	101023	85057.37
19	rs73033712	35845542	C	T	0.956	0.955	0.843	-0.00409838692616339	0.0196	0.8355	2	+-+	74776	101023	85057.37
19	rs16970264	35840475	G	A	0.927	0.93	0.869	0.0109003744682883	0.0155	0.4835	33	---	74776	101023	85057.37
19	rs112593648	35845990	C	T	0.981	0.981	0.879	-0.0618966805401821	0.0346	0.07363	0	+??	67390	94015	78506.5
19	rs41275832	35843545	C	T	0.917	0.921	0.846	0.0135971385060249	0.0148	0.3581	2	--+	74776	101023	85057.37
19	rs55746404	35854876	C	T	0.962	0.962	0.714	0.00279608730200119	0.0226	0.902	2	+--	74776	101023	85057.37
19	rs201839841	35846136	A	C	0.89	0.89	0.416	-0.0194988734340555	0.0192	0.3098	0	-??	67390	94015	78506.5
19	rs58174206	35840896	T	C	0.912	0.923	0.862	0.0108014536938559	0.0148	0.4657	3	+++	74776	101023	85057.37
19	rs79792478	35845762	G	A	0.944	0.944	0.84	-0.00859684722551828	0.0228	0.7053	2	-++	74776	101023	85057.37
19	rs1978013	35841857	T	C	0.592	0.594	0.877	-0.00999983207833353	0.008	0.2132	2	---	74776	101023	85057.37
19	rs28495605	35841284	T	C	0.95	0.955	0.833	-0.00100050033358353	0.0191	0.9563	3	+-+	74776	101023	85057.37
19	rs60182696	35848858	G	A	0.971	0.972	0.865	0.0106035827841911	0.0255	0.6775	4	-??	67390	94015	78506.5
19	rs10418569	35842241	T	C	0.864	0.857	0.879	0.00169855663558151	0.0114	0.8812	13	+-+	74776	101023	85057.37
19	rs73033710	35845541	C	A	0.955	0.955	0.843	-0.00310481495347876	0.0195	0.8744	2	+-+	74776	101023	85057.37
19	rs113586923	35847929	G	A	0.932	0.929	0.746	-0.0196008476550609	0.0166	0.2359	2	+++	74776	101023	85057.37
19	rs11670563	35845347	G	T	0.78	0.777	0.878	-0.0151034855773182	0.0095	0.1126	7	+++	74776	101023	85057.37
19	rs10422744	35847153	C	T	0.591	0.595	0.895	-0.00500249162279149	0.0079	0.524	25	+++	74776	101023	85057.37
19	rs141521140	35841239	T	C	0.97	0.972	0.87	0.0171029078996623	0.0249	0.4915	1	+?+	68624	97105	80270.17
19	rs375077198	35850914	C	T	0.878	0.874	0.73	0.00159872136369707	0.0131	0.9056	2	-+-	74776	101023	85057.37
19	rs10405935	35844887	G	T	0.968	0.973	0.803	0.0358978909969844	0.0244	0.1413	6	---	74776	101023	85057.37
19	rs146050843	35841816	C	T	0.986	0.986	0.692	-0.0525994101433915	0.0483	0.2761	0	+??	67390	94015	78506.5
19	rs7259573	35859968	G	A	0.785	0.776	0.785	0.0176041339483571	0.01	0.07936	2	---	74776	101023	85057.37
19	rs73585520	35845892	T	C	0.968	0.974	0.803	0.0287040681283552	0.0246	0.2431	4	+++	74776	101023	85057.37
