## Supplemental Data 3 for "Metabolic Gating and the Evolution of Human Cognitive Plasticity: A Comparative Genomic Analysis": BHB_HCAR2_hits.tsv

CHROM	ID	POS	A1	A2	FCAS	FCON	IMPINFO	BETA	SE	PVAL	NGT	DIRE	NCAS	NCON	NEFFDIV2
12	rs2649984	123192508	T	C	0.949	0.948	0.697	0.0437010460710946	0.0206	0.03352	1	+?+	68624	97105	80270.17
12	rs585465	123175965	C	T	0.741	0.758	0.972	-0.0322959448008212	0.009	0.0003386	2	++-	74776	101023	85057.37
12	rs7969474	123165562	C	T	0.672	0.655	0.943	0.0139029051689914	0.0084	0.0974	2	---	74776	101023	85057.37
12	rs1696336	123179842	C	G	0.738	0.756	0.975	-0.0326988269632397	0.009	0.0002826	11	--+	74776	101023	85057.37
12	rs150434500	123158245	T	C	0.977	0.976	0.705	0.0701974789892495	0.0347	0.04307	0	+??	67390	94015	78506.5
12	rs35683065	123164062	G	C	0.742	0.758	0.95	-0.0320997276601081	0.0091	0.0004377	2	++-	74776	101023	85057.37
12	rs2256936	123198936	C	T	0.434	0.437	0.988	-0.00790113189625729	0.0075	0.2918	2	+--	74776	101023	85057.37
12	rs7958805	123165883	G	T	0.671	0.655	0.943	0.0141001243787816	0.0084	0.0934	2	---	74776	101023	85057.37
12	rs10847452	123163848	G	T	0.678	0.66	0.941	0.0146028573839336	0.0084	0.0823	23	---	74776	101023	85057.37
12	rs526276	123192454	C	T	0.738	0.757	0.975	-0.033701571673015	0.009	0.0001879	2	++-	74776	101023	85057.37
12	rs182085268	123165669	A	G	0.973	0.973	0.851	-0.0423022562339069	0.0287	0.1405	0	-??	67390	94015	78506.5
12	rs10847456	123164553	C	T	0.675	0.657	0.943	0.0154007965760229	0.0084	0.06759	22	---	74776	101023	85057.37
12	rs1097964	123159426	T	C	0.879	0.879	0.87	-0.0135007260538548	0.0126	0.283	2	-++	74776	101023	85057.37
12	rs9668559	123190945	A	C	0.436	0.439	0.982	-0.00859684722551828	0.0075	0.2487	2	-++	74776	101023	85057.37
12	rs644626	123167138	T	C	0.412	0.414	0.952	-0.00999983207833353	0.0077	0.1923	3	-++	74776	101023	85057.37
12	rs645491	123181661	T	C	0.741	0.758	0.977	-0.0326988269632397	0.009	0.0002835	3	--+	74776	101023	85057.37
12	rs1798184	123191912	C	T	0.436	0.439	0.982	-0.00830438616361529	0.0075	0.2633	2	+--	74776	101023	85057.37
12	rs10773434	123166296	A	T	0.671	0.655	0.943	0.0142973047008244	0.0084	0.08766	2	+++	74776	101023	85057.37
12	rs838778	123159176	A	G	0.878	0.878	0.87	-0.0108991808690006	0.0126	0.3846	4	-++	74776	101023	85057.37
12	rs12231722	123160365	G	C	0.983	0.983	0.714	0.0199986865066891	0.0355	0.5731	1	-+?	73542	97933	83293.7
12	rs680838	123196572	T	C	0.434	0.437	0.987	-0.00800193021905853	0.0075	0.2834	2	-++	74776	101023	85057.37
12	rs187574536	123161187	T	A	0.978	0.976	0.703	0.0724043790054573	0.0348	0.03747	0	-??	67390	94015	78506.5
12	rs11059306	123152363	T	G	0.796	0.795	0.975	0.00209779808214612	0.0092	0.8174	2	-++	74776	101023	85057.37
12	rs10773429	123163173	C	T	0.674	0.658	0.937	0.0134984841513417	0.0084	0.1071	2	---	74776	101023	85057.37
12	rs7133768	123189794	T	C	0.764	0.75	0.925	0.0210959082947329	0.0093	0.02321	2	+++	74776	101023	85057.37
12	rs6489201	123161014	A	G	0.617	0.611	0.936	0.00740253351674131	0.008	0.3543	2	+++	74776	101023	85057.37
12	rs11059476	123192599	C	T	0.948	0.946	0.791	0.0572967376061087	0.0213	0.007159	1	-?-	68624	97105	80270.17
12	rs11059337	123160494	A	T	0.983	0.983	0.716	0.0204984635773248	0.0363	0.5732	1	+-?	73542	97933	83293.7
12	rs11059384	123170301	C	A	0.743	0.76	0.962	-0.0322029950400999	0.009	0.0003721	2	++-	74776	101023	85057.37
12	rs515431	123159814	G	A	0.879	0.878	0.87	-0.013399371963117	0.0126	0.2884	2	+--	74776	101023	85057.37
12	rs118029747	123165949	A	G	0.988	0.987	0.769	0.0243998868235351	0.0474	0.6067	0	+??	67390	94015	78506.5
12	rs11059328	123158783	C	T	0.983	0.983	0.71	0.0203025023378308	0.0363	0.5758	1	-+?	73542	97933	83293.7
12	rs7972971	123182332	T	G	0.702	0.686	0.971	0.0179970767016546	0.0084	0.03228	29	+++	74776	101023	85057.37
12	rs2454722	123171218	A	G	0.721	0.747	0.964	-0.033701571673015	0.009	0.0001719	22	--+	74776	101023	85057.37
12	rs6489204	123168193	G	A	0.676	0.657	0.946	0.0150954876453349	0.0084	0.07229	2	---	74776	101023	85057.37
12	rs600501	123195014	A	G	0.434	0.437	0.985	-0.00839514078838203	0.0075	0.2613	2	-++	74776	101023	85057.37
12	rs4759370	123152216	G	A	0.935	0.931	0.928	-0.00349610425670889	0.0167	0.8341	2	+-+	74776	101023	85057.37
12	rs6489191	123154039	A	G	0.378	0.384	0.944	-0.0218980211012161	0.0078	0.005187	25	-+-	74776	101023	85057.37
12	rs474564	123158193	G	C	0.413	0.421	0.872	0.00679684900027275	0.008	0.4008	2	---	74776	101023	85057.37
12	rs602293	123194636	C	T	0.435	0.437	0.984	-0.00810273870318591	0.0075	0.2792	2	+--	74776	101023	85057.37
12	rs582452	123186539	A	G	0.74	0.758	0.975	-0.0328021562323804	0.009	0.0002839	2	--+	74776	101023	85057.37
12	rs7296217	123166913	T	A	0.743	0.759	0.956	-0.0318003125497978	0.0091	0.0005071	2	++-	74776	101023	85057.37
12	rs7970419	123167344	G	A	0.671	0.655	0.945	0.0141001243787816	0.0084	0.09175	2	---	74776	101023	85057.37
12	rs6489203	123165081	G	A	0.744	0.761	0.952	-0.0315009870620622	0.0091	0.0005577	2	++-	74776	101023	85057.37
12	rs646001	123160901	G	A	0.466	0.471	0.904	-0.001100605444033	0.0078	0.8866	2	+--	74776	101023	85057.37
12	rs2649991	123179461	A	G	0.741	0.758	0.977	-0.032502530761974	0.009	0.0003199	2	--+	74776	101023	85057.37
12	rs11059418	123179430	C	T	0.675	0.657	0.96	0.0153023200084426	0.0083	0.06591	2	---	74776	101023	85057.37
12	rs582856	123186458	T	C	0.741	0.758	0.976	-0.0322959448008212	0.009	0.0003408	2	--+	74776	101023	85057.37
12	rs545234	123188076	G	T	0.74	0.758	0.976	-0.0329985112635755	0.009	0.0002597	2	++-	74776	101023	85057.37
12	rs6489190	123153825	C	T	0.797	0.795	0.981	0.0021975835434872	0.0093	0.8113	82	+--	74776	101023	85057.37
12	rs147030932	123186064	C	G	0.984	0.984	0.785	-0.0313049258284153	0.041	0.4451	0	-??	67390	94015	78506.5
12	rs2262194	123198921	T	G	0.717	0.735	0.974	-0.0361039752308815	0.0087	3.165e-05	2	--+	74776	101023	85057.37
12	rs4453272	123184235	T	C	0.74	0.758	0.976	-0.0328021562323804	0.009	0.0002746	2	--+	74776	101023	85057.37
12	rs117657573	123156717	G	A	0.983	0.983	0.714	0.0255995183002125	0.036	0.4773	1	-+?	73542	97933	83293.7
12	rs71456760	123169235	G	T	0.972	0.972	0.823	-0.0193969096107316	0.0275	0.4806	1	+?-	68624	97105	80270.17
12	rs7956284	123183017	G	A	0.742	0.759	0.976	-0.0323992324466777	0.009	0.000332	2	++-	74776	101023	85057.37
12	rs535010	123182310	C	G	0.416	0.428	0.975	-0.0114047880634385	0.0076	0.1342	2	-++	74776	101023	85057.37
12	rs10773436	123166371	A	G	0.671	0.655	0.943	0.0142973047008244	0.0084	0.08795	2	+++	74776	101023	85057.37
12	rs7305589	123189208	C	T	0.697	0.682	0.97	0.0167981182758809	0.0084	0.04564	2	---	74776	101023	85057.37
12	rs35576166	123155218	T	A	0.935	0.931	0.922	-0.00100050033358353	0.0167	0.9503	2	+-+	74776	101023	85057.37
12	rs642895	123158291	C	T	0.88	0.881	0.857	-0.0130953713122409	0.0126	0.2983	2	+--	74776	101023	85057.37
12	rs117842906	123158268	G	A	0.985	0.985	0.627	0.0149969810059077	0.0456	0.7413	1	+?-	68624	97105	80270.17
12	rs7974561	123190230	C	A	0.805	0.794	0.813	0.0088011559530687	0.0103	0.3932	2	-++	74776	101023	85057.37
12	rs1798219	123180061	A	C	0.741	0.758	0.978	-0.0328021562323804	0.009	0.000274	53	--+	74776	101023	85057.37
12	rs9668547	123190700	A	T	0.436	0.439	0.981	-0.00859684722551828	0.0075	0.2487	2	-++	74776	101023	85057.37
12	rs635400	123171089	A	G	0.719	0.746	0.964	-0.0346949697968869	0.009	0.0001066	2	--+	74776	101023	85057.37
12	rs11059504	123195036	G	T	0.695	0.68	0.971	0.0173977771764203	0.0084	0.03824	5	---	74776	101023	85057.37
12	rs4759404	123162656	C	T	0.753	0.765	0.945	-0.0318003125497978	0.0092	0.0005839	2	+--	74776	101023	85057.37
12	rs137895931	123187273	G	A	0.988	0.987	0.775	0.0287040681283552	0.0488	0.5564	0	-??	67390	94015	78506.5
12	rs588293	123195427	G	A	0.413	0.425	0.983	-0.0105959392134034	0.0075	0.1582	2	+--	74776	101023	85057.37
12	rs151082097	123171407	C	G	0.98	0.981	0.791	-0.0202027073175195	0.0344	0.5567	1	-?-	68624	97105	80270.17
12	rs7350636	123156676	G	C	0.611	0.607	0.922	0.00710470172993172	0.0079	0.3723	2	---	74776	101023	85057.37
12	rs598322	123156551	T	C	0.462	0.469	0.896	-0.000200020002667045	0.0079	0.982	6	-++	74776	101023	85057.37
12	rs36030505	123165673	G	A	0.973	0.973	0.851	-0.0419997711602818	0.0287	0.1434	0	+??	67390	94015	78506.5
12	rs11059333	123160180	T	C	0.982	0.983	0.715	0.0209979909956055	0.0363	0.5631	1	+-?	73542	97933	83293.7
12	rs117210083	123152855	T	C	0.986	0.986	0.652	0.0289955368412525	0.0483	0.549	2	+?+	68624	97105	80270.17
12	rs61955032	123199826	C	G	0.478	0.478	0.896	-0.00510299817590334	0.0081	0.5287	0	-??	67390	94015	78506.5
12	rs589154	123175129	C	T	0.741	0.758	0.971	-0.0320997276601081	0.009	0.0003642	2	++-	74776	101023	85057.37
12	rs525215	123179771	G	A	0.741	0.758	0.977	-0.032502530761974	0.009	0.0003192	2	++-	74776	101023	85057.37
12	rs10773474	123192170	T	C	0.697	0.682	0.971	0.0168964476597299	0.0084	0.04389	2	+++	74776	101023	85057.37
12	rs509548	123181855	T	A	0.741	0.758	0.977	-0.0326988269632397	0.009	0.0002913	2	++-	74776	101023	85057.37
12	rs34371863	123155683	C	T	0.933	0.931	0.933	-0.000400080021339691	0.0169	0.9789	3	+-+	74776	101023	85057.37
12	rs11059507	123195310	T	C	0.695	0.68	0.971	0.017496047616751	0.0084	0.03676	2	+++	74776	101023	85057.37
12	rs491489	123178410	C	T	0.732	0.749	0.96	-0.0292949370570243	0.0089	0.001018	2	++-	74776	101023	85057.37
12	rs6489205	123168333	T	A	0.684	0.666	0.94	0.0171029078996623	0.0084	0.04238	2	--+	74776	101023	85057.37
12	rs4759361	123178280	T	A	0.745	0.76	0.974	-0.0331949048576409	0.0091	0.000251	2	++-	74776	101023	85057.37
12	rs73226103	123196078	C	G	0.926	0.927	0.847	-0.0217958123704574	0.017	0.2019	2	-++	74776	101023	85057.37
12	rs11610408	123161990	C	T	0.854	0.865	0.843	-0.0221024699079472	0.0135	0.1003	6	+--	74776	101023	85057.37
12	rs632393	123178817	G	A	0.741	0.758	0.976	-0.0323992324466777	0.009	0.0003214	2	++-	74776	101023	85057.37
12	rs112378089	123189285	T	G	0.949	0.95	0.851	-0.0292949370570243	0.019	0.1233	1	-?+	68624	97105	80270.17
12	rs681317	123196474	A	G	0.434	0.437	0.986	-0.00800193021905853	0.0075	0.2825	2	-++	74776	101023	85057.37
12	rs61955033	123199842	T	C	0.434	0.437	0.988	-0.00790113189625729	0.0075	0.2918	2	-++	74776	101023	85057.37
12	rs6489222	123189499	A	G	0.437	0.44	0.98	-0.00879859435634962	0.0075	0.2388	2	-++	74776	101023	85057.37
12	rs7969523	123168636	T	G	0.743	0.76	0.96	-0.0320997276601081	0.0091	0.0004319	2	--+	74776	101023	85057.37
12	rs147433011	123162845	T	C	0.987	0.986	0.667	0.027196791588428	0.0533	0.6099	0	+??	67390	94015	78506.5
12	rs493623	123199755	A	G	0.449	0.45	0.963	-0.00709511087592405	0.0076	0.3445	2	-++	74776	101023	85057.37
12	rs7309056	123167793	G	T	0.674	0.657	0.945	0.0150954876453349	0.0084	0.07206	2	---	74776	101023	85057.37
12	rs61955029	123195800	T	G	0.695	0.681	0.971	0.0178006246255066	0.0084	0.03347	2	+++	74776	101023	85057.37
12	rs680934	123196508	T	C	0.434	0.437	0.987	-0.00800193021905853	0.0075	0.2822	2	-++	74776	101023	85057.37
12	rs28675952	123199676	A	C	0.716	0.7	0.949	0.0239020562806236	0.0085	0.005026	2	++-	74776	101023	85057.37
12	rs7966605	123162566	T	C	0.413	0.416	0.938	-0.0111013930711739	0.0077	0.1505	3	-++	74776	101023	85057.37
12	rs7959072	123166094	G	T	0.671	0.655	0.943	0.0141001243787816	0.0084	0.09138	2	---	74776	101023	85057.37
12	rs527877	123157029	C	T	0.881	0.881	0.855	-0.0140989243795016	0.0126	0.2629	2	++-	74776	101023	85057.37
12	rs10773445	123177108	A	G	0.673	0.656	0.957	0.0147999386115992	0.0083	0.07461	2	+++	74776	101023	85057.37
12	rs645987	123160886	A	G	0.861	0.871	0.857	-0.0198048272985997	0.0121	0.1028	2	--+	74776	101023	85057.37
12	rs149018547	123172280	C	T	0.969	0.969	0.765	-0.0146974807605841	0.028	0.6006	1	+?+	68624	97105	80270.17
12	rs586573	123185601	G	A	0.419	0.431	0.972	-0.0114958245134845	0.0076	0.1302	3	+--	74776	101023	85057.37
12	rs2244689	123172330	A	G	0.738	0.757	0.967	-0.0323992324466777	0.009	0.0003249	2	--+	74776	101023	85057.37
12	rs486036	123160730	G	T	0.878	0.878	0.869	-0.0117993392160431	0.0126	0.3494	2	+--	74776	101023	85057.37
12	rs10444445	123191491	T	A	0.697	0.682	0.971	0.0170045988158238	0.0084	0.04206	2	---	74776	101023	85057.37
12	rs4759364	123162786	C	T	0.748	0.764	0.943	-0.0349952529972629	0.0092	0.0001493	3	++-	74776	101023	85057.37
12	rs2454718	123191375	T	C	0.435	0.439	0.981	-0.00869771570319586	0.0075	0.2448	2	-++	74776	101023	85057.37
12	rs138848243	123196457	G	A	0.978	0.977	0.875	0.00929665190509457	0.0283	0.7425	0	-??	67390	94015	78506.5
12	rs562042	123173639	A	G	0.741	0.758	0.97	-0.0320997276601081	0.009	0.0003781	2	--+	74776	101023	85057.37
12	rs584844	123155899	C	T	0.622	0.634	0.67	-0.0206007457079636	0.0093	0.02665	6	+++	74776	101023	85057.37
12	rs568853	123177128	G	A	0.741	0.758	0.974	-0.0322959448008212	0.009	0.0003455	2	++-	74776	101023	85057.37
12	rs10773435	123166298	G	C	0.671	0.655	0.943	0.0141001243787816	0.0084	0.09139	2	---	74776	101023	85057.37
12	rs11059356	123163803	G	A	0.673	0.657	0.929	0.0154007965760229	0.0084	0.06772	15	---	74776	101023	85057.37
12	rs10450705	123157730	G	A	0.983	0.983	0.713	0.0225048553400694	0.036	0.5322	1	-+?	73542	97933	83293.7
12	rs117750369	123158062	G	A	0.983	0.983	0.713	0.0239020562806236	0.0361	0.5076	1	-+?	73542	97933	83293.7
12	rs147417993	123166354	G	A	0.983	0.981	0.802	0.0682005576892554	0.0369	0.06457	0	-??	67390	94015	78506.5
12	rs2088678	123162954	T	C	0.676	0.659	0.937	0.014504302202808	0.0084	0.08443	2	+++	74776	101023	85057.37
12	rs488391	123189678	C	T	0.436	0.44	0.981	-0.00879859435634962	0.0075	0.2391	2	+--	74776	101023	85057.37
12	rs10773433	123166252	A	G	0.671	0.655	0.943	0.0142973047008244	0.0084	0.08762	3	+++	74776	101023	85057.37
12	rs117195351	123192738	T	A	0.97	0.972	0.944	-0.0540022233826842	0.0265	0.04157	0	+??	67390	94015	78506.5
12	rs531791	123172612	T	C	0.671	0.655	0.95	0.0142973047008244	0.0083	0.08454	2	+++	74776	101023	85057.37
12	rs113740515	123199410	G	A	0.72	0.736	0.973	-0.035596090043474	0.0087	4.262e-05	2	++-	74776	101023	85057.37
12	rs601339	123174743	A	G	0.741	0.758	0.971	-0.0320997276601081	0.009	0.0003652	38	--+	74776	101023	85057.37
12	rs643285	123182151	G	A	0.74	0.758	0.976	-0.0323992324466777	0.009	0.0003258	2	++-	74776	101023	85057.37
12	rs630408	123172822	C	T	0.741	0.758	0.968	-0.0320997276601081	0.009	0.0003762	2	++-	74776	101023	85057.37
12	rs2133633	123159400	A	G	0.879	0.879	0.869	-0.0125990355765152	0.0126	0.3153	2	-++	74776	101023	85057.37
12	rs7307887	123151953	T	C	0.738	0.734	0.944	-0.0129028853555234	0.0086	0.1321	17	-++	74776	101023	85057.37
12	rs582927	123155443	C	G	0.894	0.909	0.874	-0.0222047099881925	0.0142	0.1162	2	---	74776	101023	85057.37
12	rs117229593	123168647	T	A	0.973	0.974	0.9	-0.0519040071504222	0.0284	0.06761	0	+??	67390	94015	78506.5
12	rs10847446	123160304	G	A	0.619	0.613	0.942	0.00519647490681749	0.008	0.5095	74	+--	74776	101023	85057.37
12	rs192203797	123165668	C	T	0.973	0.973	0.851	-0.0423022562339069	0.0287	0.1405	0	+??	67390	94015	78506.5
12	rs117921591	123156900	C	T	0.983	0.983	0.714	0.0194986595340326	0.0358	0.586	1	-+?	73542	97933	83293.7
12	rs55776099	123198832	G	A	0.719	0.703	0.971	0.0236969951765786	0.0085	0.005262	2	---	74776	101023	85057.37
12	rs73224198	123172353	T	A	0.938	0.938	0.878	0.021497269010823	0.0164	0.1894	2	---	74776	101023	85057.37
12	rs116950578	123188577	C	T	0.965	0.967	0.825	-0.0492952917248775	0.0233	0.03391	2	+?-	68624	97105	80270.17
12	rs9788287	123155263	G	A	0.831	0.831	0.893	-0.00359645951440505	0.0104	0.726	2	+--	74776	101023	85057.37
12	rs61955028	123190086	G	A	0.982	0.982	0.827	0.0535028515173065	0.0371	0.1493	0	-??	67390	94015	78506.5
