## Supplemental Data 3 for "Metabolic Gating and the Evolution of Human Cognitive Plasticity: A Comparative Genomic Analysis": BHB_HDAC2_hits.tsv

CHROM	ID	POS	A1	A2	FCAS	FCON	IMPINFO	BETA	SE	PVAL	NGT	DIRE	NCAS	NCON	NEFFDIV2
6	rs352066	114246507	G	A	0.327	0.335	0.991	-0.00200200267067308	0.0078	0.797	37	-++	74776	101023	85057.37
6	rs4296916	114326693	T	G	0.106	0.105	0.978	0.0243022925229648	0.0122	0.04585	3	+--	74776	101023	85057.37
6	rs60916860	114336516	T	G	0.852	0.849	0.979	0.0217027816432335	0.0105	0.03843	2	+++	74776	101023	85057.37
6	rs2475622	114313469	T	G	0.106	0.105	0.976	0.0250047589895661	0.0122	0.04019	2	+--	74776	101023	85057.37
6	rs552557	114230854	T	C	0.432	0.445	0.984	0.000499875041650993	0.0075	0.9447	28	+-+	74776	101023	85057.37
6	rs352092	114240685	T	C	0.143	0.152	0.973	0.00059982007196755	0.0106	0.9549	57	+-+	74776	101023	85057.37
6	rs6916426	114325429	C	T	0.938	0.941	0.973	-0.00250313021811848	0.0157	0.8745	2	+--	74776	101023	85057.37
6	rs77838525	114286456	G	C	0.89	0.892	0.981	0.00119928057548219	0.0122	0.9238	2	-++	74776	101023	85057.37
6	rs4466275	114338625	T	A	0.962	0.966	0.986	0.00710470172993172	0.0202	0.7267	2	+--	74776	101023	85057.37
6	rs6568825	114329024	A	G	0.0404	0.0366	0.981	-0.0121029460677457	0.0195	0.5363	28	-+-	74776	101023	85057.37
6	rs12212718	114312093	G	C	0.823	0.815	0.969	0.0171029078996623	0.0097	0.07963	2	--+	74776	101023	85057.37
6	rs188351896	114329566	G	T	0.984	0.985	0.86	-0.123999819876765	0.0404	0.002146	0	+??	67390	94015	78506.5
6	rs2810164	114246039	A	G	0.902	0.911	1	-0.00260338587011493	0.013	0.844	26	+-+	74776	101023	85057.37
6	rs11153457	114347407	T	C	0.706	0.7	0.998	0.000899595242835994	0.0081	0.9101	2	+--	74776	101023	85057.37
6	rs7739597	114345413	G	A	0.705	0.699	0.998	0.00129915573162013	0.0081	0.8766	14	-++	74776	101023	85057.37
6	rs6940385	114329201	A	G	0.649	0.647	0.987	-0.00160128136697388	0.0078	0.8342	45	+--	74776	101023	85057.37
6	rs117070466	114348991	G	A	0.982	0.982	0.852	0.00189819728308027	0.0363	0.9583	0	-??	67390	94015	78506.5
6	rs577474	114237883	G	T	0.325	0.333	0.984	-0.000300045009001992	0.0079	0.97	2	-++	74776	101023	85057.37
6	rs2475623	114313448	G	A	0.0996	0.101	0.974	0.0295976364389436	0.0125	0.01765	2	-++	74776	101023	85057.37
6	rs4945982	114228256	T	C	0.61	0.627	0.999	-0.00100050033358353	0.0076	0.898	19	+-+	74776	101023	85057.37
6	rs560836	114231507	G	C	0.433	0.446	0.982	0.000799680170564244	0.0075	0.918	2	-+-	74776	101023	85057.37
6	rs4945983	114228501	A	G	0.61	0.627	0.999	-0.00120072057651888	0.0076	0.8753	27	+-+	74776	101023	85057.37
6	rs13204445	114265587	T	C	0.738	0.739	0.991	-0.000100005000333347	0.0085	0.9902	4	+--	74776	101023	85057.37
6	rs72948645	114297738	G	A	0.892	0.885	0.95	0.00459940649489556	0.012	0.7029	2	---	74776	101023	85057.37
6	rs352093	114239816	T	C	0.324	0.332	0.986	-0.000300045009001992	0.0079	0.9737	4	+--	74776	101023	85057.37
6	rs688338	114204473	A	G	0.848	0.847	0.985	0.00430073855169222	0.0103	0.6776	17	+-+	74776	101023	85057.37
6	rs7754939	114252917	C	G	0.431	0.427	0.992	-0.000600180072032461	0.0075	0.9307	2	++-	74776	101023	85057.37
6	rs1358945	114235466	G	T	0.723	0.728	0.98	0.0017983819413794	0.0087	0.8362	1	-??	67390	94015	78506.5
6	rs2758457	114204808	C	T	0.974	0.978	0.881	-0.0335050785573982	0.0263	0.2037	3	+-+	74776	101023	85057.37
6	rs2475621	114314149	C	T	0.106	0.105	0.976	0.0248974696545107	0.0122	0.04096	2	-++	74776	101023	85057.37
6	rs72948648	114297837	G	C	0.944	0.944	0.948	-0.0370997639570267	0.0183	0.04206	2	+--	74776	101023	85057.37
6	rs17075707	114243437	T	C	0.969	0.97	0.967	-0.001100605444033	0.0227	0.9596	1	-?+	68624	97105	80270.17
6	rs73766806	114283709	C	A	0.892	0.886	0.959	0.00279608730200119	0.012	0.8137	2	---	74776	101023	85057.37
6	rs1033804	114214825	G	A	0.873	0.878	0.99	-0.0473956369746291	0.0113	2.682e-05	63	+-+	74776	101023	85057.37
6	rs146337094	114285371	C	T	0.986	0.985	0.88	0.00679684900027275	0.0417	0.8705	0	-??	67390	94015	78506.5
6	rs113088744	114346469	A	G	0.982	0.981	0.806	0.0239996896478807	0.0361	0.5051	1	+?+	68624	97105	80270.17
6	rs2475619	114314818	G	C	0.106	0.105	0.977	0.0248974696545107	0.0122	0.04111	2	-++	74776	101023	85057.37
6	rs9488301	114327448	G	T	0.106	0.105	0.978	0.0244974716003874	0.0122	0.0442	2	-++	74776	101023	85057.37
6	rs7744487	114288328	G	A	0.916	0.913	0.952	-0.00900038219729905	0.0136	0.5061	2	+-+	74776	101023	85057.37
6	rs7750938	114334665	C	T	0.313	0.317	0.985	-0.00250313021811848	0.008	0.7577	2	+--	74776	101023	85057.37
6	rs17792118	114261596	T	A	0.916	0.913	0.97	-0.0108991808690006	0.0134	0.4184	3	+-+	74776	101023	85057.37
6	rs4391288	114300659	A	G	0.69	0.686	0.974	0	0.0081	0.9974	2	+--	74776	101023	85057.37
6	rs352062	114265754	A	G	0.328	0.336	0.992	-0.00130084573304807	0.0078	0.8661	2	+--	74776	101023	85057.37
6	rs34684813	114312235	C	T	0.638	0.637	0.985	0.00209779808214612	0.0077	0.7884	2	-++	74776	101023	85057.37
6	rs352073	114217251	A	G	0.915	0.918	0.97	0.0385955177593629	0.0149	0.009544	21	+-+	74776	101023	85057.37
6	rs58052068	114273600	A	G	0.892	0.886	0.966	0.00259662584726591	0.012	0.8305	2	+++	74776	101023	85057.37
6	rs576924	114234576	G	A	0.325	0.333	0.979	0	0.0079	0.9986	2	-++	74776	101023	85057.37
6	rs352074	114216946	G	T	0.214	0.201	0.993	0.0213993910058902	0.0092	0.02048	98	--+	74776	101023	85057.37
6	rs9387181	114200750	A	T	0.437	0.429	0.996	0.00159872136369707	0.0075	0.8262	2	+-+	74776	101023	85057.37
6	rs2475624	114312655	A	G	0.0997	0.101	0.974	0.0297044227063309	0.0125	0.01722	2	+--	74776	101023	85057.37
6	rs2499610	114310063	A	G	0.106	0.105	0.972	0.025297307774162	0.0122	0.0377	2	+--	74776	101023	85057.37
6	rs78472292	114222571	T	A	0.978	0.978	0.872	-0.0380030548002074	0.0321	0.2365	0	+??	67390	94015	78506.5
6	rs7751120	114334862	A	G	0.313	0.317	0.984	-0.00250313021811848	0.008	0.7577	3	-++	74776	101023	85057.37
6	rs7748936	114281637	C	T	0.912	0.911	0.961	-0.0122041688389067	0.0132	0.3575	4	+++	74776	101023	85057.37
6	rs72946672	114227833	T	A	0.935	0.933	0.957	-0.0163021610829842	0.0152	0.2821	2	++-	74776	101023	85057.37
6	rs62415925	114305008	T	C	0.681	0.675	0.971	-0.000200020002667045	0.008	0.9831	2	++-	74776	101023	85057.37
6	rs12665551	114335798	A	G	0.315	0.318	0.985	-0.00290421314738983	0.008	0.7164	2	-++	74776	101023	85057.37
6	rs17075678	114226057	C	T	0.88	0.881	0.977	0.00760103877281976	0.0116	0.5136	23	--+	74776	101023	85057.37
6	rs117074153	114289490	A	G	0.982	0.982	0.892	0.023198814502523	0.035	0.507	2	+?+	68624	97105	80270.17
6	rs34319597	114246702	A	T	0.738	0.739	0.994	-0.000800320170769155	0.0084	0.9206	2	+--	74776	101023	85057.37
6	rs12660832	114276810	T	C	0.739	0.74	0.987	-0.000100005000333347	0.0084	0.9901	2	+--	74776	101023	85057.37
6	rs80093959	114278604	A	G	0.972	0.969	0.975	0.0291995144044279	0.026	0.2624	1	+?+	68624	97105	80270.17
6	rs530459	114232551	A	G	0.42	0.434	0.98	0.00149887612373595	0.0076	0.8395	17	+-+	74776	101023	85057.37
6	rs499349	114232535	G	A	0.427	0.44	0.976	0.00279608730200119	0.0076	0.7157	3	-+-	74776	101023	85057.37
6	rs113917570	114337239	C	T	0.982	0.981	0.804	0.0251998010217421	0.0362	0.4859	1	-?-	68624	97105	80270.17
6	rs149447735	114335581	A	G	0.968	0.971	0.988	0.000699755114273265	0.0242	0.9761	2	-++	74776	101023	85057.37
6	rs4311539	114349999	C	G	0.705	0.7	1	0.00119928057548219	0.0081	0.8861	3	+--	74776	101023	85057.37
6	rs531054943	114253257	G	A	0.987	0.987	0.856	-0.0346949697968869	0.0468	0.4585	0	+??	67390	94015	78506.5
6	rs577580	114237919	G	A	0.325	0.333	0.984	-0.000300045009001992	0.0079	0.97	2	-++	74776	101023	85057.37
6	rs13213042	114252464	G	A	0.738	0.739	0.993	-0.000600180072032461	0.0084	0.9439	2	-++	74776	101023	85057.37
6	rs80092431	114262757	T	C	0.949	0.947	0.877	0.00539541851690754	0.0181	0.7642	1	+?-	68624	97105	80270.17
6	rs116980786	114337419	A	G	0.955	0.956	0.955	-0.00190180728959633	0.0207	0.9282	1	+?-	68624	97105	80270.17
6	rs59307219	114336574	A	G	0.852	0.849	0.979	0.0217027816432335	0.0105	0.03846	2	+++	74776	101023	85057.37
6	rs17186635	114200705	A	G	0.911	0.908	0.928	0.0242046886968174	0.0143	0.09136	4	+++	74776	101023	85057.37
6	rs9372385	114316305	T	C	0.632	0.634	0.992	0.00129915573162013	0.0077	0.8613	69	+--	74776	101023	85057.37
6	rs4945985	114326454	A	G	0.106	0.105	0.978	0.0243998868235351	0.0122	0.04506	2	+--	74776	101023	85057.37
6	rs538681	114254102	T	C	0.902	0.911	1	-0.00240288461631032	0.013	0.8521	44	+-+	74776	101023	85057.37
6	rs6913161	114306614	G	A	0.683	0.678	0.971	0.000199980002666245	0.008	0.9791	10	-++	74776	101023	85057.37
6	rs3778215	114273689	T	C	0.892	0.886	0.966	0.00259662584726591	0.012	0.8278	2	+++	74776	101023	85057.37
6	rs57736157	114336657	C	A	0.843	0.844	0.977	0.0243022925229648	0.0103	0.01808	2	---	74776	101023	85057.37
6	rs2758455	114221955	A	G	0.553	0.555	0.983	-0.001100605444033	0.0075	0.8873	52	+-+	74776	101023	85057.37
6	rs352095	114227312	C	T	0.398	0.414	0.99	0.00330453400830047	0.0078	0.6673	24	-+-	74776	101023	85057.37
6	rs517399	114228811	A	G	0.788	0.786	0.991	0.00499749171029186	0.0091	0.5851	69	++-	74776	101023	85057.37
6	rs62415923	114301596	A	T	0.942	0.94	0.944	-0.0235962138551867	0.0161	0.1432	2	-+-	74776	101023	85057.37
6	rs145923460	114319789	A	G	0.988	0.987	0.833	0.0657034673241941	0.0498	0.1871	0	+??	67390	94015	78506.5
6	rs12660414	114284589	C	G	0.74	0.741	0.984	-0.000500125041682243	0.0085	0.9534	2	+--	74776	101023	85057.37
6	rs71566754	114219412	C	T	0.986	0.987	0.849	-0.107195531603556	0.0418	0.01033	0	+??	67390	94015	78506.5
6	rs4945981	114208654	G	A	0.576	0.558	0.981	0.0246048038572487	0.0076	0.001177	2	-+-	74776	101023	85057.37
6	rs6917232	114224631	G	A	0.845	0.843	0.916	0.00689616668784134	0.0107	0.5204	2	-++	74776	101023	85057.37
6	rs13196242	114337855	G	T	0.505	0.5	0.983	-0.0172987645783295	0.0075	0.02008	2	+++	74776	101023	85057.37
6	rs4367407	114326930	C	T	0.475	0.472	0.986	0.00750179107032261	0.0074	0.3072	2	-++	74776	101023	85057.37
6	rs4371870	114341604	C	T	0.705	0.699	0.993	0.000899595242835994	0.0081	0.9159	3	-++	74776	101023	85057.37
6	rs12213840	114207062	G	A	0.986	0.986	0.74	-0.101700554826339	0.0473	0.03155	0	+??	67390	94015	78506.5
6	rs79845070	114239632	G	A	0.891	0.892	0.976	0.00239712459972145	0.0123	0.8471	2	-++	74776	101023	85057.37
6	rs17186901	114208570	G	A	0.871	0.872	0.975	0.000299955008997942	0.0116	0.9794	16	-??	67390	94015	78506.5
6	rs11755231	114301397	C	A	0.983	0.984	0.86	-0.0430954101055856	0.0368	0.2419	3	+?-	68624	97105	80270.17
6	rs10499079	114263881	G	C	0.944	0.944	0.922	-0.0341050206499513	0.018	0.05838	4	+--	74776	101023	85057.37
6	rs515049	114235665	T	G	0.325	0.333	0.98	-0.000100005000333347	0.0079	0.9852	2	+--	74776	101023	85057.37
6	rs471595	114231829	C	T	0.433	0.446	0.981	0.000699755114273265	0.0075	0.9234	2	-+-	74776	101023	85057.37
6	rs12663571	114338520	G	A	0.847	0.843	0.983	0.0269047980491434	0.0104	0.009537	2	---	74776	101023	85057.37
6	rs2615510	114213280	T	C	0.132	0.124	0.99	0.0439020462871288	0.011	6.953e-05	2	+-+	74776	101023	85057.37
6	rs9488280	114230017	A	G	0.649	0.653	0.98	-0.0014009809156281	0.0078	0.8551	3	+-+	74776	101023	85057.37
6	rs534169	114234051	A	G	0.325	0.333	0.977	0.000499875041650993	0.0079	0.9542	2	+-+	74776	101023	85057.37
6	rs71566753	114206261	T	C	0.984	0.985	0.9	-0.0688036036849463	0.0358	0.05462	1	-+?	73542	97933	83293.7
6	rs2499615	114319622	A	G	0.688	0.683	0.987	-0.00270365157431482	0.008	0.7331	52	+--	74776	101023	85057.37
6	rs2169506	114245470	A	G	0.916	0.913	0.965	-0.0107980900995126	0.0134	0.4218	21	-+-	74776	101023	85057.37
6	rs9387183	114336642	A	G	0.517	0.513	0.987	-0.0174005146801673	0.0075	0.01956	2	---	74776	101023	85057.37
6	rs577206	114253225	A	G	0.331	0.337	0.991	-0.000900405243164155	0.0078	0.91	2	+--	74776	101023	85057.37
6	rs6568820	114271094	T	C	0.427	0.425	0.992	-0.00120072057651888	0.0075	0.8673	2	+--	74776	101023	85057.37
6	rs352068	114261852	T	C	0.862	0.852	0.973	-0.0043996643446871	0.0108	0.686	21	-+-	74776	101023	85057.37
6	rs72948610	114248021	G	C	0.987	0.987	0.85	-0.00839514078838203	0.0459	0.8549	0	+??	67390	94015	78506.5
6	rs7771208	114211957	T	A	0.449	0.436	0.967	0.00249688019858715	0.0076	0.7426	2	-+-	74776	101023	85057.37
6	rs563502	114231250	A	C	0.433	0.446	0.982	0.000799680170564244	0.0075	0.9147	2	+-+	74776	101023	85057.37
6	rs117604569	114266980	C	T	0.97	0.971	0.852	-0.0021022080918702	0.0273	0.9389	1	+?+	68624	97105	80270.17
6	rs1407459	114294673	A	G	0.672	0.664	0.976	0.00059982007196755	0.0079	0.9377	2	-++	74776	101023	85057.37
6	rs13191525	114278805	C	A	0.739	0.74	0.986	-0.000300045009001992	0.0084	0.9687	2	-++	74776	101023	85057.37
6	rs35846930	114237286	A	T	0.735	0.736	0.983	0.000299955008997942	0.0084	0.9693	2	+-+	74776	101023	85057.37
6	rs352080	114210411	A	T	0.284	0.276	0.974	0.00459940649489556	0.0084	0.587	17	+-+	74776	101023	85057.37
6	rs352098	114226445	C	T	0.398	0.414	0.989	0.00340419913356236	0.0078	0.6588	56	-+-	74776	101023	85057.37
6	rs62415921	114297266	G	A	0.984	0.984	0.87	0.00400198137929801	0.0376	0.9152	0	-??	67390	94015	78506.5
6	rs9398368	114228747	C	T	0.61	0.627	0.998	-0.00150112612626709	0.0076	0.8396	2	-+-	74776	101023	85057.37
6	rs117799599	114239958	G	A	0.943	0.941	0.959	-0.0252972953741621	0.0161	0.1161	2	+-+	74776	101023	85057.37
6	rs6912132	114303062	T	A	0.781	0.777	0.966	0.00420116274454803	0.0091	0.6447	2	-++	74776	101023	85057.37
6	rs62417423	114211974	A	G	0.88	0.877	0.964	-0.00250313021811848	0.0115	0.8303	2	+--	74776	101023	85057.37
6	rs2615524	114246179	T	C	0.902	0.911	1	-0.00250313021811848	0.013	0.846	4	+-+	74776	101023	85057.37
6	rs45695	114226636	T	C	0.398	0.414	0.989	0.00340419913356236	0.0078	0.6621	2	+-+	74776	101023	85057.37
6	rs189512	114247768	T	C	0.345	0.346	0.984	-0.000700245114393426	0.0078	0.9274	2	+-+	74776	101023	85057.37
6	rs4551200	114317116	G	A	0.106	0.105	0.979	0.0246048038572487	0.0122	0.043	2	-++	74776	101023	85057.37
6	rs11752970	114345066	A	G	0.7	0.696	0.997	0.00229735904868346	0.0081	0.7752	2	++-	74776	101023	85057.37
6	rs17075682	114226540	C	T	0.881	0.882	0.978	0.00679684900027275	0.0117	0.5592	23	-++	74776	101023	85057.37
6	rs9398372	114342541	C	G	0.505	0.503	0.993	-0.0172987645783295	0.0074	0.02015	2	--+	74776	101023	85057.37
6	rs76776938	114295990	A	G	0.89	0.892	0.975	0.000999500333083423	0.0123	0.9338	2	+--	74776	101023	85057.37
6	rs12665538	114335669	A	G	0.313	0.317	0.985	-0.00270365157431482	0.008	0.7387	2	-++	74776	101023	85057.37
6	rs79732632	114287784	C	T	0.95	0.947	0.953	0.00330453400830047	0.0191	0.8635	2	--+	74776	101023	85057.37
6	rs4433004	114343203	A	G	0.0452	0.0384	0.987	-0.00310481495347876	0.0191	0.8707	2	-+-	74776	101023	85057.37
6	rs13213007	114282481	G	A	0.74	0.741	0.985	-0.000300045009001992	0.0084	0.9761	2	-++	74776	101023	85057.37
6	rs9398369	114301018	T	A	0.672	0.665	0.968	0.000199980002666245	0.0079	0.9838	4	+--	74776	101023	85057.37
6	rs9400685	114271641	C	T	0.823	0.821	0.968	-0.000600180072032461	0.0098	0.952	2	++-	74776	101023	85057.37
6	rs138344762	114311797	A	G	0.986	0.986	0.877	-0.015702643727291	0.0427	0.7131	0	-??	67390	94015	78506.5
6	rs4324801	114330473	C	T	0.963	0.967	0.984	0.00550482063444496	0.0203	0.7876	2	+--	74776	101023	85057.37
6	rs13206573	114240388	A	T	0.947	0.946	0.765	-0.0159972768350078	0.0185	0.3882	3	---	74776	101023	85057.37
6	rs111230985	114296902	C	T	0.89	0.891	0.977	0.000899595242835994	0.0123	0.9427	2	-++	74776	101023	85057.37
6	rs80064450	114208342	T	G	0.88	0.877	0.976	-0.00389758572871345	0.0114	0.7337	2	---	74776	101023	85057.37
6	rs61022216	114311324	G	A	0.823	0.815	0.969	0.0172012073197748	0.0097	0.07793	2	--+	74776	101023	85057.37
6	rs2146178	114207591	G	T	0.417	0.415	0.99	0.00169855663558151	0.0078	0.8276	31	-??	67390	94015	78506.5
6	rs6917804	114303811	T	C	0.427	0.425	0.966	-0.000200020002667045	0.0076	0.9794	2	+--	74776	101023	85057.37
6	rs352070	114218430	C	T	0.233	0.217	0.952	0.0231011029079872	0.0092	0.01174	2	--+	74776	101023	85057.37
6	rs2475625	114312384	C	T	0.106	0.105	0.975	0.0250047589895661	0.0122	0.0401	2	-++	74776	101023	85057.37
6	rs911849	114315899	T	C	0.638	0.637	0.992	0.00199800266267306	0.0077	0.7995	2	+--	74776	101023	85057.37
6	rs9400688	114314215	G	A	0.638	0.637	0.987	0.00149887612373595	0.0077	0.8431	2	-++	74776	101023	85057.37
6	rs975257	114200292	C	T	0.439	0.43	0.996	0.00149887612373595	0.0075	0.836	4	-+-	74776	101023	85057.37
6	rs76944346	114200639	T	C	0.874	0.879	0.992	-0.0482977854077521	0.0113	1.897e-05	2	-+-	74776	101023	85057.37
6	rs61464163	114346048	G	T	0.847	0.842	0.99	0.027196791588428	0.0103	0.00826	2	---	74776	101023	85057.37
6	rs12208304	114269542	C	G	0.822	0.82	0.969	-0.00220242355520004	0.0097	0.8201	13	--+	74776	101023	85057.37
6	rs515027	114235654	C	A	0.325	0.333	0.98	-0.000300045009001992	0.0079	0.9743	2	-++	74776	101023	85057.37
6	rs562296	114234764	C	A	0.324	0.332	0.978	9.99950003332973e-05	0.0079	0.991	2	-++	74776	101023	85057.37
6	rs580425	114234176	C	T	0.325	0.333	0.978	0	0.0079	0.9985	2	-++	74776	101023	85057.37
6	rs146555538	114263962	G	A	0.984	0.984	0.89	-0.0530000131617053	0.038	0.1631	0	+??	67390	94015	78506.5
6	rs352091	114242226	T	G	0.902	0.911	0.999	-0.00300450902029872	0.013	0.8191	59	+-+	74776	101023	85057.37
6	rs553701	114220833	T	G	0.653	0.648	0.838	-0.00629980214852798	0.0084	0.4548	18	--+	74776	101023	85057.37
6	rs4945509	114314656	G	A	0.938	0.941	0.973	-0.001100605444033	0.0157	0.9454	3	+--	74776	101023	85057.37
6	rs35598148	114235881	G	T	0.916	0.913	0.954	-0.00830438616361529	0.0136	0.5409	2	+-+	74776	101023	85057.37
6	rs75347056	114211661	A	C	0.873	0.878	0.989	-0.047899061319535	0.0113	2.229e-05	2	-+-	74776	101023	85057.37
6	rs12181439	114327593	C	T	0.106	0.105	0.976	0.024702368640342	0.0122	0.0424	3	-++	74776	101023	85057.37
6	rs76884870	114206621	A	G	0.967	0.966	0.977	0.0227981362759783	0.0228	0.3179	3	+-+	74776	101023	85057.37
6	rs717389	114308844	T	C	0.777	0.773	0.963	-0.00510299817590334	0.0091	0.5705	36	---	74776	101023	85057.37
6	rs6568819	114270928	C	T	0.78	0.777	0.985	0.00269636154774253	0.009	0.7624	38	--+	74776	101023	85057.37
6	rs71566752	114203263	G	A	0.984	0.985	0.906	-0.0643998640842381	0.0369	0.08094	0	+??	67390	94015	78506.5
6	rs140091075	114208225	T	C	0.873	0.878	0.991	-0.0480984034910313	0.0113	2.084e-05	2	-+-	74776	101023	85057.37
6	rs667525	114207181	T	C	0.848	0.847	0.981	0.00489798526219193	0.0103	0.639	2	+-+	74776	101023	85057.37
6	rs562031	114204539	C	T	0.848	0.847	0.984	0.00390237581724109	0.0103	0.7029	3	-+-	74776	101023	85057.37
6	rs13199785	114221497	G	A	0.63	0.64	0.966	-0.000500125041682243	0.0079	0.9498	2	-+-	74776	101023	85057.37
6	rs551737	114230788	G	A	0.661	0.667	0.98	-0.00329542394979727	0.0079	0.673	16	++-	74776	101023	85057.37
6	rs9488294	114303966	C	T	0.914	0.912	0.942	-0.00660174363456248	0.0134	0.624	2	++-	74776	101023	85057.37
6	rs17792616	114309165	A	C	0.947	0.947	0.963	-0.0331949048576409	0.0184	0.07081	31	-++	74776	101023	85057.37
6	rs565350	114231024	G	A	0.648	0.66	0.981	-0.00240288461631032	0.0078	0.7639	2	++-	74776	101023	85057.37
6	rs13206211	114239913	G	T	0.735	0.736	0.988	0.000499875041650993	0.0084	0.9503	2	-+-	74776	101023	85057.37
6	rs13201727	114289913	T	C	0.739	0.741	0.978	-0.000700245114393426	0.0085	0.9309	2	+--	74776	101023	85057.37
6	rs352077	114214716	A	G	0.72	0.726	0.955	-0.0052035148315978	0.0085	0.5417	2	-+-	74776	101023	85057.37
6	rs11391	114262015	A	C	0.892	0.886	0.968	0.00229735904868346	0.012	0.8461	19	+++	74776	101023	85057.37
6	rs78910185	114259154	G	A	0.781	0.778	0.985	0.00279608730200119	0.009	0.7594	2	-++	74776	101023	85057.37
6	rs78232430	114316041	T	C	0.938	0.941	0.973	-0.00200200267067308	0.0157	0.899	5	-++	74776	101023	85057.37
6	rs520842	114236114	A	G	0.143	0.151	0.965	0.00380276033292786	0.0107	0.7216	4	+-+	74776	101023	85057.37
6	rs1581739	114218713	C	T	0.896	0.895	0.889	0.0193025022544974	0.0127	0.1277	7	--+	74776	101023	85057.37
6	rs2475620	114314347	T	C	0.106	0.105	0.976	0.0247999239054771	0.0122	0.0417	2	+--	74776	101023	85057.37
6	rs112396452	114337877	A	G	0.726	0.722	0.96	0.00659818402822712	0.0084	0.4358	2	+--	74776	101023	85057.37
6	rs12530324	114344803	T	A	0.847	0.843	0.988	0.027196791588428	0.0103	0.008237	2	---	74776	101023	85057.37
6	rs9488303	114327478	A	T	0.106	0.105	0.977	0.024702368640342	0.0122	0.04249	2	+--	74776	101023	85057.37
6	rs549348	114235280	A	G	0.325	0.333	0.979	-0.000100005000333347	0.0079	0.9887	3	+--	74776	101023	85057.37
6	rs352078	114214161	T	C	0.971	0.972	0.883	-0.0235040691879941	0.0273	0.3892	1	-?+	68624	97105	80270.17
6	rs498519	114239000	C	G	0.325	0.333	0.984	-0.000300045009001992	0.0079	0.9713	23	+--	74776	101023	85057.37
6	rs62415914	114279621	A	G	0.92	0.915	0.961	-0.0106970095483354	0.0138	0.4368	2	-+-	74776	101023	85057.37
6	rs17791544	114232415	A	G	0.953	0.95	0.938	0.0187039847937718	0.0193	0.3346	16	+-+	74776	101023	85057.37
6	rs9488304	114327561	T	G	0.106	0.105	0.977	0.024702368640342	0.0122	0.04285	2	+--	74776	101023	85057.37
6	rs77479809	114315135	G	A	0.986	0.986	0.871	-0.023401696181619	0.042	0.5774	0	+??	67390	94015	78506.5
6	rs2475628	114310813	G	A	0.0997	0.101	0.973	0.0298014912367898	0.0125	0.01681	30	-++	74776	101023	85057.37
6	rs72948637	114283563	A	G	0.858	0.849	0.964	-0.00230264906267556	0.0107	0.8296	2	-+-	74776	101023	85057.37
6	rs111859420	114259259	C	T	0.892	0.886	0.968	0.0021975835434872	0.012	0.8526	2	---	74776	101023	85057.37
6	rs471759	114234032	G	A	0.326	0.333	0.977	0.000299955008997942	0.0079	0.9743	3	-+-	74776	101023	85057.37
6	rs4296917	114326790	T	C	0.106	0.105	0.978	0.0243022925229648	0.0122	0.04584	17	+--	74776	101023	85057.37
6	rs2348779	114209516	G	T	0.439	0.431	0.976	0.00169855663558151	0.0076	0.8229	20	-+-	74776	101023	85057.37
6	rs62415876	114245942	C	T	0.942	0.94	0.966	-0.0256973671872587	0.016	0.1077	3	+-+	74776	101023	85057.37
6	rs9320475	114243506	C	T	0.827	0.823	0.97	0.00059982007196755	0.0099	0.9541	29	+--	74776	101023	85057.37
6	rs151142276	114318103	G	A	0.983	0.983	0.879	-0.040197189751413	0.0359	0.263	1	+?-	68624	97105	80270.17
6	rs568317	114230666	A	G	0.432	0.445	0.983	0.000799680170564244	0.0075	0.9192	26	+-+	74776	101023	85057.37
6	rs352075	114215262	G	A	0.849	0.848	0.959	0.00529595165918251	0.0105	0.6125	26	-+-	74776	101023	85057.37
6	rs73543188	114210888	C	A	0.97	0.969	0.978	0.0399031725325864	0.0242	0.09889	2	-+-	74776	101023	85057.37
6	rs9320477	114321512	C	T	0.106	0.105	0.978	0.024702368640342	0.0122	0.04239	2	-++	74776	101023	85057.37
6	rs13212283	114252135	A	G	0.519	0.516	0.986	0.00199800266267306	0.0075	0.787	20	+--	74776	101023	85057.37
6	rs12199104	114347068	A	G	0.7	0.696	0.999	0.00239712459972145	0.0081	0.7691	2	++-	74776	101023	85057.37
6	rs12213550	114203546	T	C	0.725	0.712	0.959	0.0107025231331357	0.0085	0.2073	22	+-+	74776	101023	85057.37
6	rs2615512	114222360	A	T	0.426	0.442	0.98	0.00279608730200119	0.0076	0.7112	2	+--	74776	101023	85057.37
6	rs59821189	114334716	A	G	0.849	0.848	0.979	0.0199986865066891	0.0104	0.05423	2	+-+	74776	101023	85057.37
6	rs1964139	114276581	T	G	0.78	0.777	0.983	0.00279608730200119	0.009	0.7522	2	++-	74776	101023	85057.37
6	rs2810160	114222710	C	T	0.426	0.442	0.984	0.00380276033292786	0.0076	0.6165	75	-++	74776	101023	85057.37
6	rs62415915	114289852	G	C	0.942	0.94	0.951	-0.0246001168682327	0.0161	0.1267	2	+-+	74776	101023	85057.37
6	rs512727	114229352	A	G	0.399	0.414	0.988	0.0021975835434872	0.0078	0.7771	2	+-+	74776	101023	85057.37
6	rs1322453	114291582	G	C	0.74	0.741	0.977	-0.000400080021339691	0.0085	0.9644	10	-++	74776	101023	85057.37
6	rs551673	114230768	T	C	0.43	0.444	0.984	0.00139902091370741	0.0075	0.8508	32	+-+	74776	101023	85057.37
6	rs546637	114227926	A	G	0.788	0.787	0.989	0.00449986042489221	0.0091	0.6244	2	+--	74776	101023	85057.37
6	rs62415904	114248217	T	C	0.916	0.913	0.966	-0.0108991808690006	0.0135	0.4183	2	-+-	74776	101023	85057.37
6	rs11752089	114320970	G	C	0.721	0.72	0.98	-0.00329542394979727	0.0083	0.6924	2	+++	74776	101023	85057.37
6	rs9800745	114305017	G	C	0.966	0.968	0.96	-0.00849598892126432	0.0219	0.6981	1	+?-	68624	97105	80270.17
6	rs9372383	114208394	G	A	0.45	0.437	0.982	0.00289580311202547	0.0075	0.7049	2	-+-	74776	101023	85057.37
6	rs546087	114230157	C	T	0.569	0.566	0.973	-0.00709511087592405	0.0079	0.3691	11	+??	67390	94015	78506.5
6	rs7776159	114221574	G	A	0.909	0.912	0.927	0.00390237581724109	0.0139	0.7773	3	-++	74776	101023	85057.37
6	rs503593	114206311	A	G	0.255	0.252	0.988	0.000199980002666245	0.0086	0.9782	39	+-+	74776	101023	85057.37
6	rs12205029	114342886	G	C	0.704	0.699	0.994	0.000799680170564244	0.0081	0.9229	2	-++	74776	101023	85057.37
6	rs4945508	114311366	G	A	0.938	0.94	0.97	0.000899595242835994	0.0157	0.9542	2	+--	74776	101023	85057.37
6	rs2499617	114282369	A	G	0.0984	0.0889	0.985	0.00189819728308027	0.0131	0.8835	2	-+-	74776	101023	85057.37
6	rs76230902	114293994	A	C	0.89	0.891	0.978	0.000999500333083423	0.0122	0.9359	2	+--	74776	101023	85057.37
6	rs352096	114227066	C	G	0.398	0.414	0.989	0.0032048589489113	0.0078	0.6789	2	+-+	74776	101023	85057.37
6	rs537888	114231758	A	C	0.66	0.666	0.979	-0.00319509889654086	0.0079	0.6853	3	--+	74776	101023	85057.37
6	rs72948661	114308450	G	A	0.917	0.914	0.888	0.00560426671983176	0.0141	0.6927	2	-+-	74776	101023	85057.37
6	rs3002601	114319540	G	A	0.0984	0.101	0.978	0.0308007491527123	0.0125	0.01389	21	-++	74776	101023	85057.37
6	rs7767184	114334509	T	C	0.503	0.505	0.988	-0.0143017847108596	0.0074	0.05433	2	-++	74776	101023	85057.37
6	rs79577410	114298254	T	C	0.891	0.892	0.976	0.00109939544330106	0.0123	0.9275	2	+--	74776	101023	85057.37
6	rs2281675	114309018	G	A	0.818	0.809	0.967	0.0192044091837133	0.0097	0.04699	55	--+	74776	101023	85057.37
6	rs117005905	114218608	C	T	0.876	0.88	0.957	-0.048896169787829	0.0115	2.192e-05	2	+++	74776	101023	85057.37
6	rs638614	114200667	G	A	0.42	0.418	0.996	0.00340419913356236	0.0078	0.6625	0	-??	67390	94015	78506.5
6	rs6924680	114332918	T	C	0.314	0.317	0.985	-0.00220242355520004	0.008	0.7869	2	-++	74776	101023	85057.37
6	rs56099345	114250641	G	A	0.781	0.777	0.983	0.00309520490730252	0.009	0.7351	2	--+	74776	101023	85057.37
6	rs146218735	114304820	T	C	0.98	0.981	0.887	-0.0101008421794295	0.0336	0.764	1	-?+	68624	97105	80270.17
6	rs580820	114231655	C	T	0.433	0.446	0.982	0.000699755114273265	0.0075	0.9229	2	-+-	74776	101023	85057.37
6	rs13208986	114305825	G	A	0.732	0.733	0.963	-0.00170144663975757	0.0085	0.8444	2	+++	74776	101023	85057.37
6	rs6568821	114324143	T	C	0.106	0.105	0.978	0.0243998868235351	0.0122	0.04506	2	+--	74776	101023	85057.37
6	rs4320400	114331570	T	C	0.442	0.448	0.986	0.0150954876453349	0.0076	0.04576	38	+++	74776	101023	85057.37
6	rs6920181	114308159	G	A	0.878	0.881	0.974	-0.00200200267067308	0.0116	0.8651	57	-++	74776	101023	85057.37
6	rs138208507	114295474	G	A	0.985	0.985	0.837	0.00420116274454803	0.0405	0.9174	0	-??	67390	94015	78506.5
6	rs6900496	114222384	G	C	0.894	0.897	0.968	0.00870202729390091	0.0131	0.5065	0	-??	67390	94015	78506.5
6	rs541691	114236264	C	G	0.325	0.333	0.981	-0.000200020002667045	0.0079	0.9802	2	+--	74776	101023	85057.37
6	rs578289	114253395	G	C	0.143	0.15	0.974	0.00209779808214612	0.0107	0.8462	2	-+-	74776	101023	85057.37
6	rs62415916	114293063	G	A	0.92	0.915	0.947	-0.00940408007529395	0.0138	0.4965	3	+-+	74776	101023	85057.37
6	rs144591002	114314956	C	T	0.986	0.987	0.639	-0.11450217357511	0.0481	0.01729	0	+??	67390	94015	78506.5
6	rs9400690	114346852	A	G	0.788	0.785	0.976	-0.00749804017735716	0.0091	0.4134	21	---	74776	101023	85057.37
6	rs11153452	114202809	C	T	0.603	0.586	0.992	0.0213993910058902	0.0076	0.004688	2	-+-	74776	101023	85057.37
6	rs35944188	114338853	C	G	0.705	0.699	0.989	0.00129915573162013	0.0081	0.8755	2	+--	74776	101023	85057.37
6	rs17187571	114228530	T	C	0.973	0.97	0.971	0.0251998010217421	0.0255	0.3245	2	+-+	74776	101023	85057.37
6	rs4562174	114213952	G	A	0.564	0.551	0.96	0.0218006299588528	0.0076	0.004144	2	-+-	74776	101023	85057.37
6	rs530433	114233646	G	A	0.325	0.333	0.977	0.000199980002666245	0.0079	0.9794	2	-++	74776	101023	85057.37
6	rs11966557	114342750	G	A	0.705	0.699	0.995	0.000999500333083423	0.0081	0.8973	2	-++	74776	101023	85057.37
6	rs71566758	114340893	G	A	0.705	0.699	0.992	0.00129915573162013	0.0081	0.8731	2	-++	74776	101023	85057.37
6	rs73766809	114289442	G	A	0.892	0.886	0.955	0.00309520490730252	0.012	0.7972	2	---	74776	101023	85057.37
6	rs13219947	114236441	C	T	0.735	0.737	0.98	0.000999500333083423	0.0084	0.9103	2	-+-	74776	101023	85057.37
6	rs58677352	114293989	C	T	0.89	0.891	0.978	0.000899595242835994	0.0122	0.9419	3	-++	74776	101023	85057.37
6	rs548388	114235389	T	C	0.63	0.644	0.981	-0.000700245114393426	0.0078	0.925	2	+-+	74776	101023	85057.37
6	rs59916863	114305136	C	G	0.771	0.767	0.965	0.000999500333083423	0.0089	0.912	2	+--	74776	101023	85057.37
6	rs77181312	114295968	A	G	0.891	0.892	0.975	0.000999500333083423	0.0123	0.9346	2	+--	74776	101023	85057.37
6	rs56037723	114231147	G	A	0.932	0.931	0.951	-0.0102018624845967	0.015	0.499	2	+--	74776	101023	85057.37
6	rs75458881	114302806	G	T	0.923	0.933	0.965	0	0.0163	0.9981	3	-+-	74776	101023	85057.37
6	rs11153456	114347405	T	A	0.7	0.697	0.998	0.00229735904868346	0.0081	0.7776	2	--+	74776	101023	85057.37
6	rs12212081	114342934	T	G	0.699	0.695	0.995	0.0021975835434872	0.0081	0.7873	2	++-	74776	101023	85057.37
6	rs1322454	114304237	A	G	0.892	0.885	0.949	0.00479846891157342	0.012	0.69	2	+++	74776	101023	85057.37
6	rs150783553	114268571	C	A	0.984	0.983	0.928	-0.0338981034057645	0.0367	0.3557	0	+??	67390	94015	78506.5
6	rs57317418	114336637	G	A	0.804	0.809	0.981	0.021497269010823	0.0095	0.02419	2	---	74776	101023	85057.37
6	rs80064279	114319588	G	C	0.938	0.94	0.974	0.000199980002666245	0.0156	0.9909	3	+--	74776	101023	85057.37
6	rs13201675	114347634	T	C	0.7	0.696	1	0.00249688019858715	0.0081	0.7622	52	++-	74776	101023	85057.37
6	rs34789089	114272701	G	A	0.739	0.74	0.99	0.000399920021326891	0.0085	0.9603	2	-++	74776	101023	85057.37
6	rs486167	114229923	A	G	0.416	0.43	0.978	0.00239712459972145	0.0077	0.7525	32	+-+	74776	101023	85057.37
6	rs60057258	114251541	T	C	0.518	0.516	0.986	0.00209779808214612	0.0075	0.7842	2	+--	74776	101023	85057.37
6	rs12665116	114276867	G	A	0.739	0.74	0.987	-0.000200020002667045	0.0084	0.9783	2	-++	74776	101023	85057.37
6	rs143230887	114218181	G	T	0.973	0.97	0.947	0.0535976373487916	0.0271	0.04795	0	-??	67390	94015	78506.5
6	rs2998738	114236417	A	G	0.325	0.333	0.982	-0.000200020002667045	0.0079	0.9799	2	+--	74776	101023	85057.37
6	rs543139	114238865	T	C	0.325	0.333	0.984	-0.000300045009001992	0.0079	0.9714	2	+--	74776	101023	85057.37
6	rs2475629	114310131	G	A	0.106	0.105	0.973	0.0251022847608284	0.0122	0.03973	2	-++	74776	101023	85057.37
6	rs9320476	114321062	T	C	0.106	0.105	0.977	0.0243998868235351	0.0122	0.04459	3	+--	74776	101023	85057.37
6	rs2348918	114313871	C	T	0.633	0.635	0.986	0.00149887612373595	0.0077	0.8473	2	-++	74776	101023	85057.37
6	rs17075722	114255647	A	G	0.891	0.891	0.984	0.00209779808214612	0.0122	0.8604	19	+--	74776	101023	85057.37
6	rs117555991	114337006	C	G	0.947	0.948	0.917	0.0202045073158995	0.0199	0.3095	1	+?+	68624	97105	80270.17
6	rs62415952	114338518	A	G	0.926	0.923	0.939	-0.0106970095483354	0.016	0.5036	2	-++	74776	101023	85057.37
6	rs34732449	114209517	A	G	0.975	0.976	0.915	-0.0562952570552056	0.0283	0.04677	1	-+?	73542	97933	83293.7
6	rs191842509	114292772	A	G	0.972	0.969	0.962	0.0242046886968174	0.0252	0.3364	2	++-	74776	101023	85057.37
6	rs117391588	114232283	C	T	0.977	0.978	0.858	-0.061003443560332	0.031	0.04908	0	+??	67390	94015	78506.5
6	rs17791808	114242419	T	C	0.892	0.886	0.964	0.00139902091370741	0.012	0.9091	22	+++	74776	101023	85057.37
6	rs12196845	114263319	G	A	0.858	0.85	0.973	-0.00260338587011493	0.0107	0.8062	3	+-+	74776	101023	85057.37
6	6:114228700_C_G	114228700	C	G	0.488	0.495	0.969	0.0114047182634362	0.008	0.154	3	+??	67390	94015	78506.5
6	rs7742680	114240257	G	A	0.698	0.69	0.987	-0.000600180072032461	0.008	0.9424	2	+-+	74776	101023	85057.37
6	rs34715549	114331337	T	C	0.442	0.448	0.985	0.0150954876453349	0.0076	0.04576	2	+++	74776	101023	85057.37
6	rs13212298	114242899	T	C	0.738	0.739	0.993	-0.000100005000333347	0.0084	0.9868	71	+--	74776	101023	85057.37
6	rs2475618	114315071	T	G	0.0996	0.101	0.976	0.029403450369242	0.0125	0.01852	2	+--	74776	101023	85057.37
6	rs57386637	114275969	T	C	0.78	0.777	0.984	0.00279608730200119	0.009	0.7556	2	++-	74776	101023	85057.37
6	rs143868204	114347305	A	G	0.978	0.979	0.943	-0.00889948318703275	0.0312	0.7762	1	-?+	68624	97105	80270.17
6	rs9398370	114316856	C	T	0.106	0.105	0.979	0.024702368640342	0.0122	0.04295	2	-++	74776	101023	85057.37
6	rs72948641	114287924	C	T	0.78	0.777	0.976	0.00299550897979837	0.009	0.7372	2	--+	74776	101023	85057.37
6	rs13216873	114283388	A	T	0.748	0.745	0.98	-0.00150112612626709	0.0086	0.8568	2	+--	74776	101023	85057.37
6	rs9488300	114325172	T	C	0.106	0.105	0.978	0.0243998868235351	0.0122	0.04499	2	+--	74776	101023	85057.37
6	rs62415875	114240098	A	G	0.696	0.689	0.987	-0.000200020002667045	0.008	0.9756	2	-+-	74776	101023	85057.37
6	rs2025191	114288218	A	G	0.74	0.741	0.98	-0.000700245114393426	0.0085	0.9307	4	+--	74776	101023	85057.37
6	rs9488302	114327462	A	G	0.106	0.105	0.977	0.0247999239054771	0.0122	0.04186	2	+--	74776	101023	85057.37
6	rs352099	114225811	A	G	0.189	0.193	0.96	0.0179970767016546	0.0096	0.06255	62	+-+	74776	101023	85057.37
6	rs6908846	114267377	T	A	0.89	0.892	0.986	0.000799680170564244	0.0122	0.9469	2	-++	74776	101023	85057.37
6	rs6907834	114275971	C	T	0.692	0.688	0.992	-0.00170144663975757	0.008	0.836	2	+++	74776	101023	85057.37
6	rs6934011	114210130	C	T	0.438	0.429	0.975	0.00109939544330106	0.0076	0.8884	2	-+-	74776	101023	85057.37
6	rs489636	114237251	G	T	0.59	0.597	0.986	-0.00100050033358353	0.0076	0.8974	2	-++	74776	101023	85057.37
6	rs62415906	114251671	A	G	0.92	0.915	0.967	-0.0113036461713921	0.0137	0.407	2	-+-	74776	101023	85057.37
6	rs11752866	114348520	T	C	0.705	0.7	1	0.00119928057548219	0.0081	0.8861	63	+--	74776	101023	85057.37
6	rs62415924	114304867	G	A	0.682	0.675	0.969	-0.000600180072032461	0.008	0.9421	2	+-+	74776	101023	85057.37
6	rs541076	114220473	G	C	0.553	0.551	0.838	-0.0114047880634385	0.0082	0.1641	2	++-	74776	101023	85057.37
6	rs352067	114246799	G	A	0.327	0.335	0.992	-0.00200200267067308	0.0078	0.7965	2	-++	74776	101023	85057.37
6	rs2499618	114285253	C	T	0.671	0.663	0.99	0.00059982007196755	0.0078	0.935	59	+--	74776	101023	85057.37
6	rs6924176	114341594	G	A	0.962	0.966	0.987	0.00970277546138512	0.0202	0.6295	5	+--	74776	101023	85057.37
6	rs146218224	114341356	A	C	0.976	0.974	0.991	-0.015702643727291	0.0284	0.5796	1	-?+	68624	97105	80270.17
6	rs13191982	114239901	T	A	0.735	0.736	0.988	0.000199980002666245	0.0084	0.9777	2	-+-	74776	101023	85057.37
6	rs2243356	114279783	A	T	0.428	0.425	0.989	-0.00120072057651888	0.0075	0.8713	4	+--	74776	101023	85057.37
6	rs75324544	114215791	G	A	0.873	0.878	0.988	-0.0475948788076838	0.0113	2.487e-05	2	+-+	74776	101023	85057.37
6	rs2810159	114222350	G	T	0.54	0.548	0.983	0.00149887612373595	0.0075	0.8446	2	-+-	74776	101023	85057.37
6	rs4945986	114330009	T	C	0.442	0.447	0.984	0.0148984646619666	0.0076	0.04901	2	+++	74776	101023	85057.37
6	rs75607367	114319903	T	C	0.977	0.975	0.893	0.0595982128860241	0.0303	0.04919	0	+??	67390	94015	78506.5
6	rs4945979	114207890	T	C	0.576	0.557	0.986	0.0243998868235351	0.0076	0.001273	25	+-+	74776	101023	85057.37
6	rs4945507	114228368	C	T	0.611	0.628	1	-0.00100050033358353	0.0076	0.8936	61	-+-	74776	101023	85057.37
6	rs62417424	114212950	G	A	0.88	0.878	0.962	-0.00250313021811848	0.0115	0.8287	2	-++	74776	101023	85057.37
6	rs6568824	114328098	G	A	0.107	0.106	0.976	0.0239020562806236	0.0121	0.04892	25	-++	74776	101023	85057.37
6	rs9488289	114275510	C	G	0.691	0.687	0.995	-0.00180162194662821	0.008	0.8226	18	---	74776	101023	85057.37
6	rs2499612	114315276	A	G	0.0984	0.101	0.977	0.0310043588626902	0.0125	0.01332	4	+--	74776	101023	85057.37
6	rs9374432	114316404	T	C	0.106	0.105	0.979	0.024702368640342	0.0122	0.04252	39	+--	74776	101023	85057.37
6	rs2499620	114309686	T	G	0.0997	0.101	0.969	0.0295976364389436	0.0125	0.01753	2	+--	74776	101023	85057.37
6	rs10499080	114273646	C	T	0.89	0.891	0.986	0.000899595242835994	0.0122	0.9437	48	-++	74776	101023	85057.37
6	rs13195526	114343387	C	A	0.705	0.699	0.996	0.000999500333083423	0.0081	0.906	2	-++	74776	101023	85057.37
6	rs35080884	114338891	A	G	0.699	0.696	0.988	0.00279608730200119	0.0081	0.7312	2	++-	74776	101023	85057.37
6	rs2475617	114315132	T	C	0.106	0.105	0.978	0.0247999239054771	0.0122	0.04184	2	+--	74776	101023	85057.37
6	rs12665655	114248499	G	T	0.738	0.739	0.993	-0.000700245114393426	0.0084	0.9354	2	-++	74776	101023	85057.37
6	rs73546796	114254979	A	G	0.916	0.914	0.968	-0.0123965203365513	0.0141	0.3793	0	-??	67390	94015	78506.5
6	rs75610070	114281236	C	T	0.89	0.891	0.983	0.000899595242835994	0.0122	0.9418	2	-++	74776	101023	85057.37
6	rs2499613	114317883	A	C	0.106	0.105	0.979	0.0246048038572487	0.0122	0.04302	2	+--	74776	101023	85057.37
6	rs3778216	114280563	C	T	0.739	0.74	0.986	0.000199980002666245	0.0085	0.9772	19	-++	74776	101023	85057.37
6	rs72946660	114221435	G	A	0.948	0.944	0.895	-0.0125990355765152	0.0172	0.4638	2	++-	74776	101023	85057.37
6	rs74396427	114211164	C	T	0.873	0.878	0.99	-0.047899061319535	0.0113	2.218e-05	2	+-+	74776	101023	85057.37
6	rs13220151	114236440	G	T	0.735	0.737	0.981	0.000799680170564244	0.0084	0.9215	2	-+-	74776	101023	85057.37
6	rs35166510	114338896	A	G	0.699	0.696	0.989	0.00279608730200119	0.0081	0.7319	2	++-	74776	101023	85057.37
6	rs9481407	114238580	T	G	0.325	0.333	0.984	-0.000600180072032461	0.0079	0.9437	2	+--	74776	101023	85057.37
6	rs7751759	114212407	C	T	0.577	0.558	0.965	0.0251022847608284	0.0077	0.001083	2	-+-	74776	101023	85057.37
6	rs541824	114236309	T	C	0.325	0.333	0.981	-0.000200020002667045	0.0079	0.9802	2	+--	74776	101023	85057.37
6	rs113850883	114323932	G	A	0.978	0.978	0.889	-0.0206007457079636	0.032	0.5197	0	+??	67390	94015	78506.5
6	rs509827	114235097	A	G	0.326	0.333	0.979	-0.000300045009001992	0.0079	0.9696	2	+--	74776	101023	85057.37
6	rs2475626	114311373	G	A	0.106	0.105	0.975	0.0251998010217421	0.0122	0.03866	2	-++	74776	101023	85057.37
6	rs2499616	114322593	A	G	0.106	0.105	0.978	0.0244974716003874	0.0122	0.04411	17	+--	74776	101023	85057.37
6	rs75070332	114211838	C	G	0.916	0.912	0.894	0.0255995183002125	0.0146	0.08016	2	+-+	74776	101023	85057.37
6	rs9481408	114265287	C	T	0.692	0.687	0.998	-0.00150112612626709	0.008	0.8493	91	+++	74776	101023	85057.37
6	rs58978364	114331703	G	T	0.852	0.849	0.979	0.0218006299588528	0.0105	0.03694	2	---	74776	101023	85057.37
6	rs17790535	114201109	A	G	0.88	0.877	0.986	-0.0052035148315978	0.0114	0.6494	2	---	74776	101023	85057.37
6	rs80081758	114306613	C	T	0.879	0.881	0.968	-0.00450011032492341	0.0118	0.7018	2	+++	74776	101023	85057.37
6	rs514949	114229056	A	G	0.398	0.414	0.989	0.00269636154774253	0.0078	0.7248	2	+-+	74776	101023	85057.37
6	rs9488293	114300588	G	A	0.912	0.91	0.945	-0.0104039337153929	0.0133	0.4369	2	+++	74776	101023	85057.37
6	rs58522530	114331549	A	G	0.849	0.848	0.98	0.0209979909956055	0.0104	0.04361	2	+-+	74776	101023	85057.37
6	rs531436	114253330	C	G	0.902	0.911	1	-0.00250313021811848	0.013	0.8467	2	+-+	74776	101023	85057.37
6	rs77144324	114222737	C	T	0.974	0.971	0.954	0.0278972284172359	0.0256	0.2754	2	---	74776	101023	85057.37
6	rs352101	114223361	C	T	0.58	0.582	0.983	-0.00379720024838503	0.0075	0.6111	3	++-	74776	101023	85057.37
6	rs13194921	114276024	T	C	0.739	0.74	0.988	0.000199980002666245	0.0085	0.9786	3	+--	74776	101023	85057.37
6	rs17075712	114244751	T	C	0.738	0.739	0.994	-0.000100005000333347	0.0084	0.9932	2	+--	74776	101023	85057.37
6	rs3757016	114260720	T	C	0.427	0.424	0.994	-0.00130084573304807	0.0075	0.863	72	+--	74776	101023	85057.37
6	rs352079	114212493	C	T	0.597	0.584	0.963	0.0213993910058902	0.0076	0.005093	2	-+-	74776	101023	85057.37
6	rs2882046	114313877	C	T	0.643	0.641	0.984	0.000199980002666245	0.0078	0.9792	2	-++	74776	101023	85057.37
6	rs117302267	114238463	A	C	0.89	0.892	0.975	0.00259662584726591	0.0123	0.8336	2	+--	74776	101023	85057.37
6	rs17187117	114220361	T	C	0.94	0.936	0.81	0.00499749171029186	0.0166	0.7626	3	+++	74776	101023	85057.37
6	rs56168685	114286814	C	T	0.892	0.886	0.957	0.00299550897979837	0.012	0.8023	2	---	74776	101023	85057.37
6	rs79153556	114290339	T	G	0.89	0.892	0.979	0.00109939544330106	0.0122	0.9264	2	+--	74776	101023	85057.37
6	rs2615511	114218431	A	G	0.16	0.153	0.959	0.0335024720540013	0.0104	0.001195	2	+++	74776	101023	85057.37
6	rs145457653	114339337	A	G	0.986	0.988	0.831	-0.128003840584367	0.0508	0.01174	0	-??	67390	94015	78506.5
6	rs13204434	114274848	A	G	0.739	0.74	0.989	0.000399920021326891	0.0085	0.9605	2	+--	74776	101023	85057.37
6	rs11756975	114343852	G	A	0.705	0.699	0.997	0.00109939544330106	0.0081	0.8874	2	-++	74776	101023	85057.37
6	rs10499077	114205234	A	C	0.874	0.878	0.991	-0.0478046499481398	0.0113	2.288e-05	27	-+-	74776	101023	85057.37
6	rs113852784	114333677	A	G	0.849	0.848	0.979	0.0200967016991224	0.0104	0.05403	2	+-+	74776	101023	85057.37
6	rs2810165	114252803	C	T	0.902	0.911	1	-0.00270365157431482	0.013	0.8335	2	-+-	74776	101023	85057.37
6	rs7747625	114324239	A	G	0.938	0.94	0.973	-0.000100005000333347	0.0156	0.9937	4	-++	74776	101023	85057.37
6	rs352063	114273127	C	G	0.328	0.336	0.992	-0.00120072057651888	0.0078	0.8784	2	+--	74776	101023	85057.37
6	6:114228700_C_A	114228700	C	A	0.97	0.97	0.754	-0.056496280157669	0.0258	0.02854	0	+??	67390	94015	78506.5
6	rs73766810	114295288	C	T	0.892	0.886	0.951	0.00440030444448225	0.012	0.714	3	---	74776	101023	85057.37
6	rs62415909	114270966	G	A	0.911	0.911	0.97	-0.0127003085782322	0.0132	0.3353	2	+++	74776	101023	85057.37
6	rs4604299	114341618	C	T	0.705	0.699	0.993	0.000799680170564244	0.0081	0.9248	2	-++	74776	101023	85057.37
6	rs116926974	114285254	G	A	0.98	0.979	0.812	0.0236969951765786	0.0345	0.4922	1	-??	67390	94015	78506.5
6	rs352071	114218141	T	A	0.213	0.2	0.971	0.0219962978718961	0.0093	0.01818	2	--+	74776	101023	85057.37
6	rs6920267	114204104	T	C	0.437	0.429	0.994	0.000799680170564244	0.0075	0.9123	2	+-+	74776	101023	85057.37
6	rs59266365	114331338	G	A	0.849	0.848	0.979	0.0209000641077417	0.0104	0.04446	2	-+-	74776	101023	85057.37
6	rs2475627	114311365	T	C	0.1	0.102	0.972	0.0295005481176215	0.0124	0.01754	2	+--	74776	101023	85057.37
6	rs9400687	114310127	A	G	0.281	0.281	0.973	0.00420116274454803	0.0083	0.6117	2	+++	74776	101023	85057.37
6	rs75308109	114327199	T	C	0.938	0.941	0.973	-0.00180162194662821	0.0157	0.9086	3	-++	74776	101023	85057.37
6	rs17792030	114255747	A	G	0.972	0.969	0.972	0.0223972974420383	0.0252	0.3746	3	++-	74776	101023	85057.37
6	rs147083139	114335235	G	C	0.888	0.886	0.975	0.0184978548821194	0.0119	0.1192	2	-++	74776	101023	85057.37
6	rs77779206	114230203	A	T	0.934	0.932	0.952	-0.0146974807605841	0.0151	0.3299	3	--+	74776	101023	85057.37
6	rs2810162	114229580	G	C	0.399	0.414	0.988	0.00209779808214612	0.0078	0.7908	2	-+-	74776	101023	85057.37
6	rs113177884	114202943	A	G	0.979	0.979	0.812	0.0109992854583691	0.0342	0.7477	0	+??	67390	94015	78506.5
6	rs717388	114308790	C	G	0.572	0.573	0.968	-0.000100005000333347	0.0076	0.9904	2	+-+	74776	101023	85057.37
6	rs13209064	114276069	A	C	0.739	0.74	0.988	9.99950003332973e-05	0.0085	0.9877	14	+--	74776	101023	85057.37
6	rs139085103	114232792	C	T	0.983	0.984	0.847	-0.0476997588774203	0.0378	0.2071	1	+?-	68624	97105	80270.17
6	rs9488292	114299168	T	C	0.691	0.686	0.975	-0.000200020002667045	0.0081	0.9841	2	+--	74776	101023	85057.37
6	rs147803849	114287512	G	C	0.942	0.94	0.953	-0.0248973835545144	0.0161	0.122	2	+-+	74776	101023	85057.37
6	rs6902312	114332949	G	T	0.503	0.505	0.988	-0.0144032303107437	0.0074	0.0515	2	+-+	74776	101023	85057.37
6	rs2499611	114311152	A	G	0.106	0.105	0.974	0.0254045542217263	0.0122	0.03677	17	+--	74776	101023	85057.37
6	rs62415872	114233668	T	C	0.942	0.94	0.957	-0.0229002198863326	0.0161	0.1548	2	-++	74776	101023	85057.37
6	rs73548638	114299801	G	T	0.915	0.912	0.944	-0.00859684722551828	0.0135	0.5229	2	+-+	74776	101023	85057.37
6	rs11965077	114225230	G	A	0.938	0.935	0.871	0.0324962313421326	0.0176	0.06495	3	-+-	74776	101023	85057.37
6	rs2810161	114223348	T	C	0.554	0.555	0.985	-0.00220242355520004	0.0075	0.7719	4	+-+	74776	101023	85057.37
6	rs515926	114202123	G	A	0.283	0.276	0.998	0.00400198137929801	0.0083	0.6318	77	-+-	74776	101023	85057.37
6	rs146054944	114324312	T	C	0.975	0.973	0.979	0.00350385432667693	0.0267	0.8951	2	+-+	74776	101023	85057.37
6	rs9374431	114205848	A	G	0.603	0.586	0.99	0.021497269010823	0.0076	0.004628	26	+-+	74776	101023	85057.37
6	rs11758632	114233582	A	G	0.942	0.94	0.957	-0.0231969816042026	0.0161	0.1486	11	-++	74776	101023	85057.37
6	rs534163	114234045	A	G	0.325	0.333	0.977	0.000399920021326891	0.0079	0.9631	2	+-+	74776	101023	85057.37
6	rs4945980	114208259	A	G	0.436	0.429	0.984	0.00059982007196755	0.0075	0.9345	2	+-+	74776	101023	85057.37
6	rs7763868	114209324	C	T	0.577	0.558	0.976	0.0251022847608284	0.0076	0.0009282	2	-+-	74776	101023	85057.37
6	rs9387182	114335114	A	G	0.503	0.505	0.988	-0.0145046862028817	0.0074	0.04981	2	-++	74776	101023	85057.37
6	rs580305	114234212	G	T	0.325	0.333	0.978	0.000199980002666245	0.0079	0.977	2	-++	74776	101023	85057.37
6	rs13203445	114256944	G	A	0.431	0.427	0.993	-0.000500125041682243	0.0075	0.9483	4	--+	74776	101023	85057.37
6	rs486957	114237507	G	T	0.59	0.597	0.987	-0.000900405243164155	0.0076	0.9073	4	-++	74776	101023	85057.37
6	rs117423383	114347104	C	G	0.982	0.982	0.915	0.0376040223973664	0.0347	0.2786	1	+?+	68624	97105	80270.17
6	rs548148	114230444	C	A	0.435	0.449	0.983	0.000199980002666245	0.0075	0.9777	25	-+-	74776	101023	85057.37
6	rs13196857	114331359	A	G	0.646	0.643	0.99	-0.00100050033358353	0.0078	0.8949	6	+--	74776	101023	85057.37
6	rs2475631	114277625	T	C	0.672	0.664	0.991	0.00119928057548219	0.0078	0.8805	3	-++	74776	101023	85057.37
