## Supplemental Data 3 for "Metabolic Gating and the Evolution of Human Cognitive Plasticity: A Comparative Genomic Analysis": BHB_HDAC3_hits.tsv

CHROM	ID	POS	A1	A2	FCAS	FCON	IMPINFO	BETA	SE	PVAL	NGT	DIRE	NCAS	NCON	NEFFDIV2
5	rs9632446	141002617	G	A	0.962	0.962	0.976	-0.043502667649395	0.0198	0.02839	2	+--	74776	101023	85057.37
5	rs145973883	141002644	C	A	0.901	0.897	0.981	-0.00559562635715987	0.0124	0.65	2	+++	74776	101023	85057.37
5	rs112749643	141018170	G	C	0.981	0.983	0.974	-0.102298541622007	0.0319	0.001326	1	+-?	73542	97933	83293.7
5	rs11741647	141018454	C	G	0.875	0.87	0.986	0.0235016597850914	0.0112	0.03515	2	+++	74776	101023	85057.37
5	rs2530223	141014494	T	C	0.431	0.431	0.987	0.0177023841130051	0.0078	0.02299	29	++-	74776	101023	85057.37
5	rs72792331	141000442	G	A	0.971	0.969	0.987	0.0046989426564652	0.0221	0.8328	1	--?	73542	97933	83293.7
5	rs12655779	141012230	A	G	0.886	0.884	0.984	-0.00820355735068832	0.0117	0.4814	4	---	74776	101023	85057.37
5	rs10476829	141000062	C	A	0.962	0.962	0.978	-0.0440041354980549	0.0198	0.02639	18	+--	74776	101023	85057.37
5	rs14251	141019110	C	A	0.627	0.626	0.987	0.000999500333083423	0.0079	0.8976	49	0+-	74776	101023	85057.37
5	rs32956	141019881	G	C	0.852	0.86	0.983	-0.00240288461631032	0.0114	0.8312	3	++-	74776	101023	85057.37
5	rs75508401	141009119	A	C	0.962	0.962	0.972	-0.0456042446050211	0.0198	0.02131	2	-++	74776	101023	85057.37
5	rs2547547	141005687	A	G	0.89	0.889	0.984	-0.0064004391810282	0.0119	0.5931	40	---	74776	101023	85057.37
5	rs114813812	141015519	C	A	0.976	0.978	0.978	-0.00769956572644058	0.028	0.7833	2	+-+	74776	101023	85057.37
5	rs181236733	141001987	A	G	0.987	0.987	0.914	-0.0307994715535284	0.0465	0.5077	0	-??	67390	94015	78506.5
5	rs116146336	141016453	C	G	0.969	0.968	0.983	0.0021975835434872	0.0225	0.9222	0	+??	67390	94015	78506.5
5	rs114046548	141004314	A	C	0.98	0.979	0.981	-0.0236986067778773	0.0312	0.4475	0	-??	67390	94015	78506.5
5	rs32955	141019313	C	T	0.853	0.861	0.981	0.00209779808214612	0.0115	0.8579	3	+--	74776	101023	85057.37
5	rs113249351	141017483	C	T	0.986	0.986	0.819	-0.0515038428671156	0.0444	0.2461	0	+??	67390	94015	78506.5
5	rs73285814	141019324	G	A	0.783	0.783	0.982	0.00580312922695013	0.0091	0.5248	5	-+-	74776	101023	85057.37
5	rs146062603	141001149	A	G	0.977	0.979	0.98	-0.0893996812646141	0.0296	0.002526	0	-??	67390	94015	78506.5
5	rs72792333	141001891	A	G	0.962	0.963	0.987	0.00669752144772132	0.0196	0.7329	2	++-	74776	101023	85057.37
5	rs11742646	141019830	C	G	0.825	0.819	0.987	0.0154007965760229	0.0101	0.1273	36	+??	67390	94015	78506.5
5	rs111865155	141003846	T	C	0.965	0.967	0.987	-0.000100005000333347	0.021	0.9959	1	+-?	73542	97933	83293.7
5	rs78820103	141019274	C	T	0.962	0.962	0.965	-0.0430954101055856	0.0201	0.03206	2	+--	74776	101023	85057.37
5	rs76686252	141012013	G	A	0.931	0.927	0.981	-0.0113036461713921	0.0146	0.4362	3	+++	74776	101023	85057.37
5	rs17855844	141019569	G	C	0.827	0.82	0.985	0.0158044491449436	0.0097	0.103	34	---	74776	101023	85057.37
5	rs76847269	141014951	G	A	0.946	0.948	0.975	-0.0132980281439898	0.018	0.4593	3	++-	74776	101023	85057.37
5	rs11741808	141004331	A	G	0.861	0.855	0.986	0.00840458234381038	0.0106	0.4297	18	+-+	74776	101023	85057.37
5	rs976552	141017339	A	C	0.797	0.786	0.979	0.0152038337422728	0.0092	0.09924	2	+--	74776	101023	85057.37
5	rs2735188	141010876	T	C	0.886	0.884	0.984	-0.00810273870318591	0.0117	0.4864	4	---	74776	101023	85057.37
5	rs7702834	141015242	G	T	0.912	0.917	0.989	-0.000300045009001992	0.0146	0.981	18	++-	74776	101023	85057.37
5	rs72792332	141000660	G	A	0.971	0.969	0.987	0.0046989426564652	0.0221	0.8327	2	--?	73542	97933	83293.7
5	rs3749764	141000945	C	A	0.969	0.968	0.988	0.00139902091370741	0.0224	0.9502	17	-??	67390	94015	78506.5
5	rs75007903	141001536	C	T	0.946	0.948	0.969	-0.0123965203365513	0.0182	0.4962	2	++-	74776	101023	85057.37
5	rs1421896	141016288	T	G	0.425	0.424	0.983	0.0179970767016546	0.0078	0.02128	3	++-	74776	101023	85057.37
5	rs140948970	141003847	A	G	0.971	0.969	0.987	0.0046989426564652	0.0221	0.8328	1	++?	73542	97933	83293.7
5	rs72792338	141014178	C	T	0.969	0.969	0.985	0.00189819728308027	0.0225	0.9328	0	-??	67390	94015	78506.5
5	rs56221992	141003987	C	T	0.929	0.926	0.97	0.0189002595004805	0.0144	0.1892	2	-+-	74776	101023	85057.37
5	rs2545025	141011346	A	C	0.886	0.884	0.984	-0.00810273870318591	0.0117	0.4865	21	---	74776	101023	85057.37
5	rs114167449	141006670	G	A	0.961	0.963	0.973	-0.0484972070855493	0.0205	0.0177	1	+?-	68624	97105	80270.17
