## Supplemental Data 3 for "Metabolic Gating and the Evolution of Human Cognitive Plasticity: A Comparative Genomic Analysis": BHB_MCT2_hits.tsv

CHROM	ID	POS	A1	A2	FCAS	FCON	IMPINFO	BETA	SE	PVAL	NGT	DIRE	NCAS	NCON	NEFFDIV2
12	rs1391130	59984687	G	A	0.15	0.158	0.979	-0.00940408007529395	0.0104	0.3635	19	+--	74776	101023	85057.37
12	rs10877318	59981574	C	A	0.727	0.731	0.988	0.00740253351674131	0.0084	0.3788	2	-+-	74776	101023	85057.37
12	rs974459	59991492	G	C	0.144	0.151	0.967	-0.0104039337153929	0.0106	0.3262	2	+--	74776	101023	85057.37
12	rs61936296	59998790	G	A	0.875	0.87	0.77	-0.0305004454483837	0.0125	0.01467	2	+++	74776	101023	85057.37
12	rs10877321	59998434	T	G	0.727	0.741	0.938	0.00209779808214612	0.0094	0.8272	2	+++	74776	101023	85057.37
12	rs12818777	59990069	C	G	0.971	0.972	0.939	0.0267003518299564	0.0252	0.2901	2	+++	74776	101023	85057.37
12	rs61936292	59980579	T	A	0.809	0.806	0.996	0.000499875041650993	0.0094	0.9598	2	+--	74776	101023	85057.37
12	rs12427190	59986554	A	G	0.822	0.815	0.989	0.00259662584726591	0.0097	0.788	2	-++	74776	101023	85057.37
12	rs1473543	59980088	C	G	0.809	0.806	0.996	0.000399920021326891	0.0094	0.9689	2	-++	74776	101023	85057.37
12	rs7134125	59988714	T	G	0.726	0.731	0.976	0.00799793111106206	0.0084	0.3389	2	+-+	74776	101023	85057.37
12	rs1566164	59984968	A	G	0.145	0.153	0.981	-0.0107980900995126	0.0105	0.3021	2	-++	74776	101023	85057.37
12	rs4760294	59987651	T	G	0.15	0.158	0.975	-0.00940408007529395	0.0104	0.364	3	-++	74776	101023	85057.37
12	rs11173095	59991655	C	T	0.739	0.745	0.951	-0.01999864650669	0.0091	0.02752	2	+++	74776	101023	85057.37
12	rs73109957	59980749	T	C	0.809	0.806	0.996	0.000499875041650993	0.0094	0.9575	2	-++	74776	101023	85057.37
12	rs36055409	59990603	G	T	0.864	0.865	0.92	0.00340419913356236	0.0117	0.7739	2	---	74776	101023	85057.37
12	rs4760296	59992201	C	T	0.809	0.805	0.979	0.000899595242835994	0.0095	0.9238	17	+--	74776	101023	85057.37
12	rs1391129	59992011	T	C	0.336	0.347	0.98	-0.00660174363456248	0.008	0.404	21	---	74776	101023	85057.37
12	rs74331368	59984371	T	C	0.955	0.956	0.908	-0.0406032684425478	0.0211	0.05373	1	-?-	68624	97105	80270.17
12	rs61936291	59980326	T	C	0.818	0.811	0.995	0.000399920021326891	0.0096	0.964	3	-++	74776	101023	85057.37
12	rs17122680	59997742	A	C	0.949	0.951	0.942	0.00789872279335535	0.0174	0.6512	3	+++	74776	101023	85057.37
12	rs4536269	59981760	T	G	0.146	0.153	0.984	-0.0112025145079934	0.0105	0.2847	3	-++	74776	101023	85057.37
12	rs17122682	59999853	C	A	0.952	0.953	0.952	0.00400198137929801	0.0177	0.8208	25	---	74776	101023	85057.37
12	rs73109969	59985321	T	A	0.814	0.811	0.99	0.00139902091370741	0.0096	0.8872	2	+--	74776	101023	85057.37
12	rs7312823	59991287	G	T	0.817	0.81	0.976	0.00059982007196755	0.0097	0.9466	5	+--	74776	101023	85057.37
12	rs142250435	59983421	A	G	0.984	0.985	0.905	-0.0557030028762507	0.0395	0.1585	0	-??	67390	94015	78506.5
12	rs7316361	59988682	T	G	0.737	0.734	0.977	0.0105046326450854	0.0088	0.2326	0	+??	67390	94015	78506.5
12	rs17122673	59990767	T	C	0.901	0.898	0.927	-0.000600180072032461	0.0137	0.9641	2	--+	74776	101023	85057.37
12	rs3935589	59985536	A	G	0.819	0.813	0.99	0.00139902091370741	0.0096	0.8873	2	-++	74776	101023	85057.37
12	rs7312501	59991288	A	T	0.817	0.81	0.976	0.000699755114273265	0.0097	0.9456	2	-++	74776	101023	85057.37
12	rs17122678	59992844	C	T	0.74	0.745	0.951	-0.0202027073175195	0.0091	0.02611	42	+++	74776	101023	85057.37
12	rs10877320	59986232	A	G	0.15	0.158	0.977	-0.00940408007529395	0.0104	0.3636	2	-++	74776	101023	85057.37
12	rs7312134	59990748	G	C	0.146	0.154	0.97	-0.0105959392134034	0.0105	0.3102	2	+--	74776	101023	85057.37
12	rs10783991	59981266	C	T	0.727	0.731	0.989	0.00730326611012007	0.0084	0.3852	2	-+-	74776	101023	85057.37
12	rs17122676	59992402	A	G	0.74	0.745	0.951	-0.0196008476550609	0.0091	0.03069	2	---	74776	101023	85057.37
12	rs12422902	59986704	C	T	0.822	0.815	0.988	0.00259662584726591	0.0097	0.787	45	+--	74776	101023	85057.37
12	rs80326947	59983147	G	A	0.943	0.944	0.899	-0.0393959285025942	0.0179	0.02806	2	+++	74776	101023	85057.37
12	rs17640963	59992944	G	C	0.809	0.804	0.976	0.000999500333083423	0.0095	0.918	2	+--	74776	101023	85057.37
12	rs4548660	59985764	T	C	0.891	0.89	0.943	-0.0042992284528324	0.013	0.7429	3	--+	74776	101023	85057.37
12	rs11173096	59992825	C	T	0.338	0.347	0.978	-0.00619917524282106	0.008	0.4373	40	+++	74776	101023	85057.37
12	rs11173094	59989625	C	T	0.733	0.739	0.964	-0.0216016445577609	0.0091	0.01691	3	+-+	74776	101023	85057.37
12	rs77518041	59990350	C	A	0.817	0.81	0.984	0.000699755114273265	0.0096	0.9436	2	+--	74776	101023	85057.37
12	rs10783992	59984392	C	A	0.15	0.158	0.979	-0.00959589367344694	0.0104	0.3568	2	+--	74776	101023	85057.37
12	rs4399359	59982278	A	G	0.809	0.806	0.995	0.000399920021326891	0.0095	0.9658	2	-++	74776	101023	85057.37
12	rs954324	59980989	A	G	0.733	0.739	0.973	-0.0221024699079472	0.009	0.01341	2	-+-	74776	101023	85057.37
12	rs954322	59981306	G	A	0.809	0.806	0.997	0.00059982007196755	0.0094	0.9511	59	+--	74776	101023	85057.37
12	rs77555151	59983431	C	T	0.978	0.979	0.78	-0.0960044207338013	0.0304	0.001603	2	+?-	68624	97105	80270.17
12	rs4760297	59992289	A	G	0.809	0.805	0.979	0.00059982007196755	0.0095	0.9515	2	-++	74776	101023	85057.37
12	rs7315308	59987874	T	G	0.809	0.806	0.989	-0.000200020002667045	0.0095	0.9868	2	-++	74776	101023	85057.37
12	rs150598992	59983481	C	A	0.981	0.981	0.877	-0.00379720024838503	0.036	0.9164	1	-?+	68624	97105	80270.17
12	rs4399358	59982250	A	G	0.815	0.809	0.995	0.000399920021326891	0.0096	0.9679	2	-++	74776	101023	85057.37
12	rs12230116	59985261	T	C	0.733	0.739	0.968	-0.0222047099881925	0.009	0.01305	2	-+-	74776	101023	85057.37
12	rs1874638	59989602	A	G	0.818	0.81	0.987	0.00159872136369707	0.0096	0.8704	4	-++	74776	101023	85057.37
12	rs7962682	59982648	C	T	0.733	0.739	0.971	-0.0222047099881925	0.009	0.01315	2	+-+	74776	101023	85057.37
12	rs4760295	59988597	C	G	0.816	0.809	0.988	0.00109939544330106	0.0096	0.912	2	-++	74776	101023	85057.37
12	rs954323	59981198	T	C	0.815	0.809	0.996	0.00059982007196755	0.0096	0.9484	2	-++	74776	101023	85057.37
12	rs11173099	59996906	A	C	0.404	0.424	0.83	-0.0101008421794295	0.0085	0.2334	6	-++	74776	101023	85057.37
12	rs1693605	60113729	G	A	0.913	0.921	0.999	-0.0180010511095525	0.0135	0.1813	2	+++	74776	101023	85057.37
12	rs12231740	60104040	C	T	0.708	0.709	0.999	-0.00270365157431482	0.0081	0.7395	67	+-+	74776	101023	85057.37
12	rs7133415	60128453	C	G	0.724	0.73	1	-0.00979784248011106	0.0083	0.2347	2	-++	74776	101023	85057.37
12	rs36077154	60144223	C	T	0.926	0.927	0.998	-0.0102018624845967	0.0142	0.4746	2	+++	74776	101023	85057.37
12	rs79608485	60004781	C	T	0.952	0.953	0.955	0.0021975835434872	0.0178	0.8997	2	-+-	74776	101023	85057.37
12	rs76477171	60028214	G	A	0.969	0.969	0.82	-0.0129028853555234	0.0242	0.5951	1	+?-	68624	97105	80270.17
12	rs1795884	60119493	G	A	0.617	0.64	0.999	-0.0150019689183474	0.0077	0.05162	17	+++	74776	101023	85057.37
12	rs2706303	60135298	G	A	0.913	0.921	1	-0.0187038311937836	0.0135	0.1651	2	+++	74776	101023	85057.37
12	rs150384217	60169603	G	A	0.986	0.984	0.783	0.064204090221786	0.0448	0.1518	0	-??	67390	94015	78506.5
12	rs75912612	60050732	G	A	0.951	0.951	0.957	0.00669752144772132	0.0174	0.7009	2	---	74776	101023	85057.37
12	rs11611808	60126928	C	T	0.839	0.828	0.995	0.0100988346774146	0.01	0.3135	2	---	74776	101023	85057.37
12	rs17122687	60000414	G	A	0.943	0.949	0.952	0.00360349958962357	0.0168	0.8288	23	-+-	74776	101023	85057.37
12	rs117556700	60008488	G	T	0.97	0.97	0.721	-0.0305004454483837	0.0282	0.2794	0	+??	67390	94015	78506.5
12	rs17122992	60169723	A	G	0.926	0.927	0.997	-0.00979784248011106	0.0142	0.4877	2	---	74776	101023	85057.37
12	rs1617982	60117712	C	A	0.913	0.921	1	-0.0183982139464423	0.0135	0.1719	2	+++	74776	101023	85057.37
12	rs1795893	60113910	A	G	0.913	0.921	0.999	-0.0182963622831166	0.0135	0.1733	22	---	74776	101023	85057.37
12	rs2706299	60093215	T	A	0.399	0.415	0.957	-0.00450011032492341	0.0077	0.5574	2	+++	74776	101023	85057.37
12	rs2711678	60126573	G	A	0.913	0.921	1	-0.0187038311937836	0.0135	0.1638	11	+++	74776	101023	85057.37
12	rs2706293	60153562	C	T	0.912	0.921	0.999	-0.0189993500097828	0.0135	0.1576	4	+++	74776	101023	85057.37
12	12:60136846_A_T	60136846	A	T	0.983	0.984	0.865	-0.0440041354980549	0.0367	0.2305	0	-??	67390	94015	78506.5
12	rs2711688	60144652	T	C	0.913	0.921	1	-0.0183982139464423	0.0135	0.1724	2	---	74776	101023	85057.37
12	rs35889150	60143798	G	T	0.926	0.927	0.998	-0.010302892995897	0.0142	0.4701	2	+++	74776	101023	85057.37
12	rs79205592	60069479	T	G	0.94	0.943	0.936	-0.00619917524282106	0.0162	0.7022	2	--+	74776	101023	85057.37
12	rs76036538	60068955	C	T	0.946	0.942	0.864	-0.00120072057651888	0.0171	0.9461	2	-+-	74776	101023	85057.37
12	rs75587126	60098990	C	T	0.977	0.978	0.849	-0.0557030028762507	0.0308	0.07024	2	+?+	68624	97105	80270.17
12	rs2706300	60135504	G	A	0.913	0.921	1	-0.0185000759845861	0.0135	0.169	30	+++	74776	101023	85057.37
12	rs75016412	60149275	T	A	0.873	0.872	0.965	-0.0140989243795016	0.0112	0.2092	2	++-	74776	101023	85057.37
12	rs35399130	60117509	T	C	0.925	0.927	0.999	-0.00989883217924758	0.0142	0.4872	2	---	74776	101023	85057.37
12	rs9325168	60083096	A	T	0.915	0.921	0.972	-0.00940408007529395	0.0137	0.495	2	---	74776	101023	85057.37
12	rs79297227	60057271	T	C	0.946	0.942	0.858	-0.000900405243164155	0.0172	0.9598	2	+-+	74776	101023	85057.37
12	rs2706308	60128652	C	T	0.913	0.921	1	-0.0187038311937836	0.0135	0.1644	2	+++	74776	101023	85057.37
12	rs3847655	60097117	G	A	0.69	0.689	0.987	-0.00250313021811848	0.008	0.7514	2	+-+	74776	101023	85057.37
12	rs3847656	60107817	C	T	0.789	0.789	1	0.000899595242835994	0.009	0.9218	68	-+-	74776	101023	85057.37
12	rs1693622	60071749	G	A	0.504	0.52	0.928	0.00449986042489221	0.0079	0.5628	16	-+-	74776	101023	85057.37
12	rs17122764	60029972	C	T	0.94	0.945	0.961	0.00380276033292786	0.0162	0.8167	2	---	74776	101023	85057.37
12	rs11173134	60154053	G	T	0.754	0.758	0.998	-0.0110002818588653	0.0085	0.195	2	+-+	74776	101023	85057.37
12	rs78503496	60077204	A	G	0.94	0.943	0.928	-0.00739729263047472	0.0163	0.6476	2	--+	74776	101023	85057.37
12	rs2706286	60140738	C	T	0.913	0.921	1	-0.0187038311937836	0.0135	0.1657	2	+++	74776	101023	85057.37
12	rs34272110	60122507	T	C	0.926	0.927	0.999	-0.0105049846451474	0.0142	0.4598	2	---	74776	101023	85057.37
12	rs10877327	60074185	G	T	0.788	0.793	0.954	0.00209779808214612	0.0103	0.8361	19	-+-	74776	101023	85057.37
12	rs12812799	60163149	T	C	0.724	0.73	1	-0.0101008421794295	0.0082	0.2171	2	-++	74776	101023	85057.37
12	rs11173131	60149904	C	A	0.888	0.885	0.899	-0.00749804017735716	0.0122	0.5369	2	+--	74776	101023	85057.37
12	rs1619563	60117546	T	C	0.913	0.921	1	-0.0183982139464423	0.0135	0.1723	24	---	74776	101023	85057.37
12	rs77523321	60078102	T	C	0.935	0.938	0.917	-0.00490199517023158	0.0158	0.7576	2	--+	74776	101023	85057.37
12	rs17122972	60165423	T	A	0.926	0.927	0.997	-0.00979784248011106	0.0142	0.4917	11	+++	74776	101023	85057.37
12	rs2711659	60165271	A	G	0.616	0.639	0.999	-0.0146974807605841	0.0077	0.05554	4	---	74776	101023	85057.37
12	rs113343166	60072596	G	A	0.977	0.977	0.841	-0.0177974390305806	0.0309	0.5648	1	+?-	68624	97105	80270.17
12	rs12581981	60144040	A	C	0.839	0.828	0.996	0.0103957761821204	0.01	0.2994	2	+++	74776	101023	85057.37
12	rs17122807	60059856	G	A	0.949	0.948	0.921	-0.00120072057651888	0.0184	0.9472	2	++-	74776	101023	85057.37
12	rs7976838	60086206	A	G	0.917	0.923	0.983	-0.00950503001430495	0.0138	0.4918	61	---	74776	101023	85057.37
12	rs112396096	60070844	A	G	0.941	0.944	0.926	-0.00419880264733305	0.0163	0.7956	2	--+	74776	101023	85057.37
12	rs10506398	60111326	A	G	0.691	0.691	0.995	-0.00240288461631032	0.0079	0.7633	22	-+-	74776	101023	85057.37
12	rs11173115	60093536	T	G	0.876	0.869	0.984	0.00699547451238644	0.0112	0.5339	6	+++	74776	101023	85057.37
12	rs76690966	60017519	T	C	0.97	0.971	0.837	-0.0406970023321042	0.0275	0.139	2	-?-	68624	97105	80270.17
12	rs2706285	60141102	A	T	0.456	0.468	0.998	-0.00790113189625729	0.0074	0.2892	2	--+	74776	101023	85057.37
12	rs2706301	60135402	G	C	0.456	0.468	0.998	-0.00790113189625729	0.0074	0.286	2	++-	74776	101023	85057.37
12	rs76055764	60064032	G	A	0.94	0.943	0.935	-0.00619917524282106	0.0162	0.7035	2	++-	74776	101023	85057.37
12	rs113370623	60072434	G	A	0.94	0.943	0.937	-0.00670241105967541	0.0162	0.6808	2	++-	74776	101023	85057.37
12	rs1343689	60154037	G	A	0.912	0.921	0.999	-0.0189993500097828	0.0135	0.1579	2	+++	74776	101023	85057.37
12	rs34659184	60153296	G	A	0.928	0.929	0.995	-0.0107980900995126	0.0145	0.4559	2	+++	74776	101023	85057.37
12	rs10783997	60119478	C	T	0.839	0.828	0.994	0.00990082467726243	0.01	0.3258	2	---	74776	101023	85057.37
12	rs2711649	60141518	T	G	0.622	0.642	0.999	-0.0154994990469515	0.0077	0.04401	15	---	74776	101023	85057.37
12	rs2706312	60125502	C	T	0.913	0.921	1	-0.0187038311937836	0.0135	0.1638	11	+++	74776	101023	85057.37
12	rs148097502	60006798	G	A	0.987	0.987	0.91	-0.02960390325858	0.0469	0.5279	0	+??	67390	94015	78506.5
12	rs145121020	60149506	A	G	0.913	0.921	1	-0.0180010511095525	0.0135	0.1807	2	---	74776	101023	85057.37
12	rs192643986	60169790	G	A	0.985	0.984	0.779	0.0546964969190277	0.044	0.2138	0	-??	67390	94015	78506.5
12	rs111951978	60072433	G	A	0.94	0.943	0.937	-0.00629980214852798	0.0162	0.6975	2	++-	74776	101023	85057.37
12	rs1027477	60043738	C	T	0.786	0.792	0.972	0.000899595242835994	0.0104	0.9315	2	-+-	74776	101023	85057.37
12	rs68003181	60156998	A	G	0.957	0.959	0.872	-0.0517986852338873	0.0202	0.0104	2	-?-	68624	97105	80270.17
12	rs17122843	60074606	G	A	0.94	0.943	0.936	-0.00619917524282106	0.0162	0.701	3	++-	74776	101023	85057.37
12	rs17122718	60013887	C	A	0.952	0.953	0.957	0.00199800266267306	0.0178	0.9088	25	-+-	74776	101023	85057.37
12	rs2222879	60153898	C	T	0.912	0.921	0.999	-0.0189993500097828	0.0135	0.1579	2	+++	74776	101023	85057.37
12	rs2711668	60129096	C	A	0.633	0.657	1.01	-0.0152963956259917	0.0078	0.04971	23	+++	74776	101023	85057.37
12	rs74378122	60076976	T	A	0.94	0.943	0.929	-0.00719582798180243	0.0162	0.6574	2	++-	74776	101023	85057.37
12	rs17650140	60172532	C	A	0.839	0.828	0.994	0.0106035827841911	0.01	0.2903	2	---	74776	101023	85057.37
12	rs2711687	60144830	T	C	0.913	0.921	1	-0.0187038311937836	0.0135	0.1655	2	---	74776	101023	85057.37
12	rs2706305	60131219	G	A	0.913	0.921	1	-0.0187038311937836	0.0135	0.1639	2	+++	74776	101023	85057.37
12	rs17570747	60139482	G	A	0.978	0.977	0.863	0.0321960982163169	0.0323	0.3189	0	-??	67390	94015	78506.5
12	rs12826963	60118248	A	G	0.913	0.921	1	-0.0183982139464423	0.0135	0.1719	2	---	74776	101023	85057.37
12	rs2711690	60143571	G	A	0.913	0.921	1	-0.0183982139464423	0.0135	0.1706	2	+++	74776	101023	85057.37
12	rs12828834	60127352	G	T	0.925	0.927	0.998	-0.00989883217924758	0.0142	0.485	2	+++	74776	101023	85057.37
12	rs12819402	60115593	C	T	0.925	0.927	0.999	-0.00979784248011106	0.0142	0.4931	2	+++	74776	101023	85057.37
12	rs12812257	60137094	C	G	0.926	0.927	0.998	-0.0102018624845967	0.0142	0.4719	2	---	74776	101023	85057.37
12	rs2706290	60138073	G	C	0.913	0.921	1	-0.0185000759845861	0.0135	0.1692	2	+++	74776	101023	85057.37
12	rs2711651	60140117	G	A	0.913	0.921	1	-0.0185000759845861	0.0135	0.1689	2	+++	74776	101023	85057.37
12	rs144474395	60099560	C	T	0.978	0.978	0.849	-0.0473956369746291	0.0297	0.1104	2	+-+	74776	101023	85057.37
12	rs2222878	60135228	G	A	0.926	0.927	0.998	-0.00989883217924758	0.0142	0.4876	11	+++	74776	101023	85057.37
12	rs1693597	60117251	T	C	0.913	0.921	1	-0.0182963622831166	0.0135	0.1729	25	---	74776	101023	85057.37
12	rs1497474	60073789	G	A	0.739	0.743	0.927	0.0032048589489113	0.0089	0.7221	32	-+-	74776	101023	85057.37
12	rs35096295	60166853	C	T	0.925	0.927	0.997	-0.00800193021905853	0.0141	0.5713	2	+++	74776	101023	85057.37
12	rs12826770	60167468	A	C	0.925	0.927	0.997	-0.0117993392160431	0.0141	0.4037	2	---	74776	101023	85057.37
12	rs17122823	60070460	T	C	0.94	0.943	0.937	-0.00629980214852798	0.0162	0.698	3	--+	74776	101023	85057.37
12	rs77017258	60077027	T	C	0.96	0.958	0.706	-0.00790113189625729	0.0225	0.7264	1	-?+	68624	97105	80270.17
12	rs10877332	60131598	C	A	0.839	0.828	0.996	0.0100988346774146	0.01	0.3156	2	---	74776	101023	85057.37
12	rs1497473	60075383	A	T	0.94	0.943	0.935	-0.00619917524282106	0.0162	0.7002	19	--+	74776	101023	85057.37
12	rs12817723	60156854	A	G	0.925	0.927	0.997	-0.00979784248011106	0.0142	0.4908	2	---	74776	101023	85057.37
12	rs2711675	60127145	G	A	0.913	0.921	1	-0.0187955345843259	0.0135	0.1634	2	+++	74776	101023	85057.37
12	rs112112393	60073113	G	A	0.94	0.943	0.938	-0.0068030886197391	0.0162	0.6741	2	++-	74776	101023	85057.37
12	rs10506397	60035485	T	C	0.787	0.793	0.979	0.000899595242835994	0.0104	0.9344	22	+-+	74776	101023	85057.37
12	12:60119578_G_A	60119578	G	A	0.87	0.871	0.97	-0.00609855846186947	0.0116	0.5991	0	+??	67390	94015	78506.5
12	rs34183506	60114853	G	A	0.925	0.927	0.999	-0.009696862978864	0.0142	0.4968	2	+++	74776	101023	85057.37
12	rs17649791	60166226	T	C	0.925	0.927	0.997	-0.00950503001430495	0.0142	0.504	2	---	74776	101023	85057.37
12	rs1693612	60055500	A	G	0.732	0.742	0.896	-0.0014009809156281	0.0096	0.8856	2	---	74776	101023	85057.37
12	rs2132872	60102921	T	C	0.472	0.485	0.99	-0.00450011032492341	0.0074	0.5407	2	---	74776	101023	85057.37
12	rs10877323	60028954	T	C	0.72	0.734	0.997	0.00390237581724109	0.009	0.6664	99	+++	74776	101023	85057.37
12	rs2706282	60144672	A	T	0.913	0.921	1	-0.0183982139464423	0.0135	0.1724	2	---	74776	101023	85057.37
12	rs150145688	60159443	T	G	0.925	0.927	0.997	-0.00959589367344694	0.0142	0.4966	2	---	74776	101023	85057.37
12	rs2706283	60144633	C	T	0.913	0.921	1	-0.0183982139464423	0.0135	0.1724	2	+++	74776	101023	85057.37
12	rs12824600	60130044	G	C	0.926	0.927	0.998	-0.00989883217924758	0.0142	0.4854	24	+++	74776	101023	85057.37
12	rs66928951	60141123	C	T	0.957	0.958	0.87	-0.0530000131617053	0.0202	0.008814	1	+?+	68624	97105	80270.17
12	rs12826493	60167204	C	T	0.925	0.927	0.997	-0.00940408007529395	0.0142	0.5082	25	+++	74776	101023	85057.37
12	rs11173121	60113674	G	T	0.839	0.828	0.992	0.00960373614269469	0.01	0.339	18	---	74776	101023	85057.37
12	rs12229478	60079855	A	G	0.792	0.793	0.954	0.00109939544330106	0.0094	0.9042	18	+-+	74776	101023	85057.37
12	rs12827420	60167507	G	A	0.926	0.927	0.997	-0.00989883217924758	0.0142	0.4869	2	+++	74776	101023	85057.37
12	rs1795895	60115218	G	C	0.924	0.926	0.999	-0.00660174363456248	0.0147	0.6534	0	+??	67390	94015	78506.5
12	rs12823946	60120762	T	A	0.926	0.928	0.998	-0.0114047880634385	0.0142	0.4229	2	+++	74776	101023	85057.37
12	rs12824395	60129918	G	C	0.926	0.927	0.998	-0.0102018624845967	0.0142	0.4739	2	+++	74776	101023	85057.37
12	rs1693616	60061001	A	T	0.509	0.525	0.935	0.0046989426564652	0.0079	0.546	2	+-+	74776	101023	85057.37
12	rs995343	60079375	G	A	0.494	0.504	0.943	-0.00260338587011493	0.0077	0.7353	5	-++	74776	101023	85057.37
12	rs11173147	60179177	T	A	0.87	0.869	0.97	-0.0149004625639624	0.011	0.1763	3	+--	74776	101023	85057.37
12	rs12824305	60145729	C	T	0.926	0.927	0.998	-0.0102018624845967	0.0142	0.4709	2	+++	74776	101023	85057.37
12	rs2706302	60135300	C	T	0.913	0.921	1	-0.0187038311937836	0.0135	0.1651	2	+++	74776	101023	85057.37
12	rs35518979	60162697	C	T	0.739	0.746	0.999	-0.009696862978864	0.0083	0.2445	2	+-+	74776	101023	85057.37
12	rs61933761	60064085	G	A	0.809	0.803	0.92	0.00400198137929801	0.0098	0.6868	2	-+-	74776	101023	85057.37
12	rs112728331	60073082	C	T	0.94	0.943	0.937	-0.00690377631679446	0.0161	0.6664	2	++-	74776	101023	85057.37
12	rs2706306	60129896	A	T	0.633	0.648	0.999	-0.0150019689183474	0.0077	0.04943	16	---	74776	101023	85057.37
12	rs142394267	60144375	A	G	0.913	0.921	1	-0.0182963622831166	0.0135	0.1741	2	---	74776	101023	85057.37
12	rs1795896	60115369	G	C	0.625	0.645	0.998	-0.0150019689183474	0.0077	0.05134	2	+++	74776	101023	85057.37
12	rs1693601	60114376	G	A	0.913	0.921	0.999	-0.0180010511095525	0.0135	0.1818	2	+++	74776	101023	85057.37
12	rs187960920	60015267	T	A	0.985	0.985	0.794	0.00309520490730252	0.0414	0.9404	0	-??	67390	94015	78506.5
12	rs150868195	60144384	C	A	0.913	0.921	1	-0.0183982139464423	0.0135	0.1724	2	+++	74776	101023	85057.37
12	rs139829485	60161839	G	A	0.976	0.976	0.946	0.00600195219563434	0.0292	0.8371	0	-??	67390	94015	78506.5
12	rs116778127	60073598	A	C	0.94	0.943	0.938	-0.00690377631679446	0.0162	0.6721	2	--+	74776	101023	85057.37
12	rs35258374	60145101	C	T	0.926	0.927	0.998	-0.0102018624845967	0.0142	0.4706	2	+++	74776	101023	85057.37
12	rs2706291	60138049	A	G	0.913	0.921	1	-0.0185000759845861	0.0135	0.1692	2	---	74776	101023	85057.37
12	rs17122837	60073907	C	T	0.94	0.943	0.937	-0.0068030886197391	0.0162	0.6753	25	++-	74776	101023	85057.37
12	rs17122754	60023925	C	T	0.973	0.973	0.743	0.0103957761821204	0.0304	0.7338	1	-?-	68624	97105	80270.17
12	rs76936522	60021450	G	A	0.959	0.959	0.745	0.00159872136369707	0.0245	0.9478	2	-?+	68624	97105	80270.17
12	rs17122849	60077490	T	A	0.94	0.943	0.927	-0.00749804017735716	0.0163	0.6441	2	++-	74776	101023	85057.37
12	rs7298553	60118411	G	A	0.913	0.921	1	-0.0183982139464423	0.0135	0.1719	2	+++	74776	101023	85057.37
12	rs61933800	60146073	C	T	0.888	0.885	0.895	-0.0064004391810282	0.0122	0.5988	2	+--	74776	101023	85057.37
12	rs115368662	60072205	G	A	0.94	0.943	0.937	-0.00650108634235997	0.0162	0.6869	2	++-	74776	101023	85057.37
12	rs2711667	60129405	G	A	0.913	0.921	1	-0.0186019483996616	0.0135	0.1662	28	+++	74776	101023	85057.37
12	rs17122795	60054065	C	T	0.944	0.947	0.954	-0.000200020002667045	0.0166	0.9917	33	-+-	74776	101023	85057.37
12	rs61933760	60064077	G	A	0.815	0.809	0.927	0.00309520490730252	0.0098	0.7537	2	---	74776	101023	85057.37
12	rs12231378	60093791	T	A	0.788	0.789	0.99	0.000999500333083423	0.0091	0.9134	14	-+-	74776	101023	85057.37
12	rs7303876	60135212	T	C	0.723	0.73	0.999	-0.00979784248011106	0.0082	0.2284	21	-++	74776	101023	85057.37
12	rs2952446	60143952	T	C	0.913	0.921	1	-0.0183982139464423	0.0135	0.1717	2	---	74776	101023	85057.37
12	rs61933776	60118939	G	A	0.926	0.927	1	-0.0101008421794295	0.0142	0.4753	2	+++	74776	101023	85057.37
12	rs11173120	60109110	G	A	0.881	0.882	0.957	-0.00660174363456248	0.0117	0.571	28	+-+	74776	101023	85057.37
12	rs17562958	60089308	C	G	0.841	0.836	0.952	-0.00190180728959633	0.0103	0.8519	11	--+	74776	101023	85057.37
12	rs182586444	60148852	A	G	0.913	0.921	1	-0.0180010511095525	0.0135	0.181	2	---	74776	101023	85057.37
12	rs2711658	60139452	C	G	0.913	0.921	1	-0.0185000759845861	0.0135	0.1705	2	---	74776	101023	85057.37
12	rs113303046	60076086	A	G	0.94	0.943	0.934	-0.00530404159190601	0.0162	0.7428	3	--+	74776	101023	85057.37
12	rs2711677	60126926	A	G	0.633	0.648	0.999	-0.0147989665120717	0.0077	0.054	3	---	74776	101023	85057.37
12	rs73110000	60075855	T	C	0.986	0.986	0.904	-0.0312017511432645	0.0432	0.4701	0	-??	67390	94015	78506.5
12	rs142347666	60144450	A	G	0.913	0.921	1	-0.0183982139464423	0.0135	0.1724	2	---	74776	101023	85057.37
12	rs1795907	60079075	A	G	0.837	0.839	0.914	0.00199800266267306	0.0105	0.8506	2	+-+	74776	101023	85057.37
12	rs3763979	60173406	C	T	0.926	0.927	0.997	-0.00930314032614447	0.0142	0.5137	39	+++	74776	101023	85057.37
12	rs17122757	60026721	G	A	0.95	0.951	0.961	0.00539541851690754	0.0173	0.7574	2	---	74776	101023	85057.37
12	rs2711693	60142597	T	C	0.913	0.921	1	-0.0185000759845861	0.0135	0.1702	2	---	74776	101023	85057.37
12	rs35203350	60143404	A	G	0.926	0.927	0.998	-0.010302892995897	0.0142	0.4703	3	---	74776	101023	85057.37
12	rs17122781	60042203	A	C	0.95	0.95	0.957	0.00679684900027275	0.0172	0.6939	2	+++	74776	101023	85057.37
12	rs10877326	60061704	A	G	0.786	0.792	0.957	0.00410157702107505	0.0103	0.6889	2	+-+	74776	101023	85057.37
12	rs61174819	60177537	A	G	0.742	0.743	0.998	-0.0111013930711739	0.0085	0.1875	2	-+-	74776	101023	85057.37
12	rs12821865	60016918	C	G	0.874	0.87	0.777	-0.0309954337025195	0.0124	0.01269	4	---	74776	101023	85057.37
12	rs112726241	60060619	G	T	0.94	0.943	0.933	-0.00569619254488101	0.0162	0.7255	2	++-	74776	101023	85057.37
12	rs2178672	60130146	A	C	0.913	0.921	1	-0.0187038311937836	0.0135	0.1636	2	---	74776	101023	85057.37
12	rs17123022	60179070	C	T	0.955	0.955	0.81	0.01600129372694	0.0211	0.4476	1	-?+	68624	97105	80270.17
12	rs17561431	60018797	T	C	0.951	0.948	0.859	-0.00290421314738983	0.0179	0.8725	3	--+	74776	101023	85057.37
12	rs112354280	60071959	G	C	0.94	0.943	0.937	-0.00629980214852798	0.0162	0.695	2	++-	74776	101023	85057.37
12	rs34047888	60063923	C	A	0.801	0.801	0.925	0.00299550897979837	0.0097	0.7547	4	-+-	74776	101023	85057.37
12	rs982321	60037935	G	C	0.942	0.946	0.959	0.00109939544330106	0.0164	0.9453	25	-+-	74776	101023	85057.37
12	rs1693600	60116901	G	T	0.913	0.921	0.999	-0.0182047046548463	0.0135	0.1769	2	+++	74776	101023	85057.37
12	rs117592483	60031269	T	C	0.964	0.965	0.841	0.00269636154774253	0.0247	0.9143	1	+?-	68624	97105	80270.17
12	rs7976956	60078830	G	A	0.781	0.78	0.927	0.00249688019858715	0.0093	0.7895	37	---	74776	101023	85057.37
12	rs36072512	60094422	T	C	0.925	0.927	0.987	-0.009696862978864	0.0142	0.4971	2	---	74776	101023	85057.37
12	rs73109997	60062948	A	T	0.952	0.949	0.787	0.0178006246255066	0.0209	0.3934	2	+++	74776	101023	85057.37
12	rs115119212	60072349	G	A	0.94	0.943	0.937	-0.00719582798180243	0.0162	0.6563	2	++-	74776	101023	85057.37
12	rs68028492	60156589	G	A	0.724	0.73	0.999	-0.00989883217924758	0.0083	0.2287	2	+--	74776	101023	85057.37
12	rs34785387	60161006	C	A	0.738	0.745	0.999	-0.009696862978864	0.0083	0.2476	2	+-+	74776	101023	85057.37
12	rs2706319	60120854	T	C	0.623	0.643	0.999	-0.015702643727291	0.0077	0.0412	48	---	74776	101023	85057.37
12	rs2711670	60128355	A	G	0.633	0.648	0.999	-0.0150019689183474	0.0077	0.05014	2	---	74776	101023	85057.37
12	rs7132933	60126138	T	A	0.925	0.927	0.999	-0.00989883217924758	0.0142	0.4824	2	+++	74776	101023	85057.37
12	rs12227244	60106164	G	C	0.695	0.696	0.996	-0.00329542394979727	0.008	0.685	2	+-+	74776	101023	85057.37
12	rs117324987	60091922	A	G	0.987	0.986	0.863	-0.0243951568347216	0.0441	0.5801	0	-??	67390	94015	78506.5
12	rs1882505	60130603	C	A	0.913	0.921	1	-0.0188974371044634	0.0135	0.161	11	+++	74776	101023	85057.37
12	rs117056828	60121267	G	A	0.979	0.979	0.743	-0.0816982439845054	0.0352	0.02029	2	+??	67390	94015	78506.5
12	rs117091460	60066241	C	T	0.978	0.976	0.617	0.0456041418050158	0.0359	0.2035	1	-?+	68624	97105	80270.17
12	rs2706313	60124942	C	T	0.913	0.921	1	-0.0187038311937836	0.0135	0.1638	2	+++	74776	101023	85057.37
12	rs10783999	60135798	T	C	0.456	0.468	0.998	-0.00790113189625729	0.0074	0.2859	17	--+	74776	101023	85057.37
12	rs2711691	60143466	G	A	0.633	0.656	1.01	-0.0150019689183474	0.0078	0.05321	2	+++	74776	101023	85057.37
12	rs2711655	60166421	T	C	0.621	0.641	0.999	-0.0151034855773182	0.0077	0.04923	17	---	74776	101023	85057.37
12	rs4405356	60135670	T	C	0.423	0.437	0.983	-0.00579676884717745	0.0075	0.444	2	---	74776	101023	85057.37
12	rs118100191	60039293	G	T	0.944	0.948	0.96	0	0.0167	0.9977	2	-+-	74776	101023	85057.37
12	rs2711662	60138940	G	C	0.913	0.921	1	-0.0185000759845861	0.0135	0.1689	2	+++	74776	101023	85057.37
12	rs12824130	60120811	T	C	0.93	0.93	0.99	-0.0130953713122409	0.0146	0.3696	10	---	74776	101023	85057.37
12	rs183436673	60036072	T	G	0.986	0.986	0.705	0.00730326611012007	0.0503	0.8846	0	+??	67390	94015	78506.5
12	rs76262854	60141948	G	A	0.926	0.927	0.997	-0.00999983207833353	0.0142	0.4829	2	+++	74776	101023	85057.37
12	rs78336974	60077356	C	A	0.94	0.943	0.927	-0.00749804017735716	0.0163	0.6471	2	++-	74776	101023	85057.37
12	rs1795903	60055917	T	C	0.0423	0.0433	0.682	-0.0252972953741621	0.0245	0.3005	1	-?+	68624	97105	80270.17
12	rs1795902	60060731	A	G	0.508	0.524	0.934	0.00479846891157342	0.0079	0.542	2	+-+	74776	101023	85057.37
12	rs1497475	60070611	C	T	0.802	0.802	0.925	0.0037031349243813	0.0097	0.7037	2	-+-	74776	101023	85057.37
12	rs1795898	60117019	T	C	0.913	0.921	0.999	-0.0177974390305806	0.0135	0.1851	14	---	74776	101023	85057.37
12	rs73109989	60047331	G	A	0.936	0.934	0.784	0.00649883673982966	0.0171	0.702	2	-+-	74776	101023	85057.37
12	rs7305326	60006928	G	A	0.934	0.93	0.754	0.00870202729390091	0.0165	0.5975	2	-+-	74776	101023	85057.37
12	rs7959469	60154430	A	T	0.946	0.946	0.904	-0.052198967543594	0.0187	0.00535	2	-+-	74776	101023	85057.37
12	rs2706320	60120643	T	A	0.913	0.921	1	-0.0186019483996616	0.0135	0.1666	2	+++	74776	101023	85057.37
12	rs2711663	60137799	G	A	0.913	0.921	1	-0.0186019483996616	0.0135	0.168	2	+++	74776	101023	85057.37
12	rs114757183	60070028	A	T	0.94	0.943	0.936	-0.00589735526608398	0.0162	0.7165	2	--+	74776	101023	85057.37
12	rs80128270	60145762	G	C	0.723	0.73	0.999	-0.00989883217924758	0.0083	0.2303	2	+--	74776	101023	85057.37
12	rs2706317	60121646	A	G	0.913	0.921	1	-0.0187038311937836	0.0135	0.1643	2	---	74776	101023	85057.37
12	rs1613544	60112168	C	T	0.913	0.921	0.998	-0.0180010511095525	0.0135	0.1801	2	+++	74776	101023	85057.37
12	rs995342	60079404	G	A	0.714	0.714	0.963	-0.00500249162279149	0.0083	0.5475	23	+-+	74776	101023	85057.37
12	rs79983841	60152024	G	A	0.972	0.972	0.804	-0.000100005000333347	0.0286	0.9984	1	+?-	68624	97105	80270.17
12	rs56053489	60089805	G	A	0.876	0.869	0.98	0.00699547451238644	0.0112	0.5311	2	---	74776	101023	85057.37
12	rs17122838	60074022	A	G	0.94	0.943	0.937	-0.00660174363456248	0.0162	0.6833	6	--+	74776	101023	85057.37
12	rs12831305	60152669	G	A	0.925	0.927	0.997	-0.00979784248011106	0.0142	0.4892	2	+++	74776	101023	85057.37
12	rs117686631	60062829	C	A	0.982	0.981	0.807	-0.0278029446620889	0.0366	0.4475	0	+??	67390	94015	78506.5
12	rs17122830	60073240	A	G	0.94	0.943	0.938	-0.00690377631679446	0.0162	0.6717	32	--+	74776	101023	85057.37
12	rs2711656	60165991	C	A	0.637	0.659	0.999	-0.0149004625639624	0.0078	0.05577	16	+++	74776	101023	85057.37
12	rs142557052	60096449	G	A	0.985	0.985	0.725	-0.108799756405339	0.0454	0.01655	0	+??	67390	94015	78506.5
12	rs17122980	60167884	C	A	0.925	0.927	0.997	-0.00719582798180243	0.0142	0.6091	17	+++	74776	101023	85057.37
12	rs11173124	60119929	A	G	0.724	0.73	0.999	-0.00940408007529395	0.0083	0.2567	3	-++	74776	101023	85057.37
12	rs145925213	60076708	G	A	0.94	0.943	0.93	-0.0068030886197391	0.0162	0.6767	2	++-	74776	101023	85057.37
12	rs2706287	60139179	C	T	0.913	0.921	1	-0.0185000759845861	0.0135	0.1689	11	+++	74776	101023	85057.37
12	rs55807277	60171135	C	T	0.985	0.985	0.689	-0.0197028322758684	0.0467	0.6731	0	+??	67390	94015	78506.5
12	rs11173137	60159282	A	T	0.724	0.73	1	-0.00989883217924758	0.0083	0.2294	2	-++	74776	101023	85057.37
12	rs12824312	60145753	C	G	0.913	0.921	1	-0.0182047046548463	0.0135	0.176	2	---	74776	101023	85057.37
12	rs12830142	60171499	A	G	0.926	0.927	0.997	-0.00999983207833353	0.0142	0.4811	2	---	74776	101023	85057.37
12	rs76415261	60070508	A	G	0.94	0.943	0.937	-0.00599795180363598	0.0162	0.7094	2	--+	74776	101023	85057.37
12	rs10459250	60088247	C	T	0.787	0.787	0.985	0.00109939544330106	0.0091	0.9013	3	-+-	74776	101023	85057.37
12	rs34790713	60140993	G	A	0.926	0.927	0.998	-0.0102018624845967	0.0142	0.4745	2	+++	74776	101023	85057.37
12	rs75918458	60075303	G	A	0.94	0.943	0.935	-0.00629980214852798	0.0162	0.6966	2	++-	74776	101023	85057.37
12	rs1693614	60057274	C	T	0.509	0.525	0.93	0.0046989426564652	0.0078	0.5456	2	-+-	74776	101023	85057.37
12	rs1613477	60112140	T	C	0.913	0.921	0.998	-0.0181028726978536	0.0135	0.1781	2	---	74776	101023	85057.37
12	rs2706309	60127590	A	T	0.639	0.659	1.01	-0.015702643727291	0.0078	0.04369	18	---	74776	101023	85057.37
12	rs2711672	60127612	G	A	0.639	0.659	1.01	-0.015702643727291	0.0078	0.04358	2	+++	74776	101023	85057.37
12	rs12231311	60138297	C	T	0.755	0.758	0.998	-0.0107980900995126	0.0085	0.2042	2	+-+	74776	101023	85057.37
12	rs149944978	60108604	C	G	0.978	0.978	0.855	-0.0458973523870375	0.0297	0.1227	2	-+-	74776	101023	85057.37
12	rs7971727	60178057	C	T	0.922	0.924	0.996	-0.0105049846451474	0.0139	0.4515	2	+++	74776	101023	85057.37
12	rs10506396	60035137	A	C	0.815	0.803	0.897	0.00229735904868346	0.0101	0.8156	18	-++	74776	101023	85057.37
12	rs4583011	60144141	A	G	0.723	0.729	0.999	-0.00979784248011106	0.0082	0.231	2	-++	74776	101023	85057.37
12	rs2706322	60120132	T	A	0.913	0.921	1	-0.0186019483996616	0.0135	0.167	2	+++	74776	101023	85057.37
12	rs2706295	60151342	C	A	0.633	0.656	0.998	-0.0146974807605841	0.0078	0.05942	2	+++	74776	101023	85057.37
12	rs1693598	60117186	G	T	0.913	0.921	1	-0.0182047046548463	0.0135	0.1766	22	+++	74776	101023	85057.37
12	rs117288223	60045571	C	T	0.982	0.983	0.852	-0.0328951617042694	0.0378	0.3842	1	+??	67390	94015	78506.5
12	rs3763980	60173356	A	T	0.742	0.748	1	-0.00979784248011106	0.0084	0.2406	61	-++	74776	101023	85057.37
12	rs12816372	60132540	T	G	0.926	0.927	0.998	-0.00979784248011106	0.0142	0.4881	2	---	74776	101023	85057.37
12	rs2711660	60139328	C	A	0.913	0.921	1	-0.0185000759845861	0.0135	0.1685	11	+++	74776	101023	85057.37
12	rs79788022	60076381	G	T	0.94	0.943	0.933	-0.00609855846186947	0.0162	0.7045	2	++-	74776	101023	85057.37
12	rs150701299	60145095	G	A	0.982	0.981	0.698	-0.0501991563328521	0.0338	0.1373	1	+?-	68624	97105	80270.17
12	rs118132652	60008111	C	A	0.956	0.955	0.955	0.00259662584726591	0.0184	0.8867	2	+--	74776	101023	85057.37
12	rs17122783	60047019	A	G	0.941	0.946	0.957	0.00529595165918251	0.0163	0.7473	5	+++	74776	101023	85057.37
12	rs17122846	60077104	T	C	0.94	0.943	0.928	-0.00719582798180243	0.0162	0.6583	2	--+	74776	101023	85057.37
12	rs2711692	60142992	T	C	0.913	0.921	1	-0.0185000759845861	0.0135	0.1702	4	---	74776	101023	85057.37
12	rs149092559	60076668	G	A	0.951	0.95	0.925	0.00590254565261383	0.0176	0.7374	2	-+-	74776	101023	85057.37
12	rs61936299	60032505	A	G	0.966	0.966	0.742	-0.0043996643446871	0.0277	0.8738	0	-??	67390	94015	78506.5
12	rs11173101	60005961	C	T	0.726	0.74	0.956	0.00259662584726591	0.0093	0.7817	2	+--	74776	101023	85057.37
12	rs11173126	60124089	A	G	0.724	0.73	0.999	-0.00959589367344694	0.0083	0.2433	18	-++	74776	101023	85057.37
12	rs17122850	60078035	A	T	0.942	0.944	0.919	-0.00500249162279149	0.0166	0.7608	2	+-+	74776	101023	85057.37
12	rs182495442	60015266	T	A	0.985	0.985	0.799	0.00499749171029186	0.0411	0.9032	0	-??	67390	94015	78506.5
12	rs17122827	60070722	C	T	0.94	0.943	0.937	-0.00629980214852798	0.0162	0.6964	2	++-	74776	101023	85057.37
12	rs11173108	60053770	A	G	0.72	0.733	0.977	0.00509698825784373	0.0091	0.575	2	+++	74776	101023	85057.37
12	rs6581273	60178940	C	T	0.894	0.909	0.998	-0.0188974371044634	0.0127	0.1368	2	+++	74776	101023	85057.37
12	rs7971953	60090207	G	C	0.787	0.787	0.987	0.00109939544330106	0.0091	0.903	15	-+-	74776	101023	85057.37
12	rs34133363	60140813	G	A	0.944	0.945	0.962	-0.00800193021905853	0.0181	0.6597	2	++-	74776	101023	85057.37
12	rs12826693	60155471	A	G	0.928	0.929	0.995	-0.0102018624845967	0.0145	0.4802	17	---	74776	101023	85057.37
12	rs2711679	60125706	T	G	0.913	0.921	1	-0.0187038311937836	0.0135	0.1638	31	---	74776	101023	85057.37
12	rs34860779	60156555	C	T	0.925	0.927	0.997	-0.00979784248011106	0.0142	0.4906	2	+++	74776	101023	85057.37
12	rs142242925	60148753	T	G	0.74	0.743	0.993	-0.0111013930711739	0.0084	0.1857	2	-+-	74776	101023	85057.37
12	rs2711673	60127173	G	T	0.913	0.921	1	-0.0187038311937836	0.0135	0.1653	2	+++	74776	101023	85057.37
12	rs12816935	60090044	G	A	0.702	0.707	0.984	-0.00399798128729837	0.0081	0.6201	2	+-+	74776	101023	85057.37
12	rs2711680	60124783	T	C	0.913	0.921	1	-0.0187038311937836	0.0135	0.1639	2	---	74776	101023	85057.37
12	rs17650311	60175605	C	T	0.757	0.76	0.998	-0.0112025145079934	0.0086	0.1922	4	+-+	74776	101023	85057.37
12	rs118045613	60130667	T	A	0.975	0.976	0.96	-0.00419880264733305	0.0284	0.883	1	-?+	68624	97105	80270.17
12	rs2706280	60145600	C	T	0.913	0.921	1	-0.0182047046548463	0.0135	0.1756	2	+++	74776	101023	85057.37
12	rs113599612	60071955	C	T	0.937	0.941	0.936	-0.00389758572871345	0.0159	0.8053	2	++-	74776	101023	85057.37
12	rs11173133	60152867	C	T	0.738	0.746	0.999	-0.009696862978864	0.0084	0.2439	3	+-+	74776	101023	85057.37
12	rs76059341	60069328	G	A	0.94	0.943	0.936	-0.00599795180363598	0.0162	0.7101	2	++-	74776	101023	85057.37
12	rs17122696	60010845	G	A	0.782	0.791	0.954	0.00199800266267306	0.0103	0.8446	6	+--	74776	101023	85057.37
12	rs118045116	60082486	A	G	0.987	0.987	0.859	-0.0235962138551867	0.0439	0.5909	0	-??	67390	94015	78506.5
12	rs2706307	60129493	T	C	0.913	0.921	1	-0.0187038311937836	0.0135	0.1643	18	---	74776	101023	85057.37
12	rs10877330	60111653	A	G	0.852	0.848	0.99	0.00829549702410696	0.0104	0.4281	29	+-+	74776	101023	85057.37
12	rs17122985	60168199	C	T	0.925	0.927	0.997	-0.00959589367344694	0.0142	0.4993	2	+++	74776	101023	85057.37
12	rs1882504	60152983	A	C	0.913	0.921	0.999	-0.0178992398878318	0.0135	0.185	2	---	74776	101023	85057.37
12	rs113605324	60076834	T	C	0.94	0.943	0.93	-0.00650108634235997	0.0162	0.6895	2	--+	74776	101023	85057.37
12	rs1795886	60087572	A	G	0.456	0.468	0.974	-0.00530404159190601	0.0075	0.4791	33	---	74776	101023	85057.37
12	rs12227214	60163816	A	G	0.724	0.73	1	-0.0101008421794295	0.0082	0.2171	2	-++	74776	101023	85057.37
12	rs12231693	60130423	T	C	0.755	0.758	0.998	-0.0107980900995126	0.0085	0.2037	26	-+-	74776	101023	85057.37
12	rs2706321	60120350	T	C	0.913	0.921	1	-0.0186019483996616	0.0135	0.1666	2	---	74776	101023	85057.37
12	rs116903758	60139358	C	A	0.979	0.979	0.988	-0.020498669477346	0.0302	0.4965	1	+?-	68624	97105	80270.17
12	rs972132	60001738	A	C	0.952	0.953	0.955	0.00309520490730252	0.0178	0.863	21	+-+	74776	101023	85057.37
12	rs35506739	60121604	A	G	0.93	0.93	0.992	-0.0114958245134845	0.0146	0.4286	2	---	74776	101023	85057.37
12	rs12811364	60128317	A	G	0.926	0.927	0.998	-0.010302892995897	0.0142	0.4694	2	---	74776	101023	85057.37
12	rs11173138	60164408	T	C	0.839	0.828	0.997	0.0108014536938559	0.01	0.2819	72	+++	74776	101023	85057.37
12	rs10877338	60176579	A	C	0.62	0.641	0.999	-0.0143017847108596	0.0077	0.06311	15	---	74776	101023	85057.37
12	rs17122818	60066477	G	A	0.94	0.943	0.936	-0.00599795180363598	0.0162	0.7112	2	++-	74776	101023	85057.37
12	rs1795890	60112985	A	G	0.913	0.921	0.999	-0.0177974390305806	0.0135	0.1856	2	---	74776	101023	85057.37
12	rs12823549	60121320	A	C	0.926	0.927	1	-0.010302892995897	0.0142	0.4665	3	---	74776	101023	85057.37
12	rs2706311	60127231	A	C	0.913	0.921	1	-0.0187038311937836	0.0135	0.1653	3	---	74776	101023	85057.37
12	rs138049044	60043514	G	C	0.944	0.948	0.958	0.000199980002666245	0.0167	0.9912	2	-+-	74776	101023	85057.37
12	rs61933775	60118522	G	A	0.913	0.921	1	-0.0183982139464423	0.0135	0.1718	2	+++	74776	101023	85057.37
12	rs1795883	60119190	C	T	0.913	0.921	1	-0.0185000759845861	0.0135	0.1695	25	+++	74776	101023	85057.37
12	rs35755432	60142506	G	A	0.926	0.927	0.998	-0.010302892995897	0.0142	0.4702	2	+++	74776	101023	85057.37
12	rs113008445	60077343	A	C	0.94	0.943	0.927	-0.00749804017735716	0.0163	0.6446	2	--+	74776	101023	85057.37
12	rs17122775	60037992	T	C	0.786	0.792	0.979	0.000399920021326891	0.0104	0.9717	19	+-+	74776	101023	85057.37
12	rs17122978	60167835	C	A	0.925	0.927	0.997	-0.00959589367344694	0.0142	0.4993	20	+++	74776	101023	85057.37
12	rs73111834	60120521	C	G	0.935	0.932	0.865	-0.000800320170769155	0.0155	0.9574	2	--+	74776	101023	85057.37
12	rs2711666	60132210	A	G	0.456	0.468	0.999	-0.00820355735068832	0.0074	0.2704	49	--+	74776	101023	85057.37
12	rs2711676	60126951	G	C	0.913	0.921	1	-0.0187955345843259	0.0135	0.1634	2	+++	74776	101023	85057.37
12	rs35791763	60091084	C	T	0.969	0.969	0.91	-0.0183982139464423	0.0261	0.4823	2	+?+	68624	97105	80270.17
12	rs80201592	60135497	G	T	0.983	0.984	0.864	-0.0433982268254708	0.0367	0.237	1	+??	67390	94015	78506.5
12	rs2711664	60136384	T	A	0.913	0.921	1	-0.0186019483996616	0.0135	0.1667	25	+++	74776	101023	85057.37
12	rs117147968	60039287	G	A	0.934	0.93	0.769	0.00580312922695013	0.0164	0.7249	2	-+-	74776	101023	85057.37
12	rs17122739	60016096	A	G	0.953	0.954	0.955	0.00400198137929801	0.0178	0.8233	2	+++	74776	101023	85057.37
12	rs79812509	60073488	A	T	0.94	0.943	0.938	-0.00660174363456248	0.0162	0.6813	2	--+	74776	101023	85057.37
12	rs2706294	60151546	G	A	0.913	0.921	0.999	-0.0178992398878318	0.0135	0.185	2	+++	74776	101023	85057.37
12	rs7136019	60080999	G	T	0.708	0.709	0.971	-0.00379720024838503	0.0082	0.6406	2	+-+	74776	101023	85057.37
12	rs143541815	60043525	T	G	0.985	0.986	0.843	-0.0744003225762502	0.0454	0.1013	0	-??	67390	94015	78506.5
12	rs76449521	60084732	T	G	0.978	0.978	0.848	-0.0467038420537432	0.0298	0.117	2	-+-	74776	101023	85057.37
12	rs1693604	60114101	G	T	0.913	0.921	0.999	-0.0180010511095525	0.0135	0.1812	2	+++	74776	101023	85057.37
12	rs112629456	60082209	A	G	0.956	0.954	0.804	0.0202045073158995	0.0201	0.3149	2	+++	74776	101023	85057.37
12	rs75693952	60110028	C	T	0.983	0.984	0.704	-0.0114958245134845	0.0412	0.7802	1	+??	67390	94015	78506.5
12	rs10506399	60174493	G	A	0.742	0.748	1	-0.009696862978864	0.0084	0.2447	73	+--	74776	101023	85057.37
12	rs144094130	60060827	A	G	0.978	0.977	0.81	-0.00500249162279149	0.0331	0.8799	0	-??	67390	94015	78506.5
12	rs1000708	60083488	C	T	0.473	0.486	0.97	-0.00500249162279149	0.0075	0.5079	22	+++	74776	101023	85057.37
12	rs12718000	60169265	G	A	0.912	0.919	0.998	-0.0108991808690006	0.0134	0.4158	4	+++	74776	101023	85057.37
12	rs1693609	60108479	A	G	0.445	0.458	0.994	-0.00419880264733305	0.0074	0.5746	2	--+	74776	101023	85057.37
12	rs1693596	60096536	T	C	0.455	0.467	0.983	-0.0048015088161939	0.0075	0.5247	2	---	74776	101023	85057.37
12	rs2706292	60136308	G	A	0.913	0.921	1	-0.0186019483996616	0.0135	0.1667	23	+++	74776	101023	85057.37
12	rs1693602	60114195	A	G	0.913	0.921	0.999	-0.0181028726978536	0.0135	0.1791	2	---	74776	101023	85057.37
12	rs75917837	60066568	A	G	0.983	0.984	0.836	-0.0366017456445608	0.0375	0.329	0	-??	67390	94015	78506.5
12	rs10877329	60094899	G	C	0.788	0.789	0.991	0.00119928057548219	0.0091	0.8917	2	-+-	74776	101023	85057.37
12	rs17122689	60002284	A	G	0.952	0.952	0.953	0.00360349958962357	0.0177	0.8371	2	+-+	74776	101023	85057.37
12	12:60119578_G_C	60119578	G	C	0.923	0.925	0.992	-0.0064004391810282	0.0147	0.6633	0	+??	67390	94015	78506.5
12	rs140536163	60038401	A	G	0.985	0.985	0.861	-0.0162005226717083	0.04	0.6855	0	-??	67390	94015	78506.5
12	rs2711669	60128972	G	A	0.913	0.921	1	-0.0186019483996616	0.0135	0.1676	19	+++	74776	101023	85057.37
12	rs113251165	60072973	A	T	0.94	0.943	0.937	-0.00650108634235997	0.0162	0.6875	2	--+	74776	101023	85057.37
12	rs17649424	60137645	C	T	0.739	0.746	0.999	-0.00950503001430495	0.0084	0.2543	3	+-+	74776	101023	85057.37
12	rs2711654	60139558	G	A	0.913	0.921	1	-0.0183982139464423	0.0135	0.1724	22	+++	74776	101023	85057.37
12	rs34040471	60162607	G	A	0.924	0.925	0.981	-0.00769956572644058	0.0141	0.5859	2	+++	74776	101023	85057.37
12	rs12582328	60060640	A	G	0.738	0.741	0.924	0.00279608730200119	0.0089	0.7489	2	+-+	74776	101023	85057.37
12	rs17122791	60051215	G	C	0.944	0.948	0.957	0.000499875041650993	0.0167	0.9752	2	-+-	74776	101023	85057.37
12	rs61933838	60156115	G	C	0.925	0.927	0.997	-0.00979784248011106	0.0142	0.4906	2	+++	74776	101023	85057.37
12	rs10877333	60156046	T	G	0.839	0.828	0.997	0.0106035827841911	0.01	0.2906	38	+++	74776	101023	85057.37
12	rs2244244	60131076	T	C	0.913	0.921	1	-0.0187038311937836	0.0135	0.1639	2	---	74776	101023	85057.37
12	rs142785290	60039662	A	T	0.943	0.947	0.96	0.000799680170564244	0.0166	0.962	2	+-+	74776	101023	85057.37
12	rs10877334	60156120	G	A	0.839	0.828	0.997	0.0106035827841911	0.01	0.2907	2	---	74776	101023	85057.37
12	rs1795889	60112974	A	T	0.913	0.921	0.999	-0.0177974390305806	0.0135	0.1856	17	---	74776	101023	85057.37
12	rs73111816	60100297	C	T	0.986	0.986	0.958	-0.036798848237098	0.0407	0.3659	0	+??	67390	94015	78506.5
12	rs4304824	60007747	C	T	0.698	0.723	0.957	-0.00280392733273426	0.0091	0.7631	5	++-	74776	101023	85057.37
12	rs4432061	60173888	G	A	0.926	0.927	0.997	-0.00900038219729905	0.0142	0.5251	23	+++	74776	101023	85057.37
12	rs1693607	60112607	G	A	0.913	0.921	0.999	-0.0176956485356892	0.0135	0.1878	2	+++	74776	101023	85057.37
12	rs2706284	60143227	C	T	0.913	0.921	1	-0.0182047046548463	0.0135	0.1765	2	+++	74776	101023	85057.37
12	rs35975163	60105091	A	G	0.863	0.863	0.956	-0.00700447415288304	0.011	0.5227	2	-++	74776	101023	85057.37
12	rs2178671	60130188	G	A	0.913	0.921	1	-0.0187038311937836	0.0135	0.1637	93	+++	74776	101023	85057.37
12	rs71463217	60008397	T	C	0.986	0.986	0.765	-0.0165969709073694	0.0456	0.7159	1	-??	67390	94015	78506.5
12	rs150901907	60147679	C	G	0.914	0.923	0.989	-0.0201006717070029	0.0136	0.141	2	---	74776	101023	85057.37
12	rs74425451	60149576	C	T	0.913	0.921	1	-0.0180010511095525	0.0135	0.1807	2	+++	74776	101023	85057.37
12	rs12827437	60096757	C	T	0.947	0.946	0.953	-0.00879859435634962	0.018	0.6236	2	+++	74776	101023	85057.37
12	rs12426819	60103232	G	A	0.472	0.485	0.99	-0.00450011032492341	0.0074	0.5416	35	+++	74776	101023	85057.37
12	rs61933843	60163077	C	G	0.925	0.927	0.997	-0.00950503001430495	0.0142	0.5028	2	---	74776	101023	85057.37
12	rs61933834	60149855	A	T	0.959	0.958	0.851	-0.0255024404124231	0.0213	0.2321	1	-?-	68624	97105	80270.17
12	rs17648859	60122588	C	T	0.89	0.88	0.898	0.0227981362759783	0.0121	0.05981	3	---	74776	101023	85057.37
12	rs77565782	60077215	A	C	0.94	0.943	0.927	-0.00739729263047472	0.0163	0.6501	2	--+	74776	101023	85057.37
12	rs2706310	60127324	A	G	0.913	0.921	1	-0.0185000759845861	0.0135	0.1692	2	---	74776	101023	85057.37
12	rs12227270	60106351	G	A	0.694	0.695	0.995	-0.00290421314738983	0.008	0.7186	23	+-+	74776	101023	85057.37
12	rs17122785	60048602	T	C	0.941	0.946	0.957	0.00529595165918251	0.0163	0.7459	28	+++	74776	101023	85057.37
12	rs35054276	60004585	G	C	0.986	0.986	0.764	-0.0123965203365513	0.0454	0.7848	0	+??	67390	94015	78506.5
12	rs2706318	60121450	C	G	0.913	0.921	1	-0.0187038311937836	0.0135	0.1643	2	---	74776	101023	85057.37
12	rs73111818	60104954	T	C	0.877	0.869	0.992	0.00720398884850252	0.0112	0.5183	2	+++	74776	101023	85057.37
12	rs138157817	60000144	C	T	0.985	0.985	0.853	-0.0623968162257107	0.0406	0.1243	0	+??	67390	94015	78506.5
12	rs2464685	60145200	T	C	0.423	0.437	0.983	-0.00559562635715987	0.0075	0.4537	2	---	74776	101023	85057.37
12	rs61933773	60116324	C	G	0.928	0.929	0.996	-0.0101008421794295	0.0144	0.4854	2	---	74776	101023	85057.37
12	rs144235095	60112901	T	C	0.983	0.982	0.907	-0.0220002402796674	0.0362	0.5434	0	-??	67390	94015	78506.5
12	rs75353784	60077906	G	A	0.941	0.944	0.921	-0.0048015088161939	0.0165	0.7705	2	-+-	74776	101023	85057.37
12	rs4760299	60065200	T	C	0.508	0.525	0.938	0.00440030444448225	0.0079	0.572	29	+-+	74776	101023	85057.37
12	rs2711652	60139581	G	A	0.913	0.921	1	-0.0185000759845861	0.0135	0.1685	20	+++	74776	101023	85057.37
12	rs34861412	60122491	A	G	0.925	0.927	0.999	-0.0101008421794295	0.0142	0.4746	2	---	74776	101023	85057.37
12	rs80030756	60097083	C	T	0.987	0.987	0.704	-0.0366951051877892	0.0487	0.4507	1	+?+	68624	97105	80270.17
12	rs982322	60037770	T	G	0.693	0.717	0.991	-0.00130084573304807	0.0089	0.886	49	+-+	74776	101023	85057.37
12	rs17122685	60000314	G	A	0.952	0.953	0.954	0.00380276033292786	0.0177	0.8286	3	---	74776	101023	85057.37
12	rs7971756	60060120	C	T	0.816	0.809	0.927	0.00440030444448225	0.0098	0.6551	26	---	74776	101023	85057.37
12	rs1693621	60079079	T	C	0.837	0.839	0.915	0.00199800266267306	0.0105	0.8494	6	+-+	74776	101023	85057.37
12	rs61936300	60063866	G	T	0.954	0.953	0.825	-0.0316970867432546	0.0212	0.1347	24	+?+	68624	97105	80270.17
12	rs10431557	60092543	A	C	0.693	0.692	0.986	-0.00379720024838503	0.0081	0.6403	21	-+-	74776	101023	85057.37
12	rs1693603	60114150	C	T	0.913	0.921	0.999	-0.0180010511095525	0.0135	0.1811	23	+++	74776	101023	85057.37
12	rs12232002	60139822	G	A	0.754	0.758	0.998	-0.0105049846451474	0.0085	0.2189	2	+-+	74776	101023	85057.37
12	rs2706289	60138111	T	C	0.913	0.921	1	-0.0185000759845861	0.0135	0.1692	2	---	74776	101023	85057.37
12	rs34038000	60114821	C	G	0.926	0.927	0.999	-0.0101008421794295	0.0143	0.4804	2	---	74776	101023	85057.37
12	rs112565137	60077132	G	T	0.94	0.943	0.928	-0.00700447415288304	0.0162	0.6647	2	++-	74776	101023	85057.37
12	rs7965740	60013003	A	T	0.698	0.723	0.966	-0.00180162194662821	0.009	0.8385	2	--+	74776	101023	85057.37
12	rs12821998	60117371	T	C	0.926	0.927	0.999	-0.0102018624845967	0.0143	0.4747	2	---	74776	101023	85057.37
12	rs2711657	60165868	G	A	0.438	0.453	0.983	-0.00450011032492341	0.0075	0.5512	2	+++	74776	101023	85057.37
12	rs77594811	60142099	G	A	0.981	0.98	0.847	-0.00319509889654086	0.0351	0.9268	3	+?+	68624	97105	80270.17
12	rs111920959	60073522	C	A	0.94	0.943	0.938	-0.0068030886197391	0.0162	0.6728	2	++-	74776	101023	85057.37
12	rs17122766	60034559	C	T	0.951	0.951	0.961	0.00639947958056783	0.0174	0.712	2	---	74776	101023	85057.37
12	rs2711674	60127167	C	G	0.913	0.921	1	-0.0187038311937836	0.0135	0.1653	2	---	74776	101023	85057.37
12	rs116894802	60128975	G	T	0.975	0.976	0.96	-0.00409838692616339	0.0284	0.8842	2	-?+	68624	97105	80270.17
12	rs17122790	60050575	C	T	0.951	0.951	0.957	0.00669752144772132	0.0173	0.7002	3	---	74776	101023	85057.37
12	rs62625022	60119650	T	C	0.925	0.927	0.999	-0.00989883217924758	0.0142	0.4838	2	---	74776	101023	85057.37
12	rs11173102	60006305	G	C	0.787	0.794	0.941	-0.00130084573304807	0.0106	0.9054	2	++-	74776	101023	85057.37
12	rs78455153	60004058	A	C	0.947	0.951	0.954	-0.00250313021811848	0.0172	0.8838	2	+-+	74776	101023	85057.37
12	rs2711689	60143708	T	A	0.913	0.921	1	-0.0183982139464423	0.0135	0.1706	2	+++	74776	101023	85057.37
12	rs114439848	60077988	A	G	0.944	0.945	0.918	-0.00329542394979727	0.0168	0.8418	2	+-+	74776	101023	85057.37
12	rs10877324	60041477	T	C	0.719	0.733	0.987	0.00440030444448225	0.009	0.6249	25	+++	74776	101023	85057.37
12	rs77660468	60142289	G	C	0.964	0.965	0.921	-0.0548047153744336	0.024	0.02233	1	+?+	68624	97105	80270.17
