## Supplemental Data 3 for "Metabolic Gating and the Evolution of Human Cognitive Plasticity: A Comparative Genomic Analysis": Metabolism_PDHB_Door_hits.tsv

CHROM	ID	POS	A1	A2	FCAS	FCON	IMPINFO	BETA	SE	PVAL	NGT	DIRE	NCAS	NCON	NEFFDIV2
3	rs62252819	53440128	A	T	0.796	0.786	0.978	-0.0163021610829842	0.0094	0.08192	2	--+	74776	101023	85057.37
3	rs62257015	53396817	G	A	0.821	0.813	0.991	-0.0138961051921114	0.0097	0.1523	2	++-	74776	101023	85057.37
3	rs2358740	53455569	G	T	0.703	0.68	0.993	0.0491996041469672	0.0081	1.268e-09	7	-++	74776	101023	85057.37
3	rs62250760	53449260	C	T	0.674	0.666	0.989	-0.00950503001430495	0.0079	0.2291	2	++-	74776	101023	85057.37
3	rs13090627	53406425	C	T	0.676	0.655	1	0.0416024898545136	0.0079	1.235e-07	2	-+-	74776	101023	85057.37
3	rs200722814	53434264	T	C	0.972	0.971	0.423	-0.0114047880634385	0.0358	0.7501	0	-??	67390	94015	78506.5
3	rs13314396	53456549	A	G	0.698	0.69	0.986	-0.0160988945897493	0.0082	0.05042	46	--+	74776	101023	85057.37
3	rs542739	53442118	C	T	0.266	0.256	0.987	0.0392014821991368	0.0085	3.776e-06	2	---	74776	101023	85057.37
3	rs187490398	53392131	C	G	0.987	0.987	0.871	0.0126002819757385	0.0432	0.7705	0	+??	67390	94015	78506.5
3	rs71301827	53423343	T	C	0.678	0.655	0.998	0.042503779526724	0.0079	7.42e-08	8	+-+	74776	101023	85057.37
3	rs681751	53458934	T	G	0.114	0.1	0.988	0.0182033098538737	0.0122	0.1337	37	+--	74776	101023	85057.37
3	rs1483986	53413979	C	T	0.529	0.504	1	0.0330962274891896	0.0075	9.152e-06	25	-+-	74776	101023	85057.37
3	rs552486	53457939	A	G	0.76	0.765	0.986	-0.0408011614039327	0.0088	3.642e-06	2	---	74776	101023	85057.37
3	rs7631463	53416831	G	A	0.797	0.8	0.993	-0.0123965203365513	0.0094	0.1843	2	+--	74776	101023	85057.37
3	rs115649137	53409900	G	T	0.973	0.974	0.829	-0.0289037168568363	0.0295	0.3272	0	+??	67390	94015	78506.5
3	rs12633047	53393844	C	T	0.948	0.948	0.988	-0.0242004837056584	0.0168	0.1484	5	+-+	74776	101023	85057.37
3	rs114231351	53424562	T	A	0.946	0.944	0.837	0.00360349958962357	0.0196	0.8526	2	+--	74776	101023	85057.37
3	rs6776350	53451047	C	T	0.709	0.699	0.986	-0.0142003494011414	0.0084	0.09083	2	++-	74776	101023	85057.37
3	rs12493165	53457482	G	A	0.958	0.958	0.963	0.00750179107032261	0.0199	0.7042	2	-+-	74776	101023	85057.37
3	rs550043	53442907	A	G	0.886	0.9	0.983	-0.0163021610829842	0.0122	0.181	25	-++	74776	101023	85057.37
3	rs9831958	53449365	T	C	0.706	0.696	0.987	-0.0149004625639624	0.0084	0.07529	2	--+	74776	101023	85057.37
3	rs62257016	53399256	T	G	0.803	0.803	0.992	-0.0117993392160431	0.0094	0.2121	2	-++	74776	101023	85057.37
3	rs28363804	53452430	C	A	0.896	0.906	0.988	-0.0164038098256767	0.0124	0.1858	5	+--	74776	101023	85057.37
3	rs9942027	53392663	C	T	0.676	0.655	1	0.0418039122811836	0.0079	1.095e-07	2	-+-	74776	101023	85057.37
3	rs608439	53442234	G	C	0.255	0.251	0.986	0.0387975467079122	0.0086	6.205e-06	2	-+-	74776	101023	85057.37
3	rs17235667	53405646	C	A	0.819	0.812	0.991	-0.0151034855773182	0.0097	0.1179	23	++-	74776	101023	85057.37
3	rs4687725	53408333	C	T	0.676	0.655	1	0.0416024898545136	0.0079	1.229e-07	2	-+-	74776	101023	85057.37
3	rs80137279	53459692	C	T	0.956	0.957	0.971	0.0134984841513417	0.0193	0.4847	2	-+-	74776	101023	85057.37
3	rs147178897	53454847	T	G	0.984	0.984	0.681	-0.0331018715051171	0.0411	0.4206	0	-??	67390	94015	78506.5
3	rs62257014	53396716	T	A	0.821	0.813	0.991	-0.0138961051921114	0.0097	0.1496	2	++-	74776	101023	85057.37
3	rs545580	53442466	T	G	0.537	0.541	0.991	0.0404987422798789	0.0075	7.284e-08	10	+++	74776	101023	85057.37
3	rs6763806	53459760	G	C	0.664	0.655	0.986	-0.0121029460677457	0.0079	0.1252	2	++-	74776	101023	85057.37
3	rs187905213	53431525	G	A	0.986	0.985	0.916	0.0199986865066891	0.0391	0.609	0	-??	67390	94015	78506.5
3	rs35777100	53427972	C	T	0.528	0.502	0.999	0.0344014267173323	0.0075	4.011e-06	2	-+-	74776	101023	85057.37
3	rs4687727	53422146	G	T	0.528	0.502	1	0.0339955472579582	0.0075	5.346e-06	2	-+-	74776	101023	85057.37
3	rs752859	53413573	T	C	0.299	0.284	0.995	0.0341985075799122	0.0083	3.859e-05	25	+-+	74776	101023	85057.37
3	rs62252815	53428110	A	G	0.924	0.922	0.97	0.00259662584726591	0.0153	0.8633	2	+--	74776	101023	85057.37
3	rs546804	53457309	A	C	0.052	0.0386	0.97	0.00899938379680062	0.0189	0.633	17	+--	74776	101023	85057.37
3	rs4370021	53432016	A	G	0.316	0.296	0.996	0.0311982343370806	0.0083	0.000164	2	+-+	74776	101023	85057.37
3	rs76313422	53410131	G	A	0.945	0.941	0.716	0.0622045495436565	0.0186	0.0008089	2	-++	74776	101023	85057.37
3	rs145213902	53442246	C	T	0.962	0.962	0.963	0.00189819728308027	0.0205	0.9269	1	-?+	68624	97105	80270.17
3	rs11716719	53438990	G	C	0.282	0.267	0.991	0.0369007163483657	0.0083	8.811e-06	2	-+-	74776	101023	85057.37
3	rs11719367	53397312	T	G	0.306	0.287	0.997	0.0324962313421326	0.0083	8.859e-05	3	+-+	74776	101023	85057.37
3	rs10452033	53441376	G	A	0.786	0.791	0.958	-0.000500125041682243	0.0093	0.9569	35	++-	74776	101023	85057.37
3	rs6790961	53426381	A	G	0.281	0.267	0.993	0.03649585023784	0.0083	1.098e-05	2	+-+	74776	101023	85057.37
3	rs146893476	53413847	T	G	0.987	0.986	0.77	0.0421011760186353	0.0458	0.358	0	+??	67390	94015	78506.5
3	rs483958	53456042	G	C	0.457	0.448	0.982	0.0153023200084426	0.0076	0.04335	2	--+	74776	101023	85057.37
3	rs13088228	53441032	G	A	0.549	0.526	0.99	0.0336958638567256	0.0076	8.293e-06	8	-++	74776	101023	85057.37
3	rs6772435	53443028	G	T	0.747	0.738	0.981	-0.019294956182969	0.0087	0.02644	2	++-	74776	101023	85057.37
3	rs111982009	53444897	A	G	0.937	0.934	0.881	-0.0247026126403718	0.016	0.1241	2	---	74776	101023	85057.37
3	rs6776943	53452405	A	G	0.707	0.697	0.988	-0.0152963956259917	0.0084	0.06914	6	--+	74776	101023	85057.37
3	rs76497270	53427513	C	G	0.528	0.502	0.999	0.0343048036919902	0.0075	4.247e-06	2	+-+	74776	101023	85057.37
3	rs6774544	53446430	A	G	0.747	0.737	0.984	-0.019203206984436	0.0087	0.02771	2	--+	74776	101023	85057.37
3	rs4687724	53408177	C	T	0.527	0.503	1	0.0333960906184285	0.0075	7.5e-06	2	-+-	74776	101023	85057.37
3	rs562351	53459387	G	T	0.75	0.759	0.988	-0.0325955083699338	0.0087	0.0001691	2	+-+	74776	101023	85057.37
3	rs12053905	53415468	G	A	0.797	0.8	0.993	-0.0123965203365513	0.0094	0.1853	58	+--	74776	101023	85057.37
3	rs56235602	53413803	C	A	0.984	0.985	0.588	-0.0921043240556392	0.0454	0.04249	0	+??	67390	94015	78506.5
3	rs10433551	53428743	G	A	0.901	0.894	0.901	-0.00329542394979727	0.0129	0.7966	2	++-	74776	101023	85057.37
3	rs2358734	53394917	T	C	0.306	0.287	0.997	0.0324962313421326	0.0083	8.886e-05	2	+-+	74776	101023	85057.37
3	rs6445579	53409585	A	G	0.299	0.284	0.995	0.0344980404075674	0.0083	3.323e-05	2	+-+	74776	101023	85057.37
3	rs17053054	53450873	G	A	0.97	0.973	0.977	-0.039104719880761	0.0223	0.07914	4	++-	74776	101023	85057.37
3	rs2358739	53454941	C	G	0.448	0.437	0.991	0.0160997014894237	0.0076	0.03421	2	++-	74776	101023	85057.37
3	rs76785074	53406840	G	C	0.904	0.9	0.986	-0.00270365157431482	0.0125	0.8301	2	-++	74776	101023	85057.37
3	rs13321516	53456607	G	T	0.698	0.69	0.986	-0.0163021610829842	0.0082	0.0474	18	++-	74776	101023	85057.37
3	rs149044598	53429282	A	G	0.97	0.968	0.878	0.0737986386007454	0.0261	0.004753	1	+?+	68624	97105	80270.17
3	rs7653192	53436669	T	C	0.279	0.264	0.993	0.0363029992242924	0.0083	1.185e-05	2	+-+	74776	101023	85057.37
3	rs73084328	53446252	T	G	0.757	0.742	0.985	-0.0198966317144566	0.0088	0.0241	2	--+	74776	101023	85057.37
3	rs116511141	53455300	G	A	0.974	0.972	0.755	0.0676960309526514	0.0291	0.01978	1	-?-	68624	97105	80270.17
3	rs34636653	53424876	C	G	0.527	0.502	1	0.0339955472579582	0.0075	5.078e-06	2	+-+	74776	101023	85057.37
3	rs6445580	53425328	A	G	0.281	0.267	0.993	0.0363994293800054	0.0083	1.149e-05	2	+-+	74776	101023	85057.37
3	rs78770788	53395095	A	T	0.814	0.806	0.985	-0.0168003386783461	0.0096	0.07935	2	--+	74776	101023	85057.37
3	rs11130368	53457819	T	C	0.957	0.957	0.972	0.0118001041157506	0.0194	0.5433	31	+-+	74776	101023	85057.37
3	rs62257024	53407362	C	G	0.819	0.812	0.991	-0.0149004625639624	0.0097	0.1231	2	--+	74776	101023	85057.37
3	rs9832685	53443859	T	C	0.745	0.736	0.983	-0.0198048272985997	0.0087	0.02263	2	--+	74776	101023	85057.37
3	rs495024	53434929	G	A	0.262	0.256	0.995	0.0402970567645369	0.0085	1.902e-06	15	-+-	74776	101023	85057.37
3	rs4687578	53443543	A	G	0.256	0.252	0.991	0.0399031725325864	0.0086	3.675e-06	2	+-+	74776	101023	85057.37
3	rs11714096	53396145	G	C	0.676	0.654	1	0.0418039122811836	0.0079	1.057e-07	2	-+-	74776	101023	85057.37
3	rs6791868	53451359	A	T	0.709	0.699	0.986	-0.0136020904182857	0.0084	0.1044	2	--+	74776	101023	85057.37
3	rs73084304	53408386	C	G	0.973	0.974	0.718	-0.0361039752308815	0.0282	0.2	1	-?-	68624	97105	80270.17
3	rs484723	53456085	G	C	0.458	0.448	0.981	0.0153023200084426	0.0076	0.04365	2	--+	74776	101023	85057.37
3	rs13318484	53453287	G	T	0.746	0.737	0.986	-0.0189993500097828	0.0087	0.02926	2	++-	74776	101023	85057.37
3	rs13080668	53443354	T	C	0.713	0.693	0.996	0.0507976715868588	0.0081	3.185e-10	26	+--	74776	101023	85057.37
3	rs80048009	53459628	T	G	0.985	0.984	0.819	0.0762014934935767	0.0408	0.06183	1	+?-	68624	97105	80270.17
3	rs674628	53445957	G	A	0.555	0.565	0.996	-0.0152963956259917	0.0076	0.04316	91	++-	74776	101023	85057.37
3	rs17235681	53407019	A	C	0.947	0.945	0.839	-0.00310481495347876	0.0205	0.8789	2	-?+	68624	97105	80270.17
3	rs62250762	53451041	A	T	0.757	0.742	0.986	-0.0202027073175195	0.0088	0.02229	2	---	74776	101023	85057.37
3	rs62257025	53413247	T	C	0.819	0.812	0.991	-0.0143017847108596	0.0097	0.1394	2	--+	74776	101023	85057.37
3	rs2129010	53457291	G	T	0.737	0.728	0.971	-0.01999864650669	0.0086	0.02068	6	++-	74776	101023	85057.37
3	rs111562056	53409564	T	C	0.82	0.812	0.991	-0.0145960053074092	0.0097	0.1319	2	--+	74776	101023	85057.37
3	rs4687728	53434612	T	C	0.279	0.264	0.997	0.0355987772398635	0.0083	1.718e-05	83	+-+	74776	101023	85057.37
3	rs6781107	53447891	T	G	0.677	0.669	0.989	-0.00869771570319586	0.0079	0.2713	2	--+	74776	101023	85057.37
3	rs111842465	53442255	T	G	0.937	0.935	0.88	-0.0271040176920589	0.0161	0.09314	2	-+-	74776	101023	85057.37
3	rs6783810	53424056	T	C	0.525	0.5	1	0.0332026408277183	0.0075	8.521e-06	79	+-+	74776	101023	85057.37
3	rs59064949	53425148	C	T	0.82	0.812	0.985	-0.0151034855773182	0.0097	0.1179	2	++-	74776	101023	85057.37
3	rs62252818	53434952	T	C	0.823	0.815	0.98	-0.0145960053074092	0.0098	0.1354	2	--+	74776	101023	85057.37
3	rs75726651	53445537	T	G	0.986	0.987	0.901	-0.107095352951543	0.0478	0.02506	0	-??	67390	94015	78506.5
3	rs137907521	53429234	C	T	0.97	0.968	0.876	0.074002966640836	0.0262	0.004821	1	-?-	68624	97105	80270.17
3	rs151145762	53435894	A	C	0.986	0.985	0.917	0.0179970767016546	0.0391	0.6453	0	+??	67390	94015	78506.5
3	rs6776147	53450822	C	T	0.71	0.699	0.987	-0.0137034650584925	0.0084	0.1024	2	++-	74776	101023	85057.37
3	rs660746	53454680	T	G	0.757	0.762	0.992	-0.040197189751413	0.0088	5.053e-06	46	-+-	74776	101023	85057.37
3	rs79193219	53398568	G	A	0.675	0.654	1	0.0416024898545136	0.0079	1.242e-07	2	-+-	74776	101023	85057.37
3	rs114913845	53417964	T	G	0.976	0.977	0.925	-0.0411032840784537	0.0296	0.164	1	-?-	68624	97105	80270.17
3	rs62252817	53432378	T	G	0.818	0.812	0.984	-0.0164953025291975	0.0097	0.08887	2	--+	74776	101023	85057.37
3	rs3102231	53456524	T	C	0.113	0.0989	0.988	0.0183015011699126	0.0122	0.1347	24	+--	74776	101023	85057.37
3	rs79680238	53414424	C	T	0.969	0.969	0.955	-0.0119005312583873	0.0224	0.5963	6	+?-	68624	97105	80270.17
3	rs4687729	53453103	T	C	0.123	0.112	0.95	0.00819631822448586	0.0118	0.4896	2	+--	74776	101023	85057.37
3	rs76616678	53441550	A	T	0.968	0.966	0.862	0.0700016957858908	0.0251	0.005202	1	+?+	68624	97105	80270.17
3	rs6805246	53439974	C	T	0.781	0.778	0.979	-0.013004189135254	0.0092	0.1577	3	+--	74776	101023	85057.37
3	rs552345	53453263	C	T	0.958	0.958	0.796	-0.0390007373497326	0.0219	0.07441	1	+?+	68624	97105	80270.17
3	rs10510763	53397481	C	T	0.845	0.844	0.999	-0.0115969858456632	0.0102	0.2575	84	++-	74776	101023	85057.37
3	rs2171292	53414494	T	C	0.299	0.284	0.995	0.0344014267173323	0.0083	3.593e-05	2	+-+	74776	101023	85057.37
3	rs6780100	53422802	T	C	0.804	0.804	0.99	-0.0119005312583873	0.0094	0.209	2	-++	74776	101023	85057.37
3	rs1531876	53457579	A	G	0.405	0.382	0.985	0.0338022134084658	0.0077	1.284e-05	3	+-+	74776	101023	85057.37
3	rs2129011	53393970	T	A	0.32	0.3	0.997	0.0288983900426488	0.0083	0.0004602	2	-+-	74776	101023	85057.37
3	rs4687726	53417156	A	G	0.326	0.303	0.997	0.0305001066483263	0.0082	0.0002164	2	+-+	74776	101023	85057.37
3	rs2884525	53397244	T	C	0.306	0.287	0.997	0.0324962313421326	0.0083	8.851e-05	55	+-+	74776	101023	85057.37
