## Supplemental Data 3 for "Metabolic Gating and the Evolution of Human Cognitive Plasticity: A Comparative Genomic Analysis": Metabolism_PDK4_Lock_hits.tsv

CHROM	ID	POS	A1	A2	FCAS	FCON	IMPINFO	BETA	SE	PVAL	NGT	DIRE	NCAS	NCON	NEFFDIV2
7	rs10233955	137735144	G	A	0.282	0.278	0.979	0.00799793111106206	0.0086	0.3491	2	--+	74776	101023	85057.37
7	rs6467729	137737546	C	T	0.3	0.288	0.985	0.00380276033292786	0.0084	0.6528	75	--+	74776	101023	85057.37
7	rs730865	137709438	C	T	0.359	0.358	0.976	-0.00619917524282106	0.0079	0.4339	8	+-+	74776	101023	85057.37
7	rs6947017	137731418	G	A	0.114	0.116	0.991	-0.000900405243164155	0.0117	0.9386	88	--+	74776	101023	85057.37
7	rs144773309	137739452	G	A	0.987	0.986	0.705	-0.00559562635715987	0.0489	0.9089	0	+??	67390	94015	78506.5
7	rs4406353	137736406	A	G	0.276	0.276	0.98	0.00600195219563434	0.0086	0.4882	2	++-	74776	101023	85057.37
7	rs3898354	137727614	T	C	0.429	0.413	0.945	-0.00130084573304807	0.0079	0.8687	2	+--	74776	101023	85057.37
7	rs150642161	137737787	C	T	0.985	0.985	0.616	-0.0152050125429676	0.0458	0.7399	0	+??	67390	94015	78506.5
7	rs11981769	137719821	G	A	0.915	0.928	0.929	-0.00120072057651888	0.0145	0.9352	2	+-+	74776	101023	85057.37
7	rs7810526	137735896	A	G	0.282	0.279	0.98	0.00760103877281976	0.0086	0.3744	2	++-	74776	101023	85057.37
7	rs7793727	137738966	C	G	0.113	0.116	0.973	-0.00540457845885977	0.0118	0.6471	2	-+-	74776	101023	85057.37
7	rs7780522	137701337	C	T	0.923	0.933	0.959	-0.019294956182969	0.0147	0.1901	3	+-+	74776	101023	85057.37
7	rs57516363	137700523	C	T	0.936	0.94	0.96	-0.0221024699079472	0.0157	0.1601	3	+-+	74776	101023	85057.37
7	rs4460320	137723795	C	T	0.355	0.357	0.954	-0.00230264906267556	0.008	0.7677	2	+-+	74776	101023	85057.37
7	rs6961976	137739598	G	A	0.296	0.286	0.973	0.00639947958056783	0.0084	0.4472	2	--+	74776	101023	85057.37
7	rs6961041	137714904	G	A	0.949	0.946	0.829	0.0164047040252769	0.0181	0.3645	3	-+-	74776	101023	85057.37
7	rs11977965	137703081	A	C	0.363	0.358	0.97	-0.00869771570319586	0.0079	0.2708	3	-+-	74776	101023	85057.37
7	rs6944019	137718853	A	T	0.373	0.361	0.974	-0.00709511087592405	0.0079	0.3693	2	-+-	74776	101023	85057.37
7	rs10267233	137736182	A	C	0.297	0.286	0.981	0.00600195219563434	0.0084	0.4747	11	++-	74776	101023	85057.37
7	rs2352139	137737762	C	T	0.0209	0.0208	0.886	0.0369007163483657	0.0327	0.2593	2	-?-	68624	97105	80270.17
7	rs11768972	137713865	T	C	0.988	0.986	0.843	0.0205964297986501	0.0453	0.6493	0	+??	67390	94015	78506.5
7	rs11765511	137738365	C	T	0.981	0.981	0.874	-0.0112025145079934	0.0344	0.7455	19	+?-	68624	97105	80270.17
7	rs13240736	137713410	A	T	0.376	0.365	0.98	-0.00920221076479949	0.0078	0.2413	2	-+-	74776	101023	85057.37
7	rs13245398	137730087	T	C	0.343	0.346	0.973	-0.00200200267067308	0.008	0.8002	2	-+-	74776	101023	85057.37
7	rs1424378	137729014	G	C	0.308	0.3	0.951	0.00189819728308027	0.0088	0.8292	0	-??	67390	94015	78506.5
7	rs79560520	137727034	A	G	0.979	0.98	0.717	0.00289580311202547	0.0364	0.9374	1	+?+	68624	97105	80270.17
7	rs1424377	137728983	A	G	0.373	0.363	0.967	-0.00460056639556823	0.0079	0.5622	2	---	74776	101023	85057.37
7	rs116997348	137737169	C	T	0.986	0.986	0.829	-0.0426987545331152	0.0383	0.2649	0	+??	67390	94015	78506.5
7	rs2054852	137736662	G	A	0.305	0.291	0.982	0.00229735904868346	0.0084	0.7827	2	-++	74776	101023	85057.37
7	rs998767	137732209	A	C	0.348	0.349	0.981	0.00059982007196755	0.0079	0.9354	86	-+-	74776	101023	85057.37
7	rs2352138	137721210	C	A	0.357	0.359	0.95	-0.00250313021811848	0.008	0.7561	4	+-+	74776	101023	85057.37
7	rs7802984	137716181	G	A	0.0169	0.0186	0.882	0.0116024307308398	0.0362	0.7489	1	-?-	68624	97105	80270.17
7	rs34019175	137731823	G	C	0.435	0.417	0.957	0.000299955008997942	0.0079	0.9736	2	-++	74776	101023	85057.37
7	rs7811576	137723438	A	G	0.355	0.356	0.953	-0.00230264906267556	0.008	0.7755	2	-+-	74776	101023	85057.37
7	rs117563421	137719961	A	G	0.984	0.984	0.657	0.0284027945161868	0.0436	0.5148	0	+??	67390	94015	78506.5
7	rs117940574	137704119	G	A	0.97	0.969	0.77	0.00950468701424605	0.0255	0.7088	2	-?+	68624	97105	80270.17
7	rs77986709	137732783	G	A	0.944	0.94	0.695	0.0374980764200844	0.0186	0.04458	3	-++	74776	101023	85057.37
7	rs6467731	137739374	T	C	0.282	0.279	0.973	0.00659818402822712	0.0085	0.4381	3	++-	74776	101023	85057.37
7	rs12673321	137720497	C	G	0.347	0.355	0.95	-0.00180162194662821	0.0081	0.8233	2	-+-	74776	101023	85057.37
7	rs2113439	137713846	T	C	0.376	0.365	0.981	-0.00920221076479949	0.0078	0.2396	25	-+-	74776	101023	85057.37
7	rs28377187	137731969	A	G	0.35	0.35	0.979	0.00159872136369707	0.008	0.8426	2	-+-	74776	101023	85057.37
7	rs7787170	137720246	A	G	0.0251	0.034	0.859	0.0200967016991224	0.0317	0.5266	10	+?+	68624	97105	80270.17
7	rs113297494	137719634	C	T	0.935	0.94	0.914	-0.0203966036652218	0.0161	0.2047	2	+-+	74776	101023	85057.37
7	rs75398593	137732548	G	T	0.951	0.949	0.927	0.0127977582298607	0.0176	0.4674	2	-++	74776	101023	85057.37
7	rs7776805	137738979	T	C	0.303	0.29	0.976	0.00239712459972145	0.0084	0.7752	2	+--	74776	101023	85057.37
7	rs6467732	137739967	T	A	0.275	0.275	0.968	0.00560426671983176	0.0087	0.5197	2	--+	74776	101023	85057.37
7	rs74463007	137714112	C	A	0.934	0.938	0.955	-0.0178992398878318	0.0155	0.2485	2	+-+	74776	101023	85057.37
7	rs138627009	137723581	C	A	0.968	0.968	0.882	-0.0235040691879941	0.0234	0.3137	2	+++	74776	101023	85057.37
7	rs73155708	137734922	G	A	0.839	0.841	0.97	-0.0106970095483354	0.0104	0.3037	2	+++	74776	101023	85057.37
7	rs6969540	137712635	T	C	0.375	0.365	0.98	-0.00999983207833353	0.0078	0.2029	3	---	74776	101023	85057.37
7	rs2352137	137714460	T	C	0.375	0.364	0.981	-0.00910129138920295	0.0078	0.2424	2	-+-	74776	101023	85057.37
7	rs7787288	137733993	T	C	0.276	0.276	0.976	0.00620073564160356	0.0086	0.4731	10	++-	74776	101023	85057.37
7	rs112103460	137706745	G	A	0.924	0.934	0.957	-0.0158042315449673	0.0148	0.2856	2	+-+	74776	101023	85057.37
7	rs4425683	137721604	G	A	0.439	0.426	0.933	-0.000200020002667045	0.0079	0.9753	2	-++	74776	101023	85057.37
7	rs77553368	137703905	T	C	0.924	0.933	0.959	-0.0181028726978536	0.0148	0.2202	2	-+-	74776	101023	85057.37
7	rs140190778	137739034	C	T	0.981	0.981	0.872	-0.0122041688389067	0.0344	0.7218	1	+?-	68624	97105	80270.17
7	rs56083840	137707775	C	T	0.447	0.431	0.968	-0.00389758572871345	0.0078	0.6178	2	+++	74776	101023	85057.37
7	rs10259708	137711814	C	T	0.722	0.722	0.968	0.00740253351674131	0.0083	0.371	6	-+-	74776	101023	85057.37
7	rs10277565	137726137	G	A	0.772	0.771	0.96	0.000399920021326891	0.009	0.9634	2	-+-	74776	101023	85057.37
7	rs55968935	137733543	C	A	0.301	0.289	0.976	0.00410157702107505	0.0084	0.627	2	--+	74776	101023	85057.37
7	rs6467730	137737600	T	C	0.276	0.276	0.982	0.00550482063444496	0.0086	0.5229	23	++-	74776	101023	85057.37
7	rs4732283	137716835	G	T	0.352	0.351	0.983	-0.00490199517023158	0.0079	0.5347	73	+-+	74776	101023	85057.37
7	rs34970488	137707622	C	T	0.446	0.431	0.967	-0.00349610425670889	0.0078	0.6587	2	+++	74776	101023	85057.37
7	rs11980668	137718336	G	A	0.374	0.363	0.976	-0.00749804017735716	0.0078	0.34	2	+-+	74776	101023	85057.37
7	rs4732281	137706421	A	G	0.0779	0.0782	0.954	-0.0021022080918702	0.0145	0.8874	2	++-	74776	101023	85057.37
7	rs17169503	137711614	G	A	0.935	0.938	0.96	-0.0176956485356892	0.0155	0.2538	23	+-+	74776	101023	85057.37
7	rs150781067	137719621	T	C	0.986	0.986	0.818	0.0118001041157506	0.0499	0.8131	0	+??	67390	94015	78506.5
7	rs76578212	137709738	A	G	0.924	0.933	0.956	-0.0153979421800967	0.0148	0.2983	2	-+-	74776	101023	85057.37
7	rs117384890	137728863	A	G	0.978	0.976	0.899	0.0660030731575139	0.0284	0.0202	1	+?+	68624	97105	80270.17
7	rs79359498	137718101	G	T	0.941	0.939	0.624	-0.009696862978864	0.0192	0.6128	2	+++	74776	101023	85057.37
7	rs35335702	137717501	G	A	0.986	0.985	0.624	0.021898468701116	0.0477	0.6462	1	-??	67390	94015	78506.5
7	rs3912746	137728035	A	C	0.114	0.117	0.969	-0.00290421314738983	0.0118	0.8064	4	0+-	74776	101023	85057.37
7	rs4732282	137711644	A	C	0.352	0.354	0.979	-0.0078003437327339	0.0079	0.3231	46	-+-	74776	101023	85057.37
7	rs118190242	137706109	A	G	0.977	0.977	0.75	0.0172994970780611	0.0327	0.5972	1	+?-	68624	97105	80270.17
7	rs10280591	137739758	A	G	0.295	0.286	0.972	0.00610134885797624	0.0084	0.4691	2	++-	74776	101023	85057.37
7	rs4460319	137723789	C	T	0.438	0.424	0.938	-0.000100005000333347	0.0079	0.993	2	-++	74776	101023	85057.37
7	rs35259896	137735174	C	T	0.959	0.959	0.869	-0.00500249162279149	0.0203	0.8059	1	+?+	68624	97105	80270.17
7	rs7787302	137720269	C	T	0.395	0.388	0.922	-0.00250313021811848	0.008	0.7555	2	-++	74776	101023	85057.37
7	rs187280343	137707667	C	T	0.983	0.982	0.67	-0.0419997711602818	0.0421	0.3185	0	+??	67390	94015	78506.5
7	rs11971315	137703336	G	A	0.925	0.933	0.96	-0.0170037478161859	0.0148	0.2531	6	+-+	74776	101023	85057.37
7	rs112002661	137723391	A	G	0.94	0.945	0.913	-0.0201006717070029	0.0167	0.2293	2	-+-	74776	101023	85057.37
7	rs151083801	137724129	C	T	0.771	0.771	0.957	9.99950003332973e-05	0.009	0.993	2	-+-	74776	101023	85057.37
7	rs58758214	137733401	A	T	0.113	0.116	0.985	-0.0042992284528324	0.0118	0.7129	2	-+-	74776	101023	85057.37
7	rs35610307	137731868	G	A	0.35	0.35	0.978	0.00149887612373595	0.008	0.8468	2	+-+	74776	101023	85057.37
7	rs6955277	137711893	T	C	0.912	0.927	0.946	-0.023002541565316	0.0143	0.1077	6	---	74776	101023	85057.37
7	rs142468686	137724481	C	G	0.974	0.974	0.677	-0.0170952954286372	0.0293	0.5593	1	-?-	68624	97105	80270.17
7	rs10954599	137715641	T	G	0.365	0.357	0.982	-0.00709511087592405	0.0078	0.363	2	-+-	74776	101023	85057.37
7	rs113924578	137702415	A	G	0.952	0.952	0.755	-0.00389758572871345	0.0219	0.8574	1	-?-	68624	97105	80270.17
