## Supplemental Data 3 for "Metabolic Gating and the Evolution of Human Cognitive Plasticity: A Comparative Genomic Analysis": Null_GAPDH_hits.tsv

CHROM	ID	POS	A1	A2	FCAS	FCON	IMPINFO	BETA	SE	PVAL	NGT	DIRE	NCAS	NCON	NEFFDIV2
12	rs10849483	6635374	G	A	0.807	0.795	0.995	-0.0139975096438537	0.0098	0.1514	4	++-	74776	101023	85057.37
12	rs7132298	6652572	A	G	0.668	0.678	0.99	0.0100988346774146	0.0081	0.211	2	+--	74776	101023	85057.37
12	rs2286726	6659694	G	C	0.668	0.677	0.964	0.00770027662618795	0.0082	0.3452	2	--+	74776	101023	85057.37
12	rs45592849	6644333	T	C	0.986	0.986	0.72	0.00950468701424605	0.0451	0.8331	0	+??	67390	94015	78506.5
12	rs57107190	6654425	C	G	0.973	0.973	0.653	0.00430073855169222	0.0279	0.8786	3	+++	74776	101023	85057.37
12	rs10849488	6654050	A	G	0.674	0.68	0.99	0.0115035793834154	0.0081	0.1554	76	++-	74776	101023	85057.37
12	rs111558193	6631519	A	G	0.987	0.987	0.829	0.0179970767016546	0.0467	0.7	0	+??	67390	94015	78506.5
12	rs1047792	6649099	G	T	0.78	0.774	0.979	0.0188021269625962	0.0091	0.03874	4	---	74776	101023	85057.37
12	rs1136666	6643991	C	G	0.743	0.736	0.958	0.0161980995687726	0.0086	0.05913	23	+-+	74776	101023	85057.37
12	rs1060620	6644722	A	G	0.713	0.723	0.989	0.0251998010217421	0.0085	0.003024	5	+++	74776	101023	85057.37
12	rs71579330	6640443	C	T	0.973	0.973	0.704	0.0236969951765786	0.0299	0.4289	1	-?-	68624	97105	80270.17
12	rs1043262	6639088	A	G	0.271	0.274	0.995	0.0088011559530687	0.0083	0.2889	22	+++	74776	101023	85057.37
12	rs1803622	6647453	G	T	0.717	0.725	0.982	0.0251998010217421	0.0085	0.003047	2	--+	74776	101023	85057.37
12	rs758740	6649104	C	T	0.0163	0.0151	0.741	0.0700016957858908	0.0429	0.1027	0	-??	67390	94015	78506.5
12	rs2286725	6658860	C	T	0.931	0.934	0.954	0.0379025370484673	0.0167	0.02355	2	--+	74776	101023	85057.37
12	rs12371184	6632925	A	G	0.801	0.798	0.988	-0.00759879787533051	0.0095	0.4251	2	-++	74776	101023	85057.37
12	rs146256301	6632816	A	G	0.97	0.968	0.71	0.0341985075799122	0.0262	0.1918	0	+??	67390	94015	78506.5
12	rs740850	6638116	C	T	0.72	0.73	0.999	-0.0052035148315978	0.0083	0.5329	4	++-	74776	101023	85057.37
12	rs7342382	6631623	G	A	0.269	0.274	0.998	0.00970277546138512	0.0084	0.2453	2	---	74776	101023	85057.37
12	rs112826761	6640910	T	C	0.943	0.952	0.993	0.0411035548784171	0.0187	0.02766	2	++-	74776	101023	85057.37
12	rs10849487	6653762	G	A	0.761	0.752	0.991	0.0017983819413794	0.0086	0.8367	4	-+-	74776	101023	85057.37
12	rs7132183	6652494	A	G	0.668	0.678	0.99	0.0100988346774146	0.0081	0.212	2	+--	74776	101023	85057.37
12	rs1803621	6647109	T	C	0.711	0.721	0.978	0.0244974716003874	0.0086	0.004338	2	+++	74776	101023	85057.37
12	rs2270175	6630627	T	C	0.786	0.783	0.999	0.0136957831289865	0.0091	0.1321	2	+-+	74776	101023	85057.37
12	rs3741915	6643927	T	G	0.684	0.692	0.935	0.0347008987793103	0.0084	3.898e-05	3	+++	74776	101023	85057.37
12	rs2072374	6637845	T	C	0.271	0.275	0.998	0.00970277546138512	0.0084	0.2441	75	+++	74776	101023	85057.37
12	rs2270177	6651681	T	A	0.763	0.753	0.991	0.00109939544330106	0.0086	0.8992	4	-+-	74776	101023	85057.37
12	rs1060619	6644781	T	C	0.719	0.73	0.984	0.024097313483794	0.0086	0.004963	26	+++	74776	101023	85057.37
12	rs11064248	6654336	G	A	0.763	0.753	0.99	0.00139902091370741	0.0087	0.8706	2	-+-	74776	101023	85057.37
12	rs11064247	6653584	G	A	0.931	0.937	0.981	0.0406043708419401	0.0172	0.01849	1	-?+	68624	97105	80270.17
12	rs2286724	6657538	T	G	0.665	0.675	0.976	0.0102968054773682	0.0081	0.2018	3	+--	74776	101023	85057.37
12	rs10735060	6656708	A	C	0.271	0.277	0.936	0.0111970780932162	0.0085	0.1911	2	+++	74776	101023	85057.37
12	rs2240871	6639981	C	G	0.792	0.787	0.999	0.0176041339483571	0.0092	0.05488	53	+++	74776	101023	85057.37
12	rs1043282	6640976	A	T	0.792	0.787	0.996	0.0172994970780611	0.0091	0.05735	2	+++	74776	101023	85057.37
12	rs1043271	6640676	T	A	0.687	0.699	0.969	0.00390237581724109	0.0082	0.6294	6	+--	74776	101023	85057.37
12	rs142509466	6648449	C	T	0.985	0.983	0.855	0.0992025945196687	0.0403	0.01383	0	-??	67390	94015	78506.5
12	rs11064250	6655149	A	T	0.761	0.751	0.988	0.00189819728308027	0.0087	0.8229	2	+-+	74776	101023	85057.37
12	rs10849485	6640267	G	A	0.634	0.62	0.987	0.0080971295874548	0.0077	0.2979	37	-+-	74776	101023	85057.37
12	rs7971637	6643329	C	T	0.79	0.784	0.995	0.0172012073197748	0.0091	0.05854	27	---	74776	101023	85057.37
12	rs7316558	6632969	C	A	0.792	0.787	0.999	0.0170045988158238	0.0092	0.06292	2	---	74776	101023	85057.37
12	rs1060621	6644696	T	G	0.775	0.771	0.986	0.0197045832743354	0.0089	0.02794	4	+++	74776	101023	85057.37
12	rs10849481	6633621	T	C	0.798	0.795	0.991	-0.00889948318703275	0.0095	0.3508	2	-++	74776	101023	85057.37
12	rs71579349	6635166	A	G	0.957	0.958	0.992	0.0384030712829451	0.0222	0.08383	1	+?-	68624	97105	80270.17
12	rs733593	6636392	G	A	0.951	0.956	0.997	0.0284999894699013	0.0198	0.1498	15	--+	74776	101023	85057.37
12	rs12425927	6647828	A	G	0.91	0.904	0.902	-0.0189993500097828	0.0135	0.157	2	---	74776	101023	85057.37
12	rs7297364	6651441	C	T	0.766	0.756	0.984	0	0.0087	0.9996	3	-+-	74776	101023	85057.37
12	rs917634	6631169	C	A	0.507	0.511	0.998	0.00689616668784134	0.0074	0.3507	92	-+-	74776	101023	85057.37
12	rs2240875	6649540	A	G	0.711	0.722	0.98	0.025297307774162	0.0086	0.003286	2	++-	74776	101023	85057.37
12	rs2364508	6652799	T	A	0.763	0.753	0.992	0.00129915573162013	0.0086	0.8843	2	-+-	74776	101023	85057.37
12	rs740851	6638350	C	T	0.609	0.59	0.998	0.00459940649489556	0.0076	0.5455	75	-+-	74776	101023	85057.37
12	rs2240872	6648269	T	G	0.719	0.727	0.981	0.024702368640342	0.0086	0.00404	3	++-	74776	101023	85057.37
12	rs41334949	6644958	C	G	0.948	0.952	0.981	0.0204004877576787	0.0193	0.2888	2	+--	74776	101023	85057.37
12	rs7316224	6638666	C	T	0.72	0.731	0.999	-0.0048015088161939	0.0083	0.5621	22	++-	74776	101023	85057.37
12	rs10774437	6655450	A	C	0.668	0.677	0.987	0.0103957761821204	0.0081	0.1972	3	+--	74776	101023	85057.37
12	rs11064245	6631725	G	A	0.721	0.728	0.999	-0.00319509889654086	0.0082	0.6978	2	+--	74776	101023	85057.37
12	rs7300366	6652227	G	A	0.761	0.752	0.993	0.00119928057548219	0.0086	0.8879	79	-+-	74776	101023	85057.37
12	rs2072373	6631888	G	A	0.786	0.783	0.999	0.0133998200630165	0.0091	0.1408	38	-+-	74776	101023	85057.37
12	rs79705410	6658113	G	T	0.987	0.988	0.712	-0.0562000496881991	0.0498	0.2591	1	+??	67390	94015	78506.5
12	rs11064249	6654604	A	G	0.668	0.677	0.989	0.0103957761821204	0.0081	0.1963	2	+--	74776	101023	85057.37
12	rs10849484	6637941	C	T	0.807	0.795	0.994	-0.0143017847108596	0.0098	0.1433	5	++-	74776	101023	85057.37
12	rs740852	6650326	G	A	0.934	0.931	0.691	0.00489798526219193	0.0173	0.7772	2	-++	74776	101023	85057.37
12	rs9634157	6648198	A	G	0.714	0.724	0.982	0.025297307774162	0.0085	0.002874	4	++-	74776	101023	85057.37
12	rs11064246	6653118	C	T	0.761	0.752	0.992	0.00189819728308027	0.0086	0.8269	2	-+-	74776	101023	85057.37
12	rs7311174	6635567	A	T	0.268	0.273	0.997	0.00960373614269469	0.0084	0.2503	2	+++	74776	101023	85057.37
12	rs2886093	6645565	T	C	0.574	0.574	0.958	0.0184978548821194	0.0076	0.01554	18	+++	74776	101023	85057.37
12	rs3741918	6644256	T	A	0.763	0.761	0.97	0.0176041339483571	0.0088	0.04539	2	---	74776	101023	85057.37
12	rs2240874	6648513	A	G	0.714	0.724	0.981	0.0254045542217263	0.0085	0.002853	2	++-	74776	101023	85057.37
12	rs7297283	6651436	C	G	0.749	0.747	0.983	0.00059982007196755	0.0086	0.9477	2	-+-	74776	101023	85057.37
12	rs2240873	6648290	G	C	0.78	0.773	0.979	0.0193025022544974	0.009	0.03282	2	---	74776	101023	85057.37
12	rs10849482	6635274	G	A	0.807	0.795	0.996	-0.0139975096438537	0.0098	0.1513	74	++-	74776	101023	85057.37
12	rs1065691	6646320	T	C	0.714	0.724	0.984	0.0239020562806236	0.0085	0.004924	2	+++	74776	101023	85057.37
12	rs7296476	6651496	G	A	0.763	0.753	0.988	0.000499875041650993	0.0087	0.9533	2	-+-	74776	101023	85057.37
12	rs3741917	6644139	C	T	0.956	0.957	0.987	0.0459002781827573	0.0224	0.04027	6	-?+	68624	97105	80270.17
12	rs6489721	6643316	T	C	0.734	0.739	0.997	0.0248974696545107	0.0085	0.003483	75	+++	74776	101023	85057.37
12	rs79160386	6637752	T	C	0.975	0.975	0.824	-0.001100605444033	0.0296	0.9715	1	+?-	68624	97105	80270.17
