## Supplemental Data 3 for "Metabolic Gating and the Evolution of Human Cognitive Plasticity: A Comparative Genomic Analysis": Null_Keratin_hits.tsv

CHROM	ID	POS	A1	A2	FCAS	FCON	IMPINFO	BETA	SE	PVAL	NGT	DIRE	NCAS	NCON	NEFFDIV2
12	rs4366564	53304030	T	C	0.974	0.971	0.996	0.0318958749835631	0.0249	0.1988	1	+?+	68624	97105	80270.17
12	rs4300472	53304040	C	T	0.973	0.971	0.988	0.0299956000353805	0.0247	0.2245	1	-?-	68624	97105	80270.17
12	rs150327419	53309115	G	A	0.972	0.971	0.986	0.0235016597850914	0.0234	0.3148	1	-?-	68624	97105	80270.17
12	rs117053226	53290712	G	T	0.973	0.97	1	0.0352030377085245	0.0245	0.1503	1	-?-	68624	97105	80270.17
12	rs4919743	53309584	G	A	0.879	0.879	0.983	-0.00690377631679446	0.0126	0.5822	16	+-+	74776	101023	85057.37
12	rs2035876	53295551	T	G	0.259	0.271	0.994	-0.00130084573304807	0.0085	0.8786	16	--+	74776	101023	85057.37
12	rs12580050	53300203	A	T	0.653	0.652	0.988	-0.00940408007529395	0.0079	0.2344	2	-+-	74776	101023	85057.37
12	rs7978935	53297242	T	A	0.649	0.648	0.988	-0.00900038219729905	0.0079	0.254	2	+-+	74776	101023	85057.37
12	rs143717163	53291480	T	C	0.973	0.97	1	0.0352030377085245	0.0245	0.1506	1	+?+	68624	97105	80270.17
12	rs2277331	53291459	C	T	0.973	0.97	1	0.0352030377085245	0.0245	0.1506	2	-?-	68624	97105	80270.17
12	rs2035875	53295917	A	G	0.468	0.469	0.996	0.00199800266267306	0.0075	0.7935	21	+++	74776	101023	85057.37
12	rs117254202	53290778	A	G	0.973	0.97	1	0.0352030377085245	0.0245	0.1503	1	+?+	68624	97105	80270.17
12	rs2682298	53303795	A	G	0.274	0.285	0.99	-0.00260338587011493	0.0083	0.7576	2	---	74776	101023	85057.37
12	rs137898974	53298775	A	T	0.891	0.885	0.99	-0.0107980900995126	0.0131	0.4117	2	---	74776	101023	85057.37
12	rs4919744	53305962	G	A	0.818	0.822	0.986	0.0177023841130051	0.0105	0.09157	2	---	74776	101023	85057.37
12	rs7953982	53297721	T	G	0.648	0.649	0.986	-0.0107980900995126	0.0079	0.1708	3	---	74776	101023	85057.37
12	rs188768518	53292957	A	G	0.973	0.97	0.999	0.0352995739869328	0.0246	0.151	1	+?+	68624	97105	80270.17
12	rs10876386	53304326	G	A	0.818	0.821	0.986	0.0172994970780611	0.0105	0.09905	37	---	74776	101023	85057.37
12	rs117390692	53304373	A	G	0.974	0.971	0.996	0.0315955615897506	0.0249	0.2031	1	+?+	68624	97105	80270.17
12	rs4382982	53304064	C	T	0.974	0.971	0.996	0.031799009548949	0.0249	0.2003	1	-?-	68624	97105	80270.17
12	rs150389469	53293024	A	G	0.973	0.97	0.999	0.0352995739869328	0.0245	0.1498	1	+?+	68624	97105	80270.17
12	rs2070910	53298835	T	G	0.683	0.682	0.989	-0.0153979421800967	0.0081	0.05869	74	-+-	74776	101023	85057.37
12	rs4479068	53295109	G	C	0.471	0.471	0.987	0.00269636154774253	0.0075	0.7156	2	---	74776	101023	85057.37
12	rs74805158	53304515	T	C	0.974	0.971	0.996	0.031498667059371	0.0249	0.2046	3	+?+	68624	97105	80270.17
12	rs2638505	53306026	A	G	0.272	0.283	0.993	-0.00200200267067308	0.0084	0.8081	2	-++	74776	101023	85057.37
12	rs2638503	53307369	C	G	0.615	0.63	0.983	0.00770027662618795	0.0082	0.3523	6	+-+	74776	101023	85057.37
12	rs139896142	53296331	C	G	0.973	0.97	0.999	0.0341018649449722	0.0245	0.1635	1	+?+	68624	97105	80270.17
12	rs57422427	53292643	C	T	0.973	0.97	0.999	0.0350968370374295	0.0245	0.1519	2	-?-	68624	97105	80270.17
12	rs2682296	53308265	G	A	0.617	0.631	0.983	0.00730326611012007	0.0082	0.3735	2	-+-	74776	101023	85057.37
12	rs57802417	53308408	C	A	0.681	0.681	0.984	-0.0144032303107437	0.0081	0.07524	2	+-+	74776	101023	85057.37
12	rs10735847	53305606	C	G	0.267	0.28	0.994	-0.00180162194662821	0.0084	0.8305	2	--+	74776	101023	85057.37
12	rs10431541	53299660	G	A	0.812	0.823	0.983	0.0143958802837323	0.0109	0.1866	0	-??	67390	94015	78506.5
12	rs113925811	53308932	C	A	0.879	0.879	0.984	-0.00739729263047472	0.0126	0.5565	2	+-+	74776	101023	85057.37
12	rs11170327	53307026	T	C	0.807	0.811	0.966	0.0166014304974254	0.0102	0.104	36	+++	74776	101023	85057.37
12	rs75326475	53290681	A	G	0.973	0.97	1	0.0352030377085245	0.0245	0.1502	1	+?+	68624	97105	80270.17
12	rs7963560	53296914	C	T	0.652	0.65	0.984	-0.0101008421794295	0.0079	0.2008	3	+-+	74776	101023	85057.37
12	rs9652002	53296610	A	C	0.814	0.818	0.981	0.0199986865066891	0.0104	0.05406	2	+++	74776	101023	85057.37
12	rs3825094	53290394	A	G	0.973	0.97	1	0.0353961009469877	0.0245	0.149	1	+?+	68624	97105	80270.17
12	rs61927889	53296852	A	G	0.652	0.65	0.984	-0.0101008421794295	0.0079	0.2003	2	-+-	74776	101023	85057.37
12	rs142806865	53291821	G	A	0.973	0.97	1	0.0350968370374295	0.0245	0.1517	1	-?-	68624	97105	80270.17
12	rs2070912	53298215	A	G	0.652	0.652	0.988	-0.00940408007529395	0.0079	0.2345	2	-+-	74776	101023	85057.37
12	rs56128482	53294742	C	T	0.98	0.98	0.925	-0.0160988945897493	0.0319	0.6138	1	+??	67390	94015	78506.5
12	rs61927890	53296889	T	A	0.682	0.679	0.983	-0.0160988945897493	0.0081	0.04851	2	+++	74776	101023	85057.37
12	rs77264486	53304406	T	C	0.974	0.971	0.996	0.031498667059371	0.0249	0.2046	1	+?+	68624	97105	80270.17
12	rs73110458	53305454	C	T	0.985	0.987	0.943	-0.144101343974257	0.0451	0.001398	0	+??	67390	94015	78506.5
12	rs80278094	53291984	C	T	0.973	0.97	1	0.0350968370374295	0.0245	0.1518	1	-?-	68624	97105	80270.17
12	rs17690698	53304735	G	C	0.974	0.971	0.996	0.0312951579807101	0.0249	0.2085	11	-?-	68624	97105	80270.17
12	rs118084632	53308031	A	C	0.987	0.987	0.845	0.0423983514166169	0.0472	0.369	0	+??	67390	94015	78506.5
12	rs17120257	53303331	T	C	0.886	0.882	0.99	-0.0122952780941516	0.0128	0.3376	51	---	74776	101023	85057.37
12	rs56095813	53294747	C	T	0.893	0.887	0.99	-0.0122952780941516	0.0132	0.3511	2	+++	74776	101023	85057.37
12	rs78500185	53291585	A	G	0.973	0.97	1	0.0350968370374295	0.0245	0.1516	1	+?+	68624	97105	80270.17
12	rs4351899	53294821	T	G	0.468	0.468	0.997	0.00209779808214612	0.0075	0.7807	15	+++	74776	101023	85057.37
12	rs4919703	53297594	C	G	0.388	0.387	0.973	-0.0064004391810282	0.0077	0.4011	3	---	74776	101023	85057.37
12	rs4397939	53292881	A	G	0.259	0.271	0.994	-0.00120072057651888	0.0085	0.8838	2	--+	74776	101023	85057.37
12	rs182454802	53292915	A	G	0.973	0.97	1	0.0352995739869328	0.0246	0.151	1	+?+	68624	97105	80270.17
12	rs2682300	53301058	A	T	0.271	0.282	0.989	-0.00310481495347876	0.0084	0.7156	2	---	74776	101023	85057.37
12	rs117633742	53302033	G	A	0.973	0.971	0.997	0.0338988850054592	0.0248	0.1713	1	-?-	68624	97105	80270.17
12	rs76670952	53306238	G	A	0.98	0.981	0.791	-0.0486966685402845	0.0355	0.1706	1	+?-	68624	97105	80270.17
12	rs111748820	53293086	A	G	0.97	0.969	0.995	0.03649585023784	0.0226	0.1068	2	+++	74776	101023	85057.37
12	rs76675009	53291992	A	G	0.973	0.97	1	0.0350968370374295	0.0245	0.1518	1	+?+	68624	97105	80270.17
12	rs7312512	53295184	C	T	0.468	0.468	0.996	0.00199800266267306	0.0075	0.7894	2	---	74776	101023	85057.37
12	rs118080839	53301100	C	T	0.979	0.978	0.827	-0.0145960053074092	0.0334	0.6621	1	+??	67390	94015	78506.5
12	rs11170324	53290403	G	A	0.897	0.899	0.916	0.0274011363479391	0.0152	0.07129	18	-+-	74776	101023	85057.37
12	rs116958576	53301547	A	C	0.974	0.971	0.997	0.0344980404075674	0.0248	0.1633	1	+?+	68624	97105	80270.17
12	rs117181142	53303399	C	G	0.974	0.971	0.996	0.0326027085440124	0.0249	0.1898	1	+?+	68624	97105	80270.17
12	rs1065306	53298769	A	G	0.652	0.652	0.989	-0.00959589367344694	0.0079	0.2267	2	-+-	74776	101023	85057.37
12	rs10735846	53292972	G	A	0.498	0.498	0.995	-0.00230264906267556	0.0075	0.7569	2	+++	74776	101023	85057.37
12	rs8608	53294381	T	C	0.468	0.468	0.997	0.0021975835434872	0.0075	0.7711	21	+++	74776	101023	85057.37
12	rs7312756	53295360	C	T	0.468	0.468	0.996	0.00199800266267306	0.0075	0.7873	2	---	74776	101023	85057.37
12	rs2638504	53306395	C	G	0.267	0.28	0.995	-0.00250313021811848	0.0084	0.767	25	---	74776	101023	85057.37
12	rs139653434	53291892	T	G	0.973	0.97	0.999	0.0343048036919902	0.0246	0.1625	1	+?+	68624	97105	80270.17
12	rs138138177	53293211	T	C	0.973	0.97	0.999	0.0355022698424966	0.0246	0.1491	1	+?+	68624	97105	80270.17
12	rs3825089	53290229	G	A	0.973	0.97	1	0.0353961009469877	0.0245	0.1488	1	-?-	68624	97105	80270.17
12	rs4368015	53303856	T	G	0.974	0.971	0.994	0.031799009548949	0.0249	0.2013	4	+?+	68624	97105	80270.17
12	rs4531558	53295081	T	G	0.48	0.479	0.969	0.00390237581724109	0.0075	0.6045	4	+++	74776	101023	85057.37
12	rs11170326	53302619	G	A	0.678	0.678	0.987	-0.0140989243795016	0.0081	0.08252	2	+-+	74776	101023	85057.37
12	rs55958994	53301019	C	T	0.881	0.879	0.988	-0.007296555232638	0.0126	0.5604	2	+-+	74776	101023	85057.37
12	rs10431540	53299600	A	G	0.815	0.819	0.985	0.0179970767016546	0.0104	0.0834	4	+++	74776	101023	85057.37
12	rs139349995	53299943	A	G	0.987	0.987	0.753	-0.0329985112635755	0.0485	0.4963	0	-??	67390	94015	78506.5
12	rs3825088	53290153	G	T	0.973	0.97	1	0.0353961009469877	0.0245	0.1487	1	-?-	68624	97105	80270.17
12	rs11609037	53308355	C	T	0.68	0.68	0.984	-0.0138961051921114	0.0081	0.08779	2	+-+	74776	101023	85057.37
12	rs2682297	53305961	G	A	0.909	0.915	0.981	0.000299955008997942	0.0134	0.9849	2	-+-	74776	101023	85057.37
12	rs1799872	53295394	T	C	0.468	0.469	0.996	0.00189819728308027	0.0075	0.796	15	+++	74776	101023	85057.37
12	rs3825087	53290084	T	G	0.973	0.97	1	0.0353961009469877	0.0245	0.1487	1	+?+	68624	97105	80270.17
12	rs2682299	53301059	A	C	0.271	0.282	0.989	-0.00319509889654086	0.0084	0.7073	3	---	74776	101023	85057.37
12	rs7964223	53297320	G	A	0.649	0.648	0.988	-0.00889948318703275	0.0079	0.2589	49	+-+	74776	101023	85057.37
12	rs10587831	53299530	T	C	0.865	0.892	0.522	-0.000100005000333347	0.0212	0.9969	2	+-+	74776	101023	85057.37
