## Supplemental Data 3 for "Metabolic Gating and the Evolution of Human Cognitive Plasticity: A Comparative Genomic Analysis": PRKAA1_hits.tsv

CHROM	ID	POS	A1	A2	FCAS	FCON	IMPINFO	BETA	SE	PVAL	NGT	DIRE	NCAS	NCON	NEFFDIV2
5	rs73106119	73801560	C	G	0.819	0.817	0.992	0.00059982007196755	0.0096	0.9519	2	+--	74776	101023	85057.37
5	rs298366	73810372	C	G	0.465	0.473	1	-0.0068030886197391	0.0074	0.3571	2	--+	74776	101023	85057.37
5	rs9968646	73859115	A	G	0.88	0.88	0.959	-0.0014009809156281	0.0115	0.906	2	-+-	74776	101023	85057.37
5	rs58854322	73835903	G	A	0.828	0.828	0.962	-0.000800320170769155	0.01	0.9357	2	-++	74776	101023	85057.37
5	rs13183764	73805761	G	A	0.957	0.956	0.694	0.00630011254847996	0.0238	0.7916	2	-?-	68624	97105	80270.17
5	rs72762767	73817890	T	C	0.935	0.934	0.995	0.00639947958056783	0.015	0.6679	2	+--	74776	101023	85057.37
5	rs298385	73855164	C	A	0.632	0.618	0.909	-0.00260338587011493	0.0081	0.7436	35	--+	74776	101023	85057.37
5	rs2048423	73812648	T	C	0.808	0.809	0.997	0.0021975835434872	0.0093	0.8146	2	+--	74776	101023	85057.37
5	rs298394	73821457	A	G	0.258	0.256	0.986	0.0134984841513417	0.0085	0.1095	2	+--	74776	101023	85057.37
5	rs77982109	73807923	G	A	0.927	0.93	0.993	0.00699547451238644	0.0145	0.6296	2	--+	74776	101023	85057.37
5	rs298410	73831661	A	G	0.551	0.535	0.984	0.00899938379680062	0.0075	0.2308	19	+++	74776	101023	85057.37
5	rs34682549	73809316	G	A	0.987	0.987	0.577	-0.0824038262548157	0.0516	0.1103	0	+??	67390	94015	78506.5
5	rs78679508	73858301	G	A	0.893	0.889	0.964	-0.00349610425670889	0.012	0.7725	2	+-+	74776	101023	85057.37
5	rs10053091	73803701	T	C	0.915	0.91	0.881	0.000999500333083423	0.0137	0.9445	19	+--	74776	101023	85057.37
5	rs6890827	73808653	G	C	0.0721	0.0708	0.852	-0.00549507028197987	0.0182	0.7633	2	-++	74776	101023	85057.37
5	rs116379745	73858985	T	C	0.96	0.96	0.77	-0.0112025145079934	0.0219	0.6085	1	-?-	68624	97105	80270.17
5	rs298403	73828332	C	T	0.552	0.535	0.989	0.0089002747867194	0.0075	0.2344	2	---	74776	101023	85057.37
5	rs72762753	73809033	T	G	0.928	0.93	1	0.00679684900027275	0.0144	0.6388	2	++-	74776	101023	85057.37
5	rs72762773	73828960	C	T	0.935	0.935	0.989	0.00560426671983176	0.0151	0.7106	2	-++	74776	101023	85057.37
5	rs7724839	73800586	A	G	0.807	0.808	0.993	0.000499875041650993	0.0093	0.9611	22	+--	74776	101023	85057.37
5	rs424946	73844328	G	A	0.693	0.694	0.994	-0.0021022080918702	0.008	0.7966	17	+-+	74776	101023	85057.37
5	rs72762750	73807908	A	G	0.927	0.93	0.993	0.00509698825784373	0.0144	0.7236	2	+--	74776	101023	85057.37
5	rs73108206	73815471	G	T	0.818	0.815	0.995	0.00390237581724109	0.01	0.6964	0	-??	67390	94015	78506.5
5	rs1355369	73846495	T	C	0.655	0.653	0.993	0.00730326611012007	0.0078	0.3487	2	+-+	74776	101023	85057.37
5	rs298396	73825554	C	T	0.278	0.269	0.99	0.0125015292229252	0.0083	0.1318	2	-++	74776	101023	85057.37
5	rs298390	73848790	A	G	0.226	0.224	0.98	0.0141001243787816	0.0088	0.1115	24	+++	74776	101023	85057.37
5	rs7736837	73825109	A	C	0.81	0.81	0.993	0.00189819728308027	0.0094	0.8385	2	+--	74776	101023	85057.37
5	rs76849622	73833859	C	T	0.92	0.915	0.888	0.00400198137929801	0.0141	0.7743	2	-++	74776	101023	85057.37
5	rs10050526	73842804	T	C	0.236	0.234	0.991	0.0159028762794155	0.0087	0.06542	3	+++	74776	101023	85057.37
5	rs72762752	73809022	A	T	0.928	0.93	1	0.00679684900027275	0.0144	0.638	2	++-	74776	101023	85057.37
5	rs143028553	73814323	C	T	0.97	0.971	0.854	0.00899938379680062	0.0265	0.7332	1	-?-	68624	97105	80270.17
5	rs1035911	73822080	C	A	0.739	0.742	0.995	0.00279608730200119	0.0085	0.7424	2	-++	74776	101023	85057.37
5	rs414910	73839504	A	G	0.327	0.332	0.952	0.00829549702410696	0.008	0.3014	6	+-+	74776	101023	85057.37
5	rs4703636	73848845	G	A	0.548	0.541	0.978	0.0118001041157506	0.0075	0.1153	16	-+-	74776	101023	85057.37
5	rs72762749	73806878	C	T	0.933	0.933	0.988	0.00730326611012007	0.0149	0.625	2	-++	74776	101023	85057.37
5	rs11738807	73807741	C	T	0.807	0.807	0.993	0.000899595242835994	0.0093	0.9256	2	-++	74776	101023	85057.37
5	rs79508380	73824108	G	A	0.984	0.985	0.87	-0.0788051404425305	0.0359	0.02831	2	+-+	74776	101023	85057.37
5	rs62366321	73811727	T	C	0.976	0.975	0.704	-0.00260338587011493	0.0295	0.9297	0	-??	67390	94015	78506.5
5	rs17645885	73850292	T	C	0.905	0.903	0.951	-0.0052035148315978	0.0135	0.6995	37	+--	74776	101023	85057.37
5	rs369154	73844056	G	A	0.69	0.691	0.991	-0.00220242355520004	0.008	0.7822	2	+-+	74776	101023	85057.37
5	rs78152609	73801714	G	A	0.819	0.817	0.991	0.00059982007196755	0.0096	0.9505	2	-++	74776	101023	85057.37
5	rs398884	73841020	T	A	0.583	0.58	0.986	0.00330453400830047	0.0076	0.6579	2	--+	74776	101023	85057.37
5	rs656502	73841161	G	A	0.722	0.712	0.985	-0.00369682484428976	0.0083	0.6592	3	+++	74776	101023	85057.37
5	rs11742750	73807519	T	C	0.807	0.809	0.992	0.0017983819413794	0.0093	0.8456	2	+--	74776	101023	85057.37
5	rs12515992	73851060	T	C	0.856	0.859	0.91	-0.00419880264733305	0.0111	0.7061	3	--+	74776	101023	85057.37
5	rs1651350	73833731	G	C	0.553	0.538	0.982	0.0101978249764461	0.0075	0.1715	2	---	74776	101023	85057.37
5	rs145935887	73827053	G	T	0.986	0.986	0.852	-0.048203336386541	0.0457	0.2915	0	+??	67390	94015	78506.5
5	rs298388	73849039	T	C	0.226	0.223	0.978	0.0146028573839336	0.0088	0.0993	3	+++	74776	101023	85057.37
5	rs17645605	73825889	A	C	0.809	0.81	0.993	0.00229735904868346	0.0094	0.8065	60	++-	74776	101023	85057.37
5	rs167232	73831867	C	A	0.553	0.538	0.984	0.0099998345783334	0.0075	0.1817	3	---	74776	101023	85057.37
5	rs16871963	73810751	C	G	0.933	0.933	0.998	0.00550482063444496	0.0149	0.7134	2	+--	74776	101023	85057.37
5	rs386108	73842473	A	G	0.353	0.353	0.996	0.00829549702410696	0.0081	0.3058	0	+??	67390	94015	78506.5
5	rs298369	73815373	G	A	0.724	0.731	0.992	-0.0121029460677457	0.0083	0.145	2	+--	74776	101023	85057.37
5	rs670645	73840312	C	T	0.591	0.587	0.979	0.00420116274454803	0.0077	0.5814	2	--+	74776	101023	85057.37
5	rs990137	73817381	G	A	0.737	0.74	0.997	0.00340419913356236	0.0085	0.6848	2	-++	74776	101023	85057.37
5	rs72762772	73828607	G	A	0.922	0.928	0.983	-0.00389758572871345	0.0143	0.7878	2	-++	74776	101023	85057.37
5	rs298387	73849983	T	G	0.685	0.691	0.974	-0.00170144663975757	0.008	0.8305	17	-+-	74776	101023	85057.37
5	rs445585	73837952	T	C	0.284	0.277	0.969	0.013202462677756	0.0083	0.1108	2	+--	74776	101023	85057.37
5	rs77209042	73835260	G	A	0.977	0.978	0.929	-0.0243951568347216	0.0298	0.4136	1	+?-	68624	97105	80270.17
5	rs1510935	73834286	A	G	0.278	0.27	0.993	0.0133011462391285	0.0083	0.1093	25	+--	74776	101023	85057.37
5	rs365729	73844042	A	G	0.692	0.694	0.995	-0.00220242355520004	0.008	0.7848	9	-+-	74776	101023	85057.37
5	rs60590674	73818951	A	T	0.738	0.74	0.996	0.00350385432667693	0.0085	0.675	2	+--	74776	101023	85057.37
5	rs298406	73829732	G	C	0.552	0.535	0.987	0.00870202729390091	0.0075	0.2424	2	---	74776	101023	85057.37
5	rs494435	73842937	C	A	0.692	0.694	0.994	-0.00230264906267556	0.008	0.7791	2	+-+	74776	101023	85057.37
5	rs11742779	73807635	T	C	0.812	0.815	0.986	0.00259662584726591	0.0095	0.7877	2	+--	74776	101023	85057.37
5	rs61583551	73837979	C	T	0.747	0.748	0.955	0.00420116274454803	0.0087	0.6276	2	-++	74776	101023	85057.37
5	rs452166	73843948	A	G	0.35	0.349	0.999	0.00659818402822712	0.0078	0.3972	59	+--	74776	101023	85057.37
5	rs298409	73829979	T	C	0.277	0.269	0.99	0.0126990249774084	0.0083	0.1244	2	+--	74776	101023	85057.37
5	rs72762780	73838388	G	T	0.924	0.922	0.962	0.00909848298525935	0.0142	0.5216	2	-++	74776	101023	85057.37
5	rs76584816	73827179	C	A	0.986	0.986	0.853	-0.0480039732984809	0.0457	0.2935	1	+??	67390	94015	78506.5
5	rs298372	73800321	A	G	0.753	0.75	0.97	-0.0152050125429676	0.0086	0.0789	35	-++	74776	101023	85057.37
5	rs1035910	73822125	C	A	0.739	0.742	0.995	0.00279608730200119	0.0085	0.7414	3	-++	74776	101023	85057.37
5	rs72762757	73809726	G	C	0.928	0.93	1	0.00659818402822712	0.0144	0.6476	2	--+	74776	101023	85057.37
5	rs72762763	73813871	C	T	0.929	0.93	0.997	0.00620073564160356	0.0145	0.6704	2	-++	74776	101023	85057.37
5	rs78409628	73816939	G	A	0.93	0.931	0.996	0.0046989426564652	0.0146	0.7479	2	-++	74776	101023	85057.37
5	rs112764781	73835856	C	T	0.983	0.983	0.633	-0.027196494688472	0.0438	0.5346	0	+??	67390	94015	78506.5
5	rs17559541	73810576	A	G	0.82	0.817	0.995	0.000899595242835994	0.0096	0.928	26	+--	74776	101023	85057.37
5	rs13189660	73841936	T	C	0.692	0.694	0.994	-0.00230264906267556	0.008	0.7748	74	-+-	74776	101023	85057.37
5	rs390320	73845248	C	G	0.7	0.697	0.988	-0.00160128136697388	0.0084	0.8488	0	-??	67390	94015	78506.5
5	rs495291	73843015	C	T	0.692	0.694	0.994	-0.00230264906267556	0.008	0.7786	2	+-+	74776	101023	85057.37
5	rs1001114	73802976	A	G	0.704	0.69	0.951	0.00600195219563434	0.0083	0.4684	38	++-	74776	101023	85057.37
5	rs298367	73810360	C	A	0.458	0.469	0.998	-0.00849598892126432	0.0074	0.2513	3	+++	74776	101023	85057.37
5	rs11749231	73800083	T	C	0.809	0.809	0.988	0.00129915573162013	0.0094	0.8892	21	+--	74776	101023	85057.37
5	rs1465574	73836150	C	T	0.554	0.538	0.973	0.00980180497226026	0.0076	0.1949	3	---	74776	101023	85057.37
5	rs453772	73842574	G	C	0.695	0.697	0.985	-0.00240288461631032	0.008	0.7641	2	+-+	74776	101023	85057.37
5	rs150148113	73815021	G	C	0.976	0.976	0.898	0.00630011254847996	0.0298	0.832	1	-?+	68624	97105	80270.17
5	rs737541	73803417	A	G	0.458	0.47	0.981	-0.00830438616361529	0.0074	0.2638	2	---	74776	101023	85057.37
5	rs115327059	73825291	G	A	0.953	0.956	0.791	-0.0188974371044634	0.0205	0.3565	2	+?+	68624	97105	80270.17
5	rs298391	73848313	T	G	0.231	0.228	0.983	0.0155977206230546	0.0088	0.07493	3	+++	74776	101023	85057.37
5	rs16871930	73805622	C	G	0.933	0.933	0.986	0.00659818402822712	0.0149	0.6574	2	+--	74776	101023	85057.37
5	rs1428558	73851778	C	T	0.564	0.584	0.945	0.00669752144772132	0.0079	0.3912	61	---	74776	101023	85057.37
5	rs28665697	73818971	A	C	0.915	0.911	0.886	0.00149887612373595	0.0137	0.9106	2	++-	74776	101023	85057.37
5	rs16871962	73810430	T	A	0.928	0.93	1	0.00669752144772132	0.0144	0.6425	16	--+	74776	101023	85057.37
5	rs112252778	73833300	A	G	0.912	0.914	0.991	0.00720398884850252	0.0131	0.5803	2	++-	74776	101023	85057.37
5	rs10074975	73800469	A	G	0.919	0.915	0.86	0.000999500333083423	0.0143	0.9432	2	+--	74776	101023	85057.37
5	rs298399	73826580	A	G	0.368	0.351	0.988	0.0109992854583691	0.0077	0.157	2	+++	74776	101023	85057.37
5	rs151146085	73813214	C	T	0.976	0.976	0.898	0.00899938379680062	0.0298	0.763	1	-?+	68624	97105	80270.17
5	rs1705196	73834790	T	C	0.278	0.27	0.992	0.0133011462391285	0.0083	0.1094	23	+--	74776	101023	85057.37
5	rs73108256	73839886	T	G	0.794	0.8	0.944	0.0166014304974254	0.0096	0.08298	3	+++	74776	101023	85057.37
5	rs1995932	73824096	T	G	0.738	0.741	0.995	0.00350385432667693	0.0085	0.6781	25	+--	74776	101023	85057.37
5	rs9791149	73815288	C	A	0.811	0.809	0.996	0.00420116274454803	0.0098	0.6681	22	-??	67390	94015	78506.5
5	rs383627	73844594	G	C	0.694	0.695	0.989	-0.0014009809156281	0.008	0.8655	2	+-+	74776	101023	85057.37
5	rs401747	73841121	G	C	0.15	0.145	0.978	0.0222017079836866	0.0105	0.03418	3	-++	74776	101023	85057.37
5	rs298408	73829864	G	A	0.278	0.271	0.99	0.0124027667170427	0.0083	0.1347	2	-++	74776	101023	85057.37
5	rs16871941	73806715	A	G	0.931	0.932	0.988	0.00829549702410696	0.0148	0.5762	2	+--	74776	101023	85057.37
5	rs16871961	73810406	A	G	0.734	0.739	0.999	0.00330453400830047	0.0084	0.6903	2	+--	74776	101023	85057.37
5	rs2048422	73812649	G	A	0.808	0.809	0.996	0.00199800266267306	0.0093	0.8283	2	-++	74776	101023	85057.37
5	rs394494	73846541	A	G	0.238	0.233	0.991	0.0149969810059077	0.0087	0.0844	4	+-+	74776	101023	85057.37
5	rs9293630	73842811	A	G	0.353	0.352	0.996	0.00699547451238644	0.0078	0.3647	2	+--	74776	101023	85057.37
5	rs150933010	73842332	C	T	0.844	0.84	0.95	-0.00569619254488101	0.0104	0.5835	2	-++	74776	101023	85057.37
5	rs16871951	73810304	A	T	0.928	0.93	1	0.00620073564160356	0.0144	0.6673	25	+--	74776	101023	85057.37
5	rs641234	73842257	G	A	0.692	0.694	0.994	-0.00250313021811848	0.008	0.7556	2	+-+	74776	101023	85057.37
5	rs186139	73816110	T	C	0.452	0.466	0.996	-0.00830438616361529	0.0075	0.2674	21	---	74776	101023	85057.37
5	rs60212573	73801327	C	G	0.82	0.817	0.992	0.000399920021326891	0.0096	0.9684	2	+--	74776	101023	85057.37
5	rs3106283	73835852	G	A	0.554	0.538	0.974	0.00990082467726243	0.0076	0.1929	2	---	74776	101023	85057.37
5	rs298407	73829775	C	T	0.547	0.533	0.987	0.0089002747867194	0.0075	0.231	2	---	74776	101023	85057.37
5	rs404406	73843822	G	T	0.692	0.694	0.994	-0.00220242355520004	0.008	0.7866	2	+-+	74776	101023	85057.37
5	rs298397	73825585	T	C	0.288	0.275	0.989	0.0150954876453349	0.0083	0.06832	2	++-	74776	101023	85057.37
5	rs418526	73844632	A	G	0.721	0.711	0.983	-0.00260338587011493	0.0083	0.7554	2	-+-	74776	101023	85057.37
5	rs2048421	73812923	G	A	0.735	0.739	0.998	0.0032048589489113	0.0084	0.7026	2	-++	74776	101023	85057.37
5	rs74929071	73858134	G	A	0.959	0.956	0.598	-0.000200020002667045	0.0236	0.9929	2	--+	74776	101023	85057.37
5	rs16871978	73824329	T	A	0.935	0.935	0.994	0.00639947958056783	0.015	0.6707	2	-++	74776	101023	85057.37
5	rs11745174	73800127	C	T	0.809	0.809	0.988	0.00149887612373595	0.0094	0.8748	2	-++	74776	101023	85057.37
5	rs72762743	73801466	G	A	0.974	0.974	0.666	-0.0196008476550609	0.0317	0.5371	1	+?-	68624	97105	80270.17
5	rs7707455	73803818	T	C	0.798	0.803	0.988	0.000899595242835994	0.0093	0.9248	3	+--	74776	101023	85057.37
5	rs55676467	73825667	G	C	0.809	0.81	0.993	0.00129915573162013	0.0094	0.8882	2	-++	74776	101023	85057.37
5	rs438531	73847077	T	C	0.346	0.347	0.997	0.00620073564160356	0.0078	0.4262	26	++-	74776	101023	85057.37
5	rs149425066	73819703	G	A	0.975	0.973	0.827	0.0251998010217421	0.0299	0.4004	1	-?-	68624	97105	80270.17
5	rs79992083	73808118	G	A	0.927	0.93	0.996	0.00730326611012007	0.0145	0.6117	2	--+	74776	101023	85057.37
5	rs2173671	73847044	G	A	0.664	0.66	0.999	0.00990082467726243	0.0079	0.2107	93	-+-	74776	101023	85057.37
5	rs72762776	73834117	A	C	0.922	0.921	0.989	0.00659818402822712	0.0138	0.6353	3	+--	74776	101023	85057.37
5	rs147119830	73825504	G	A	0.984	0.983	0.749	0.0304031059110447	0.0384	0.4285	0	-??	67390	94015	78506.5
5	rs1510936	73834112	C	T	0.277	0.27	0.995	0.0134984841513417	0.0083	0.1026	71	-++	74776	101023	85057.37
5	rs298386	73854583	C	A	0.626	0.623	0.929	-0.00310481495347876	0.0079	0.6941	40	-++	74776	101023	85057.37
5	rs11738502	73800103	G	A	0.809	0.809	0.988	0.00139902091370741	0.0094	0.8821	2	-++	74776	101023	85057.37
5	rs58147631	73818846	A	G	0.737	0.74	0.996	0.00380276033292786	0.0085	0.6531	2	+--	74776	101023	85057.37
5	rs1651352	73807043	A	G	0.45	0.465	0.986	-0.00719582798180243	0.0075	0.3331	2	---	74776	101023	85057.37
5	rs1428556	73856207	A	G	0.874	0.873	0.981	-0.0052035148315978	0.0112	0.6406	53	-+-	74776	101023	85057.37
5	rs2872640	73823747	T	C	0.739	0.741	0.994	0.0032048589489113	0.0085	0.7029	25	+--	74776	101023	85057.37
5	rs11748424	73834247	T	C	0.74	0.741	0.976	0.00340419913356236	0.0085	0.687	20	+--	74776	101023	85057.37
5	rs16871928	73805479	A	G	0.933	0.933	0.986	0.00649883673982966	0.0149	0.6603	16	+--	74776	101023	85057.37
5	rs17559500	73806872	T	C	0.735	0.738	0.99	0.00459940649489556	0.0085	0.5883	3	+--	74776	101023	85057.37
5	rs142319123	73827049	G	A	0.983	0.982	0.751	0.0428966409523063	0.0388	0.2689	0	-??	67390	94015	78506.5
5	rs116296620	73825156	C	T	0.984	0.984	0.886	-0.0145960053074092	0.0374	0.6963	0	+??	67390	94015	78506.5
5	rs72762744	73801735	A	G	0.914	0.92	0.948	0.0107025231331357	0.0139	0.4406	3	+-+	74776	101023	85057.37
5	rs1428557	73856009	T	C	0.863	0.867	0.979	-0.00579676884717745	0.0109	0.5909	33	-+-	74776	101023	85057.37
5	rs16871937	73805924	T	G	0.933	0.933	0.987	0.00669752144772132	0.0149	0.6531	2	+--	74776	101023	85057.37
5	rs430994	73842358	T	C	0.692	0.694	0.994	-0.00230264906267556	0.008	0.773	2	-+-	74776	101023	85057.37
5	rs7732375	73841316	T	G	0.661	0.657	0.985	0.00909848298525935	0.0079	0.2465	3	+-+	74776	101023	85057.37
5	rs397653	73841426	G	A	0.581	0.579	0.989	0.00309520490730252	0.0076	0.678	2	--+	74776	101023	85057.37
5	rs298395	73824662	A	G	0.276	0.269	0.99	0.0126990249774084	0.0083	0.1263	2	+--	74776	101023	85057.37
5	rs17559806	73838413	A	T	0.831	0.831	0.945	0.00059982007196755	0.0101	0.9532	2	+-+	74776	101023	85057.37
5	rs28612963	73841777	C	T	0.661	0.657	0.988	0.00919757235404205	0.0079	0.2439	2	-+-	74776	101023	85057.37
5	rs74317362	73856601	C	T	0.894	0.889	0.973	-0.00450011032492341	0.012	0.7071	3	+-+	74776	101023	85057.37
5	rs72762771	73827961	G	C	0.935	0.934	0.991	0.00590254565261383	0.015	0.6967	2	-++	74776	101023	85057.37
5	rs72762754	73809433	G	A	0.928	0.93	1	0.00659818402822712	0.0144	0.6453	2	--+	74776	101023	85057.37
5	rs57539453	73818922	T	C	0.738	0.74	0.996	0.00350385432667693	0.0085	0.6752	2	+--	74776	101023	85057.37
5	rs298370	73801391	C	T	0.751	0.749	0.972	-0.0166986496230515	0.0087	0.05427	17	++-	74776	101023	85057.37
5	rs16871946	73810095	G	A	0.911	0.918	0.983	0.00850374049122079	0.0135	0.5281	3	--+	74776	101023	85057.37
5	rs111722793	73819100	G	A	0.934	0.933	0.993	0.00259662584726591	0.0149	0.8599	2	-++	74776	101023	85057.37
5	rs11742772	73807572	T	C	0.807	0.809	0.992	0.00239712459972145	0.0093	0.7942	2	+--	74776	101023	85057.37
5	rs9790882	73811355	G	A	0.808	0.809	0.998	0.00159872136369707	0.0093	0.8639	26	-++	74776	101023	85057.37
5	rs55892020	73807972	G	A	0.82	0.817	0.992	0.00139902091370741	0.0096	0.885	2	-++	74776	101023	85057.37
5	rs435624	73841827	T	C	0.582	0.58	0.992	0.00340419913356236	0.0076	0.6572	76	++-	74776	101023	85057.37
5	rs4357015	73839750	C	T	0.789	0.796	0.949	0.0168964476597299	0.0095	0.07399	40	---	74776	101023	85057.37
5	rs115718059	73821349	A	C	0.982	0.982	0.874	-0.00900038219729905	0.035	0.7971	1	-??	67390	94015	78506.5
5	rs79905307	73832613	C	T	0.98	0.981	0.856	-0.0297996312385195	0.0331	0.368	1	+??	67390	94015	78506.5
5	rs16871974	73816554	A	G	0.93	0.931	0.996	0.00819631822448586	0.0146	0.5739	2	++-	74776	101023	85057.37
5	rs148349690	73826659	G	A	0.986	0.986	0.884	-0.090701814649167	0.0424	0.03235	1	+?+	68624	97105	80270.17
5	rs73108248	73833052	T	C	0.912	0.914	0.991	0.00710470172993172	0.0132	0.5904	4	+--	74776	101023	85057.37
5	rs143716756	73855943	A	T	0.984	0.983	0.657	0.0111970780932162	0.0414	0.7868	0	+??	67390	94015	78506.5
5	rs990136	73817490	T	G	0.809	0.81	0.994	0.00139902091370741	0.0094	0.8818	2	+--	74776	101023	85057.37
5	rs77685595	73821746	C	T	0.81	0.81	0.995	0.00119928057548219	0.0094	0.8988	2	-++	74776	101023	85057.37
5	rs16871987	73832203	C	A	0.923	0.922	0.985	0.00580312922695013	0.0139	0.6776	25	-++	74776	101023	85057.37
5	rs3106282	73836176	G	A	0.538	0.529	0.973	0.0077995046323818	0.0075	0.2961	2	-++	74776	101023	85057.37
5	rs364876	73842549	C	T	0.695	0.697	0.986	-0.00270365157431482	0.008	0.7411	2	+-+	74776	101023	85057.37
5	rs172478	73816162	C	T	0.275	0.269	0.992	0.0118989261570991	0.0083	0.1504	3	-++	74776	101023	85057.37
5	rs396975	73840735	A	C	0.583	0.58	0.985	0.00350385432667693	0.0076	0.6411	3	++-	74776	101023	85057.37
5	rs7704032	73800514	G	A	0.809	0.809	0.993	0.000699755114273265	0.0094	0.9395	25	-++	74776	101023	85057.37
5	rs16871942	73808406	T	C	0.928	0.93	0.999	0.00669752144772132	0.0144	0.6406	2	+--	74776	101023	85057.37
5	rs298392	73847897	C	T	0.694	0.697	0.977	-0.000200020002667045	0.0081	0.9824	2	--+	74776	101023	85057.37
5	rs7703780	73818312	T	C	0.82	0.817	0.994	0.000899595242835994	0.0096	0.9262	2	+--	74776	101023	85057.37
5	rs16871967	73813280	C	T	0.933	0.933	0.997	0.00560426671983176	0.0149	0.7084	3	-++	74776	101023	85057.37
5	rs6887791	73820122	G	T	0.747	0.743	0.996	0.00710470172993172	0.0089	0.4247	0	-??	67390	94015	78506.5
5	rs378658	73842568	G	A	0.695	0.697	0.985	-0.00270365157431482	0.008	0.7392	2	+-+	74776	101023	85057.37
5	rs11742817	73845153	G	T	0.989	0.987	0.642	0.127997358063355	0.056	0.02227	0	-??	67390	94015	78506.5
5	rs376857	73840639	A	T	0.242	0.236	0.986	0.0160997014894237	0.0086	0.06092	25	+++	74776	101023	85057.37
5	rs7708200	73840933	C	G	0.661	0.657	0.983	0.00909848298525935	0.0079	0.2473	2	+-+	74776	101023	85057.37
5	rs16871933	73805765	T	G	0.933	0.933	0.987	0.00659818402822712	0.0149	0.6561	33	+--	74776	101023	85057.37
5	rs114957067	73840479	A	C	0.978	0.977	0.634	-0.0188974371044634	0.0327	0.5633	0	-??	67390	94015	78506.5
5	rs10515182	73837896	T	G	0.922	0.921	0.972	0.0080971295874548	0.0139	0.558	20	+--	74776	101023	85057.37
5	rs113873929	73857555	G	A	0.883	0.883	0.968	-0.00190180728959633	0.0116	0.8694	2	+-+	74776	101023	85057.37
5	rs298404	73828918	T	C	0.721	0.709	0.926	0.00390237581724109	0.0085	0.644	2	++-	74776	101023	85057.37
5	rs6859004	73812505	T	C	0.928	0.93	0.998	0.00620073564160356	0.0145	0.669	2	+--	74776	101023	85057.37
5	rs4134037	73817247	T	C	0.82	0.817	0.994	0.000699755114273265	0.0096	0.9407	3	+--	74776	101023	85057.37
5	rs11738511	73818115	T	C	0.738	0.74	0.996	0.00350385432667693	0.0085	0.6762	2	+--	74776	101023	85057.37
5	rs141417947	73842703	A	G	0.976	0.975	0.894	0.00149887612373595	0.0296	0.9596	0	+??	67390	94015	78506.5
5	rs78985757	73855650	A	G	0.867	0.865	0.96	-0.00450011032492341	0.011	0.682	3	-+-	74776	101023	85057.37
5	rs412482	73844622	G	A	0.694	0.695	0.988	-0.0014009809156281	0.008	0.8662	2	+-+	74776	101023	85057.37
5	rs298400	73826692	C	T	0.535	0.527	0.991	0.00669752144772132	0.0074	0.3654	15	-++	74776	101023	85057.37
5	rs6869222	73819954	A	G	0.809	0.81	0.995	0.0017983819413794	0.0094	0.848	2	+--	74776	101023	85057.37
5	rs73106133	73809180	C	A	0.808	0.808	0.995	0.00199800266267306	0.0093	0.829	2	-++	74776	101023	85057.37
5	rs111568525	73818709	C	T	0.929	0.931	0.994	0.0046989426564652	0.0145	0.7446	2	-++	74776	101023	85057.37
5	rs76662990	73847916	A	G	0.906	0.904	0.955	-0.00359645951440505	0.0134	0.7885	3	+--	74776	101023	85057.37
5	rs390755	73839817	G	A	0.372	0.372	0.963	0.0109992854583691	0.0078	0.1565	22	-++	74776	101023	85057.37
5	rs76977233	73853076	G	A	0.966	0.965	0.899	0.014504302202808	0.0248	0.5596	1	-?-	68624	97105	80270.17
5	rs16871925	73803432	T	C	0.917	0.921	0.962	0.0102968054773682	0.0138	0.4554	3	+-+	74776	101023	85057.37
5	rs1651348	73835470	G	T	0.537	0.529	0.978	0.0077995046323818	0.0075	0.2965	18	-++	74776	101023	85057.37
5	rs72762778	73835319	G	C	0.922	0.921	0.984	0.00699547451238644	0.0138	0.6139	2	-++	74776	101023	85057.37
5	rs71576974	73804434	C	T	0.957	0.956	0.694	0.00899938379680062	0.0238	0.7036	2	-?+	68624	97105	80270.17
5	rs17559939	73847803	G	T	0.844	0.838	0.954	-0.00700447415288304	0.0103	0.4992	20	-++	74776	101023	85057.37
5	rs398199	73841035	T	G	0.583	0.58	0.987	0.0032048589489113	0.0076	0.6679	2	++-	74776	101023	85057.37
5	rs368632	73837963	G	A	0.285	0.277	0.97	0.0133011462391285	0.0083	0.1081	2	-++	74776	101023	85057.37
5	rs442283	73846242	A	G	0.577	0.579	0.985	0.00430073855169222	0.0076	0.5669	6	++-	74776	101023	85057.37
5	rs72762765	73816872	C	T	0.935	0.935	0.995	0.00679684900027275	0.015	0.6516	2	-++	74776	101023	85057.37
5	rs4703635	73848654	G	T	0.95	0.948	0.878	0.0244974716003874	0.0203	0.2284	9	---	74776	101023	85057.37
5	rs17645426	73800618	G	A	0.815	0.815	0.995	9.99950003332973e-05	0.0095	0.9945	60	-++	74776	101023	85057.37
5	rs143835250	73842103	A	G	0.984	0.985	0.907	-0.084904507090444	0.0366	0.02021	1	-?-	68624	97105	80270.17
5	rs11749053	73810234	T	C	0.82	0.817	0.994	0.000999500333083423	0.0096	0.9206	3	+--	74776	101023	85057.37
5	rs73108250	73833662	G	A	0.824	0.825	0.972	-0.000200020002667045	0.0098	0.9802	2	-++	74776	101023	85057.37
5	rs298393	73821242	C	T	0.548	0.533	0.995	0.00819631822448586	0.0075	0.27	50	---	74776	101023	85057.37
5	rs298371	73800442	T	A	0.887	0.887	0.92	-0.0111013930711739	0.0122	0.3628	3	++-	74776	101023	85057.37
5	rs11745925	73811250	C	T	0.734	0.739	1	0.00330453400830047	0.0084	0.69	100	-++	74776	101023	85057.37
5	rs10075923	73857337	G	A	0.986	0.986	0.809	0.029403450369242	0.0398	0.4606	1	-?-	68624	97105	80270.17
5	rs55979257	73808273	G	A	0.734	0.739	0.995	0.00350385432667693	0.0084	0.6796	2	-++	74776	101023	85057.37
5	rs515549	73840051	T	C	0.4	0.398	0.973	0.0141987193998129	0.0076	0.05957	28	+++	74776	101023	85057.37
5	rs6888890	73819999	C	T	0.743	0.743	0.995	0.00309520490730252	0.0085	0.7126	2	-++	74776	101023	85057.37
5	rs2454845	73842825	C	G	0.69	0.693	0.993	-0.00180162194662821	0.008	0.8233	2	-+-	74776	101023	85057.37
5	rs17560029	73855858	G	A	0.874	0.873	0.98	-0.00419880264733305	0.0112	0.7063	46	+-+	74776	101023	85057.37
5	rs405092	73840849	C	G	0.583	0.58	0.985	0.00330453400830047	0.0076	0.6601	2	++-	74776	101023	85057.37
5	rs298384	73857361	A	G	0.147	0.145	0.859	0.0124027667170427	0.0114	0.2791	2	++-	74776	101023	85057.37
5	rs7731682	73840910	T	G	0.816	0.818	0.965	0.0185960172820726	0.0098	0.05912	3	+++	74776	101023	85057.37
5	rs298405	73829677	C	T	0.278	0.271	0.99	0.0123039944561641	0.0083	0.1379	2	-++	74776	101023	85057.37
5	rs418845	73844657	G	A	0.694	0.695	0.988	-0.00150112612626709	0.008	0.8498	2	+-+	74776	101023	85057.37
5	rs75894553	73806708	G	C	0.986	0.986	0.854	-0.0462952789853036	0.0463	0.3174	0	+??	67390	94015	78506.5
5	rs61591703	73800862	T	C	0.82	0.817	0.993	0.000399920021326891	0.0096	0.9685	2	+--	74776	101023	85057.37
5	rs16871943	73808746	G	A	0.928	0.93	1	0.00710470172993172	0.0144	0.624	74	--+	74776	101023	85057.37
5	rs7732552	73851137	G	A	0.905	0.903	0.943	-0.0048015088161939	0.0135	0.7202	2	-++	74776	101023	85057.37
5	rs74890486	73858464	T	G	0.871	0.875	0.962	-0.00369682484428976	0.0112	0.7421	3	-+-	74776	101023	85057.37
5	rs298389	73848992	A	G	0.225	0.223	0.971	0.0167981182758809	0.0089	0.0598	39	+++	74776	101023	85057.37
5	rs57288627	73822644	A	T	0.809	0.81	0.994	0.00159872136369707	0.0094	0.8615	2	+--	74776	101023	85057.37
5	rs298401	73826704	A	G	0.547	0.533	0.991	0.0088011559530687	0.0075	0.2383	3	+++	74776	101023	85057.37
5	rs212925	73810478	T	C	0.465	0.473	1	-0.00709511087592405	0.0074	0.3388	98	--+	74776	101023	85057.37
5	rs298402	73827062	A	G	0.367	0.351	0.99	0.0108014536938559	0.0077	0.1642	3	+++	74776	101023	85057.37
5	rs116580950	73812311	G	C	0.935	0.935	0.998	0.00560426671983176	0.0151	0.7082	2	-++	74776	101023	85057.37
5	rs454945	73842136	C	T	0.719	0.709	0.989	-0.00369682484428976	0.0082	0.6527	3	+-+	74776	101023	85057.37
5	rs1651349	73833952	T	C	0.365	0.356	0.997	0.00850374049122079	0.0076	0.2645	86	+--	74776	101023	85057.37
5	rs6882686	73826639	G	A	0.935	0.935	0.99	0.00710470172993172	0.0151	0.6361	2	-++	74776	101023	85057.37
5	rs12516011	73851112	T	A	0.85	0.857	0.936	-0.000200020002667045	0.0109	0.9834	18	+--	74776	101023	85057.37
5	rs11738764	73807570	C	T	0.807	0.809	0.992	0.00249688019858715	0.0093	0.7851	2	-++	74776	101023	85057.37
5	rs112681085	73819619	T	C	0.809	0.81	0.995	0.0017983819413794	0.0094	0.8505	2	+--	74776	101023	85057.37
5	rs9686693	73814293	G	A	0.811	0.811	0.995	0.00159872136369707	0.0094	0.8648	2	-++	74776	101023	85057.37
5	rs186140	73817655	T	C	0.549	0.534	0.995	0.00829549702410696	0.0075	0.2651	2	+++	74776	101023	85057.37
5	rs629148	73842688	T	G	0.692	0.694	0.994	-0.00220242355520004	0.008	0.7799	2	-+-	74776	101023	85057.37
5	rs67325224	73846954	G	A	0.888	0.885	0.983	0.0117012723076411	0.0118	0.3194	4	---	74776	101023	85057.37
5	rs396715	73841494	A	G	0.582	0.58	0.99	0.00309520490730252	0.0076	0.6799	2	++-	74776	101023	85057.37
5	rs72762766	73817211	C	T	0.935	0.934	0.995	0.00649883673982966	0.015	0.6663	3	-++	74776	101023	85057.37
5	rs16871916	73801335	G	A	0.814	0.815	0.994	-0.000700245114393426	0.0095	0.9391	2	-++	74776	101023	85057.37
5	rs72762756	73809451	G	A	0.928	0.93	1	0.00659818402822712	0.0144	0.648	2	--+	74776	101023	85057.37
5	rs389781	73843082	T	C	0.692	0.694	0.994	-0.00230264906267556	0.008	0.7786	2	-+-	74776	101023	85057.37
5	rs16871969	73815240	G	T	0.936	0.934	0.998	0.0106035827841911	0.0157	0.4994	0	-??	67390	94015	78506.5
5	rs2173672	73847755	C	G	0.66	0.656	0.991	0.0107025231331357	0.0079	0.1752	2	+-+	74776	101023	85057.37
