## Supplemental Data 3 for "Metabolic Gating and the Evolution of Human Cognitive Plasticity: A Comparative Genomic Analysis": PRKAA2_hits.tsv

CHROM	ID	POS	A1	A2	FCAS	FCON	IMPINFO	BETA	SE	PVAL	NGT	DIRE	NCAS	NCON	NEFFDIV2
1	rs1953116	56901453	A	G	0.684	0.679	0.868	0.00929665190509457	0.0086	0.2777	29	+--	74776	101023	85057.37
1	rs11206831	56963026	C	T	0.813	0.802	0.97	0.00440030444448225	0.0096	0.6461	3	-+-	74776	101023	85057.37
1	rs7554557	56969857	C	T	0.877	0.885	0.992	0.021497269010823	0.0115	0.06122	3	--+	74776	101023	85057.37
1	rs1261413	56975376	C	T	0.823	0.817	0.99	-0.00349610425670889	0.0098	0.7249	2	++-	74776	101023	85057.37
1	rs9970807	56965664	C	T	0.915	0.918	0.994	-0.0176040459483609	0.0134	0.1891	55	+--	74776	101023	85057.37
1	rs6664934	56953209	C	A	0.372	0.364	0.994	0.0037031349243813	0.0078	0.6382	2	---	74776	101023	85057.37
1	rs10789022	56940134	C	T	0.576	0.575	0.998	0.000699755114273265	0.0075	0.9228	2	+-+	74776	101023	85057.37
1	rs7537229	56906274	G	A	0.0828	0.0858	0.95	-0.000400080021339691	0.0138	0.9774	37	+--	74776	101023	85057.37
1	rs74457219	56925869	G	A	0.91	0.908	0.987	0.00600195219563434	0.0143	0.6762	2	--+	74776	101023	85057.37
1	rs2896948	56910687	C	A	0.607	0.601	0.967	0.00410157702107505	0.0077	0.5932	3	--+	74776	101023	85057.37
1	rs6421495	56905445	T	A	0.0903	0.0895	0.954	0.00529595165918251	0.0133	0.6909	23	+--	74776	101023	85057.37
1	rs72662283	56926659	C	T	0.911	0.908	0.986	0.00669752144772132	0.0143	0.6413	2	--+	74776	101023	85057.37
1	rs7535319	56930618	G	A	0.18	0.178	0.99	0.00600195219563434	0.0098	0.5424	25	---	74776	101023	85057.37
1	rs17113991	56926660	G	A	0.961	0.96	0.983	0.00109939544330106	0.0197	0.9556	15	-?-	68624	97105	80270.17
1	rs114764729	56924657	A	G	0.961	0.96	0.98	0.00249688019858715	0.0198	0.9004	1	+?+	68624	97105	80270.17
1	rs7550882	56903392	C	T	0.551	0.551	0.897	-0.00950503001430495	0.0078	0.2231	24	++-	74776	101023	85057.37
1	rs7536157	56951922	G	A	0.36	0.358	0.994	0.00169855663558151	0.0079	0.8248	21	-+-	74776	101023	85057.37
1	rs6690687	56938667	G	C	0.482	0.481	0.995	0.0037031349243813	0.0074	0.6118	2	-+-	74776	101023	85057.37
1	rs36018890	56942971	G	A	0.576	0.575	0.997	0.000899595242835994	0.0075	0.9084	3	+-+	74776	101023	85057.37
1	rs72664306	56950528	A	G	0.921	0.917	0.985	0.0131037693769772	0.0151	0.3864	2	++-	74776	101023	85057.37
1	rs72664318	56963627	A	G	0.915	0.919	0.985	-0.0282965991551138	0.0136	0.03698	2	--+	74776	101023	85057.37
1	rs12406517	56974278	C	G	0.708	0.701	0.983	-0.00379720024838503	0.0083	0.6472	20	--+	74776	101023	85057.37
1	rs74224417	56924292	C	T	0.961	0.96	0.979	0.00249688019858715	0.0198	0.8978	1	-?-	68624	97105	80270.17
1	rs11206820	56933835	T	A	0.511	0.515	0.992	0.00459940649489556	0.0074	0.5338	2	-+-	74776	101023	85057.37
1	rs10789023	56950756	A	T	0.696	0.697	0.999	-0.00329542394979727	0.0082	0.6845	2	-+-	74776	101023	85057.37
1	rs7513178	56930449	C	A	0.18	0.178	0.99	0.00570370291667803	0.0098	0.5599	25	---	74776	101023	85057.37
1	rs10789021	56903543	C	A	0.631	0.634	0.896	-0.007296555232638	0.0081	0.3687	16	+--	74776	101023	85057.37
1	rs1953115	56901407	G	C	0.684	0.679	0.867	0.00840458234381038	0.0086	0.3293	3	-++	74776	101023	85057.37
1	rs11206827	56956391	G	A	0.0534	0.053	0.986	0.00189819728308027	0.0165	0.9105	2	+-+	74776	101023	85057.37
1	rs11206823	56941900	C	A	0.62	0.617	0.999	-0.000700245114393426	0.0076	0.9237	2	+-+	74776	101023	85057.37
1	rs7522127	56926223	G	A	0.526	0.523	0.991	0.00590254565261383	0.0074	0.4253	2	---	74776	101023	85057.37
1	rs6694114	56909550	G	A	0.636	0.652	0.91	-0.00349610425670889	0.0082	0.6726	25	++-	74776	101023	85057.37
1	rs2780857	56927348	C	T	0.0965	0.0953	0.987	0.0125015292229252	0.0127	0.3232	2	--+	74776	101023	85057.37
1	rs11206813	56917952	C	A	0.524	0.52	0.989	0.0032048589489113	0.0075	0.6657	28	---	74776	101023	85057.37
1	rs55694910	56952750	T	G	0.911	0.913	0.975	-0.0222047099881925	0.0132	0.09356	2	--+	74776	101023	85057.37
1	rs1418978	56971724	C	T	0.275	0.254	0.991	-0.00369682484428976	0.0088	0.6722	3	+++	74776	101023	85057.37
1	rs6688564	56916088	A	C	0.267	0.263	0.985	-0.00450011032492341	0.0084	0.5966	3	-+-	74776	101023	85057.37
1	rs12568903	56926224	C	T	0.961	0.96	0.982	0.00259662584726591	0.0198	0.896	2	-?-	68624	97105	80270.17
1	rs11576602	56974816	G	A	0.708	0.702	0.984	-0.00399798128729837	0.0083	0.628	45	++-	74776	101023	85057.37
1	rs6588633	56925751	C	T	0.171	0.174	0.982	0.00309520490730252	0.01	0.7548	2	---	74776	101023	85057.37
1	rs6588635	56940914	C	T	0.0956	0.0936	0.984	0.0148984646619666	0.0127	0.2413	24	--+	74776	101023	85057.37
1	rs1999539	56905640	T	G	0.214	0.224	0.949	-0.0154994990469515	0.0092	0.09427	2	-++	74776	101023	85057.37
1	rs11206833	56965001	C	T	0.471	0.46	0.985	-0.00670241105967541	0.0077	0.3787	35	+-+	74776	101023	85057.37
1	rs115778011	56925754	T	C	0.961	0.96	0.982	0.0021975835434872	0.0198	0.9098	1	+?+	68624	97105	80270.17
1	rs7525717	56927638	G	A	0.698	0.698	1	-0.0052035148315978	0.0082	0.5315	28	+++	74776	101023	85057.37
1	rs4912286	56927097	T	C	0.149	0.15	0.974	0.0017983819413794	0.0106	0.8629	2	++-	74776	101023	85057.37
1	rs5011302	56907563	T	C	0.474	0.475	0.946	0.00400198137929801	0.0076	0.5973	4	+++	74776	101023	85057.37
1	rs12138516	56936655	T	C	0.492	0.486	0.997	0.00550482063444496	0.0074	0.4578	2	+++	74776	101023	85057.37
1	rs2780869	56927118	C	T	0.5	0.497	0.987	0.00479846891157342	0.0075	0.5169	2	--+	74776	101023	85057.37
1	rs2404717	56979339	T	G	0.887	0.885	0.974	-0.00670241105967541	0.0118	0.573	3	--+	74776	101023	85057.37
1	rs77049555	56916017	G	A	0.961	0.962	0.973	0.000999500333083423	0.02	0.9593	1	+?-	68624	97105	80270.17
1	rs4411163	56907680	T	C	0.0841	0.0877	0.926	-0.00220242355520004	0.0137	0.87	3	-++	74776	101023	85057.37
1	rs2404716	56979076	G	A	0.778	0.778	0.981	-0.0114047880634385	0.009	0.2025	42	++-	74776	101023	85057.37
1	rs4638151	56955386	C	T	0.374	0.365	0.995	0.00340419913356236	0.0078	0.663	68	---	74776	101023	85057.37
1	rs2151391	56916499	A	G	0.138	0.128	0.981	0.00850374049122079	0.011	0.4379	2	++-	74776	101023	85057.37
1	rs10888973	56946142	A	C	0.486	0.485	0.987	-0.0042992284528324	0.0074	0.5614	2	-+-	74776	101023	85057.37
1	rs77817173	56907428	T	C	0.981	0.982	0.949	-0.0442967745820927	0.0351	0.2069	1	-??	67390	94015	78506.5
1	rs113621824	56932743	C	T	0.974	0.973	0.752	-0.0101008421794295	0.0291	0.7285	0	+??	67390	94015	78506.5
1	rs4912275	56912310	C	T	0.95	0.948	0.934	-0.0275973271921043	0.0193	0.1536	4	+-+	74776	101023	85057.37
1	rs75620107	56974237	C	T	0.97	0.97	0.968	0.0032048589489113	0.0227	0.8886	1	-?+	68624	97105	80270.17
1	rs67156448	56906736	G	T	0.79	0.809	0.932	0.0250047589895661	0.0101	0.01359	6	--+	74776	101023	85057.37
1	rs72662291	56933806	C	T	0.911	0.908	0.99	0.00720398884850252	0.0144	0.6166	2	--+	74776	101023	85057.37
1	rs17114008	56951794	A	G	0.952	0.95	0.987	-0.000600180072032461	0.0171	0.9717	12	-++	74776	101023	85057.37
1	rs111249707	56946055	C	T	0.963	0.963	0.667	0.00509698825784373	0.0277	0.8552	1	-?-	68624	97105	80270.17
1	rs145812329	56933882	C	T	0.986	0.985	0.956	0.0167981182758809	0.0408	0.6805	0	-??	67390	94015	78506.5
1	rs6588630	56907023	T	G	0.0807	0.0852	0.93	-0.00820355735068832	0.0139	0.5516	2	-++	74776	101023	85057.37
1	rs4628	56961756	A	G	0.514	0.51	0.987	0.0037031349243813	0.0075	0.6197	41	+++	74776	101023	85057.37
1	rs11206810	56910035	A	G	0.698	0.698	0.969	-0.00260338587011493	0.0083	0.754	3	---	74776	101023	85057.37
1	rs116449372	56915481	A	T	0.961	0.962	0.972	0.000699755114273265	0.02	0.9722	1	-?+	68624	97105	80270.17
1	rs4912314	56968477	C	T	0.74	0.754	1	0.00360349958962357	0.0086	0.6772	99	---	74776	101023	85057.37
1	rs114819260	56920110	A	G	0.986	0.986	0.693	-0.0654028946007014	0.0514	0.2032	0	-??	67390	94015	78506.5
1	rs17114029	56961955	T	C	0.952	0.95	0.98	0.00059982007196755	0.0172	0.9703	4	-++	74776	101023	85057.37
1	rs11206822	56935063	T	C	0.512	0.516	0.994	0.00380276033292786	0.0074	0.608	2	+-+	74776	101023	85057.37
1	rs1271160	56930950	T	C	0.18	0.178	0.99	0.00620073564160356	0.0098	0.5247	2	+++	74776	101023	85057.37
1	rs150102655	56975312	G	A	0.985	0.985	0.608	-0.0895965338117562	0.0501	0.07372	0	+??	67390	94015	78506.5
1	rs7527084	56930365	T	C	0.18	0.178	0.99	0.00580312922695013	0.0098	0.557	40	++-	74776	101023	85057.37
1	rs56027745	56922419	G	A	0.911	0.908	0.985	0.00639947958056783	0.0143	0.6541	2	--+	74776	101023	85057.37
1	rs11811433	56954622	A	G	0.374	0.365	0.995	0.0037031349243813	0.0078	0.6392	4	+++	74776	101023	85057.37
1	rs11206812	56913729	G	A	0.538	0.53	0.987	0.00059982007196755	0.0075	0.9394	2	+--	74776	101023	85057.37
1	rs78308709	56906358	T	C	0.948	0.946	0.937	-0.00359645951440505	0.017	0.8343	2	--+	74776	101023	85057.37
1	rs79066668	56963214	G	A	0.954	0.955	0.825	0.0118989261570991	0.0224	0.5953	1	-?-	68624	97105	80270.17
1	rs6697035	56916086	G	A	0.575	0.568	0.989	-0.00100050033358353	0.0076	0.8968	2	+-+	74776	101023	85057.37
1	rs72664323	56971841	G	A	0.979	0.979	0.639	-0.0776048483355155	0.0367	0.03439	1	+?-	68624	97105	80270.17
1	rs6588629	56905342	G	T	0.0808	0.0845	0.954	0.000299955008997942	0.0139	0.98	2	+--	74776	101023	85057.37
1	rs2780865	56903574	C	G	0.908	0.905	0.933	0.042503779526724	0.014	0.002301	2	++-	74776	101023	85057.37
1	rs72664330	56979757	A	G	0.871	0.878	0.994	0.0159028762794155	0.0112	0.1546	2	++-	74776	101023	85057.37
1	rs80265255	56927878	C	G	0.964	0.964	0.971	-0.00460056639556823	0.0208	0.8247	1	-?+	68624	97105	80270.17
1	rs6698602	56921252	G	T	0.172	0.175	0.978	0.0017983819413794	0.0099	0.8542	17	-+-	74776	101023	85057.37
1	rs61772590	56953464	G	A	0.808	0.798	0.965	-0.00349610425670889	0.0095	0.71	2	++-	74776	101023	85057.37
1	rs112837938	56969176	C	A	0.97	0.968	0.92	0.0363994293800054	0.0255	0.1535	0	-??	67390	94015	78506.5
1	rs4912305	56958638	G	A	0.921	0.917	0.987	0.0128964817350202	0.0151	0.3935	2	--+	74776	101023	85057.37
1	rs6682210	56938536	T	G	0.491	0.486	0.997	0.00539541851690754	0.0074	0.4661	2	+++	74776	101023	85057.37
1	rs7513411	56931353	T	G	0.18	0.178	0.99	0.00610134885797624	0.0098	0.5314	3	+++	74776	101023	85057.37
1	rs11206816	56932035	A	G	0.688	0.693	1	-0.00379720024838503	0.0081	0.6365	74	-+-	74776	101023	85057.37
1	rs72662266	56903616	A	T	0.917	0.91	0.933	0.0418039122811836	0.0144	0.003823	2	++-	74776	101023	85057.37
1	rs72662289	56932459	G	A	0.911	0.908	0.99	0.00730326611012007	0.0144	0.6133	2	--+	74776	101023	85057.37
1	rs17113967	56911299	T	C	0.962	0.962	0.961	0.00400198137929801	0.0202	0.8423	2	+?+	68624	97105	80270.17
1	rs7365293	56929580	A	G	0.18	0.18	0.986	0.00620073564160356	0.0097	0.5214	3	+++	74776	101023	85057.37
1	rs141627202	56949580	A	T	0.988	0.988	0.611	-0.0130953713122409	0.0603	0.8281	0	-??	67390	94015	78506.5
1	rs2210617	56911863	G	A	0.606	0.6	0.97	0.00499749171029186	0.0077	0.5203	2	--+	74776	101023	85057.37
1	rs7516563	56952184	C	T	0.372	0.363	0.994	0.0046989426564652	0.0078	0.5497	2	---	74776	101023	85057.37
1	rs6588634	56938218	C	T	0.0954	0.0938	0.987	0.0134984841513417	0.0127	0.289	40	--+	74776	101023	85057.37
1	rs1999538	56905556	T	C	0.0902	0.0894	0.952	0.00580312922695013	0.0133	0.6633	2	-++	74776	101023	85057.37
1	rs11206808	56904902	G	A	0.916	0.91	0.94	0.043203157300648	0.0144	0.002676	39	--+	74776	101023	85057.37
1	rs6693179	56914602	G	A	0.23	0.225	0.985	-0.00329542394979727	0.0089	0.7061	2	+-+	74776	101023	85057.37
1	rs17114046	56966350	A	G	0.911	0.917	0.995	-0.0193969096107316	0.0133	0.1457	70	--+	74776	101023	85057.37
1	rs1261414	56975283	G	A	0.821	0.816	0.991	-0.00490199517023158	0.0097	0.6141	2	++-	74776	101023	85057.37
1	rs7368386	56929525	C	A	0.179	0.178	0.991	0.00600195219563434	0.0098	0.5378	74	---	74776	101023	85057.37
1	rs17114036	56962821	A	G	0.915	0.919	0.991	-0.0290993078252748	0.0134	0.03032	43	--+	74776	101023	85057.37
1	rs76423990	56927409	C	T	0.953	0.957	0.983	-0.0111013930711739	0.018	0.5374	3	0+-	74776	101023	85057.37
1	rs143332460	56975448	G	A	0.971	0.971	0.951	-0.000500125041682243	0.0234	0.9844	1	-?+	68624	97105	80270.17
1	rs11206815	56922122	C	A	0.171	0.174	0.978	0.00239712459972145	0.01	0.8101	17	-+-	74776	101023	85057.37
1	rs2184105	56912388	T	C	0.0151	0.0161	0.839	-0.0566973436785452	0.0391	0.147	0	-??	67390	94015	78506.5
1	rs75384410	56924476	G	A	0.961	0.96	0.98	0.00259662584726591	0.0198	0.8971	1	-?-	68624	97105	80270.17
1	rs1261410	56930807	T	C	0.18	0.178	0.99	0.00630011254847996	0.0098	0.523	2	+++	74776	101023	85057.37
1	rs7529440	56906308	T	C	0.0829	0.0858	0.95	0.000299955008997942	0.0138	0.9847	2	-++	74776	101023	85057.37
1	rs75576317	56963369	T	C	0.952	0.95	0.978	0.00129915573162013	0.0172	0.941	2	+++	74776	101023	85057.37
1	rs77770952	56924475	G	C	0.961	0.96	0.98	0.00259662584726591	0.0198	0.8973	1	-?-	68624	97105	80270.17
1	rs72664303	56945666	T	C	0.911	0.912	0.976	-0.0222047099881925	0.0132	0.09244	2	--+	74776	101023	85057.37
1	rs10443239	56979657	A	G	0.894	0.889	0.974	-0.00609855846186947	0.0121	0.6124	2	--+	74776	101023	85057.37
1	rs1815487	56939358	C	G	0.0952	0.0936	0.984	0.0141001243787816	0.0128	0.2684	2	++-	74776	101023	85057.37
1	rs6687845	56915223	T	C	0.575	0.568	0.992	-0.001100605444033	0.0076	0.8827	36	-+-	74776	101023	85057.37
1	rs72662272	56908368	C	T	0.886	0.877	0.849	0.00950468701424605	0.0122	0.4344	2	--+	74776	101023	85057.37
1	rs10888972	56932462	C	T	0.18	0.178	0.989	0.00630011254847996	0.0098	0.5244	2	---	74776	101023	85057.37
1	rs77068084	56957612	T	C	0.951	0.949	0.984	0.00139902091370741	0.0171	0.9329	4	+++	74776	101023	85057.37
1	rs11206825	56944045	A	G	0.621	0.615	0.998	0.000399920021326891	0.0076	0.9558	5	++-	74776	101023	85057.37
1	rs72664304	56948290	A	G	0.911	0.912	0.975	-0.0208968257129853	0.0132	0.1134	3	--+	74776	101023	85057.37
1	rs7365290	56929541	A	G	0.179	0.178	0.991	0.00610134885797624	0.0098	0.5361	2	+++	74776	101023	85057.37
1	rs2780864	56903370	G	T	0.9	0.902	0.896	0.0487044462100383	0.0131	0.0001995	4	--+	74776	101023	85057.37
1	rs74073865	56904136	C	T	0.959	0.957	0.717	0.00059982007196755	0.0212	0.9786	2	+-+	74776	101023	85057.37
1	rs2780292	56928691	T	C	0.17	0.174	0.989	0.00249688019858715	0.0099	0.8008	2	+-+	74776	101023	85057.37
1	rs114717456	56924944	T	G	0.961	0.96	0.98	0.00239712459972145	0.0198	0.9036	1	+?+	68624	97105	80270.17
1	rs4128921	56933422	C	T	0.479	0.48	0.998	0.00449986042489221	0.0074	0.5409	4	-+-	74776	101023	85057.37
1	rs4319365	56907720	G	A	0.474	0.475	0.946	0.00390237581724109	0.0076	0.6092	17	---	74776	101023	85057.37
1	rs10888974	56948424	T	C	0.641	0.649	0.995	-0.00490199517023158	0.0079	0.5346	2	---	74776	101023	85057.37
1	rs6670090	56932594	G	A	0.097	0.0957	0.989	0.0139029051689914	0.0127	0.2721	2	--+	74776	101023	85057.37
1	rs10888971	56932261	T	C	0.0969	0.0956	0.989	0.0138042809763971	0.0127	0.2757	2	++-	74776	101023	85057.37
1	rs914837	56903689	T	A	0.908	0.906	0.935	0.0430020165445429	0.0139	0.002	2	--+	74776	101023	85057.37
1	rs17113998	56927619	C	G	0.953	0.957	0.983	-0.0111013930711739	0.018	0.5374	2	0-+	74776	101023	85057.37
1	rs143521850	56919852	A	G	0.942	0.938	0.656	-0.000400080021339691	0.0189	0.9836	2	-++	74776	101023	85057.37
1	rs6701827	56904480	C	T	0.166	0.172	0.958	-0.0201006717070029	0.0102	0.04815	59	+--	74776	101023	85057.37
1	rs7525346	56930986	A	T	0.18	0.178	0.99	0.00630011254847996	0.0098	0.5228	2	+++	74776	101023	85057.37
1	rs2184104	56912222	T	C	0.2	0.199	0.954	-0.000800320170769155	0.0096	0.9305	2	-++	74776	101023	85057.37
1	rs1889145	56915820	G	A	0.23	0.225	0.987	-0.00329542394979727	0.0089	0.7077	67	+-+	74776	101023	85057.37
1	rs79584448	56925643	C	A	0.961	0.96	0.982	0.0021975835434872	0.0198	0.9098	1	-?-	68624	97105	80270.17
1	rs56186267	56970418	C	A	0.92	0.921	0.987	-0.0235962138551867	0.0138	0.08681	3	++-	74776	101023	85057.37
1	rs57241156	56905559	C	T	0.659	0.647	0.904	-0.0042992284528324	0.0083	0.6011	3	+--	74776	101023	85057.37
1	rs1261412	56975842	G	A	0.821	0.816	0.989	-0.00490199517023158	0.0098	0.619	4	++-	74776	101023	85057.37
1	rs17113979	56922359	C	T	0.961	0.96	0.977	0.00249688019858715	0.0198	0.9014	5	-?-	68624	97105	80270.17
1	rs6588628	56905211	A	G	0.0888	0.0886	0.953	0.00600195219563434	0.0133	0.6508	17	-++	74776	101023	85057.37
1	rs74421173	56922037	T	C	0.961	0.96	0.977	0.00279608730200119	0.0198	0.8865	1	+?+	68624	97105	80270.17
1	rs72664324	56972353	G	A	0.917	0.919	0.992	-0.0162005226717083	0.0136	0.233	2	++-	74776	101023	85057.37
1	rs17113995	56927240	G	T	0.961	0.96	0.984	0.0021975835434872	0.0198	0.9131	1	-?-	68624	97105	80270.17
1	rs6666317	56904885	A	C	0.22	0.227	0.952	-0.0152963956259917	0.0092	0.09482	37	-++	74776	101023	85057.37
1	rs61772577	56925518	G	A	0.824	0.819	0.933	-0.00940408007529395	0.01	0.3481	4	++-	74776	101023	85057.37
1	rs9803856	56914870	C	T	0.575	0.568	0.992	-0.001100605444033	0.0076	0.882	2	+-+	74776	101023	85057.37
1	rs77922669	56972600	T	G	0.956	0.954	0.974	-0.000600180072032461	0.0181	0.9715	2	-++	74776	101023	85057.37
1	rs17114004	56929827	T	C	0.961	0.96	0.986	0.000899595242835994	0.0197	0.9617	1	-?+	68624	97105	80270.17
1	rs2151393	56923881	C	T	0.961	0.96	0.979	0.00259662584726591	0.0198	0.8945	1	-?-	68624	97105	80270.17
1	rs6421497	56923735	C	T	0.17	0.174	0.982	0.00239712459972145	0.01	0.8085	17	-+-	74776	101023	85057.37
1	rs150662437	56924916	T	C	0.961	0.96	0.98	0.00239712459972145	0.0198	0.9038	1	+?+	68624	97105	80270.17
1	rs11206832	56963121	A	G	0.813	0.802	0.97	0.00449986042489221	0.0096	0.6406	2	+-+	74776	101023	85057.37
1	rs12140958	56935680	A	G	0.574	0.559	0.981	0.00449986042489221	0.0077	0.5631	3	++-	74776	101023	85057.37
1	rs72662267	56904517	G	A	0.915	0.909	0.943	0.0432989243951476	0.0144	0.002616	2	--+	74776	101023	85057.37
1	rs7549894	56973294	C	T	0.936	0.948	0.956	0.0195967237465575	0.0179	0.2739	2	---	74776	101023	85057.37
1	rs7418187	56933544	C	T	0.475	0.477	0.998	0.00509698825784373	0.0074	0.4907	36	-+-	74776	101023	85057.37
1	rs6688643	56915990	T	C	0.0239	0.0248	0.874	-0.0519988063604998	0.0292	0.07542	1	-?+	68624	97105	80270.17
1	rs115113096	56921970	C	A	0.979	0.981	0.968	-0.0289037168568363	0.0336	0.3899	1	+?-	68624	97105	80270.17
1	rs17114017	56960360	G	A	0.95	0.949	0.982	0.000799680170564244	0.017	0.9607	3	+--	74776	101023	85057.37
1	rs12137498	56914815	C	T	0.901	0.895	0.942	0.014504302202808	0.0131	0.2662	34	--+	74776	101023	85057.37
1	rs8016	56961486	T	C	0.812	0.802	0.971	0.00430073855169222	0.0096	0.6574	6	+-+	74776	101023	85057.37
1	rs56198059	56974534	A	G	0.82	0.816	0.992	-0.00329542394979727	0.0097	0.7363	2	--+	74776	101023	85057.37
1	rs149701145	56906452	C	A	0.948	0.946	0.938	-0.00349610425670889	0.017	0.8369	2	++-	74776	101023	85057.37
1	rs7532239	56953939	A	G	0.363	0.36	0.996	0.000899595242835994	0.0079	0.908	25	+-+	74776	101023	85057.37
1	rs111759269	56945054	C	T	0.963	0.963	0.667	0.00400198137929801	0.0277	0.8862	1	+?-	68624	97105	80270.17
1	rs6682251	56923416	C	T	0.525	0.522	0.989	0.00430073855169222	0.0075	0.5687	3	---	74776	101023	85057.37
1	rs6672624	56915233	C	G	0.575	0.568	0.992	-0.00100050033358353	0.0076	0.893	2	-+-	74776	101023	85057.37
1	rs76616650	56922576	C	T	0.961	0.96	0.978	0.00279608730200119	0.0198	0.8892	1	-?-	68624	97105	80270.17
1	rs4912172	56912558	T	A	0.901	0.896	0.934	0.0154007965760229	0.0132	0.243	13	--+	74776	101023	85057.37
1	rs72664316	56959556	G	A	0.921	0.916	0.986	0.0138042809763971	0.015	0.3573	2	--+	74776	101023	85057.37
1	rs6588636	56946799	T	C	0.565	0.567	0.995	0.000499875041650993	0.0075	0.9474	37	++-	74776	101023	85057.37
1	rs12739002	56936282	A	C	0.492	0.486	0.997	0.00560426671983176	0.0074	0.4474	26	+++	74776	101023	85057.37
1	rs1964940	56920839	T	C	0.17	0.174	0.976	0.0021975835434872	0.01	0.8265	2	+-+	74776	101023	85057.37
1	rs114923744	56974717	A	G	0.97	0.97	0.97	0.00229735904868346	0.0227	0.9181	1	+?-	68624	97105	80270.17
1	rs6691109	56916164	T	C	0.138	0.128	0.981	0.00829549702410696	0.011	0.4501	4	++-	74776	101023	85057.37
1	rs61772578	56939235	A	G	0.908	0.901	0.909	0.00909848298525935	0.0131	0.489	3	+++	74776	101023	85057.37
1	rs4912291	56941387	C	T	0.622	0.617	1.01	-0.000300045009001992	0.0076	0.9718	83	+-+	74776	101023	85057.37
1	rs6676745	56934466	G	A	0.523	0.52	0.994	0.00550482063444496	0.0074	0.4519	2	---	74776	101023	85057.37
1	rs79461932	56901412	T	C	0.946	0.945	0.882	-0.00820355735068832	0.0173	0.6362	2	-++	74776	101023	85057.37
1	rs11206807	56904767	C	T	0.916	0.909	0.939	0.0432989243951476	0.0144	0.002618	2	--+	74776	101023	85057.37
1	rs12755655	56942771	G	C	0.529	0.524	0.99	0.00570370291667803	0.0074	0.4412	2	---	74776	101023	85057.37
1	rs914836	56903435	C	A	0.9	0.903	0.901	0.0477038600690104	0.0131	0.0002686	22	--+	74776	101023	85057.37
1	rs149181632	56975389	T	A	0.925	0.919	0.988	0.0154007965760229	0.0153	0.3117	2	--+	74776	101023	85057.37
1	rs61772592	56979681	A	G	0.88	0.875	0.982	0.0123039944561641	0.0124	0.3208	2	+++	74776	101023	85057.37
1	rs914838	56904162	C	T	0.0803	0.0843	0.952	0.000299955008997942	0.0138	0.9835	40	+--	74776	101023	85057.37
1	rs12736058	56914341	T	C	0.575	0.568	0.993	-0.001100605444033	0.0076	0.8885	87	-+-	74776	101023	85057.37
1	rs6698812	56921442	G	C	0.528	0.524	0.989	0.00529595165918251	0.0075	0.4804	2	---	74776	101023	85057.37
1	rs72662298	56939471	A	G	0.91	0.905	0.991	0.0080971295874548	0.0142	0.5703	3	++-	74776	101023	85057.37
1	rs2184106	56923939	A	G	0.961	0.96	0.979	0.00259662584726591	0.0198	0.8943	1	+?+	68624	97105	80270.17
1	rs10888976	56961354	T	C	0.117	0.105	0.952	0.00309520490730252	0.0137	0.8217	15	+-+	74776	101023	85057.37
1	rs75597971	56936996	G	A	0.961	0.96	0.988	0.000799680170564244	0.0197	0.9668	1	+?-	68624	97105	80270.17
1	rs6588637	56953822	G	A	0.363	0.36	0.995	0.000899595242835994	0.0079	0.9094	2	-+-	74776	101023	85057.37
1	rs2151392	56923750	T	C	0.961	0.96	0.979	0.00269636154774253	0.0198	0.8914	2	+?+	68624	97105	80270.17
1	rs3892374	56908494	A	G	0.0841	0.0877	0.928	-0.00220242355520004	0.0137	0.8712	34	-++	74776	101023	85057.37
1	rs141355349	56937977	G	A	0.983	0.983	0.72	-0.0187038311937836	0.0382	0.6244	0	+??	67390	94015	78506.5
1	rs11589246	56955723	T	C	0.699	0.7	0.997	0.00269636154774253	0.0082	0.7373	2	++-	74776	101023	85057.37
1	rs875153	56900270	C	T	0.538	0.539	0.875	0.0154007965760229	0.0081	0.05639	41	--+	74776	101023	85057.37
1	rs10888975	56956236	G	A	0.699	0.7	0.996	0.00279608730200119	0.0083	0.7372	16	--+	74776	101023	85057.37
1	rs4912303	56956515	T	C	0.366	0.359	0.99	-0.000700245114393426	0.0078	0.9249	3	-++	74776	101023	85057.37
1	rs4912285	56924734	C	T	0.964	0.964	0.967	-0.00470103255864902	0.0208	0.8231	1	+?-	68624	97105	80270.17
1	rs11206818	56932893	T	C	0.695	0.697	1	-0.00369682484428976	0.0081	0.6445	2	-+-	74776	101023	85057.37
1	rs6421496	56915593	C	T	0.138	0.128	0.981	0.00840458234381038	0.011	0.4466	2	--+	74776	101023	85057.37
1	rs11206828	56958037	A	G	0.336	0.328	0.958	-0.00359645951440505	0.0082	0.6638	2	-++	74776	101023	85057.37
1	rs11206817	56932074	G	A	0.697	0.698	1	-0.00510299817590334	0.0081	0.5294	2	+-+	74776	101023	85057.37
1	rs3738570	56977819	G	A	0.894	0.889	0.974	-0.00589735526608398	0.0121	0.6265	40	++-	74776	101023	85057.37
1	rs17415442	56915205	A	C	0.872	0.866	0.965	0.0118001041157506	0.0112	0.2925	3	++-	74776	101023	85057.37
1	rs1319274	56974091	G	A	0.821	0.816	0.991	-0.00490199517023158	0.0097	0.6131	81	++-	74776	101023	85057.37
1	rs116361477	56955619	G	A	0.987	0.988	0.934	-0.0293979151845611	0.0471	0.5325	0	+??	67390	94015	78506.5
1	rs11206830	56960123	C	T	0.884	0.897	0.953	-0.00329542394979727	0.0138	0.8116	27	+-+	74776	101023	85057.37
1	rs6687307	56920014	C	T	0.172	0.175	0.975	0.0017983819413794	0.0099	0.8577	2	-+-	74776	101023	85057.37
1	rs12755498	56942680	G	T	0.529	0.524	0.99	0.00570370291667803	0.0074	0.442	2	---	74776	101023	85057.37
1	rs184908806	56906458	G	C	0.981	0.982	0.947	-0.0430014511447026	0.0353	0.2232	0	+??	67390	94015	78506.5
1	rs56271243	56912954	G	A	0.985	0.985	0.777	-0.0380030548002074	0.0424	0.3701	0	+??	67390	94015	78506.5
1	rs12122628	56914701	G	T	0.898	0.893	0.942	0.0161980995687726	0.0129	0.2095	3	--+	74776	101023	85057.37
1	rs11206814	56918048	C	T	0.714	0.71	0.982	-0.001100605444033	0.0084	0.8972	18	+++	74776	101023	85057.37
1	rs17406943	56918398	G	T	0.913	0.909	0.976	0.00659818402822712	0.0143	0.6429	14	--+	74776	101023	85057.37
1	rs138139414	56943398	G	C	0.961	0.96	0.989	-0.000400080021339691	0.0197	0.9832	1	+?-	68624	97105	80270.17
1	rs114428013	56932192	C	T	0.963	0.963	0.789	-0.0497050825796673	0.0226	0.02802	1	+?+	68624	97105	80270.17
1	rs2780863	56903092	A	T	0.578	0.589	0.858	-0.00989883217924758	0.0081	0.2232	2	---	74776	101023	85057.37
1	rs11206821	56933941	A	C	0.511	0.514	0.993	0.00459940649489556	0.0074	0.538	2	+-+	74776	101023	85057.37
1	rs80202387	56902050	G	A	0.971	0.97	0.682	-0.00950503001430495	0.0288	0.7426	1	+?+	68624	97105	80270.17
1	rs72662284	56927627	G	A	0.962	0.961	0.649	-0.0188974371044634	0.0243	0.4376	2	+?-	68624	97105	80270.17
1	rs11206826	56944495	G	A	0.471	0.476	0.987	-0.00609855846186947	0.0075	0.415	2	+++	74776	101023	85057.37
1	rs7515808	56972400	T	C	0.277	0.255	0.991	-0.00399798128729837	0.0088	0.6462	24	---	74776	101023	85057.37
1	rs12128107	56940605	G	A	0.529	0.524	0.992	0.00560426671983176	0.0074	0.447	2	---	74776	101023	85057.37
1	rs4554741	56953200	A	T	0.641	0.643	0.995	-0.00150112612626709	0.0079	0.8443	2	-+-	74776	101023	85057.37
1	rs74832698	56956721	C	A	0.95	0.95	0.985	-0.00120072057651888	0.017	0.9421	2	++-	74776	101023	85057.37
1	rs10789024	56951615	A	T	0.698	0.699	0.996	-0.00329542394979727	0.0082	0.686	14	-+-	74776	101023	85057.37
1	rs2780867	56949975	A	G	0.631	0.638	0.994	-0.00359645951440505	0.0078	0.6494	2	---	74776	101023	85057.37
1	rs61615411	56952814	G	A	0.93	0.937	0.966	-0.00470103255864902	0.0152	0.7548	6	++-	74776	101023	85057.37
1	rs145719361	56917529	A	G	0.987	0.987	0.792	-0.00300450902029872	0.0468	0.9488	0	-??	67390	94015	78506.5
1	rs9437005	56917433	G	T	0.91	0.907	0.975	0.0089002747867194	0.0141	0.5268	2	--+	74776	101023	85057.37
1	rs7539463	56924720	C	T	0.528	0.524	0.99	0.00570370291667803	0.0075	0.4456	2	---	74776	101023	85057.37
1	rs115145200	56972543	C	G	0.977	0.977	0.881	-0.00490199517023158	0.0307	0.8745	1	-?+	68624	97105	80270.17
1	rs35064883	56917276	T	C	0.91	0.907	0.975	0.0088011559530687	0.0141	0.5333	4	++-	74776	101023	85057.37
1	rs77819078	56932262	G	A	0.961	0.96	0.988	0.00149887612373595	0.0197	0.9395	1	-?-	68624	97105	80270.17
1	rs35354570	56945730	G	A	0.942	0.94	0.7	-0.0226956079321885	0.0183	0.2154	2	++-	74776	101023	85057.37
1	rs11206824	56942305	G	A	0.105	0.0986	0.982	0.0189983824093147	0.0124	0.1258	2	--+	74776	101023	85057.37
1	rs1930761	56957466	G	C	0.698	0.7	0.995	0.00279608730200119	0.0083	0.7334	3	--+	74776	101023	85057.37
1	rs72664313	56957799	C	T	0.921	0.917	0.986	0.0128964817350202	0.0151	0.3928	3	--+	74776	101023	85057.37
1	rs75490687	56928307	G	T	0.953	0.957	0.984	-0.0112025145079934	0.018	0.5349	3	-+-	74776	101023	85057.37
1	rs74076327	56979431	T	C	0.958	0.958	0.77	0.0255995183002125	0.0225	0.2544	2	++-	74776	101023	85057.37
1	rs2780293	56905072	A	G	0.0568	0.0532	0.954	0.017496047616751	0.0167	0.2954	41	+++	74776	101023	85057.37
1	rs77577285	56904297	G	A	0.973	0.972	0.716	0.0310043588626902	0.029	0.285	1	-??	67390	94015	78506.5
1	rs4912307	56958976	A	T	0.921	0.916	0.986	0.0135971385060249	0.015	0.363	2	++-	74776	101023	85057.37
1	rs2780866	56928413	T	G	0.527	0.524	0.994	0.00590254565261383	0.0074	0.4274	43	++-	74776	101023	85057.37
1	rs189457354	56907052	C	T	0.987	0.986	0.946	0.0111970780932162	0.0448	0.8026	0	-??	67390	94015	78506.5
1	rs11206809	56906787	G	A	0.172	0.185	0.936	-0.0242004837056584	0.0101	0.0162	8	++-	74776	101023	85057.37
1	rs74073893	56931473	C	A	0.883	0.89	0.588	0.00740253351674131	0.015	0.6224	2	--+	74776	101023	85057.37
1	rs4244013	56912046	G	T	0.595	0.599	0.972	0.0037031349243813	0.008	0.6434	0	-??	67390	94015	78506.5
1	rs874381	56909481	T	A	0.476	0.484	0.943	0.00519647490681749	0.0077	0.4978	2	---	74776	101023	85057.37
1	rs9803955	56916851	C	T	0.552	0.547	0.985	0.00169855663558151	0.0076	0.8228	3	--+	74776	101023	85057.37
1	rs1999537	56905524	G	A	0.0893	0.0883	0.948	0.00699547451238644	0.0134	0.5987	3	+--	74776	101023	85057.37
1	rs6684929	56914738	T	C	0.23	0.225	0.985	-0.00329542394979727	0.0089	0.7053	2	-++	74776	101023	85057.37
1	rs7528118	56968755	G	A	0.807	0.795	0.983	0.00630011254847996	0.0095	0.5069	54	-+-	74776	101023	85057.37
1	rs76249454	56905458	G	A	0.948	0.945	0.939	-0.00800193021905853	0.0169	0.6373	2	++-	74776	101023	85057.37
