## Supplemental Data 3 for "Metabolic Gating and the Evolution of Human Cognitive Plasticity: A Comparative Genomic Analysis": Symbol_BDNF_hits.tsv

CHROM	ID	POS	A1	A2	FCAS	FCON	IMPINFO	BETA	SE	PVAL	NGT	DIRE	NCAS	NCON	NEFFDIV2
11	rs11030096	27665543	T	C	0.579	0.57	0.995	-0.00839514078838203	0.0076	0.2701	39	---	74776	101023	85057.37
11	rs4378341	27707831	G	A	0.527	0.531	0.997	-0.00889948318703275	0.0074	0.2259	2	++-	74776	101023	85057.37
11	rs1491850	27749725	T	C	0.588	0.574	0.961	0.0167981182758809	0.0076	0.02688	41	++-	74776	101023	85057.37
11	rs7927728	27667472	G	A	0.937	0.942	0.99	-0.0256050287153947	0.0155	0.09882	2	+-+	74776	101023	85057.37
11	rs11030102	27681596	C	G	0.8	0.786	0.992	-0.0191012733024012	0.0097	0.04809	24	-+-	74776	101023	85057.37
11	rs72881263	27732335	A	G	0.969	0.976	0.96	-0.0306963490025976	0.0264	0.2459	2	-+-	74776	101023	85057.37
11	rs10767658	27672252	C	G	0.248	0.252	0.998	0.0243998868235351	0.0088	0.005347	15	+-+	74776	101023	85057.37
11	rs77541899	27658056	A	T	0.934	0.94	0.981	-0.0239956055562207	0.0153	0.1172	2	-+-	74776	101023	85057.37
11	rs7104207	27700795	C	T	0.526	0.531	0.998	-0.00879859435634962	0.0074	0.2346	3	++-	74776	101023	85057.37
11	rs56164415	27721735	G	A	0.946	0.947	0.975	-0.0277001306422786	0.0165	0.09326	3	+-+	74776	101023	85057.37
11	rs117314519	27681915	T	C	0.975	0.974	0.946	-0.0121029460677457	0.0282	0.6665	1	-?+	68624	97105	80270.17
11	rs74601017	27660650	G	A	0.942	0.941	0.697	-0.0248973835545144	0.0184	0.176	2	+-+	74776	101023	85057.37
11	rs80083564	27733143	G	T	0.89	0.884	0.956	-0.0300984478240329	0.0128	0.01869	3	+++	74776	101023	85057.37
11	rs12575096	27708844	A	G	0.762	0.753	0.987	0.0432989243951476	0.0089	1.016e-06	2	++-	74776	101023	85057.37
11	rs74435097	27736281	A	G	0.948	0.948	0.957	-0.0332982854015147	0.017	0.04993	2	---	74776	101023	85057.37
11	rs13306221	27722689	C	T	0.946	0.947	0.974	-0.0277001306422786	0.0165	0.0934	3	+-+	74776	101023	85057.37
11	rs146742718	27745737	T	C	0.987	0.988	0.815	0.0255020410123433	0.0496	0.6073	1	+?+	68624	97105	80270.17
11	rs73432320	27669174	A	G	0.937	0.943	0.984	-0.0316041926269978	0.0156	0.04202	2	-+-	74776	101023	85057.37
11	rs138385919	27690566	T	G	0.8	0.786	0.993	-0.0191012733024012	0.0097	0.04897	2	-+-	74776	101023	85057.37
11	rs11030101	27680744	A	T	0.592	0.584	0.998	-0.00930314032614447	0.0076	0.2209	2	---	74776	101023	85057.37
11	rs2203877	27670910	T	C	0.584	0.575	0.999	-0.00839514078838203	0.0076	0.2653	21	---	74776	101023	85057.37
11	rs72881261	27732125	C	G	0.969	0.976	0.961	-0.0306035477981776	0.0264	0.2461	2	-+-	74776	101023	85057.37
11	rs10767662	27705615	T	C	0.527	0.531	0.997	-0.00900038219729905	0.0074	0.222	2	--+	74776	101023	85057.37
11	rs6484320	27703188	T	A	0.246	0.254	0.995	-0.0398016818829366	0.0087	4.67e-06	3	++-	74776	101023	85057.37
11	rs10767664	27725986	T	A	0.245	0.254	0.991	-0.0388967656299467	0.0087	8.164e-06	8	++-	74776	101023	85057.37
11	rs2030323	27728539	A	C	0.244	0.254	0.997	-0.0385017716536664	0.0087	1.03e-05	41	--+	74776	101023	85057.37
11	rs117392835	27686250	A	G	0.976	0.977	0.801	-0.00569619254488101	0.0318	0.8584	1	-?-	68624	97105	80270.17
11	rs56133711	27723334	G	A	0.802	0.791	0.978	-0.0203047533403643	0.0097	0.03635	3	++-	74776	101023	85057.37
11	rs7103411	27700125	C	T	0.247	0.254	0.997	-0.0398953406632555	0.0087	4.64e-06	39	++-	74776	101023	85057.37
11	rs113145808	27706040	T	C	0.755	0.746	0.993	0.0392014821991368	0.0087	6.783e-06	2	++-	74776	101023	85057.37
11	rs7106058	27655318	C	T	0.392	0.376	0.988	-0.0246001168682327	0.0081	0.002476	2	+++	74776	101023	85057.37
11	rs1013402	27712381	A	G	0.759	0.749	0.991	-0.0246001168682327	0.0088	0.005216	6	-+-	74776	101023	85057.37
11	rs4923463	27672500	A	G	0.763	0.754	0.995	0.0441986870716702	0.0089	6.929e-07	2	++-	74776	101023	85057.37
11	rs4923469	27749453	T	G	0.0235	0.0202	0.903	0.0270994698817177	0.0314	0.3867	2	+-+	74776	101023	85057.37
11	rs2049045	27694241	G	C	0.857	0.841	0.92	0.0489996660319079	0.0106	4.057e-06	3	--+	74776	101023	85057.37
11	rs10835211	27701365	G	A	0.801	0.788	0.995	-0.0201006717070029	0.0097	0.03837	67	+-+	74776	101023	85057.37
11	rs117329027	27658616	A	G	0.98	0.981	0.806	-0.00749804017735716	0.0357	0.8336	0	-??	67390	94015	78506.5
11	rs908867	27745764	C	T	0.917	0.917	0.943	-0.0163021610829842	0.0138	0.2373	39	+--	74776	101023	85057.37
11	rs41282914	27676984	G	A	0.987	0.988	0.877	-0.0789999182341498	0.0443	0.07454	0	+??	67390	94015	78506.5
11	rs78531552	27699411	C	T	0.981	0.981	0.869	-0.0182963622831166	0.0347	0.598	0	+??	67390	94015	78506.5
11	rs41282916	27678203	G	A	0.964	0.963	0.94	-0.0259949602770859	0.0239	0.2767	3	+??	67390	94015	78506.5
11	rs925947	27667367	G	T	0.763	0.754	0.995	0.0444952398865513	0.0089	5.909e-07	2	--+	74776	101023	85057.37
11	rs138758636	27668615	A	G	0.977	0.977	0.697	0.0141987193998129	0.033	0.6681	1	+?+	68624	97105	80270.17
11	rs11030119	27728102	G	A	0.755	0.752	0.995	-0.0235962138551867	0.0088	0.007005	47	+-+	74776	101023	85057.37
11	rs7934165	27731983	G	A	0.517	0.521	1	-0.00900038219729905	0.0074	0.2233	92	++-	74776	101023	85057.37
11	rs7482389	27654910	T	C	0.895	0.906	0.974	-0.0208968257129853	0.0161	0.1963	2	--+	74776	101023	85057.37
11	rs10835210	27695910	C	A	0.617	0.608	0.987	-0.0078003437327339	0.0077	0.3138	37	+++	74776	101023	85057.37
11	rs58936914	27742524	C	G	0.944	0.947	0.947	-0.0232993336544035	0.0165	0.158	2	-+-	74776	101023	85057.37
11	rs11030094	27659775	G	A	0.605	0.598	0.968	-0.00839514078838203	0.0078	0.2805	19	+++	74776	101023	85057.37
11	rs988748	27724745	C	G	0.249	0.255	0.986	-0.0382004338153035	0.0087	1.143e-05	13	--+	74776	101023	85057.37
11	rs10219241	27737123	G	A	0.492	0.484	0.991	0.00799793111106206	0.0074	0.2812	3	--+	74776	101023	85057.37
11	rs183833930	27654382	G	T	0.971	0.97	0.895	-0.0349020520092649	0.027	0.1961	0	+??	67390	94015	78506.5
11	rs142474098	27736153	A	G	0.971	0.97	0.756	0.0110981866660334	0.0254	0.6636	1	+?+	68624	97105	80270.17
11	rs4922793	27729505	A	G	0.757	0.748	0.996	0.0377003271828256	0.0087	1.625e-05	3	++-	74776	101023	85057.37
11	rs72881243	27716050	G	A	0.969	0.976	0.973	-0.0307994715535284	0.0263	0.2427	2	+-+	74776	101023	85057.37
11	rs4923461	27656910	A	G	0.76	0.754	0.994	0.0461008368826632	0.0088	1.504e-07	22	++-	74776	101023	85057.37
11	rs36211437	27726873	A	T	0.948	0.948	0.972	-0.0335050785573982	0.0169	0.04725	2	---	74776	101023	85057.37
11	rs193044018	27682015	C	T	0.986	0.986	0.956	-0.0131966945943914	0.0418	0.7522	0	+??	67390	94015	78506.5
11	rs144089176	27730872	T	A	0.977	0.977	0.876	0.0275957115907991	0.0314	0.3791	1	-?-	68624	97105	80270.17
11	rs7127507	27714884	T	C	0.72	0.723	0.996	-0.0257999754904126	0.0084	0.00224	29	-+-	74776	101023	85057.37
11	rs77673893	27656851	T	A	0.956	0.955	0.771	0.0138042809763971	0.0223	0.5351	1	-?-	68624	97105	80270.17
11	rs75707145	27739911	G	T	0.813	0.807	0.932	-0.021203207651103	0.0105	0.04345	0	+??	67390	94015	78506.5
11	rs10742179	27650524	A	G	0.305	0.305	0.993	-0.0331949048576409	0.0081	4.425e-05	3	--+	74776	101023	85057.37
11	rs142615576	27708060	T	C	0.951	0.952	0.97	-0.0382004338153035	0.0191	0.04562	2	---	74776	101023	85057.37
11	rs72881244	27716848	T	C	0.976	0.98	0.968	-0.0285023604727122	0.0298	0.3388	2	-+-	74776	101023	85057.37
11	rs66866077	27720937	C	T	0.953	0.95	0.952	-0.00190180728959633	0.0196	0.9222	38	+--	74776	101023	85057.37
11	rs1519479	27667531	C	T	0.579	0.569	0.997	-0.0107980900995126	0.0076	0.1551	5	+++	74776	101023	85057.37
11	rs145503674	27742861	C	G	0.987	0.988	0.817	0.0266029817945341	0.0492	0.5893	1	+?+	68624	97105	80270.17
11	rs17309874	27667236	G	A	0.802	0.789	0.969	-0.0217958123704574	0.0097	0.02417	2	+-+	74776	101023	85057.37
11	rs113829044	27664695	T	C	0.967	0.967	0.948	-0.035596090043474	0.0246	0.1486	3	-?-	68624	97105	80270.17
11	rs113823056	27655161	G	T	0.935	0.941	0.983	-0.0246001168682327	0.0153	0.1087	2	+-+	74776	101023	85057.37
11	rs1808124	27686904	T	C	0.281	0.276	0.998	0.0255995183002125	0.0084	0.002399	2	+-+	74776	101023	85057.37
11	rs962369	27734420	T	C	0.766	0.758	0.984	-0.0236986067778773	0.009	0.008177	25	-+-	74776	101023	85057.37
11	rs139194754	27710506	A	G	0.982	0.983	0.761	-0.009696862978864	0.0381	0.7991	0	-??	67390	94015	78506.5
11	rs75298795	27696319	C	T	0.9	0.898	0.733	-0.0198048272985997	0.0141	0.1592	2	++-	74776	101023	85057.37
11	rs34379767	27704209	G	A	0.755	0.746	0.994	0.0394033887747662	0.0087	6.173e-06	2	--+	74776	101023	85057.37
11	rs113153217	27661922	A	G	0.902	0.896	0.976	-0.0111013930711739	0.0137	0.4209	2	-++	74776	101023	85057.37
11	rs7103873	27700317	G	C	0.526	0.531	0.998	-0.00889948318703275	0.0074	0.2297	2	++-	74776	101023	85057.37
11	rs12363711	27687877	A	G	0.986	0.986	0.824	-0.101302095530325	0.0434	0.01959	0	-??	67390	94015	78506.5
11	rs145596917	27707826	C	T	0.979	0.978	0.907	-0.0181028726978536	0.0314	0.5642	1	+?+	68624	97105	80270.17
11	rs4923460	27656789	G	T	0.76	0.754	0.994	0.0463013553668425	0.0088	1.365e-07	17	--+	74776	101023	85057.37
11	rs17309930	27748493	C	A	0.839	0.83	0.941	-0.019294956182969	0.0105	0.06631	2	+++	74776	101023	85057.37
11	rs11602246	27660926	C	G	0.93	0.925	0.796	0.0125015292229252	0.0159	0.4302	20	+-+	74776	101023	85057.37
11	rs72881230	27702406	C	T	0.898	0.891	0.961	-0.00500249162279149	0.0134	0.7099	3	+--	74776	101023	85057.37
11	rs1519480	27675712	C	T	0.341	0.322	1	0.0251022847608284	0.0081	0.001867	59	-++	74776	101023	85057.37
11	rs7944119	27722298	G	T	0.758	0.748	0.99	-0.0240980393840575	0.0088	0.006206	3	+-+	74776	101023	85057.37
11	rs28383487	27743556	G	T	0.98	0.981	0.711	-0.0924991344969235	0.0369	0.01218	0	+??	67390	94015	78506.5
11	rs11030109	27696951	G	A	0.969	0.968	0.768	0.0278972284172359	0.0279	0.3173	2	-?+	68624	97105	80270.17
11	rs11030108	27695464	A	G	0.25	0.256	0.997	0.0213993910058902	0.0087	0.01371	49	+-+	74776	101023	85057.37
11	rs77135086	27693024	A	T	0.944	0.943	0.681	-0.023002541565316	0.019	0.226	2	-+-	74776	101023	85057.37
11	rs12288512	27747671	G	A	0.839	0.83	0.944	-0.0189993500097828	0.0105	0.07115	23	+++	74776	101023	85057.37
11	rs72878196	27701025	A	C	0.969	0.976	0.978	-0.0322959448008212	0.0264	0.2211	2	---	74776	101023	85057.37
11	rs1829469	27730556	A	G	0.763	0.754	0.992	0.0416024898545136	0.0089	2.608e-06	2	++-	74776	101023	85057.37
11	rs34043390	27702915	A	G	0.986	0.983	0.587	0.147997502083331	0.0498	0.00296	10	+??	67390	94015	78506.5
11	rs11030099	27677583	C	A	0.765	0.756	0.987	0.0448012667045393	0.0089	4.938e-07	3	--+	74776	101023	85057.37
11	rs7124442	27677041	C	T	0.276	0.271	1	0.0275957115907991	0.0084	0.001064	39	-+-	74776	101023	85057.37
11	rs7130131	27662826	T	C	0.937	0.942	0.989	-0.0256973671872587	0.0155	0.09805	20	-+-	74776	101023	85057.37
11	rs55958405	27745683	C	A	0.981	0.982	0.929	0.00489798526219193	0.0331	0.8813	2	-?+	68624	97105	80270.17
11	rs112256750	27707032	G	A	0.755	0.746	0.992	0.0394033887747662	0.0087	6.297e-06	2	--+	74776	101023	85057.37
11	rs4923466	27706565	C	A	0.755	0.746	0.993	0.0392014821991368	0.0087	6.809e-06	2	--+	74776	101023	85057.37
11	rs117853517	27736029	C	T	0.983	0.982	0.836	0.0728972395126652	0.0378	0.05379	18	-??	67390	94015	78506.5
11	rs76398919	27703285	G	A	0.938	0.943	0.985	-0.0248051189189711	0.0157	0.1128	2	+-+	74776	101023	85057.37
11	rs10767665	27733858	G	A	0.517	0.521	0.999	-0.00839514078838203	0.0074	0.2531	25	++-	74776	101023	85057.37
11	rs2030324	27726915	A	G	0.517	0.52	1	-0.00869771570319586	0.0074	0.2374	4	--+	74776	101023	85057.37
11	rs4338483	27658055	T	A	0.902	0.915	0.942	-0.0240980393840575	0.0158	0.1281	2	++-	74776	101023	85057.37
11	rs16917204	27668355	G	C	0.763	0.754	0.995	0.0443995872966845	0.0089	6.262e-07	2	--+	74776	101023	85057.37
11	rs11607697	27650123	G	C	0.929	0.924	0.794	0.0124027667170427	0.0159	0.4354	2	-+-	74776	101023	85057.37
11	rs112220894	27690399	C	T	0.347	0.328	0.999	0.0238044133801613	0.0081	0.003138	2	-++	74776	101023	85057.37
11	rs16917237	27702383	G	T	0.763	0.753	0.993	0.043595744117646	0.0089	8.376e-07	16	--+	74776	101023	85057.37
11	rs444654	27705905	T	G	0.246	0.254	0.993	-0.0396976268585458	0.0087	5.004e-06	2	--+	74776	101023	85057.37
11	rs76324918	27719422	T	C	0.937	0.935	0.895	-0.0170952954286372	0.0176	0.3311	2	-+-	74776	101023	85057.37
11	rs1401635	27693991	C	G	0.25	0.256	0.996	0.0213993910058902	0.0087	0.01382	4	+-+	74776	101023	85057.37
11	rs149967066	27710821	G	C	0.983	0.982	0.837	0.0754970069979959	0.0377	0.04522	0	-??	67390	94015	78506.5
11	rs2049046	27723775	T	A	0.528	0.532	0.997	-0.00830438616361529	0.0074	0.2614	2	++-	74776	101023	85057.37
11	rs55931816	27729035	G	A	0.987	0.986	0.899	0.0153023200084426	0.0429	0.7213	0	-??	67390	94015	78506.5
11	rs35038967	27703480	T	A	0.763	0.753	0.992	0.043595744117646	0.0089	8.428e-07	2	--+	74776	101023	85057.37
11	rs143305657	27731106	T	C	0.977	0.977	0.877	0.0269047980491434	0.0314	0.391	1	+?+	68624	97105	80270.17
11	rs11030112	27705188	G	A	0.752	0.745	0.994	-0.0232993336544035	0.0087	0.007425	2	+-+	74776	101023	85057.37
11	rs11030100	27677586	G	T	0.765	0.756	0.987	0.0448012667045393	0.0089	5.093e-07	4	--+	74776	101023	85057.37
11	rs7483762	27653879	G	A	0.76	0.754	0.995	0.0463013553668425	0.0088	1.341e-07	2	--+	74776	101023	85057.37
11	rs11030107	27694835	A	G	0.8	0.786	0.994	-0.0191012733024012	0.0096	0.04698	2	-+-	74776	101023	85057.37
11	rs10501087	27670108	T	C	0.763	0.754	0.996	0.0443995872966845	0.0089	6.462e-07	46	++-	74776	101023	85057.37
11	rs58465162	27657815	T	C	0.935	0.941	0.982	-0.0239956055562207	0.0154	0.1179	2	-+-	74776	101023	85057.37
11	rs61888762	27709630	C	G	0.751	0.744	0.993	-0.0236986067778773	0.0087	0.006485	2	-+-	74776	101023	85057.37
11	rs11030123	27748285	G	A	0.917	0.917	0.935	-0.0170037478161859	0.0138	0.2163	6	+--	74776	101023	85057.37
11	rs79187269	27733767	G	C	0.951	0.952	0.961	-0.0374007702544828	0.0192	0.05176	2	+++	74776	101023	85057.37
11	rs28722151	27681176	C	G	0.687	0.683	0.791	-0.0122041688389067	0.0089	0.1735	2	---	74776	101023	85057.37
11	rs77189853	27668230	C	T	0.978	0.976	0.919	0.0118989261570991	0.0317	0.7074	1	-??	67390	94015	78506.5
11	rs6265	27679916	C	T	0.777	0.767	0.999	0.0452027848308288	0.0091	7.89e-07	99	--+	74776	101023	85057.37
11	rs112828922	27651388	A	G	0.585	0.577	0.989	-0.00830438616361529	0.0077	0.2767	2	---	74776	101023	85057.37
11	rs7482752	27708242	T	A	0.527	0.531	0.997	-0.00940408007529395	0.0074	0.2041	2	++-	74776	101023	85057.37
11	rs12292980	27734349	G	A	0.727	0.731	0.989	-0.0246001168682327	0.0085	0.003889	2	+-+	74776	101023	85057.37
11	rs10767667	27746549	C	T	0.518	0.521	0.975	-0.00950503001430495	0.0075	0.2019	2	++-	74776	101023	85057.37
11	rs1949513	27709271	A	G	0.62	0.609	0.976	-0.00670241105967541	0.0078	0.3949	2	---	74776	101023	85057.37
11	rs11030121	27736207	C	T	0.727	0.732	0.983	-0.0252049938352247	0.0085	0.003092	4	+-+	74776	101023	85057.37
11	rs12790234	27708963	A	G	0.755	0.746	0.991	0.0390957053401303	0.0087	7.332e-06	2	++-	74776	101023	85057.37
11	rs10767659	27686196	G	T	0.346	0.327	0.998	0.0243022925229648	0.0081	0.00262	2	-++	74776	101023	85057.37
11	rs2883187	27741092	G	A	0.541	0.533	0.98	-0.00920221076479949	0.0075	0.2184	2	++-	74776	101023	85057.37
11	rs4923464	27683618	C	T	0.76	0.751	0.996	0.0446960805488528	0.0088	4.142e-07	2	--+	74776	101023	85057.37
11	rs10835215	27739949	C	T	0.517	0.521	0.989	-0.00879859435634962	0.0074	0.2324	3	++-	74776	101023	85057.37
11	rs61888800	27722278	G	T	0.802	0.791	0.978	-0.0203047533403643	0.0097	0.03627	2	++-	74776	101023	85057.37
11	rs12419948	27666984	T	A	0.763	0.754	0.995	0.0443995872966845	0.0089	6.219e-07	2	--+	74776	101023	85057.37
11	rs79292978	27701735	G	A	0.983	0.982	0.875	0.00109939544330106	0.0358	0.9755	0	-??	67390	94015	78506.5
11	rs79888657	27738866	T	C	0.948	0.948	0.955	-0.0331018715051171	0.017	0.05134	2	---	74776	101023	85057.37
11	rs7931247	27746991	T	C	0.518	0.521	0.974	-0.00979784248011106	0.0075	0.1899	4	--+	74776	101023	85057.37
11	rs7926362	27707486	A	C	0.246	0.254	0.993	-0.0398016818829366	0.0087	4.834e-06	2	--+	74776	101023	85057.37
11	rs4923468	27725775	C	A	0.969	0.976	0.968	-0.0277001306422786	0.0263	0.2927	13	+-+	74776	101023	85057.37
11	rs11030104	27684517	A	G	0.762	0.752	0.997	0.0450020459197846	0.0089	3.68e-07	63	++-	74776	101023	85057.37
11	rs925946	27667202	T	G	0.248	0.252	0.997	0.0243998868235351	0.0088	0.005301	74	+-+	74776	101023	85057.37
11	rs72881274	27739247	G	C	0.969	0.976	0.94	-0.0299953975354009	0.0268	0.2636	2	+-+	74776	101023	85057.37
11	rs10835209	27661899	A	G	0.579	0.569	0.994	-0.0105959392134034	0.0077	0.1667	2	---	74776	101023	85057.37
11	rs12273363	27744859	T	C	0.838	0.829	0.951	-0.0187955345843259	0.0105	0.07416	34	---	74776	101023	85057.37
