## Supplemental Data 3 for "Metabolic Gating and the Evolution of Human Cognitive Plasticity: A Comparative Genomic Analysis": Symbol_DRD2_hits.tsv

CHROM	ID	POS	A1	A2	FCAS	FCON	IMPINFO	BETA	SE	PVAL	NGT	DIRE	NCAS	NCON	NEFFDIV2
11	rs2734837	113286829	C	T	0.526	0.502	0.99	0.0329027196757078	0.0081	4.829e-05	3	---	74776	101023	85057.37
11	rs10789943	113345339	G	A	0.812	0.811	0.989	0.00630011254847996	0.0097	0.5183	2	--+	74776	101023	85057.37
11	rs138608984	113260186	G	A	0.983	0.982	0.897	-0.019203206984436	0.0349	0.5822	0	+??	67390	94015	78506.5
11	rs1116313	113296107	A	G	0.537	0.507	0.987	0.0317021347305135	0.0082	0.0001069	4	+++	74776	101023	85057.37
11	rs2002453	113289298	T	C	0.323	0.298	0.992	0.0344014267173323	0.0083	3.052e-05	83	+++	74776	101023	85057.37
11	rs4630328	113334209	G	A	0.727	0.703	0.986	0.0651039862320457	0.0086	4.335e-14	42	---	74776	101023	85057.37
11	rs11214608	113315355	C	T	0.545	0.511	0.938	0.0344980404075674	0.0084	4.003e-05	4	---	74776	101023	85057.37
11	rs17115583	113308902	G	A	0.812	0.827	0.992	-0.0152963956259917	0.01	0.1244	21	+-+	74776	101023	85057.37
11	rs34863235	113266679	C	T	0.79	0.786	0.991	-0.000100005000333347	0.0093	0.9928	2	-++	74776	101023	85057.37
11	rs117317480	113335572	G	A	0.958	0.957	0.755	0.0133998200630165	0.0216	0.535	1	-??	67390	94015	78506.5
11	rs11608109	113303448	G	C	0.543	0.51	0.97	0.0330962274891896	0.0083	7.23e-05	3	---	74776	101023	85057.37
11	rs35608204	113285793	A	G	0.971	0.971	0.852	-0.0527996915922012	0.0274	0.05398	1	-??	67390	94015	78506.5
11	rs7122228	113267342	A	G	0.371	0.353	0.986	0.0273038345273452	0.0078	0.0004625	2	+-+	74776	101023	85057.37
11	rs2587552	113271773	G	A	0.369	0.347	0.988	0.0274984287018097	0.0079	0.0005082	3	-+-	74776	101023	85057.37
11	rs10891544	113256152	C	A	0.601	0.573	0.985	0.0263010744193707	0.0081	0.001229	25	-+-	74776	101023	85057.37
11	rs35921774	113343496	C	G	0.985	0.985	0.903	-0.0142003494011414	0.0404	0.7245	1	-?-	68624	97105	80270.17
11	rs1800497	113270828	G	A	0.752	0.761	0.993	-0.001100605444033	0.0088	0.9005	54	0++	74776	101023	85057.37
11	rs80014933	113328135	T	C	0.923	0.928	0.967	-0.0657979805904322	0.0144	4.849e-06	2	---	74776	101023	85057.37
11	rs117720003	113340467	C	G	0.918	0.923	0.983	-0.0625032603532887	0.0139	6.911e-06	2	---	74776	101023	85057.37
11	rs7102650	113338946	T	C	0.915	0.922	0.982	-0.0623968162257107	0.0137	5.298e-06	3	---	74776	101023	85057.37
11	rs6276	113281397	C	T	0.388	0.357	0.987	0.0267977123853779	0.008	0.0008023	3	-+-	74776	101023	85057.37
11	rs11214605	113300601	C	T	0.546	0.513	0.977	0.0323994240466592	0.0082	8.326e-05	3	---	74776	101023	85057.37
11	rs2859544	113275441	G	A	0.385	0.356	0.987	0.0266029817945341	0.008	0.0008575	2	-+-	74776	101023	85057.37
11	rs7131440	113299910	C	T	0.542	0.511	0.98	0.0332993704009261	0.0082	4.778e-05	18	---	74776	101023	85057.37
11	rs117090941	113278611	G	A	0.985	0.985	0.935	-0.0765031459861153	0.0418	0.06722	0	+??	67390	94015	78506.5
11	rs145225711	113301791	A	G	0.987	0.987	0.857	-0.00500249162279149	0.0473	0.9158	0	-??	67390	94015	78506.5
11	rs1003641	113273636	A	G	0.369	0.347	0.988	0.0274984287018097	0.0079	0.0004991	17	+-+	74776	101023	85057.37
11	rs10891546	113265292	T	C	0.376	0.36	1	0.00679684900027275	0.0077	0.3759	17	+-+	74776	101023	85057.37
11	rs2242591	113279921	C	T	0.803	0.802	0.99	-0.00280392733273426	0.0096	0.7694	2	-++	74776	101023	85057.37
11	rs77028828	113276932	G	A	0.943	0.939	0.804	0.0469026696862194	0.0191	0.01429	2	-+-	74776	101023	85057.37
11	rs11214614	113335497	C	T	0.693	0.686	0.985	-0.0299953975354009	0.008	0.0001892	2	++-	74776	101023	85057.37
11	rs4245148	113320419	T	C	0.149	0.127	0.997	0.0312951579807101	0.0111	0.004991	55	+++	74776	101023	85057.37
11	rs2242593	113276265	T	C	0.802	0.801	0.993	-0.00409838692616339	0.0095	0.6693	2	+--	74776	101023	85057.37
11	rs4460839	113321796	C	T	0.146	0.124	0.998	0.0284027945161868	0.0112	0.01133	20	---	74776	101023	85057.37
11	rs1962262	113294179	G	A	0.798	0.797	0.994	9.99950003332973e-05	0.0095	0.9901	2	-++	74776	101023	85057.37
11	rs7118900	113266821	G	A	0.764	0.772	0.992	0.00199800266267306	0.0089	0.8189	78	--+	74776	101023	85057.37
11	rs877138	113256508	G	A	0.353	0.354	0.998	0.00870202729390091	0.0077	0.2577	61	-+-	74776	101023	85057.37
11	rs10789944	113345406	C	A	0.811	0.811	0.989	0.00659818402822712	0.0097	0.4933	2	--+	74776	101023	85057.37
11	rs77560271	113304206	G	A	0.965	0.967	0.944	-0.0573007769142667	0.0216	0.007932	5	+?+	68624	97105	80270.17
11	rs11214609	113316102	G	C	0.537	0.505	0.932	0.0352030377085245	0.0084	2.535e-05	2	---	74776	101023	85057.37
11	rs4936274	113330451	A	G	0.14	0.118	0.995	0.0284027945161868	0.0115	0.01368	17	+++	74776	101023	85057.37
11	rs11604671	113268059	G	A	0.614	0.586	0.987	0.027799974857679	0.0082	0.0006892	40	-+-	74776	101023	85057.37
11	rs2242592	113279430	G	A	0.379	0.353	0.987	0.0284999894699013	0.0079	0.0003357	39	---	74776	101023	85057.37
11	rs117431082	113291752	A	C	0.983	0.982	0.866	-0.0101008421794295	0.0358	0.7778	0	-??	67390	94015	78506.5
11	rs2734849	113270160	A	G	0.61	0.583	0.988	0.0284027945161868	0.0081	0.0004858	74	+-+	74776	101023	85057.37
11	rs10891552	113333671	A	T	0.901	0.904	0.958	0.0321960982163169	0.0139	0.02066	24	++-	74776	101023	85057.37
11	rs1125394	113297185	T	C	0.79	0.794	0.994	0.000499875041650993	0.0093	0.9564	5	+--	74776	101023	85057.37
11	rs4648317	113331532	G	A	0.809	0.81	0.984	0.00449986042489221	0.0097	0.6434	37	--+	74776	101023	85057.37
11	rs6275	113283477	A	G	0.374	0.35	0.986	0.0285971749776749	0.0079	0.0003103	23	+++	74776	101023	85057.37
11	rs144851051	113325866	C	T	0.924	0.929	0.963	-0.0633019526702622	0.0145	1.276e-05	2	+++	74776	101023	85057.37
11	rs191285961	113335983	C	T	0.987	0.987	0.767	0.0314017631395316	0.0495	0.5258	0	-??	67390	94015	78506.5
11	rs72999677	113334904	G	C	0.693	0.686	0.985	-0.0299026613543135	0.008	0.0002074	3	++-	74776	101023	85057.37
11	rs2471851	113301069	A	C	0.805	0.804	0.98	-0.0014009809156281	0.0096	0.8845	3	+--	74776	101023	85057.37
11	rs7945132	113262473	A	T	0.344	0.344	0.999	0.00950468701424605	0.0078	0.2237	2	+-+	74776	101023	85057.37
11	rs1800498	113291588	G	A	0.537	0.507	0.989	0.0323026073786261	0.0082	7.835e-05	6	---	74776	101023	85057.37
11	rs148535178	113300276	C	T	0.987	0.987	0.86	-0.00319509889654086	0.0479	0.9468	0	+??	67390	94015	78506.5
11	rs12224538	113263198	G	A	0.781	0.796	0.99	-0.0263029084210524	0.0095	0.005682	2	++-	74776	101023	85057.37
11	rs12364283	113346955	A	G	0.935	0.932	0.936	-0.0128015918372089	0.0157	0.4126	29	---	74776	101023	85057.37
11	11:113270015_G_C	113270015	G	C	0.362	0.35	0.987	0.0311982343370806	0.0082	0.000142	38	-??	67390	94015	78506.5
11	rs7103679	113303674	T	C	0.194	0.195	0.973	0.00430073855169222	0.0096	0.6519	2	-++	74776	101023	85057.37
11	rs1079596	113296619	C	T	0.79	0.794	0.995	9.99950003332973e-05	0.0093	0.9931	41	-++	74776	101023	85057.37
11	rs12805897	113324293	G	A	0.936	0.934	0.902	-0.0168003386783461	0.016	0.2912	14	+++	74776	101023	85057.37
11	rs10891545	113258065	T	C	0.754	0.782	0.991	-0.0267033828345498	0.0094	0.004381	45	--+	74776	101023	85057.37
11	rs2587548	113292212	G	C	0.537	0.507	0.988	0.0323994240466592	0.0082	7.538e-05	2	---	74776	101023	85057.37
11	11:113335219_A_C	113335219	A	C	0.105	0.101	0.993	0.03029639423135	0.0127	0.01705	0	+??	67390	94015	78506.5
11	rs10891548	113267259	G	A	0.614	0.586	0.987	0.0277027118389473	0.0082	0.0007115	2	-+-	74776	101023	85057.37
11	rs2734848	113270374	C	T	0.159	0.159	0.987	0.0238044133801613	0.0107	0.0261	30	-??	67390	94015	78506.5
11	rs2587550	113272925	G	A	0.388	0.357	0.988	0.0260965047212743	0.008	0.0011	18	-+-	74776	101023	85057.37
11	rs73557236	113261317	C	T	0.838	0.848	0.983	-0.0393959285025942	0.0109	0.0003205	2	++-	74776	101023	85057.37
11	rs79549222	113310340	T	G	0.866	0.872	0.967	-0.0358033589652777	0.0111	0.00125	2	-+-	74776	101023	85057.37
11	rs1799978	113346351	T	C	0.91	0.919	0.991	-0.0540022233826842	0.0133	5.246e-05	56	-+-	74776	101023	85057.37
11	rs61902807	113344912	T	C	0.727	0.703	0.99	0.0651976788453886	0.0085	2.212e-14	3	+++	74776	101023	85057.37
11	rs2734836	113291239	C	T	0.798	0.798	0.995	9.99950003332973e-05	0.0095	0.9913	3	-++	74776	101023	85057.37
11	rs34601878	113260898	G	A	0.597	0.566	0.986	0.0280041964095973	0.0082	0.0006307	2	---	74776	101023	85057.37
11	rs2440390	113286878	T	C	0.117	0.112	0.985	0.0278972284172359	0.0117	0.01706	20	+-+	74776	101023	85057.37
11	rs35023999	113266411	A	C	0.614	0.586	0.986	0.0284027945161868	0.0082	0.000512	2	+-+	74776	101023	85057.37
11	rs73557296	113337844	T	C	0.909	0.919	0.982	-0.0555021391616052	0.0134	3.56e-05	2	---	74776	101023	85057.37
11	rs114749741	113307633	C	T	0.974	0.975	0.959	0.0463013553668425	0.0242	0.05593	2	-++	74776	101023	85057.37
11	rs34535530	113299117	G	A	0.937	0.933	0.863	0.00950468701424605	0.0177	0.5895	4	--+	74776	101023	85057.37
11	rs2234690	113291748	T	A	0.537	0.507	0.988	0.0323026073786261	0.0082	7.854e-05	2	---	74776	101023	85057.37
11	rs11214601	113272762	C	T	0.802	0.801	0.994	-0.0042992284528324	0.0095	0.6486	2	-++	74776	101023	85057.37
11	rs11214594	113259332	G	A	0.597	0.566	0.985	0.0281986543586787	0.0082	0.0005749	2	---	74776	101023	85057.37
11	rs7110440	113349374	C	A	0.727	0.703	0.991	0.0651039862320457	0.0085	2.318e-14	2	---	74776	101023	85057.37
11	rs7107223	113255574	A	T	0.603	0.574	0.984	0.0269047980491434	0.0082	0.0009746	5	+-+	74776	101023	85057.37
11	11:113278082_G_A	113278082	G	A	0.933	0.931	0.861	0.0188021269625962	0.0182	0.3016	0	-??	67390	94015	78506.5
11	rs2075654	113289066	C	T	0.803	0.8	0.995	-0.000900405243164155	0.0096	0.9242	3	-++	74776	101023	85057.37
11	rs4581480	113324474	C	T	0.145	0.123	0.997	0.0284027945161868	0.0113	0.01192	38	---	74776	101023	85057.37
11	rs12422191	113274010	G	A	0.923	0.921	0.964	-0.00979784248011106	0.0141	0.4842	36	+-+	74776	101023	85057.37
11	rs17601612	113317745	G	C	0.721	0.697	0.97	0.0633972451297916	0.0086	2.043e-13	7	---	74776	101023	85057.37
11	rs73557283	113326519	C	G	0.929	0.934	0.978	-0.0331949048576409	0.0147	0.02434	2	--+	74776	101023	85057.37
11	rs17529477	113317067	G	A	0.759	0.741	0.969	0.0603045706055096	0.0089	1.358e-11	92	---	74776	101023	85057.37
11	rs80215768	113318880	G	A	0.926	0.93	0.947	-0.0630036995790015	0.0148	2.071e-05	2	+++	74776	101023	85057.37
11	rs11214595	113259658	G	T	0.597	0.566	0.985	0.0281986543586787	0.0082	0.0005757	2	---	74776	101023	85057.37
11	rs17600713	113259947	G	A	0.597	0.565	0.986	0.0278972284172359	0.0082	0.0006632	14	---	74776	101023	85057.37
11	rs1107162	113289037	G	A	0.538	0.507	0.99	0.0317021347305135	0.0082	0.0001095	6	---	74776	101023	85057.37
11	rs80310688	113289279	G	A	0.955	0.954	0.806	0.0159028762794155	0.0205	0.4379	0	-??	67390	94015	78506.5
11	rs1079594	113282812	A	C	0.8	0.799	0.993	-0.00250313021811848	0.0095	0.788	3	+--	74776	101023	85057.37
11	rs2734839	113286490	C	T	0.526	0.502	0.99	0.0327962744150825	0.0081	5.094e-05	3	---	74776	101023	85057.37
11	rs7131627	113299829	G	A	0.542	0.511	0.981	0.0329994782631079	0.0082	5.523e-05	3	---	74776	101023	85057.37
11	rs1076563	113295909	A	C	0.537	0.507	0.987	0.0315955615897506	0.0082	0.0001125	23	+++	74776	101023	85057.37
11	rs12798900	113298996	G	T	0.546	0.514	0.983	0.031799009548949	0.0082	0.0001121	3	---	74776	101023	85057.37
11	rs6278	113280724	C	A	0.803	0.802	0.991	-0.00270365157431482	0.0096	0.7815	22	-++	74776	101023	85057.37
11	rs77195172	113320382	C	T	0.937	0.938	0.973	-0.0341050206499513	0.0154	0.02706	2	+++	74776	101023	85057.37
11	rs4938017	113303929	C	T	0.473	0.498	0.966	-0.0282040203730758	0.0082	0.0005949	3	+-+	74776	101023	85057.37
11	rs74751335	113328810	G	C	0.921	0.927	0.97	-0.0613011005766046	0.0142	1.671e-05	2	+++	74776	101023	85057.37
11	rs1801028	113283484	G	C	0.977	0.977	0.959	0.0503033045092425	0.026	0.05329	17	-?-	68624	97105	80270.17
11	rs7105965	113271227	C	A	0.975	0.976	0.937	-0.033701571673015	0.0289	0.2436	0	+??	67390	94015	78506.5
11	rs1124492	113282275	C	A	0.794	0.813	0.991	-0.0271040176920589	0.0099	0.006182	16	++-	74776	101023	85057.37
11	rs1079597	113296286	C	T	0.793	0.795	0.995	0.00149887612373595	0.0094	0.8744	58	-++	74776	101023	85057.37
11	rs2734835	113291343	T	G	0.541	0.509	0.989	0.0323026073786261	0.0082	8.703e-05	2	+++	74776	101023	85057.37
11	rs75698063	113267173	C	T	0.933	0.933	0.954	-0.0570995920405728	0.015	0.0001475	2	+--	74776	101023	85057.37
11	rs7123797	113262571	A	G	0.369	0.357	1	0.00950468701424605	0.0077	0.2162	2	+-+	74776	101023	85057.37
11	rs61905363	113291675	C	T	0.965	0.964	0.894	0.0361004656247227	0.0245	0.1397	1	-?+	68624	97105	80270.17
11	rs143815220	113251743	C	T	0.965	0.964	0.97	-0.00910129138920295	0.0236	0.7	1	+?-	68624	97105	80270.17
11	rs4936270	113318408	T	C	0.148	0.125	0.991	0.0310043588626902	0.0112	0.00578	18	+++	74776	101023	85057.37
11	rs75349786	113299273	A	G	0.928	0.929	0.953	-0.0548997899816623	0.0146	0.0001732	37	-+-	74776	101023	85057.37
11	rs117704709	113274094	C	T	0.98	0.981	0.723	-0.0523991687992084	0.0332	0.1141	1	+?+	68624	97105	80270.17
11	rs1125393	113297349	C	T	0.798	0.798	0.994	-0.00160128136697388	0.0095	0.8693	23	-++	74776	101023	85057.37
11	rs4245149	113338357	G	A	0.81	0.81	0.985	0.00720398884850252	0.0097	0.4588	2	--+	74776	101023	85057.37
11	rs61904059	113278217	C	A	0.982	0.981	0.927	0.00199800266267306	0.0354	0.955	0	-??	67390	94015	78506.5
11	rs1554929	113278764	C	T	0.591	0.56	0.989	0.0295005481176215	0.0082	0.0003204	31	---	74776	101023	85057.37
11	rs12421616	113337778	C	T	0.905	0.906	0.956	0.0329027196757078	0.0142	0.02066	2	--+	74776	101023	85057.37
11	rs79092434	113345669	G	A	0.915	0.922	0.988	-0.061099109367851	0.0137	8.524e-06	2	+++	74776	101023	85057.37
11	rs78022226	113305502	C	G	0.856	0.868	0.981	-0.0388032003238938	0.012	0.001222	5	-??	67390	94015	78506.5
11	rs4350392	113335717	C	A	0.811	0.811	0.984	0.00679684900027275	0.0097	0.4826	2	--+	74776	101023	85057.37
11	rs7122454	113327468	G	C	0.809	0.81	0.973	0.00529595165918251	0.0098	0.584	22	--+	74776	101023	85057.37
11	rs1124493	113282295	T	G	0.375	0.351	0.988	0.0285971749776749	0.0079	0.0003075	19	+++	74776	101023	85057.37
11	rs4938014	113264521	G	A	0.781	0.796	0.99	-0.0263029084210524	0.0095	0.005661	4	++-	74776	101023	85057.37
11	rs4938012	113259654	A	G	0.344	0.345	0.997	0.00929665190509457	0.0078	0.2324	2	+-+	74776	101023	85057.37
11	rs11608185	113294976	T	C	0.537	0.507	0.987	0.0321960982163169	0.0082	8.203e-05	3	+++	74776	101023	85057.37
11	rs10891547	113267218	C	A	0.614	0.586	0.987	0.0277027118389473	0.0082	0.0007119	2	-+-	74776	101023	85057.37
11	rs11214613	113335259	A	G	0.139	0.118	0.994	0.0278972284172359	0.0115	0.01532	2	+++	74776	101023	85057.37
11	rs138823496	113276378	A	G	0.987	0.986	0.936	0.0707007455727197	0.0441	0.1089	0	+??	67390	94015	78506.5
11	rs2734842	113280274	G	C	0.387	0.357	0.985	0.0278972284172359	0.008	0.0004832	3	-+-	74776	101023	85057.37
11	rs2005313	113290049	A	G	0.323	0.298	0.991	0.0344014267173323	0.0083	3.052e-05	4	+++	74776	101023	85057.37
11	rs10891551	113332295	G	A	0.81	0.81	0.984	0.00440030444448225	0.0098	0.6514	26	--+	74776	101023	85057.37
11	rs4245147	113318007	C	T	0.426	0.424	0.986	-0.0399994162638657	0.0078	2.801e-07	30	+++	74776	101023	85057.37
11	rs12807729	113257924	C	T	0.986	0.986	0.791	-0.073904915847972	0.0438	0.09154	0	+??	67390	94015	78506.5
11	rs2734833	113292920	G	A	0.532	0.505	0.989	0.0320992618599997	0.0081	7.854e-05	50	---	74776	101023	85057.37
11	rs2234689	113278483	G	C	0.161	0.16	0.988	0.0172994970780611	0.0102	0.08984	25	-+-	74776	101023	85057.37
11	rs75249539	113275565	T	A	0.933	0.933	0.956	-0.0551005327305046	0.015	0.0002488	29	+--	74776	101023	85057.37
11	rs4648319	113314363	G	A	0.81	0.809	0.952	-0.00369682484428976	0.0099	0.7107	18	-++	74776	101023	85057.37
11	rs6589375	113255111	C	A	0.353	0.354	0.998	0.00899938379680062	0.0077	0.2449	2	-+-	74776	101023	85057.37
11	rs34298987	113269792	C	A	0.97	0.971	0.836	-0.0638027918527484	0.0276	0.02098	36	+?-	68624	97105	80270.17
11	rs74588544	113305505	C	T	0.966	0.964	0.889	0.0333960906184285	0.0246	0.1746	0	-??	67390	94015	78506.5
11	rs74355206	113332450	G	A	0.92	0.925	0.975	-0.0630995569433169	0.0141	7.34e-06	3	+++	74776	101023	85057.37
11	rs117741433	113253899	G	A	0.954	0.953	0.803	0.0239020562806236	0.0202	0.2367	1	-??	67390	94015	78506.5
11	rs7125415	113310681	C	T	0.84	0.854	0.987	-0.0306035477981776	0.0108	0.004677	63	+-+	74776	101023	85057.37
11	rs11214611	113330219	A	G	0.808	0.809	0.982	0.00489798526219193	0.0097	0.6136	17	++-	74776	101023	85057.37
11	rs7116782	113250938	A	G	0.602	0.572	0.98	0.0263010744193707	0.0082	0.001295	2	+-+	74776	101023	85057.37
11	11:113335219_A_T	113335219	A	T	0.955	0.956	0.66	-0.0208968257129853	0.0229	0.3615	0	-??	67390	94015	78506.5
11	rs75824731	113337204	A	G	0.918	0.923	0.979	-0.0628013642021005	0.014	7.035e-06	2	---	74776	101023	85057.37
11	rs76581995	113319835	C	A	0.925	0.929	0.954	-0.0640053299759124	0.0146	1.167e-05	6	+++	74776	101023	85057.37
11	rs4601821	113250346	A	G	0.353	0.354	0.996	0.00819631822448586	0.0077	0.2886	2	+-+	74776	101023	85057.37
11	rs2734847	113271065	T	G	0.16	0.158	0.988	0.0178988554877579	0.0102	0.07844	2	+-+	74776	101023	85057.37
11	rs61902808	113347861	C	T	0.981	0.981	0.96	-0.0021022080918702	0.0336	0.9501	0	+??	67390	94015	78506.5
11	rs111464869	113308711	C	A	0.976	0.977	0.853	-0.079497856132099	0.0303	0.008698	0	+??	67390	94015	78506.5
11	rs61492892	113262554	G	T	0.781	0.796	0.99	-0.0262002485024742	0.0095	0.005868	7	++-	74776	101023	85057.37
11	rs55697087	113321211	G	C	0.421	0.39	0.96	0.031498667059371	0.0082	0.0001186	2	---	74776	101023	85057.37
11	rs79697484	113259416	C	T	0.973	0.973	0.969	0.00760103877281976	0.0268	0.7767	1	-??	67390	94015	78506.5
11	rs4938013	113264470	A	C	0.343	0.344	1	0.00899938379680062	0.0078	0.2467	61	+-+	74776	101023	85057.37
11	rs7131056	113329774	A	C	0.456	0.439	0.986	0.0366983037826737	0.0075	9.37e-07	51	++-	74776	101023	85057.37
11	rs4245146	113317973	T	C	0.426	0.424	0.986	-0.0401035026973339	0.0078	2.595e-07	23	---	74776	101023	85057.37
11	rs2471854	113299639	G	C	0.791	0.794	0.988	-0.000800320170769155	0.0094	0.9295	21	-++	74776	101023	85057.37
11	rs4587762	113306893	G	A	0.543	0.509	0.961	0.0336958638567256	0.0083	5.116e-05	3	---	74776	101023	85057.37
11	rs139365192	113272507	T	C	0.986	0.984	0.829	0.0812020353933828	0.0479	0.09003	0	+??	67390	94015	78506.5
11	rs77268850	113348759	C	G	0.916	0.922	0.988	-0.0600048139370291	0.0137	1.234e-05	2	---	74776	101023	85057.37
11	rs10891550	113328682	G	C	0.808	0.81	0.977	0.00539541851690754	0.0097	0.5784	2	--+	74776	101023	85057.37
11	rs2734832	113293501	A	G	0.54	0.508	0.988	0.0326027085440124	0.0082	7.043e-05	3	+++	74776	101023	85057.37
11	rs11214603	113279922	G	A	0.589	0.559	0.987	0.0295976364389436	0.0082	0.0003026	2	---	74776	101023	85057.37
11	rs4938019	113341391	T	C	0.811	0.811	0.987	0.00630011254847996	0.0097	0.5182	22	++-	74776	101023	85057.37
11	rs4620755	113309619	G	A	0.813	0.827	0.992	-0.0156010662286512	0.01	0.1189	74	+-+	74776	101023	85057.37
11	rs7122246	113304457	G	A	0.542	0.51	0.967	0.0332993704009261	0.0083	6.441e-05	2	---	74776	101023	85057.37
11	rs77541954	113327294	T	A	0.927	0.928	0.95	-0.0323992324466777	0.0147	0.027	2	+++	74776	101023	85057.37
11	rs79872790	113345653	G	A	0.918	0.923	0.988	-0.0608015124606624	0.0139	1.193e-05	2	+++	74776	101023	85057.37
11	rs35352421	113287511	G	T	0.937	0.933	0.862	0.0099998345783334	0.0177	0.5706	2	--+	74776	101023	85057.37
11	rs1079598	113296274	A	G	0.798	0.797	0.995	0.000799680170564244	0.0095	0.9315	4	+--	74776	101023	85057.37
11	rs12794908	113272009	C	T	0.972	0.973	0.832	-0.0488016642355575	0.028	0.08195	1	+?+	68624	97105	80270.17
11	rs34983219	113270042	G	A	0.974	0.972	0.792	0.0149969810059077	0.0297	0.6134	1	-?-	68624	97105	80270.17
11	rs78044862	113289862	A	G	0.931	0.929	0.937	-0.0259025943231108	0.0152	0.08771	5	---	74776	101023	85057.37
11	rs11214602	113277551	C	A	0.389	0.358	0.987	0.027196791588428	0.008	0.0006914	2	-+-	74776	101023	85057.37
11	rs2734838	113286501	A	G	0.538	0.507	0.99	0.031498667059371	0.0082	0.0001167	37	+++	74776	101023	85057.37
11	rs11214598	113266702	T	C	0.403	0.371	0.987	0.0264958638039652	0.0079	0.0008385	4	+-+	74776	101023	85057.37
11	rs118168024	113334206	A	G	0.982	0.98	0.795	0.0948009592644593	0.0355	0.007575	1	+??	67390	94015	78506.5
11	rs10891554	113343942	A	C	0.138	0.118	0.993	0.0288012338056278	0.0115	0.01243	2	+++	74776	101023	85057.37
11	rs2734841	113281776	A	C	0.37	0.348	0.988	0.0287040681283552	0.0079	0.0002818	4	+++	74776	101023	85057.37
11	rs7350522	113305203	G	T	0.811	0.808	0.969	-0.00190180728959633	0.0097	0.8435	2	-++	74776	101023	85057.37
11	rs4648318	113313389	T	C	0.669	0.692	0.97	-0.0274020297483382	0.0084	0.001065	54	-+-	74776	101023	85057.37
11	rs4274224	113319452	G	A	0.426	0.425	0.989	-0.0388032003238938	0.0078	5.737e-07	20	+-+	74776	101023	85057.37
11	rs55887984	113339590	G	A	0.902	0.904	0.96	0.0315955615897506	0.014	0.02376	2	--+	74776	101023	85057.37
11	rs1124491	113282090	G	A	0.804	0.802	0.992	-0.00339575906917989	0.0096	0.7236	2	-++	74776	101023	85057.37
11	rs2471857	113298339	C	T	0.791	0.794	0.994	-0.000700245114393426	0.0094	0.9371	63	-++	74776	101023	85057.37
11	rs4590907	113263370	T	G	0.78	0.796	0.99	-0.0263029084210524	0.0095	0.00561	22	--+	74776	101023	85057.37
11	rs12421264	113306886	G	C	0.965	0.966	0.941	-0.0562000496881991	0.0216	0.009226	2	+?+	68624	97105	80270.17
11	rs6277	113283459	G	A	0.588	0.558	0.988	0.0297044227063309	0.0082	0.000277	5	---	74776	101023	85057.37
11	rs77264605	113328913	A	G	0.921	0.927	0.971	-0.0615031325940498	0.0142	1.554e-05	3	---	74776	101023	85057.37
11	rs76868518	113268756	G	T	0.982	0.982	0.967	0.00380276033292786	0.0341	0.9112	0	-??	67390	94015	78506.5
11	rs1079595	113282669	A	C	0.8	0.799	0.993	-0.00250313021811848	0.0095	0.7953	2	+--	74776	101023	85057.37
11	rs2245805	113290699	T	G	0.323	0.298	0.99	0.0341985075799122	0.0083	3.457e-05	23	+++	74776	101023	85057.37
11	rs75924850	113340251	A	G	0.95	0.954	0.959	-0.0492007484476219	0.0186	0.00824	1	-?-	68624	97105	80270.17
11	rs2587551	113272664	C	A	0.963	0.963	0.832	0.00529595165918251	0.0242	0.8264	1	-?+	68624	97105	80270.17
11	rs77655590	113337446	A	C	0.918	0.923	0.979	-0.0633019526702622	0.014	5.798e-06	2	---	74776	101023	85057.37
11	rs10891541	113252147	A	G	0.786	0.801	0.987	-0.026600681797179	0.0096	0.005641	2	--+	74776	101023	85057.37
11	rs12363125	113285916	C	T	0.542	0.509	0.99	0.031799009548949	0.0082	0.0001109	60	---	74776	101023	85057.37
11	rs61902787	113337058	C	A	0.726	0.703	0.987	0.0657971037900478	0.0086	2.329e-14	3	---	74776	101023	85057.37
11	rs72997602	113286666	G	T	0.966	0.966	0.925	-0.0048015088161939	0.0246	0.8441	2	+?-	68624	97105	80270.17
11	rs2283265	113285536	C	A	0.798	0.798	0.995	-0.000900405243164155	0.0095	0.925	3	-++	74776	101023	85057.37
11	rs117816894	113345566	C	T	0.978	0.978	0.807	0.0361004656247227	0.0327	0.2688	22	-?+	68624	97105	80270.17
11	rs4936272	113318907	T	C	0.422	0.422	0.99	-0.0385017716536664	0.0077	6.455e-07	4	-+-	74776	101023	85057.37
11	rs12799083	113299070	G	C	0.972	0.972	0.854	0.0232965165504356	0.0279	0.4038	1	-?+	68624	97105	80270.17
11	rs79893539	113261080	C	T	0.973	0.974	0.968	0.00449986042489221	0.0267	0.8657	1	-?+	68624	97105	80270.17
11	rs2471856	113299201	A	T	0.333	0.305	0.983	0.0335024720540013	0.0083	5.167e-05	2	+++	74776	101023	85057.37
11	rs45612940	113268660	C	A	0.979	0.981	0.883	-0.141102840978	0.0351	5.819e-05	0	+??	67390	94015	78506.5
11	rs877137	113256330	C	T	0.601	0.573	0.985	0.0263010744193707	0.0081	0.001224	5	-+-	74776	101023	85057.37
11	rs10891549	113278447	T	C	0.584	0.555	0.989	0.0299956000353805	0.0081	0.0002239	57	+++	74776	101023	85057.37
11	rs35659571	113341583	C	G	0.972	0.971	0.863	-0.0131966945943914	0.0278	0.635	0	-??	67390	94015	78506.5
11	rs76499333	113329449	G	A	0.923	0.928	0.972	-0.0628013642021005	0.0144	1.306e-05	2	+++	74776	101023	85057.37
11	rs7117915	113333425	G	A	0.811	0.811	0.984	0.00699547451238644	0.0097	0.4693	2	--+	74776	101023	85057.37
11	rs2511521	113285299	G	A	0.34	0.307	0.988	0.0323026073786261	0.0083	0.0001091	3	-+-	74776	101023	85057.37
11	rs10891543	113255895	A	G	0.353	0.354	0.998	0.00840458234381038	0.0077	0.2743	2	+-+	74776	101023	85057.37
11	rs12808482	113294998	T	A	0.512	0.49	0.986	0.0291023874205329	0.0085	0.0006175	0	-??	67390	94015	78506.5
11	rs12574471	113316236	C	T	0.877	0.879	0.946	-0.0366951051877892	0.0116	0.001576	20	+-+	74776	101023	85057.37
11	rs12360992	113262900	A	C	0.594	0.564	0.987	0.0267003518299564	0.0082	0.001114	2	+-+	74776	101023	85057.37
11	rs2859543	113275579	T	C	0.368	0.347	0.987	0.027799974857679	0.0079	0.0004437	2	+-+	74776	101023	85057.37
11	rs72999670	113323831	C	G	0.693	0.685	0.968	-0.0289963604415917	0.0081	0.0003664	3	--+	74776	101023	85057.37
11	rs11214607	113312139	T	G	0.809	0.808	0.954	-0.0021022080918702	0.0098	0.828	3	+--	74776	101023	85057.37
11	rs142615934	113322370	G	A	0.957	0.96	0.934	-0.0532952970582236	0.0201	0.007992	1	+?+	68624	97105	80270.17
11	rs61015848	113296806	A	T	0.952	0.95	0.907	-0.000400080021339691	0.0196	0.985	2	-++	74776	101023	85057.37
11	rs7131465	113300022	A	C	0.542	0.511	0.979	0.0332993704009261	0.0082	4.76e-05	2	+++	74776	101023	85057.37
11	rs78303686	113320519	T	C	0.954	0.957	0.977	-0.0299953975354009	0.0187	0.1073	5	-?-	68624	97105	80270.17
11	rs2471850	113301266	G	A	0.342	0.313	0.977	0.0344980404075674	0.0083	3.169e-05	3	---	74776	101023	85057.37
11	rs1076562	113296008	A	G	0.323	0.298	0.988	0.0352030377085245	0.0083	2.035e-05	5	+++	74776	101023	85057.37
11	rs6279	113281073	G	C	0.374	0.351	0.987	0.0284027945161868	0.0079	0.0003346	3	---	74776	101023	85057.37
11	rs2471855	113299500	C	G	0.799	0.798	0.989	-0.00180162194662821	0.0095	0.8461	2	+--	74776	101023	85057.37
11	rs7948028	113328681	A	C	0.727	0.703	0.982	0.0659000937767033	0.0086	2.194e-14	2	+++	74776	101023	85057.37
11	rs4938015	113264644	T	C	0.376	0.36	1	0.00639947958056783	0.0077	0.41	17	+-+	74776	101023	85057.37
11	rs4586205	113307129	G	T	0.345	0.315	0.975	0.0347974835421732	0.0083	2.708e-05	3	---	74776	101023	85057.37
11	rs60599314	113306431	C	T	0.869	0.876	0.97	-0.0356997191343252	0.0112	0.001481	7	+-+	74776	101023	85057.37
11	rs17115439	113264272	T	C	0.376	0.36	1	0.00649883673982966	0.0077	0.4037	60	+-+	74776	101023	85057.37
11	rs56118276	113349371	G	A	0.692	0.685	0.991	-0.0303973537275885	0.008	0.0001603	2	++-	74776	101023	85057.37
11	rs4436578	113306765	C	T	0.216	0.19	0.99	0.0215951374365897	0.0098	0.02727	37	---	74776	101023	85057.37
11	rs11214596	113264511	C	G	0.595	0.565	0.988	0.0278972284172359	0.0082	0.000662	2	+++	74776	101023	85057.37
11	rs2734831	113293596	T	G	0.54	0.508	0.988	0.0326027085440124	0.0082	7.152e-05	12	+++	74776	101023	85057.37
11	rs4551806	113250540	T	A	0.585	0.554	0.908	0.0281986543586787	0.0084	0.0007685	2	---	74776	101023	85057.37
11	rs4337071	113334100	C	T	0.727	0.703	0.986	0.0648041108654969	0.0086	5.755e-14	4	---	74776	101023	85057.37
11	rs2859545	113271340	C	T	0.37	0.348	0.987	0.0287040681283552	0.0079	0.0002781	4	---	74776	101023	85057.37
11	rs60253148	113338497	T	G	0.909	0.919	0.983	-0.0557981629302465	0.0134	3.255e-05	2	---	74776	101023	85057.37
11	rs1076560	113283688	C	A	0.796	0.795	0.991	-0.00389758572871345	0.0095	0.6802	8	-++	74776	101023	85057.37
11	rs75644434	113323803	T	C	0.956	0.955	0.782	0.0118989261570991	0.0208	0.5673	0	+??	67390	94015	78506.5
11	rs10891542	113253915	G	T	0.781	0.795	0.989	-0.0248051189189711	0.0094	0.008535	6	++-	74776	101023	85057.37
11	rs2587543	113279119	A	G	0.391	0.359	0.987	0.0274011363479391	0.008	0.0006505	2	+-+	74776	101023	85057.37
11	rs7131681	113300052	C	T	0.542	0.511	0.979	0.0332993704009261	0.0082	4.665e-05	2	---	74776	101023	85057.37
11	rs75765286	113310037	G	T	0.955	0.954	0.792	0.0109992854583691	0.0206	0.5934	0	-??	67390	94015	78506.5
11	rs2511520	113274771	C	T	0.804	0.802	0.992	-0.00270365157431482	0.0096	0.7771	2	-++	74776	101023	85057.37
11	rs11214592	113250473	A	G	0.839	0.848	0.985	-0.0399994162638657	0.0109	0.0002455	47	--+	74776	101023	85057.37
11	rs10891553	113337267	T	A	0.138	0.118	0.994	0.0287040681283552	0.0115	0.01251	2	---	74776	101023	85057.37
11	rs4936271	113318705	T	C	0.422	0.422	0.99	-0.0385953087593848	0.0077	6.307e-07	18	-+-	74776	101023	85057.37
11	rs4322431	113332956	T	A	0.688	0.682	0.982	-0.0309954337025195	0.008	0.0001164	2	++-	74776	101023	85057.37
11	rs11601054	113336172	G	A	0.726	0.703	0.987	0.0654974362315006	0.0086	3.129e-14	19	---	74776	101023	85057.37
11	rs1079727	113289182	T	C	0.798	0.798	0.995	-0.000600180072032461	0.0095	0.9494	40	+--	74776	101023	85057.37
11	rs11214606	113309869	C	T	0.95	0.948	0.93	-0.00549507028197987	0.0196	0.7805	68	+?-	68624	97105	80270.17
11	rs12364051	113305314	A	G	0.536	0.506	0.965	0.0355987772398635	0.0083	1.676e-05	5	+++	74776	101023	85057.37
11	rs11214599	113271360	C	T	0.804	0.802	0.994	-0.00319509889654086	0.0096	0.7397	2	-++	74776	101023	85057.37
11	rs112646785	113315276	T	C	0.964	0.963	0.831	0.0663025892540632	0.0245	0.006758	27	+?+	68624	97105	80270.17
11	rs12800853	113302514	C	T	0.547	0.513	0.972	0.0329027196757078	0.0083	7.727e-05	3	---	74776	101023	85057.37
11	rs11214597	113265999	G	A	0.901	0.913	0.951	-0.0158042315449673	0.0158	0.3168	5	+?-	68624	97105	80270.17
11	rs1800499	113287694	C	T	0.965	0.964	0.894	0.0356952753244514	0.0245	0.1442	3	-?+	68624	97105	80270.17
