## Supplemental Data 3 for "Metabolic Gating and the Evolution of Human Cognitive Plasticity: A Comparative Genomic Analysis": TAS1R3_Umami_hits.tsv

CHROM	ID	POS	A1	A2	FCAS	FCON	IMPINFO	BETA	SE	PVAL	NGT	DIRE	NCAS	NCON	NEFFDIV2
1	rs1240707	1335302	C	T	0.897	0.906	0.936	0.0263010744193707	0.0131	0.04587	61	---	74776	101023	85057.37
1	rs116639471	1215404	T	C	0.971	0.973	0.936	0.0332026408277183	0.0255	0.193	2	++-	74776	101023	85057.37
1	rs307363	1276812	G	A	0.0396	0.0385	0.911	-0.0147989665120717	0.0199	0.4573	2	++-	74776	101023	85057.37
1	rs609805	1226889	G	A	0.937	0.943	0.829	0.0363029992242924	0.0171	0.03322	13	---	74776	101023	85057.37
1	rs4970438	1293343	T	C	0.936	0.941	0.908	0.0329994782631079	0.0165	0.04599	2	+++	74776	101023	85057.37
1	rs1262896	1217258	G	C	0.913	0.922	0.842	0.0371994409891063	0.015	0.01282	2	---	74776	101023	85057.37
1	rs148311129	1339727	G	T	0.964	0.967	0.855	0.0507976715868588	0.0223	0.02305	2	---	74776	101023	85057.37
1	rs1739855	1233941	T	C	0.753	0.785	0.833	0.0363994293800054	0.012	0.002466	21	+++	74776	101023	85057.37
1	rs75855294	1210300	C	G	0.971	0.973	0.944	0.03029639423135	0.0256	0.2353	2	++-	74776	101023	85057.37
1	rs11586188	1237829	G	A	0.972	0.973	0.324	-0.0418954871740363	0.0459	0.3616	2	+?+	68624	97105	80270.17
1	rs2887285	1242983	G	A	0.255	0.221	0.842	-0.0370997639570267	0.0118	0.001656	2	+++	74776	101023	85057.37
1	rs145425222	1283173	G	T	0.98	0.981	0.863	0.0110981866660334	0.0358	0.7555	2	-++	74776	101023	85057.37
1	rs34380086	1286897	G	C	0.108	0.0995	0.934	-0.0299026613543135	0.0128	0.01894	2	+++	74776	101023	85057.37
1	rs12746510	1319123	T	C	0.747	0.76	0.883	-0.0256973671872587	0.0116	0.02691	2	---	74776	101023	85057.37
1	rs112653110	1255028	G	A	0.943	0.943	0.286	-0.053200374867981	0.035	0.1285	0	+??	67390	94015	78506.5
1	rs2765031	1312132	T	C	0.105	0.0966	0.94	-0.0253998626327317	0.0131	0.05136	3	---	74776	101023	85057.37
1	rs113617566	1325157	G	A	0.941	0.941	0.293	-0.0478046499481398	0.0341	0.1609	0	+??	67390	94015	78506.5
1	rs139904601	1340211	T	C	0.982	0.981	0.86	0.0513012943555507	0.036	0.1544	1	+?+	68624	97105	80270.17
1	rs4596826	1298533	T	G	0.135	0.114	0.938	-0.021203207651103	0.0125	0.08866	2	-+-	74776	101023	85057.37
1	rs115316182	1222690	C	T	0.954	0.955	0.301	-0.0105049846451474	0.0371	0.7765	1	+?+	68624	97105	80270.17
1	rs2765021	1297422	C	T	0.108	0.099	0.947	-0.0270012755029434	0.0127	0.03385	34	+++	74776	101023	85057.37
1	rs1262894	1217011	A	C	0.892	0.905	0.847	0.0384992991506098	0.0136	0.00479	3	+++	74776	101023	85057.37
1	rs1570867	1225959	C	G	0.69	0.719	0.616	0.00860288880726785	0.0127	0.5012	2	+++	74776	101023	85057.37
1	rs34953014	1305096	G	C	0.742	0.758	0.904	-0.0194988734340555	0.0108	0.07095	2	+-+	74776	101023	85057.37
1	rs2239609	1227244	G	A	0.915	0.92	0.753	-0.0546040319940407	0.0159	0.0005835	2	++-	74776	101023	85057.37
1	rs144026922	1299571	G	A	0.957	0.956	0.635	-0.00979784248011106	0.026	0.7066	1	+?+	68624	97105	80270.17
1	rs307372	1272497	A	G	0.0395	0.0386	0.909	-0.0145960053074092	0.0198	0.4611	2	--+	74776	101023	85057.37
1	rs140427603	1293472	C	T	0.979	0.98	0.872	0.0156961681063242	0.0351	0.6549	2	-++	74776	101023	85057.37
1	rs35299041	1339288	C	G	0.946	0.948	0.908	0.0107025231331357	0.0173	0.5372	2	+--	74776	101023	85057.37
1	rs115163464	1246438	G	A	0.969	0.97	0.908	0.0213015034199157	0.0257	0.4082	2	-++	74776	101023	85057.37
1	rs115834287	1219941	G	A	0.906	0.913	0.75	-0.0623010261973793	0.0152	4.054e-05	2	+++	74776	101023	85057.37
1	rs150194697	1309405	T	C	0.982	0.981	0.877	0.0572967376061087	0.0348	0.09923	25	+?+	68624	97105	80270.17
1	rs2454653	1314245	C	T	0.105	0.0961	0.94	-0.0256973671872587	0.013	0.04844	4	+++	74776	101023	85057.37
1	rs9730511	1311542	G	C	0.377	0.346	0.89	0.0021975835434872	0.0104	0.8315	2	-++	74776	101023	85057.37
1	rs307371	1273116	A	G	0.121	0.106	0.923	-0.0252049938352247	0.0125	0.04418	11	---	74776	101023	85057.37
1	rs191694597	1338858	G	A	0.985	0.984	0.865	0.0274984287018097	0.0387	0.4774	2	-++	74776	101023	85057.37
1	rs307350	1263144	G	A	0.103	0.0962	0.922	-0.027196494688472	0.013	0.03576	3	+++	74776	101023	85057.37
1	rs3855956	1276410	C	A	0.137	0.115	0.921	-0.0217038334437866	0.0125	0.08181	3	+++	74776	101023	85057.37
1	rs2765033	1310924	T	C	0.0387	0.0381	0.928	-0.0150019689183474	0.02	0.4547	35	---	74776	101023	85057.37
1	rs7547316	1215796	A	G	0.978	0.98	0.882	0.0366019024445485	0.0294	0.2125	2	++-	74776	101023	85057.37
1	rs148054598	1226539	C	T	0.982	0.981	0.277	-0.079497856132099	0.066	0.2284	0	+??	67390	94015	78506.5
1	rs2765017	1301633	C	T	0.0428	0.0417	0.899	-0.0152050125429676	0.0196	0.4371	5	++-	74776	101023	85057.37
1	rs2649594	1310975	C	T	0.123	0.106	0.936	-0.0247026126403718	0.0128	0.05496	3	+++	74776	101023	85057.37
1	rs6665791	1213936	G	A	0.822	0.841	0.933	0.0277027118389473	0.0122	0.02323	2	---	74776	101023	85057.37
1	rs114027205	1218655	C	T	0.958	0.957	0.736	-0.0320997276601081	0.022	0.1448	1	+?-	68624	97105	80270.17
1	rs55998830	1252400	C	T	0.969	0.969	0.33	-0.0120017335415971	0.0429	0.7793	1	+?+	68624	97105	80270.17
1	rs34872099	1349278	T	C	0.882	0.895	0.872	0.0194986595340326	0.013	0.1349	2	+++	74776	101023	85057.37
1	rs2260423	1314707	A	G	0.0546	0.0532	0.917	-0.0162005226717083	0.0171	0.3431	4	--+	74776	101023	85057.37
1	rs1240708	1335790	A	G	0.628	0.66	0.886	-0.00379720024838503	0.0105	0.7137	52	-+-	74776	101023	85057.37
1	rs111315662	1271942	C	T	0.933	0.941	0.903	0.0320992618599997	0.0164	0.04989	2	---	74776	101023	85057.37
1	rs640712	1235710	T	A	0.751	0.784	0.836	0.03649585023784	0.0119	0.002273	2	---	74776	101023	85057.37
1	rs34891103	1303334	A	C	0.977	0.977	0.393	-0.101501305332106	0.041	0.01328	1	-?-	68624	97105	80270.17
1	rs111819661	1222958	C	T	0.986	0.986	0.854	0.0461963268897065	0.0386	0.2309	6	-?-	68624	97105	80270.17
1	rs1240720	1347309	G	C	0.863	0.883	0.874	0.0166014304974254	0.013	0.2	2	---	74776	101023	85057.37
1	rs35424002	1269986	G	A	0.931	0.939	0.903	0.0358014124633833	0.0163	0.02799	14	---	74776	101023	85057.37
1	rs112495999	1281839	G	A	0.974	0.978	0.845	0.0311013012983478	0.0307	0.3117	2	--+	74776	101023	85057.37
1	rs12408158	1238492	G	A	0.857	0.859	0.813	-0.0471020897690825	0.0119	7.633e-05	2	+++	74776	101023	85057.37
1	rs41285826	1257371	C	G	0.982	0.983	0.864	0.00309520490730252	0.037	0.9336	2	+--	74776	101023	85057.37
1	rs139833628	1310647	C	T	0.982	0.982	0.862	0.027196791588428	0.0374	0.4668	2	-++	74776	101023	85057.37
1	rs6689813	1210963	T	C	0.822	0.841	0.943	0.0278972284172359	0.0122	0.02206	15	+++	74776	101023	85057.37
1	rs143274502	1344589	G	T	0.981	0.98	0.834	0.0633972451297916	0.033	0.05469	2	---	74776	101023	85057.37
1	rs2649611	1297216	A	G	0.0736	0.0753	0.761	-0.0101008421794295	0.0161	0.5287	2	--+	74776	101023	85057.37
1	rs17363048	1338973	A	G	0.748	0.763	0.871	-0.026898543868701	0.0118	0.02258	3	---	74776	101023	85057.37
1	rs41306990	1234955	C	T	0.971	0.971	0.353	-0.00120072057651888	0.0446	0.9778	1	-?+	68624	97105	80270.17
1	rs114112990	1334519	G	C	0.985	0.984	0.872	0.0320024161254944	0.0386	0.4079	19	-++	74776	101023	85057.37
1	rs12743218	1226423	T	C	0.97	0.971	0.592	-0.0691035919019447	0.0306	0.02376	1	-?-	68624	97105	80270.17
1	rs11260574	1210101	G	A	0.986	0.986	0.554	-0.00879859435634962	0.054	0.8706	0	+??	67390	94015	78506.5
1	rs115464315	1242288	T	G	0.97	0.97	0.908	0.0213993910058902	0.0257	0.4053	2	+--	74776	101023	85057.37
1	rs34054191	1250957	G	A	0.969	0.969	0.912	0.0194005857039748	0.0255	0.4484	3	-++	74776	101023	85057.37
1	rs307358	1280519	T	C	0.0396	0.0386	0.911	-0.0151034855773182	0.0199	0.4477	2	--+	74776	101023	85057.37
1	rs139183246	1202437	A	T	0.972	0.974	0.933	0.0432989243951476	0.0257	0.09144	2	++-	74776	101023	85057.37
1	1:1310668_A_C	1310668	A	C	0.0822	0.0821	0.932	-0.0231969816042026	0.0147	0.1146	1	-??	67390	94015	78506.5
1	rs2936661	1300946	G	A	0.303	0.286	0.874	0.0142973047008244	0.0106	0.1776	2	-+-	74776	101023	85057.37
1	rs12068885	1207215	A	G	0.95	0.958	0.892	0.0266029817945341	0.0202	0.187	2	+++	74776	101023	85057.37
1	rs1272959	1230419	T	C	0.753	0.785	0.829	0.03649585023784	0.0121	0.00257	2	+++	74776	101023	85057.37
1	rs142365476	1330018	T	C	0.957	0.957	0.654	-0.0123965203365513	0.0256	0.6289	1	-?-	68624	97105	80270.17
1	rs586965	1226348	C	G	0.716	0.746	0.734	0.0166997792224134	0.0117	0.1536	2	++-	74776	101023	85057.37
1	rs140192690	1271924	G	A	0.975	0.974	0.758	-0.0593997472816252	0.0299	0.04697	0	+??	67390	94015	78506.5
1	rs10399878	1239953	A	G	0.0811	0.0749	0.837	-0.0138048499765589	0.015	0.3597	9	---	74776	101023	85057.37
1	rs115449684	1253024	C	T	0.98	0.981	0.339	-0.0594952597858765	0.0566	0.2932	0	+??	67390	94015	78506.5
1	rs1240717	1346257	A	G	0.856	0.88	0.873	0.016296487966892	0.0131	0.2114	3	+++	74776	101023	85057.37
1	rs307380	1287127	G	A	0.109	0.0998	0.933	-0.0296966117368367	0.0128	0.0197	19	+++	74776	101023	85057.37
1	rs12077700	1219775	C	T	0.97	0.973	0.794	0.0251998010217421	0.0253	0.3185	12	--+	74776	101023	85057.37
1	rs2477781	1229680	G	T	0.0274	0.028	0.28	-0.068396620708353	0.0522	0.1898	1	+?+	68624	97105	80270.17
1	rs1749951	1231656	G	A	0.951	0.952	0.81	0.00239712459972145	0.0189	0.8999	23	-++	74776	101023	85057.37
1	rs307377	1269554	T	C	0.0395	0.0385	0.911	-0.0138961051921114	0.0198	0.4835	30	--+	74776	101023	85057.37
1	rs144707149	1329332	C	T	0.938	0.937	0.296	0.00330453400830047	0.0321	0.917	1	-?+	68624	97105	80270.17
1	rs112489772	1210411	A	G	0.984	0.984	0.391	-0.0396039865931634	0.0576	0.4917	1	-??	67390	94015	78506.5
1	rs150088315	1299106	G	A	0.955	0.955	0.365	-0.000700245114393426	0.0338	0.9827	1	-?+	68624	97105	80270.17
1	rs76947392	1256608	G	A	0.869	0.866	0.379	0.00720398884850252	0.0187	0.7013	2	-++	74776	101023	85057.37
1	rs111615792	1267651	G	A	0.966	0.974	0.831	-0.010302892995897	0.0271	0.7028	4	-++	74776	101023	85057.37
1	rs75320626	1220206	G	A	0.982	0.981	0.201	0.00659818402822712	0.0821	0.9359	0	-??	67390	94015	78506.5
1	rs307346	1260733	A	C	0.0844	0.0798	0.905	-0.0293979151845611	0.0141	0.03712	2	---	74776	101023	85057.37
1	rs140119160	1300347	G	T	0.982	0.981	0.886	0.0528960093534967	0.0351	0.1316	1	-?-	68624	97105	80270.17
1	rs12103	1247494	T	C	0.387	0.352	0.844	0.00449986042489221	0.0107	0.6739	4	+--	74776	101023	85057.37
1	rs35694341	1292426	C	G	0.138	0.116	0.933	-0.0216016445577609	0.0124	0.0815	2	---	74776	101023	85057.37
1	rs147139736	1322539	C	T	0.983	0.984	0.587	-0.117399359269583	0.0495	0.01771	0	+??	67390	94015	78506.5
1	rs3855954	1266476	A	G	0.0396	0.0386	0.906	-0.0140989243795016	0.0199	0.4778	3	--+	74776	101023	85057.37
1	rs146421901	1218334	G	A	0.971	0.973	0.932	0.0330962274891896	0.0256	0.1959	2	--+	74776	101023	85057.37
1	rs12073590	1205155	A	C	0.969	0.979	0.836	-0.0105049846451474	0.0301	0.7264	3	-++	74776	101023	85057.37
1	rs141929749	1276322	C	T	0.979	0.981	0.865	0.0089002747867194	0.0353	0.801	2	-++	74776	101023	85057.37
1	rs1886773	1254436	A	G	0.0753	0.0686	0.905	-0.0307994715535284	0.0151	0.04215	4	---	74776	101023	85057.37
1	rs116679929	1232299	G	T	0.986	0.986	0.325	-0.0332982854015147	0.0674	0.6213	0	+??	67390	94015	78506.5
1	rs113543280	1280492	C	T	0.931	0.939	0.906	0.0352030377085245	0.0162	0.03039	2	---	74776	101023	85057.37
1	rs145877170	1200202	C	T	0.976	0.976	0.945	0.0209000641077417	0.0298	0.4831	0	-??	67390	94015	78506.5
1	rs35716478	1303894	C	G	0.739	0.756	0.902	-0.0216016445577609	0.0107	0.04361	2	-+-	74776	101023	85057.37
1	rs147876340	1311168	G	C	0.966	0.967	0.871	0.0479040574070545	0.0226	0.03414	2	---	74776	101023	85057.37
1	rs2260424	1314714	A	G	0.104	0.096	0.94	-0.0257999754904126	0.013	0.04796	4	---	74776	101023	85057.37
1	rs35955667	1300074	T	C	0.739	0.756	0.9	-0.0208968257129853	0.0108	0.05319	2	-+-	74776	101023	85057.37
1	rs113095492	1213223	A	T	0.962	0.963	0.368	0.0187039847937718	0.038	0.6235	1	+?-	68624	97105	80270.17
1	rs2228579	1223385	G	C	0.858	0.873	0.838	0.0363029992242924	0.0142	0.01064	15	---	74776	101023	85057.37
1	rs113548627	1330430	G	A	0.896	0.905	0.935	0.0274011363479391	0.0132	0.03764	2	---	74776	101023	85057.37
1	rs144372685	1297483	G	A	0.969	0.969	0.344	-0.00200200267067308	0.0419	0.9628	1	+?+	68624	97105	80270.17
1	rs2765029	1316670	C	G	0.102	0.0941	0.935	-0.0244976316004002	0.0132	0.06282	2	---	74776	101023	85057.37
1	rs59225223	1212649	T	C	0.777	0.799	0.938	0.0341018649449722	0.011	0.001874	2	+++	74776	101023	85057.37
1	rs115137086	1204354	G	A	0.976	0.975	0.948	0.0259990758686168	0.0296	0.3798	0	-??	67390	94015	78506.5
1	rs148138514	1229538	C	T	0.988	0.988	0.342	0.027196791588428	0.0819	0.7398	0	-??	67390	94015	78506.5
1	rs4970431	1242215	A	G	0.0496	0.0485	0.82	0.000399920021326891	0.0188	0.9848	3	-++	74776	101023	85057.37
1	rs34389364	1295323	G	A	0.139	0.116	0.935	-0.0216016445577609	0.0124	0.08133	23	+++	74776	101023	85057.37
1	rs34876581	1295403	T	C	0.138	0.116	0.936	-0.0214994661132367	0.0124	0.08243	5	---	74776	101023	85057.37
1	rs12079515	1215712	C	T	0.945	0.955	0.887	0.0239996896478807	0.0198	0.2252	2	---	74776	101023	85057.37
1	rs35710126	1304371	C	T	0.74	0.756	0.902	-0.0201006717070029	0.0107	0.06075	2	+-+	74776	101023	85057.37
1	rs34734423	1299633	C	G	0.752	0.764	0.873	-0.0251024465608414	0.0112	0.02534	2	---	74776	101023	85057.37
1	rs79596825	1216258	G	A	0.971	0.973	0.935	0.0341018649449722	0.0256	0.1825	2	--+	74776	101023	85057.37
1	rs149960518	1202471	G	A	0.976	0.975	0.937	0.0395956428583544	0.0282	0.1597	2	--+	74776	101023	85057.37
1	rs35705386	1295682	A	G	0.107	0.099	0.94	-0.0282040203730758	0.0128	0.02727	3	---	74776	101023	85057.37
1	rs3813210	1268159	C	T	0.922	0.933	0.823	0.0289955368412525	0.0161	0.07144	3	---	74776	101023	85057.37
1	rs143070056	1294375	G	T	0.979	0.98	0.864	0.0176041339483571	0.0349	0.6134	2	-++	74776	101023	85057.37
1	rs1536168	1241529	A	G	0.0818	0.0751	0.836	-0.0188974371044634	0.0149	0.2057	5	---	74776	101023	85057.37
1	rs72896260	1302106	T	G	0.856	0.872	0.51	-0.0418016408837633	0.0178	0.01885	1	-??	67390	94015	78506.5
1	rs113429154	1305700	A	G	0.742	0.757	0.905	-0.019294956182969	0.0108	0.07329	2	-+-	74776	101023	85057.37
1	rs307351	1263457	T	C	0.0398	0.0388	0.902	-0.0154994990469515	0.0199	0.4364	2	--+	74776	101023	85057.37
1	rs28418680	1343666	G	A	0.888	0.898	0.887	0.0194005857039748	0.013	0.1351	2	---	74776	101023	85057.37
1	rs13249	1288345	A	G	0.0397	0.0388	0.913	-0.0153979421800967	0.0198	0.4374	2	--+	74776	101023	85057.37
1	rs57834430	1215262	T	C	0.978	0.981	0.884	0.0379025370484673	0.0294	0.1978	2	++-	74776	101023	85057.37
1	rs138272841	1266425	G	A	0.955	0.959	0.881	0.0402010017441475	0.0192	0.03667	2	---	74776	101023	85057.37
1	rs307357	1281345	C	T	0.108	0.0993	0.932	-0.0292949370570243	0.0128	0.02171	3	+++	74776	101023	85057.37
1	rs79455564	1205336	T	C	0.956	0.956	0.747	-0.0222967349986103	0.0215	0.299	1	-?+	68624	97105	80270.17
1	rs2296471	1288823	A	G	0.124	0.108	0.931	-0.0239034240815591	0.0125	0.0559	8	---	74776	101023	85057.37
1	rs115307287	1214678	C	T	0.971	0.973	0.933	0.0308007491527123	0.0256	0.2288	3	--+	74776	101023	85057.37
1	rs141612519	1258818	G	A	0.982	0.983	0.862	0.00430073855169222	0.0372	0.9088	2	-++	74776	101023	85057.37
1	rs186292265	1270987	G	A	0.986	0.986	0.327	-0.0752948300371352	0.0676	0.2654	0	+??	67390	94015	78506.5
1	rs111883533	1275956	C	T	0.931	0.939	0.903	0.0353961009469877	0.0163	0.02936	2	---	74776	101023	85057.37
1	1:1310668_A_T	1310668	A	T	0.963	0.963	0.337	-0.00920221076479949	0.0356	0.796	0	-??	67390	94015	78506.5
1	rs74810910	1231001	G	A	0.955	0.954	0.323	0.0159028762794155	0.0372	0.669	0	-??	67390	94015	78506.5
1	rs2765023	1297065	C	T	0.722	0.748	0.895	-0.0213972981080803	0.0108	0.04781	17	++-	74776	101023	85057.37
1	rs2368566	1315044	G	A	0.123	0.106	0.935	-0.0240980393840575	0.0128	0.06073	2	+++	74776	101023	85057.37
1	rs2649591	1311472	G	A	0.123	0.106	0.936	-0.0246001168682327	0.0128	0.05559	3	+++	74776	101023	85057.37
1	rs3766185	1287922	G	A	0.11	0.1	0.934	-0.0292949370570243	0.0127	0.02126	3	+++	74776	101023	85057.37
1	rs61766199	1260168	C	A	0.139	0.116	0.918	-0.0208968257129853	0.0125	0.09419	2	+++	74776	101023	85057.37
1	rs2296472	1262591	C	T	0.136	0.114	0.921	-0.0213972981080803	0.0125	0.08677	3	+++	74776	101023	85057.37
1	rs307374	1270359	T	C	0.0395	0.0385	0.911	-0.0143017847108596	0.0198	0.4701	2	--+	74776	101023	85057.37
1	rs187261378	1215722	T	G	0.977	0.976	0.921	0.0308977113278438	0.0291	0.2883	2	++-	74776	101023	85057.37
1	rs3813211	1268195	G	A	0.943	0.952	0.873	0.036997088886122	0.0181	0.04094	2	---	74776	101023	85057.37
1	rs2477782	1237036	T	C	0.751	0.784	0.836	0.0361969153118182	0.0119	0.002435	4	+++	74776	101023	85057.37
1	rs307378	1268847	T	G	0.0395	0.0385	0.91	-0.0143017847108596	0.0198	0.4696	6	--+	74776	101023	85057.37
1	rs4970430	1211927	C	T	0.843	0.855	0.931	0.0288983900426488	0.0128	0.02388	2	---	74776	101023	85057.37
1	rs13306651	1226063	G	A	0.981	0.982	0.647	0.0439020462871288	0.0395	0.2665	21	--?	73542	97933	83293.7
1	rs2291889	1335218	G	A	0.963	0.963	0.917	0.0111970780932162	0.0205	0.5848	23	-++	74776	101023	85057.37
1	rs148991554	1271949	G	A	0.975	0.975	0.566	-0.0346949697968869	0.0362	0.3378	0	+??	67390	94015	78506.5
1	rs114814219	1237494	C	T	0.975	0.975	0.906	0.0326027085440124	0.0287	0.2565	2	--+	74776	101023	85057.37
1	rs619608	1231507	G	A	0.919	0.925	0.829	0.0147014028528927	0.0151	0.3294	3	---	74776	101023	85057.37
1	rs6668223	1206619	C	A	0.972	0.973	0.936	0.0339955472579582	0.0257	0.1859	4	--+	74776	101023	85057.37
1	rs2275915	1342612	G	C	0.694	0.71	0.713	-0.0238010101859522	0.0113	0.03473	4	+++	74776	101023	85057.37
1	rs74046660	1210435	A	G	0.848	0.858	0.951	0.0280041964095973	0.0128	0.02852	3	+++	74776	101023	85057.37
1	rs141483437	1294470	G	T	0.971	0.97	0.338	0.00710470172993172	0.0448	0.8732	1	-?+	68624	97105	80270.17
1	rs35194784	1305810	T	C	0.73	0.748	0.9	-0.0201006717070029	0.0111	0.07044	2	-+-	74776	101023	85057.37
1	rs112871502	1275716	T	A	0.954	0.958	0.878	0.0404987422798789	0.0193	0.03582	2	---	74776	101023	85057.37
1	rs7519613	1218852	G	T	0.951	0.962	0.901	0.0215951374365897	0.0216	0.3162	2	---	74776	101023	85057.37
1	rs115237750	1232233	G	A	0.978	0.977	0.832	0.0450976409030327	0.0319	0.1578	2	--+	74776	101023	85057.37
1	rs307359	1280014	A	G	0.108	0.0993	0.93	-0.0290993078252748	0.0128	0.0229	3	---	74776	101023	85057.37
1	rs142102173	1320408	G	A	0.977	0.977	0.324	-0.0573007769142667	0.0529	0.2787	0	+??	67390	94015	78506.5
1	rs186806059	1273874	C	T	0.981	0.982	0.341	-0.01999864650669	0.0557	0.7196	0	+??	67390	94015	78506.5
1	rs140894412	1336482	T	C	0.964	0.967	0.861	0.0499989570943217	0.0222	0.02451	3	+++	74776	101023	85057.37
1	rs116263241	1232229	A	G	0.978	0.977	0.833	0.0450020459197846	0.0319	0.1587	2	++-	74776	101023	85057.37
1	rs13306647	1221717	C	T	0.865	0.877	0.871	0.0366983037826737	0.0141	0.009537	2	---	74776	101023	85057.37
1	rs34582295	1312811	C	T	0.377	0.346	0.889	0.0021975835434872	0.0104	0.83	2	-++	74776	101023	85057.37
1	rs3737722	1209636	A	G	0.798	0.818	0.95	0.0305001066483263	0.0112	0.006489	4	+++	74776	101023	85057.37
1	rs12751100	1220954	G	A	0.818	0.844	0.874	0.043203157300648	0.0129	0.0008363	24	---	74776	101023	85057.37
1	rs2477779	1319636	T	G	0.14	0.139	0.437	-0.0123965203365513	0.0168	0.4606	2	-??	67390	94015	78506.5
1	rs188670510	1315065	G	T	0.953	0.952	0.301	-0.00979784248011106	0.0361	0.7852	1	+?+	68624	97105	80270.17
1	rs1262893	1216581	G	C	0.96	0.962	0.758	0.0467022717525102	0.0216	0.03093	2	-+-	74776	101023	85057.37
1	rs111421264	1305697	G	C	0.742	0.757	0.905	-0.019294956182969	0.0108	0.07329	2	+-+	74776	101023	85057.37
1	rs188647	1270329	A	G	0.0395	0.0385	0.911	-0.0143017847108596	0.0198	0.4703	2	--+	74776	101023	85057.37
1	rs6685064	1211292	C	T	0.798	0.818	0.953	0.0308007491527123	0.0112	0.00608	76	---	74776	101023	85057.37
1	rs307355	1265154	T	C	0.123	0.107	0.921	-0.0252049938352247	0.0125	0.04423	3	---	74776	101023	85057.37
1	rs2765015	1308982	A	G	0.0379	0.037	0.919	-0.0150019689183474	0.0204	0.461	13	--+	74776	101023	85057.37
1	rs192694927	1266475	C	T	0.986	0.986	0.358	0.031799009548949	0.0633	0.6154	0	-??	67390	94015	78506.5
1	rs307356	1282270	T	C	0.0395	0.0386	0.912	-0.0151034855773182	0.0198	0.4452	2	--+	74776	101023	85057.37
1	rs141714940	1346972	G	C	0.93	0.935	0.848	0.00330453400830047	0.0161	0.8389	3	--+	74776	101023	85057.37
1	rs17851391	1334475	G	C	0.974	0.973	0.426	0.0606999130996222	0.0397	0.1263	25	-??	67390	94015	78506.5
1	rs28821228	1299278	C	T	0.3	0.282	0.888	0.0147014028528927	0.0106	0.1683	2	-+-	74776	101023	85057.37
1	rs74046664	1215074	A	G	0.799	0.818	0.937	0.031498667059371	0.0113	0.005363	2	+++	74776	101023	85057.37
1	rs3933040	1264733	C	G	0.966	0.974	0.831	-0.00889948318703275	0.0271	0.7422	2	+--	74776	101023	85057.37
1	rs114964868	1210468	C	T	0.972	0.973	0.941	0.0305970979773775	0.0256	0.2304	2	--+	74776	101023	85057.37
1	rs34639471	1299662	T	G	0.739	0.756	0.899	-0.0212951405401588	0.0108	0.04931	2	-+-	74776	101023	85057.37
1	rs2296475	1237604	T	C	0.0817	0.0759	0.839	-0.0122041688389067	0.0149	0.4144	2	---	74776	101023	85057.37
1	rs74735644	1222963	C	T	0.983	0.983	0.346	0.0368043345220483	0.0591	0.5335	0	-??	67390	94015	78506.5
1	rs10449892	1255287	C	T	0.04	0.0391	0.891	-0.0180010511095525	0.0199	0.3646	2	++-	74776	101023	85057.37
1	rs3845293	1258246	A	C	0.138	0.115	0.924	-0.0213972981080803	0.0124	0.08488	46	---	74776	101023	85057.37
1	rs2477776	1311378	T	A	0.125	0.108	0.92	-0.0243951568347216	0.0128	0.05743	2	+++	74776	101023	85057.37
1	rs144228847	1339724	C	T	0.958	0.958	0.657	-0.0132980281439898	0.0255	0.6031	1	+?+	68624	97105	80270.17
1	rs61766184	1205231	T	A	0.986	0.986	0.651	-0.0943985954236476	0.054	0.08044	0	+??	67390	94015	78506.5
1	rs35642451	1300101	C	T	0.739	0.756	0.901	-0.0208049294331883	0.0108	0.05419	3	+-+	74776	101023	85057.37
1	rs2296474	1246004	A	G	0.0398	0.0388	0.875	-0.0182963622831166	0.0202	0.3638	3	--+	74776	101023	85057.37
1	rs146525333	1277649	G	T	0.955	0.959	0.875	0.0414010268486756	0.0194	0.03269	2	---	74776	101023	85057.37
1	rs148192735	1300303	C	G	0.982	0.981	0.886	0.0528960093534967	0.0351	0.1317	1	+?+	68624	97105	80270.17
1	rs11488701	1270453	C	T	0.954	0.957	0.877	0.0394033887747662	0.0192	0.04059	2	---	74776	101023	85057.37
1	rs17160669	1305561	C	T	0.742	0.757	0.905	-0.0193969096107316	0.0108	0.07215	64	+-+	74776	101023	85057.37
1	rs35860770	1307600	C	T	0.943	0.942	0.704	-0.0513038207587421	0.0194	0.008262	1	+?+	68624	97105	80270.17
1	rs139522421	1269888	C	A	0.965	0.967	0.573	-0.0260975991218731	0.0312	0.4035	1	+?+	68624	97105	80270.17
1	rs4970444	1320764	G	A	0.105	0.0956	0.934	-0.0278029446620889	0.0131	0.03438	2	+++	74776	101023	85057.37
1	rs2765035	1310074	C	G	0.0861	0.0728	0.903	-0.0124977728299804	0.0151	0.4081	2	---	74776	101023	85057.37
1	rs2649592	1311078	G	T	0.106	0.0969	0.938	-0.0255024404124231	0.0131	0.05123	2	+++	74776	101023	85057.37
1	rs2765024	1296818	C	G	0.0397	0.0388	0.917	-0.0156010662286512	0.0198	0.4295	2	--+	74776	101023	85057.37
1	rs148814621	1301981	C	T	0.982	0.981	0.884	0.0533037720223111	0.0351	0.1287	1	-?-	68624	97105	80270.17
1	rs149550876	1302878	T	C	0.956	0.96	0.88	0.0387013475370749	0.0196	0.04801	2	+++	74776	101023	85057.37
1	rs146403839	1310769	C	T	0.984	0.983	0.853	0.0582028682075395	0.0387	0.1333	1	-?-	68624	97105	80270.17
1	rs11260578	1221138	G	A	0.865	0.877	0.874	0.0366019024445485	0.0141	0.009735	4	---	74776	101023	85057.37
1	rs115231600	1208195	G	C	0.971	0.973	0.937	0.031498667059371	0.0256	0.2171	2	--+	74776	101023	85057.37
1	rs141676214	1292131	A	G	0.951	0.951	0.27	-0.0561048513847726	0.0388	0.1482	0	-??	67390	94015	78506.5
1	rs77293210	1241746	T	C	0.96	0.967	0.893	0.00539541851690754	0.0235	0.8177	3	+--	74776	101023	85057.37
1	rs2649593	1311022	C	T	0.741	0.757	0.887	-0.023002541565316	0.0114	0.04299	3	+++	74776	101023	85057.37
1	rs2454652	1315893	C	T	0.102	0.0943	0.94	-0.0248051189189711	0.0131	0.05837	3	+++	74776	101023	85057.37
1	rs143353318	1283418	G	C	0.979	0.98	0.868	0.0109992854583691	0.0348	0.753	2	-++	74776	101023	85057.37
1	rs36087904	1299260	A	G	0.739	0.756	0.899	-0.021101069908054	0.0108	0.05129	2	-+-	74776	101023	85057.37
1	rs71628956	1301388	A	G	0.77	0.786	0.765	-0.0242004837056584	0.012	0.04339	2	-+-	74776	101023	85057.37
1	rs114257304	1226512	G	A	0.98	0.98	0.585	-0.009696862978864	0.0421	0.8178	21	+??	67390	94015	78506.5
1	rs146564472	1323030	G	A	0.95	0.95	0.904	0.0143958802837323	0.0179	0.4208	2	-++	74776	101023	85057.37
1	rs35993679	1292749	C	T	0.138	0.116	0.933	-0.0213972981080803	0.0124	0.08475	3	+++	74776	101023	85057.37
1	rs188404662	1295445	G	A	0.984	0.984	0.204	-0.0557981629302465	0.0885	0.5284	0	+??	67390	94015	78506.5
1	rs145983033	1308115	G	C	0.971	0.971	0.647	-0.0695001429845276	0.0292	0.01741	1	+?+	68624	97105	80270.17
1	rs34522599	1299946	T	C	0.742	0.758	0.9	-0.0217038334437866	0.0109	0.04563	2	---	74776	101023	85057.37
1	rs1810745	1257593	A	G	0.0839	0.0798	0.902	-0.0346017967900747	0.0142	0.01459	14	---	74776	101023	85057.37
1	rs4018608	1203938	T	C	0.846	0.857	0.955	0.0289955368412525	0.0128	0.02359	55	+++	74776	101023	85057.37
1	rs621668	1227249	T	C	0.927	0.933	0.784	0.023198814502523	0.0163	0.1541	3	+++	74776	101023	85057.37
1	rs4970440	1299603	G	A	0.956	0.96	0.882	0.0372957847436969	0.0196	0.05712	2	---	74776	101023	85057.37
1	rs2273274	1226102	G	A	0.873	0.888	0.689	0.0377003271828256	0.0159	0.01818	2	--+	74776	101023	85057.37
1	rs139600717	1231587	G	A	0.945	0.944	0.276	-0.0346017967900747	0.0359	0.3351	0	+??	67390	94015	78506.5
1	1:1285434_C_G	1285434	C	G	0.952	0.952	0.254	-0.00150112612626709	0.0363	0.967	0	-??	67390	94015	78506.5
1	rs112501033	1336626	G	A	0.946	0.948	0.913	0.0101978249764461	0.0172	0.5529	3	-++	74776	101023	85057.37
1	rs143644995	1305807	C	A	0.979	0.979	0.606	-0.0431998193062192	0.0393	0.2718	1	+?-	68624	97105	80270.17
1	rs34385715	1216848	G	A	0.987	0.986	0.417	-0.0242004837056584	0.0655	0.7118	1	+??	67390	94015	78506.5
1	rs138128469	1320105	T	C	0.957	0.956	0.651	-0.0104039337153929	0.0258	0.688	1	-?-	68624	97105	80270.17
1	rs28368296	1299366	C	T	0.3	0.282	0.888	0.0149969810059077	0.0106	0.1585	2	-+-	74776	101023	85057.37
1	rs11548463	1309942	C	T	0.967	0.967	0.274	0.022299507494767	0.0463	0.6301	0	-??	67390	94015	78506.5
1	rs11488469	1332112	A	G	0.964	0.967	0.866	0.0485044090596151	0.0221	0.02841	2	+++	74776	101023	85057.37
1	rs6667923	1206343	C	A	0.949	0.958	0.891	0.0231011029079872	0.0201	0.2494	4	---	74776	101023	85057.37
1	rs34316807	1303254	A	T	0.74	0.757	0.902	-0.021203207651103	0.0108	0.04952	2	-+-	74776	101023	85057.37
1	rs142738732	1265106	T	A	0.975	0.974	0.573	-0.0316041926269978	0.0359	0.3787	0	+??	67390	94015	78506.5
1	rs3889966	1279428	G	A	0.758	0.768	0.869	-0.0221024699079472	0.0113	0.0498	3	+-+	74776	101023	85057.37
1	rs17139966	1336678	G	A	0.956	0.961	0.83	0.0267977123853779	0.0206	0.1936	3	---	74776	101023	85057.37
1	rs112533928	1310181	A	G	0.937	0.949	0.88	0.0295005481176215	0.0187	0.1147	2	+++	74776	101023	85057.37
1	rs35744813	1265460	T	C	0.136	0.114	0.919	-0.0208049294331883	0.0125	0.09572	3	---	74776	101023	85057.37
1	rs3855955	1276077	G	A	0.77	0.761	0.417	0.00169855663558151	0.0152	0.9089	3	-++	74776	101023	85057.37
1	rs11260577	1210471	T	C	0.775	0.798	0.942	0.0346043046869299	0.011	0.001608	11	+++	74776	101023	85057.37
1	rs145696671	1323628	C	A	0.984	0.984	0.303	0.0616029666104685	0.0671	0.3588	1	-?-	68624	97105	80270.17
1	rs112328758	1348786	G	A	0.963	0.968	0.825	0.0542987734073789	0.023	0.01822	2	---	74776	101023	85057.37
1	rs142267230	1332825	T	A	0.985	0.985	0.864	0.0281014301108748	0.039	0.4711	2	-++	74776	101023	85057.37
1	rs307381	1287449	T	A	0.0397	0.0388	0.912	-0.0153979421800967	0.0198	0.4377	2	++-	74776	101023	85057.37
1	rs144058633	1271093	G	A	0.985	0.985	0.285	0.0693021569865934	0.0746	0.3529	0	-??	67390	94015	78506.5
1	1:1288583_C_G	1288583	C	G	0.0878	0.0855	0.936	-0.0271040176920589	0.0142	0.0563	7	-??	67390	94015	78506.5
1	rs2765019	1300022	T	C	0.0392	0.0385	0.924	-0.0168003386783461	0.0199	0.3998	2	--+	74776	101023	85057.37
1	rs307370	1273278	A	G	0.241	0.231	0.85	0.0140015196358136	0.0098	0.1526	2	+--	74776	101023	85057.37
1	rs56673092	1210848	G	A	0.848	0.858	0.951	0.0281986543586787	0.0128	0.02769	2	---	74776	101023	85057.37
1	rs2649588	1314015	C	T	0.105	0.0962	0.94	-0.0255024404124231	0.0131	0.05032	39	+++	74776	101023	85057.37
1	rs2144440	1220136	A	G	0.807	0.835	0.859	0.0390957053401303	0.0127	0.002026	23	+++	74776	101023	85057.37
1	rs115554764	1210333	C	T	0.971	0.973	0.945	0.0311982343370806	0.0256	0.2227	2	--+	74776	101023	85057.37
1	rs11260576	1210360	C	T	0.798	0.818	0.949	0.0301993737308422	0.0112	0.007078	2	---	74776	101023	85057.37
1	rs150523057	1319004	G	A	0.979	0.979	0.304	0.016296487966892	0.0572	0.7761	1	-?+	68624	97105	80270.17
1	rs307353	1264463	A	G	0.0395	0.0387	0.871	-0.0197028322758684	0.0201	0.3265	2	--+	74776	101023	85057.37
1	rs4970439	1298411	C	T	0.108	0.0993	0.945	-0.027196494688472	0.0127	0.03258	2	+++	74776	101023	85057.37
1	rs12729599	1323078	A	G	0.384	0.35	0.884	0.00449986042489221	0.0106	0.6685	3	+--	74776	101023	85057.37
1	rs2765025	1296691	C	G	0.0397	0.0388	0.917	-0.0152050125429676	0.0198	0.4423	2	--+	74776	101023	85057.37
1	rs34561762	1305007	T	C	0.742	0.757	0.905	-0.0198966317144566	0.0108	0.06557	2	-+-	74776	101023	85057.37
1	rs138098558	1305719	G	A	0.98	0.98	0.868	0.0235993322503244	0.0363	0.5152	2	-++	74776	101023	85057.37
1	rs7547329	1215849	A	T	0.978	0.981	0.885	0.0384992991506098	0.0294	0.1898	2	++-	74776	101023	85057.37
1	rs116119245	1234554	A	C	0.975	0.974	0.909	0.0299956000353805	0.0286	0.2945	2	++-	74776	101023	85057.37
1	rs114345030	1203464	G	A	0.976	0.975	0.937	0.0395956428583544	0.0282	0.1599	2	--+	74776	101023	85057.37
1	rs113005319	1271853	G	C	0.98	0.979	0.31	0.0416024898545136	0.0575	0.4695	1	-?+	68624	97105	80270.17
1	rs141430443	1266740	T	A	0.936	0.936	0.442	0.0153023200084426	0.0255	0.5484	1	-?-	68624	97105	80270.17
1	rs191430682	1348003	A	G	0.953	0.953	0.833	-0.00389758572871345	0.0193	0.8404	2	---	74776	101023	85057.37
1	rs34372380	1305201	C	T	0.742	0.757	0.905	-0.0194988734340555	0.0108	0.07134	2	+-+	74776	101023	85057.37
1	rs36066545	1304143	G	A	0.742	0.759	0.902	-0.0203966036652218	0.0108	0.05913	2	+-+	74776	101023	85057.37
1	rs3813208	1261133	G	T	0.863	0.865	0.82	-0.050104527566688	0.0121	3.365e-05	2	+++	74776	101023	85057.37
1	rs112044473	1295152	G	A	0.987	0.986	0.377	-0.00749804017735716	0.069	0.9135	0	+??	67390	94015	78506.5
1	rs34782209	1294518	C	T	0.15	0.124	0.925	-0.0206007457079636	0.0124	0.09664	2	+++	74776	101023	85057.37
1	rs1240719	1346905	T	A	0.863	0.883	0.875	0.0166014304974254	0.0129	0.2003	8	---	74776	101023	85057.37
1	rs1886772	1254443	G	A	0.139	0.115	0.919	-0.0208968257129853	0.0124	0.09294	3	+++	74776	101023	85057.37
1	rs2064600	1220504	G	A	0.87	0.883	0.857	0.0326994961630157	0.0145	0.02391	2	---	74776	101023	85057.37
1	rs10907179	1254841	C	G	0.139	0.115	0.919	-0.0209989425960583	0.0124	0.09063	6	---	74776	101023	85057.37
1	rs75189781	1206861	T	C	0.976	0.975	0.95	0.0263010744193707	0.0296	0.3742	0	+??	67390	94015	78506.5
1	rs2477784	1298537	C	T	0.108	0.0993	0.945	-0.0275973271921043	0.0128	0.03101	2	+++	74776	101023	85057.37
1	rs113231348	1281833	C	T	0.931	0.939	0.906	0.0350968370374295	0.0162	0.03065	2	---	74776	101023	85057.37
1	rs181929025	1291085	C	T	0.974	0.976	0.853	0.0716041258594429	0.0281	0.01082	2	---	74776	101023	85057.37
1	rs2649613	1297723	A	G	0.04	0.039	0.914	-0.0146974807605841	0.0198	0.4582	2	--+	74776	101023	85057.37
1	rs2765032	1311434	T	A	0.0387	0.0381	0.928	-0.0146974807605841	0.02	0.4624	2	+++	74776	101023	85057.37
1	rs6690013	1226757	G	A	0.928	0.934	0.795	0.0170045988158238	0.0163	0.2951	10	---	74776	101023	85057.37
1	rs2649599	1305493	A	G	0.372	0.345	0.891	0.00059982007196755	0.0104	0.9576	2	+--	74776	101023	85057.37
1	rs11590283	1245368	G	A	0.399	0.363	0.828	0.0108014536938559	0.0106	0.3056	3	-+-	74776	101023	85057.37
1	rs35566806	1305912	C	T	0.73	0.748	0.898	-0.019203206984436	0.0111	0.08419	2	+-+	74776	101023	85057.37
1	rs2649589	1311716	G	A	0.123	0.106	0.936	-0.0248051189189711	0.0128	0.05313	12	+++	74776	101023	85057.37
1	rs2765030	1316648	C	T	0.12	0.103	0.907	-0.0222047099881925	0.0135	0.101	3	+++	74776	101023	85057.37
1	rs4970446	1340696	T	C	0.897	0.906	0.925	0.0267003518299564	0.0133	0.04425	4	+++	74776	101023	85057.37
1	rs3737719	1241903	C	G	0.223	0.201	0.82	-0.0393023164827424	0.012	0.001121	2	---	74776	101023	85057.37
1	rs1240743	1333436	C	A	0.319	0.337	0.526	0.00740253351674131	0.0119	0.5336	14	--+	74776	101023	85057.37
1	rs4970433	1263362	G	A	0.137	0.114	0.919	-0.0213972981080803	0.0125	0.0868	3	+++	74776	101023	85057.37
1	rs114720027	1226690	C	T	0.971	0.971	0.737	-0.0360003042410416	0.0274	0.1889	0	+??	67390	94015	78506.5
1	rs77641120	1239847	C	T	0.974	0.974	0.787	-0.0534957179427506	0.0289	0.06416	1	+??	67390	94015	78506.5
1	rs111357358	1209482	G	A	0.978	0.981	0.89	0.0374017521540008	0.029	0.1978	2	---	74776	101023	85057.37
1	rs4498744	1304936	C	G	0.742	0.757	0.904	-0.0197028322758684	0.0108	0.06758	2	-+-	74776	101023	85057.37
1	rs12731385	1294287	C	A	0.137	0.116	0.899	-0.0252049938352247	0.0128	0.0494	3	++-	74776	101023	85057.37
1	rs12408046	1308289	G	A	0.742	0.757	0.892	-0.0216016445577609	0.0114	0.05792	2	+-+	74776	101023	85057.37
1	rs34487973	1304662	G	A	0.742	0.757	0.904	-0.01999864650669	0.0108	0.0637	2	+-+	74776	101023	85057.37
1	rs11260575	1210352	A	G	0.776	0.799	0.94	0.0339955472579582	0.011	0.001903	2	+++	74776	101023	85057.37
1	rs1262895	1217020	G	C	0.914	0.923	0.842	0.0369007163483657	0.015	0.01368	2	---	74776	101023	85057.37
1	rs4970443	1316887	G	A	0.966	0.967	0.876	0.0465972853767823	0.0225	0.03796	3	---	74776	101023	85057.37
1	rs6603788	1218086	C	T	0.78	0.805	0.923	0.0366983037826737	0.0111	0.0008962	17	---	74776	101023	85057.37
1	rs112301494	1344686	A	G	0.888	0.898	0.884	0.0192044091837133	0.013	0.1394	2	+++	74776	101023	85057.37
1	rs112631554	1200192	C	G	0.952	0.959	0.891	0.0227003855207759	0.0205	0.2685	2	++-	74776	101023	85057.37
1	rs2649587	1316170	G	A	0.121	0.104	0.934	-0.0235040691879941	0.0129	0.06928	3	+++	74776	101023	85057.37
1	rs61766232	1294382	G	A	0.955	0.954	0.368	0.000799680170564244	0.0335	0.9802	1	-?+	68624	97105	80270.17
1	rs80025552	1214542	G	A	0.971	0.973	0.934	0.0336958638567256	0.0255	0.1858	2	--+	74776	101023	85057.37
1	rs2649608	1294928	A	G	0.0398	0.0389	0.915	-0.0150019689183474	0.0198	0.4504	2	--+	74776	101023	85057.37
1	rs2454654	1313342	A	G	0.0388	0.0381	0.927	-0.0146974807605841	0.02	0.4617	2	---	74776	101023	85057.37
1	rs2477775	1308628	A	G	0.0386	0.0377	0.783	-0.0115969858456632	0.0218	0.5954	2	---	74776	101023	85057.37
1	rs111873504	1343461	G	A	0.978	0.977	0.219	0.0382009626151637	0.0631	0.5449	0	-??	67390	94015	78506.5
1	rs34828044	1305121	C	T	0.742	0.757	0.905	-0.0197028322758684	0.0108	0.06783	2	+-+	74776	101023	85057.37
1	rs76755863	1266738	G	A	0.936	0.936	0.443	0.0150954876453349	0.0255	0.5538	21	-?-	68624	97105	80270.17
1	rs2649598	1306558	T	C	0.039	0.0382	0.926	-0.015895669405385	0.02	0.4275	2	---	74776	101023	85057.37
1	rs12142199	1249187	G	A	0.399	0.364	0.834	0.0110981866660334	0.0106	0.2952	22	-+-	74776	101023	85057.37
1	rs11485864	1328971	C	T	0.964	0.967	0.858	0.0483996117232768	0.0221	0.02867	3	---	74776	101023	85057.37
1	rs3737720	1241800	A	G	0.248	0.215	0.833	-0.0380030548002074	0.012	0.001584	2	---	74776	101023	85057.37
1	rs139532117	1212612	G	T	0.975	0.975	0.942	0.0227981362759783	0.0288	0.4286	0	-??	67390	94015	78506.5
1	rs7552460	1213930	T	C	0.978	0.981	0.884	0.0366983037826737	0.0293	0.211	2	++-	74776	101023	85057.37
1	rs144993949	1321090	C	T	0.962	0.963	0.921	0.0131037693769772	0.0204	0.5196	2	--+	74776	101023	85057.37
1	rs2649586	1316468	A	G	0.0379	0.0371	0.927	-0.0122041688389067	0.0203	0.5469	2	--+	74776	101023	85057.37
1	rs149195720	1344539	A	G	0.963	0.967	0.843	0.0520989697439806	0.0225	0.02056	2	+++	74776	101023	85057.37
1	rs71628954	1280808	C	T	0.972	0.972	0.634	-0.0767946549790727	0.0295	0.009319	1	+?+	68624	97105	80270.17
1	rs2368565	1315343	G	A	0.0387	0.038	0.927	-0.0139975096438537	0.02	0.4827	2	+++	74776	101023	85057.37
1	rs2985899	1300894	C	A	0.0423	0.0418	0.848	-0.0181028726978536	0.0197	0.3588	2	++-	74776	101023	85057.37
1	rs143567956	1322268	G	A	0.957	0.956	0.653	-0.0112025145079934	0.0258	0.6629	1	+?+	68624	97105	80270.17
1	rs12410087	1239935	A	C	0.859	0.862	0.82	-0.0484027392281675	0.0119	4.867e-05	25	---	74776	101023	85057.37
1	rs35031478	1252309	A	T	0.752	0.764	0.855	-0.0218980211012161	0.0113	0.05249	2	-+-	74776	101023	85057.37
1	rs2649585	1316674	C	T	0.123	0.106	0.93	-0.0231969816042026	0.013	0.07401	3	+++	74776	101023	85057.37
1	rs2765027	1296153	T	G	0.0397	0.0388	0.917	-0.0152050125429676	0.0198	0.4423	4	--+	74776	101023	85057.37
1	rs41285824	1246303	G	A	0.971	0.97	0.352	0.0154992634469238	0.0441	0.7254	1	-?+	68624	97105	80270.17
1	rs113869112	1336478	G	A	0.946	0.948	0.914	0.0106035827841911	0.0172	0.5386	2	-++	74776	101023	85057.37
1	rs2649610	1297213	G	C	0.128	0.127	0.826	-0.0177974390305806	0.0126	0.1578	0	+??	67390	94015	78506.5
1	rs4970432	1254136	G	A	0.138	0.114	0.917	-0.021101069908054	0.0124	0.09007	4	+++	74776	101023	85057.37
1	rs604618	1232319	G	A	0.862	0.884	0.849	0.0127977582298607	0.0127	0.3165	5	-+-	74776	101023	85057.37
1	rs2649590	1311533	G	C	0.102	0.0931	0.913	-0.0275973271921043	0.0137	0.04385	2	++-	74776	101023	85057.37
1	rs115771716	1255251	G	C	0.969	0.969	0.915	0.0183015011699126	0.0255	0.4714	2	-++	74776	101023	85057.37
1	rs3766183	1288471	C	T	0.123	0.107	0.932	-0.0251024465608414	0.0125	0.04465	3	+++	74776	101023	85057.37
1	rs182701918	1261347	C	T	0.982	0.981	0.884	0.0600032523358097	0.0348	0.08446	1	-?-	68624	97105	80270.17
1	rs113265331	1218794	C	T	0.987	0.986	0.894	0.0531994764675775	0.0383	0.1656	1	-?+	68624	97105	80270.17
1	rs307349	1262966	C	T	0.125	0.109	0.902	-0.0263029084210524	0.0125	0.0351	3	+++	74776	101023	85057.37
1	rs1749953	1230408	A	C	0.919	0.925	0.826	0.0147014028528927	0.0151	0.3324	2	+++	74776	101023	85057.37
1	rs7519699	1218890	G	C	0.953	0.963	0.902	0.0255020410123433	0.0217	0.241	2	---	74776	101023	85057.37
1	rs112491004	1338280	A	G	0.897	0.906	0.929	0.0266029817945341	0.0132	0.04372	2	+++	74776	101023	85057.37
1	rs34567656	1303677	C	T	0.742	0.759	0.899	-0.0222967349986103	0.0108	0.03921	2	+-+	74776	101023	85057.37
1	rs11260579	1222267	G	C	0.878	0.889	0.868	0.0352030377085245	0.016	0.02779	13	-??	67390	94015	78506.5
1	rs35435148	1304787	G	A	0.742	0.757	0.905	-0.0197028322758684	0.0108	0.06878	2	+-+	74776	101023	85057.37
1	rs11260570	1201640	T	C	0.949	0.958	0.887	0.023198814502523	0.0201	0.2486	3	+++	74776	101023	85057.37
1	rs115928552	1239708	C	G	0.975	0.974	0.908	0.0301023438164435	0.0285	0.291	2	++-	74776	101023	85057.37
1	rs114963616	1227847	C	T	0.971	0.971	0.354	-0.00130084573304807	0.0444	0.9758	1	-?+	68624	97105	80270.17
1	rs138615630	1276498	C	T	0.97	0.97	0.343	0.00720398884850252	0.0442	0.8715	1	-?+	68624	97105	80270.17
1	rs9726836	1324324	G	A	0.376	0.345	0.881	0.00249688019858715	0.0104	0.8107	2	-++	74776	101023	85057.37
1	rs146482883	1301642	A	G	0.957	0.956	0.637	-0.00790113189625729	0.026	0.7603	1	-?-	68624	97105	80270.17
1	rs61766242	1302408	A	G	0.0432	0.0421	0.895	-0.0162005226717083	0.0196	0.4096	2	---	74776	101023	85057.37
1	rs35742679	1299068	C	T	0.742	0.758	0.897	-0.0203966036652218	0.0109	0.06084	2	+-+	74776	101023	85057.37
1	rs307354	1264539	G	C	0.0855	0.0806	0.908	-0.0310985871020312	0.014	0.02645	38	+++	74776	101023	85057.37
1	rs2274262	1242707	A	G	0.252	0.219	0.839	-0.0370997639570267	0.0119	0.001784	2	---	74776	101023	85057.37
1	rs182532	1287040	T	C	0.0397	0.0387	0.912	-0.0153979421800967	0.0198	0.4379	2	--+	74776	101023	85057.37
1	rs3753340	1217058	G	A	0.971	0.974	0.859	0.0193025022544974	0.0245	0.4304	15	-+-	74776	101023	85057.37
1	rs56210437	1212795	C	A	0.822	0.841	0.938	0.0267977123853779	0.0122	0.028	2	---	74776	101023	85057.37
1	rs151070368	1272072	G	T	0.981	0.982	0.855	0.0102968054773682	0.0366	0.7788	2	-++	74776	101023	85057.37
1	rs35242196	1333598	C	A	0.749	0.764	0.882	-0.0263953113595316	0.0118	0.02457	23	+++	74776	101023	85057.37
1	rs34272775	1239180	G	A	0.861	0.863	0.814	-0.0476997588774203	0.0121	7.508e-05	2	+++	74776	101023	85057.37
1	rs35796746	1265014	C	T	0.972	0.972	0.616	-0.0778966787084814	0.0302	0.009987	1	+?+	68624	97105	80270.17
1	rs74950664	1215260	T	C	0.971	0.973	0.932	0.0329994782631079	0.0255	0.196	3	++-	74776	101023	85057.37
1	rs1268339	1215424	T	C	0.573	0.608	0.73	-0.000800320170769155	0.0107	0.9378	2	-++	74776	101023	85057.37
1	rs149905664	1208026	C	T	0.986	0.985	0.262	0.0258041896815329	0.0825	0.7544	0	-??	67390	94015	78506.5
1	rs11489820	1313584	G	C	0.375	0.346	0.888	0.00229735904868346	0.0103	0.8208	2	-++	74776	101023	85057.37
1	rs141342516	1270251	C	T	0.981	0.982	0.856	0.0101978249764461	0.0366	0.7797	2	-++	74776	101023	85057.37
1	rs2985898	1318351	T	C	0.0379	0.0371	0.924	-0.0121029460677457	0.0203	0.5512	2	--+	74776	101023	85057.37
1	rs74564044	1239797	G	A	0.971	0.971	0.355	0.00939572164036218	0.0446	0.8337	1	-?+	68624	97105	80270.17
1	rs141828946	1201945	T	C	0.959	0.959	0.272	-0.0341050206499513	0.0419	0.4157	0	-??	67390	94015	78506.5
1	rs2649612	1297635	G	A	0.0397	0.0388	0.916	-0.015702643727291	0.0198	0.4289	2	++-	74776	101023	85057.37
1	rs35056373	1297059	G	A	0.325	0.295	0.887	0.0166997792224134	0.0106	0.1177	2	--+	74776	101023	85057.37
1	rs139510351	1263451	C	T	0.962	0.965	0.631	-0.0689964429219005	0.0264	0.008953	1	+?-	68624	97105	80270.17
1	rs28890279	1300540	A	G	0.739	0.756	0.901	-0.021101069908054	0.0108	0.05063	2	-+-	74776	101023	85057.37
1	rs9727393	1320129	C	G	0.375	0.345	0.883	0.00299550897979837	0.0104	0.7765	2	+--	74776	101023	85057.37
1	rs2229833	1226651	G	C	0.975	0.974	0.909	0.0366019024445485	0.0283	0.1972	2	--+	74776	101023	85057.37
1	rs6662635	1220425	A	G	0.971	0.972	0.808	0.0558981756288099	0.0258	0.03028	5	+++	74776	101023	85057.37
1	rs307369	1274242	A	G	0.0395	0.0385	0.911	-0.0145960053074092	0.0198	0.4601	2	--+	74776	101023	85057.37
1	rs147874931	1275730	G	A	0.979	0.981	0.86	0.00909848298525935	0.0353	0.7953	2	-++	74776	101023	85057.37
1	rs1240712	1344067	T	C	0.866	0.886	0.881	0.0172012073197748	0.0129	0.181	3	+++	74776	101023	85057.37
1	rs35745967	1309885	A	G	0.741	0.758	0.89	-0.0222967349986103	0.0114	0.05138	3	-+-	74776	101023	85057.37
1	rs11548045	1342394	G	A	0.971	0.97	0.336	0.00980180497226026	0.044	0.8243	3	-?+	68624	97105	80270.17
1	rs111876693	1336006	C	T	0.941	0.941	0.294	-0.0527048164320283	0.034	0.1211	0	+??	67390	94015	78506.5
1	rs74046665	1215078	A	G	0.799	0.818	0.937	0.0315955615897506	0.0113	0.005246	2	+++	74776	101023	85057.37
1	rs307348	1261824	G	C	0.108	0.0986	0.923	-0.0293979151845611	0.0128	0.02215	2	+++	74776	101023	85057.37
1	rs307379	1286967	A	G	0.0392	0.0385	0.902	-0.0144032303107437	0.0199	0.4689	2	-++	74776	101023	85057.37
1	rs147805614	1287250	C	G	0.97	0.97	0.339	0.0129951954948113	0.0444	0.7704	1	+?-	68624	97105	80270.17
1	rs142868903	1272045	G	A	0.966	0.967	0.572	-0.0247026126403718	0.0313	0.431	1	+?+	68624	97105	80270.17
1	rs2649597	1307638	T	C	0.074	0.0642	0.902	-0.0131966945943914	0.016	0.4082	2	-+-	74776	101023	85057.37
1	rs11260584	1239339	T	G	0.14	0.117	0.856	-0.015895669405385	0.0127	0.2121	20	---	74776	101023	85057.37
1	rs307368	1274350	A	G	0.108	0.0989	0.928	-0.0292949370570243	0.0129	0.0229	5	---	74776	101023	85057.37
1	rs2313197	1299129	C	T	0.0402	0.0391	0.921	-0.017502275136142	0.0197	0.3735	2	+++	74776	101023	85057.37
1	rs143423496	1278047	G	A	0.98	0.981	0.859	0.0125015292229252	0.0362	0.7298	2	-++	74776	101023	85057.37
1	rs146086079	1230030	G	A	0.976	0.975	0.907	0.0343048036919902	0.0287	0.2322	2	--+	74776	101023	85057.37
1	rs1240746	1330726	A	G	0.62	0.655	0.885	-0.00470103255864902	0.0107	0.6593	2	-++	74776	101023	85057.37
1	rs34429643	1316247	A	G	0.746	0.76	0.885	-0.0226035462098532	0.0115	0.04998	4	-+-	74776	101023	85057.37
1	rs183005773	1294411	C	T	0.975	0.974	0.751	-0.0623968162257107	0.0301	0.03817	1	+??	67390	94015	78506.5
1	rs1171	1337334	G	T	0.749	0.763	0.876	-0.0263029084210524	0.0118	0.02513	4	+++	74776	101023	85057.37
1	rs72634803	1270132	G	A	0.966	0.967	0.573	-0.0270012755029434	0.0312	0.3867	2	+?+	68624	97105	80270.17
1	rs34442823	1342945	C	A	0.741	0.764	0.86	-0.0251024465608414	0.0126	0.04634	0	+??	67390	94015	78506.5
1	rs28503348	1300578	C	T	0.739	0.756	0.901	-0.0209989425960583	0.0108	0.05243	2	+-+	74776	101023	85057.37
1	rs146480127	1338324	C	T	0.961	0.966	0.857	0.0533037720223111	0.0217	0.01405	2	---	74776	101023	85057.37
1	rs147007260	1214153	G	A	0.971	0.973	0.94	0.0338988850054592	0.0255	0.1841	2	--+	74776	101023	85057.37
1	rs1240713	1345003	T	C	0.881	0.893	0.87	0.0167981182758809	0.013	0.1974	2	+++	74776	101023	85057.37
1	rs1749952	1230689	C	T	0.919	0.925	0.827	0.0147999386115992	0.0151	0.3291	2	---	74776	101023	85057.37
1	rs2477777	1314172	C	T	0.105	0.0962	0.94	-0.0256973671872587	0.013	0.04914	22	+++	74776	101023	85057.37
1	1:1288583_C_A	1288583	C	A	0.958	0.957	0.354	-0.0256050287153947	0.0327	0.4336	0	+??	67390	94015	78506.5
1	rs138200535	1319869	G	C	0.985	0.984	0.864	0.0295976364389436	0.0384	0.4401	2	-++	74776	101023	85057.37
1	rs149812757	1271940	C	T	0.986	0.985	0.335	0.044600447168905	0.0679	0.5112	1	-?-	68624	97105	80270.17
1	rs142740361	1347161	G	A	0.979	0.979	0.545	-0.0428031223253094	0.0416	0.3035	1	+??	67390	94015	78506.5
1	rs55834051	1216195	C	A	0.848	0.859	0.935	0.0281986543586787	0.0129	0.02925	2	---	74776	101023	85057.37
1	rs307373	1271175	A	G	0.0395	0.0385	0.91	-0.0144032303107437	0.0198	0.466	2	--+	74776	101023	85057.37
1	rs3104610	1302555	C	T	0.0407	0.0398	0.913	-0.0177974390305806	0.0198	0.3686	2	+++	74776	101023	85057.37
1	rs35035339	1329421	G	A	0.862	0.865	0.805	-0.0521041493573948	0.0124	2.484e-05	2	+++	74776	101023	85057.37
1	rs307361	1278237	T	C	0.0396	0.0386	0.912	-0.0149004625639624	0.0199	0.4545	2	--+	74776	101023	85057.37
1	rs115765949	1236856	C	T	0.975	0.975	0.908	0.0327962744150825	0.0287	0.2529	2	--+	74776	101023	85057.37
1	rs3737723	1209539	C	A	0.848	0.858	0.951	0.0280041964095973	0.0128	0.02876	2	---	74776	101023	85057.37
1	rs2649595	1308871	A	T	0.0462	0.0459	0.783	-0.0176956485356892	0.0197	0.369	2	---	74776	101023	85057.37
1	rs144719660	1276368	A	G	0.98	0.979	0.312	0.0282958691548473	0.057	0.6198	1	+?-	68624	97105	80270.17
1	rs140361978	1258527	C	T	0.97	0.97	0.351	0.0133011462391285	0.0441	0.7626	1	-?+	68624	97105	80270.17
1	rs34883051	1305066	T	C	0.742	0.757	0.905	-0.0198966317144566	0.0108	0.06549	3	-+-	74776	101023	85057.37
1	rs141894431	1343135	G	A	0.942	0.942	0.854	-0.000200020002667045	0.0173	0.9894	2	-++	74776	101023	85057.37
1	rs139041635	1245535	G	A	0.987	0.988	0.254	-0.125098478378138	0.0883	0.1566	0	+??	67390	94015	78506.5
1	rs2313198	1299737	A	C	0.738	0.755	0.898	-0.0212951405401588	0.0107	0.04722	3	-+-	74776	101023	85057.37
1	rs139295104	1337220	G	A	0.964	0.967	0.86	0.0501986955327459	0.0222	0.0239	2	---	74776	101023	85057.37
1	rs141858975	1284139	C	T	0.979	0.979	0.216	-0.0146974807605841	0.0717	0.8376	0	+??	67390	94015	78506.5
1	rs114736836	1238082	C	T	0.978	0.978	0.218	-0.0606952493104976	0.0691	0.3797	0	+??	67390	94015	78506.5
1	rs4970365	1289911	G	A	0.109	0.0998	0.936	-0.0271040176920589	0.0127	0.03301	3	+++	74776	101023	85057.37
