## Supplemental Data 5 for "Metabolic Gating and the Evolution of Human Cognitive Plasticity: A Comparative Genomic Analysis": ASD_HCAR2_hits.tsv

CHR	SNP	BP	A1	A2	INFO	OR	SE	P
12	rs2649984	123192508	T	C	0.79	0.99094	0.0358	0.7991
12	rs57829066	123194708	A	G	0.998	1.02153	0.0177	0.2288
12	rs35683065	123164062	C	G	0.999	0.97971	0.0176	0.2443
12	rs7958805	123165883	T	G	0.988	1.02860	0.014	0.04363
12	rs10847452	123163848	T	G	0.987	1.02922	0.014	0.04002
12	rs9668559	123190945	A	C	0.998	0.98807	0.014	0.3916
12	rs644626	123167138	T	C	0.987	0.98432	0.0143	0.2699
12	rs2088682	123162903	T	C	0.972	0.97006	0.0141	0.0312
12	rs7134802	123180276	A	C	0.864	0.97609	0.0211	0.2515
12	chr12:123199838	123199838	A	C	0.874	0.91750	0.0719	0.2309
12	rs1798184	123191912	T	C	0.998	1.01227	0.014	0.385
12	rs10773434	123166296	A	T	0.987	0.97103	0.014	0.03542
12	rs61955030	123197906	T	G	0.827	0.96050	0.0253	0.1111
12	rs187574536	123161187	A	T	0.765	0.96667	0.0568	0.5508
12	rs11059306	123152363	T	G	0.978	0.98896	0.0176	0.527
12	rs10773429	123163173	T	C	0.976	1.03035	0.0141	0.0342
12	rs631256	123199327	A	G	0.981	0.98797	0.0141	0.3923
12	rs370458927	123193285	GTCA	G	0.998	0.97258	0.0141	0.04903
12	rs7135207	123161416	A	T	0.727	1.01949	0.0406	0.6339
12	chr12:123171330	123171330	TTCTCTCTC	TTCTC	1	0.97951	0.0176	0.2397
12	rs515431	123159814	A	G	0.906	1.01511	0.0211	0.4792
12	rs193086349	123189668	T	C	0.893	1.02092	0.054	0.7011
12	rs118029747	123165949	A	G	0.873	1.09669	0.0723	0.202
12	rs78719322	123185555	T	G	0.824	1.01572	0.0229	0.4959
12	rs10715040m	123183705	C	CA	0.999	0.97941	0.0176	0.2374
12	rs374433955	123193330	A	AC	0.993	1.03015	0.0141	0.03555
12	rs7972971	123182332	T	G	0.996	0.97258	0.0141	0.04914
12	rs6489204	123168193	A	G	0.988	1.02819	0.014	0.04612
12	rs6489191	123154039	A	G	0.891	0.99213	0.0149	0.5974
12	rs10715040	123183705	CAA	CA	0.944	1.03562	0.0149	0.01909
12	rs34947178	123152198	A	AT	0.866	0.98876	0.0163	0.4881
12	rs602293	123194636	T	C	0.997	1.01157	0.014	0.4119
12	rs4759401	123184626	C	G	0.983	1.01521	0.0174	0.3867
12	rs582452	123186539	A	G	0.988	1.02153	0.0176	0.2263
12	rs75751153	123198014	T	C	0.999	0.98787	0.014	0.3832
12	rs7296217	123166913	A	T	1	0.98000	0.0176	0.2502
12	rs7970419	123167344	A	G	0.989	1.02850	0.014	0.04419
12	chr12:123194892	123194892	A	C	0.877	0.96899	0.0418	0.4517
12	rs646001	123160901	A	G	0.931	1.01572	0.0143	0.2774
12	rs1827177	123197157	A	G	0.954	0.97687	0.0147	0.1108
12	rs2649991	123179461	A	G	1.01	1.02000	0.0176	0.2584
12	rs582856	123186458	T	C	0.999	1.01939	0.0176	0.2749
12	rs545234	123188076	T	G	1.01	0.97981	0.0176	0.2449
12	rs147030932	123186064	C	G	0.854	0.95018	0.0571	0.3713
12	rs2262194	123198921	T	G	0.999	1.01207	0.0165	0.4673
12	rs143753223	123169872	A	T	0.744	1.02347	0.0227	0.306
12	rs575171	123194635	T	C	0.995	0.97746	0.0177	0.1955
12	rs535010	123182310	C	G	0.996	0.98787	0.014	0.3821
12	rs10773436	123166371	A	G	0.988	0.97239	0.014	0.04478
12	rs2550	123199477	T	C	1	0.98787	0.014	0.3828
12	rs35576166	123155218	A	T	0.883	1.02665	0.0296	0.3738
12	rs75996903	123152694	A	G	0.917	0.95993	0.0465	0.3798
12	rs1696344m	123183059	T	C	1.01	0.97990	0.0176	0.2472
12	rs642895	123158291	T	C	0.89	1.01440	0.0213	0.5012
12	rs662889	123188079	A	G	1.01	0.97981	0.0176	0.2449
12	rs1798219	123180061	A	C	1.01	1.02071	0.0176	0.242
12	rs72422728	123152489	C	CT	0.894	0.99452	0.0165	0.7382
12	rs11353571	123159750	C	CT	0.887	1.01491	0.0209	0.4813
12	rs35920061	123164179	CAG	C	0.987	0.97142	0.014	0.03846
12	rs2936772	123199394	T	C	0.989	0.98797	0.0167	0.4696
12	rs4759404	123162656	T	C	0.978	0.98059	0.0178	0.2718
12	rs79685171	123186611	C	G	0.765	1.01918	0.0258	0.461
12	rs588293	123195427	A	G	1	1.01268	0.014	0.3685
12	rs7350636	123156676	C	G	0.917	1.01339	0.0149	0.372
12	rs2133632	123159404	C	G	0.896	1.01308	0.0214	0.5452
12	rs12370672	123180904	T	G	0.991	1.02747	0.014	0.05229
12	rs35566265	123177750	CT	C	0.914	1.02501	0.015	0.09889
12	rs369214502	123193251	A	C	0.993	1.02388	0.0141	0.09453
12	rs507525	123181581	T	C	0.994	1.02173	0.0178	0.2254
12	rs11422270	123151911	C	CA	0.762	0.99561	0.0186	0.8111
12	rs525215	123179771	A	G	1.01	0.98039	0.0176	0.2584
12	rs10773474	123192170	T	C	0.998	0.97443	0.0141	0.06531
12	rs509548	123181855	A	T	1.01	0.97981	0.0176	0.2461
12	rs2264446	123180255	T	G	0.922	1.01908	0.0145	0.1935
12	rs632393	123178817	A	G	1.01	0.98039	0.0176	0.259
12	rs55736428	123189068	T	C	0.866	1.02450	0.035	0.4903
12	rs681317	123196474	A	G	1	0.98787	0.014	0.3821
12	rs612057	123184550	T	C	0.997	0.98748	0.014	0.3698
12	rs6489222	123189499	A	G	0.998	0.98787	0.014	0.3844
12	rs2264433	123179530	A	G	0.99	0.98423	0.0143	0.267
12	rs147433011	123162845	T	C	0.821	0.96204	0.0598	0.5173
12	rs493623	123199755	A	G	0.943	0.99730	0.0142	0.8477
12	rs188151349	123170492	A	G	0.926	1.04687	0.0575	0.4254
12	rs597343	123185554	T	C	0.824	0.98452	0.0229	0.4953
12	rs680934	123196508	T	C	1	0.98778	0.014	0.3789
12	rs7966605	123162566	T	C	0.964	0.98285	0.0144	0.229
12	rs7959072	123166094	T	G	0.989	1.02850	0.014	0.04381
12	rs138619868	123185759	T	G	0.995	1.01227	0.014	0.3853
12	rs71308025	123173666	T	TAAAC	1.01	1.02030	0.0176	0.2519
12	rs10773445	123177108	A	G	0.991	0.97307	0.014	0.05041
12	rs645987	123160886	A	G	0.908	0.98531	0.021	0.4818
12	rs11310084	123155058	C	CA	0.797	1.01501	0.0155	0.3358
12	rs486036	123160730	T	G	0.911	1.01633	0.0211	0.4417
12	chr12:123153459	123153459	CTTTTTTTTTTTT	C	0.844	1.00713	0.0151	0.639
12	rs10444445	123191491	A	T	0.998	1.02603	0.0141	0.06799
12	rs4759364	123162786	T	C	0.981	0.98010	0.0178	0.2589
12	rs584844	123155899	T	C	0.703	1.03210	0.0169	0.06087
12	rs34178329	123191205	GA	G	0.977	0.98758	0.0142	0.3773
12	rs71456761	123179607	T	C	0.796	0.98059	0.0536	0.7154
12	rs568853	123177128	A	G	1	0.97981	0.0176	0.2456
12	rs11059356	123163803	A	G	0.987	1.02963	0.014	0.03769
12	rs35047515	123171483	C	CG	1.01	0.98049	0.0175	0.262
12	rs147417993	123166354	A	G	0.946	0.90883	0.0483	0.04771
12	rs2088678	123162954	T	C	0.973	0.97035	0.0141	0.0332
12	rs488391	123189678	T	C	0.998	1.01217	0.014	0.3874
12	rs10773433	123166252	A	G	0.987	0.97113	0.014	0.03558
12	rs531791	123172612	T	C	0.99	0.97258	0.014	0.04632
12	rs2133633	123159400	A	G	0.894	0.98590	0.0214	0.5076
12	rs71456765	123193485	A	T	0.986	1.00592	0.0139	0.6712
12	rs55776099	123198832	A	G	0.993	1.02276	0.0144	0.1178
12	rs73224198	123172353	A	T	0.938	1.05306	0.0315	0.1005
12	rs116950578	123188577	T	C	0.903	1.02809	0.0434	0.5239
12	rs11323486	123189626	C	CT	0.995	1.01177	0.014	0.4052
12	rs145305866	123188531	C	G	0.737	0.95180	0.0818	0.5458
12	rs585465	123175965	T	C	1.01	0.98049	0.0176	0.2615
12	rs7969474	123165562	T	C	0.988	1.02860	0.014	0.04344
12	rs1696336	123179842	C	G	1.01	1.02000	0.0176	0.2603
12	rs150434500	123158245	T	C	0.751	1.03303	0.0572	0.5691
12	rs2256936	123198936	T	C	1	1.01238	0.014	0.379
12	rs6489210	123180245	T	C	0.864	1.02450	0.0211	0.2516
12	rs526276	123192454	T	C	1.01	0.97902	0.0176	0.2263
12	rs182085268	123165669	A	G	0.919	0.97054	0.0407	0.4627
12	rs10847456	123164553	T	C	0.988	1.02829	0.014	0.04596
12	rs1097964	123159426	T	C	0.903	0.98620	0.0212	0.5122
12	rs645491	123181661	T	C	1.01	1.02010	0.0176	0.2583
12	rs838778	123159176	A	G	0.899	0.98521	0.0212	0.484
12	rs574413	123194673	A	G	0.998	0.98768	0.014	0.3763
12	rs680838	123196572	T	C	1	0.98778	0.014	0.3782
12	rs143437318	123169838	ATATTTATTTATT	A	0.984	1.02398	0.0141	0.09432
12	rs141692643	123197699	T	C	0.995	1.01086	0.0165	0.5136
12	rs7133768	123189794	T	C	0.962	0.98295	0.0153	0.2623
12	rs6489201	123161014	A	G	0.972	0.99074	0.0144	0.5187
12	rs11059476	123192599	T	C	0.865	1.07015	0.0369	0.0662
12	rs2454705	123192848	A	G	0.999	1.01258	0.014	0.3724
12	rs597365	123185538	T	G	0.946	0.98383	0.0189	0.3886
12	rs11059384	123170301	A	C	1.01	0.98020	0.0176	0.2536
12	rs117817051	123197454	T	C	0.99	0.98669	0.0141	0.3432
12	rs506812	123181553	A	G	0.985	1.02276	0.0179	0.2099
12	chr12:123180095	123180095	C	G	0.804	1.13451	0.0618	0.041
12	rs5801488	123166729	CTTTTGTTTTG	C	0.917	0.98482	0.0144	0.2893
12	rs2454722	123171218	A	G	1.01	1.01918	0.0175	0.2796
12	rs600501	123195014	A	G	0.999	0.98817	0.014	0.3967
12	rs4759370	123152216	A	G	0.899	1.01928	0.0282	0.4977
12	rs474564	123158193	C	G	0.886	1.03035	0.0149	0.0439
12	rs838777	123159262	T	C	0.878	1.00894	0.0205	0.6636
12	chr12:123182618	123182618	T	TTTTCTTCC	1.01	1.02020	0.0176	0.2555
12	rs6489203	123165081	A	G	0.999	0.97981	0.0176	0.246
12	rs523732	123185314	T	C	0.746	1.05064	0.0279	0.07615
12	rs11059418	123179430	T	C	0.99	1.02757	0.014	0.05186
12	rs6489190	123153825	T	C	0.998	1.01086	0.0174	0.5331
12	rs4453272	123184235	T	C	0.979	1.01410	0.0174	0.4223
12	rs71456760	123169235	T	G	0.879	1.01066	0.0495	0.8298
12	rs7956284	123183017	A	G	1.01	0.98010	0.0176	0.2525
12	rs11312965	123174373	GA	G	0.983	0.98580	0.0143	0.3163
12	rs7305589	123189208	T	C	0.997	1.02634	0.0141	0.06484
12	rs150362789	123199392	A	C	0.989	0.98797	0.0167	0.4696
12	rs72210249	123188963	A	AT	0.966	0.97482	0.0145	0.07819
12	rs200230649	123180380	T	C	0.979	1.01552	0.0143	0.2839
12	rs7974561	123190230	A	C	0.882	0.98452	0.0182	0.3921
12	rs190655907	123161331	T	C	0.882	1.13496	0.0811	0.1187
12	rs9668547	123190700	A	T	0.998	0.98807	0.014	0.3897
12	rs635400	123171089	A	G	1.01	1.01959	0.0175	0.2672
12	rs34241010	123175272	C	CA	0.984	1.02963	0.014	0.03736
12	rs11059504	123195036	T	G	0.999	1.02655	0.0141	0.06271
12	rs112858318	123158215	CT	C	0.888	1.01481	0.0213	0.4912
12	chr12:123163455	123163455	T	C	0.71	1.13100	0.0918	0.1799
12	rs137895931	123187273	A	G	0.874	0.91037	0.072	0.192
12	rs151082097	123171407	C	G	0.926	1.04676	0.0575	0.4263
12	rs6489209	123180226	T	C	0.911	0.98010	0.0197	0.3064
12	rs1798218	123183091	A	G	0.999	0.98030	0.0176	0.2571
12	rs598322	123156551	T	C	0.88	0.98275	0.0148	0.2378
12	rs62969561	123196183	CT	C	0.962	1.01501	0.0142	0.2918
12	rs36030505	123165673	A	G	0.919	1.03045	0.0407	0.4614
12	rs56959712	123188475	T	G	0.999	0.98886	0.0165	0.4972
12	rs118110667	123188364	A	G	0.993	1.02316	0.0177	0.1954
12	rs117210083	123152855	T	C	0.794	0.95734	0.0619	0.4813
12	rs589154	123175129	T	C	1.01	0.98049	0.0176	0.2621
12	rs34371863	123155683	T	C	0.891	1.02122	0.0286	0.4613
12	rs11059507	123195310	T	C	0.999	0.97375	0.0141	0.05812
12	rs491489	123178410	T	C	0.993	0.98620	0.0173	0.4223
12	rs6489205	123168333	A	T	0.978	1.03200	0.0141	0.02598
12	rs4759361	123178280	A	T	1.01	0.97971	0.0176	0.2425
12	rs7299398	123180260	T	C	0.864	1.02439	0.0211	0.253
12	rs6489208	123180224	C	G	0.911	1.02030	0.0197	0.3077
12	rs73226103	123196078	C	G	0.928	0.98541	0.026	0.5725
12	rs11610408	123161990	T	C	0.799	1.03200	0.0275	0.2523
12	rs112378089	123189285	T	G	0.898	1.01157	0.0368	0.7547
12	rs61955033	123199842	T	C	1	0.98758	0.014	0.3714
12	rs7134798	123180266	T	C	0.864	0.97609	0.0211	0.2515
12	rs7969523	123168636	T	G	1	1.02041	0.0176	0.2512
12	rs7309056	123167793	T	G	0.987	1.02809	0.014	0.04732
12	rs61955029	123195800	T	G	0.999	0.97375	0.0141	0.05857
12	rs28675952	123199676	A	C	0.987	0.97765	0.0144	0.1168
12	rs59995054	123150129	C	CTCTTT	0.896	0.99581	0.0147	0.7751
12	rs527877	123157029	T	C	0.88	1.01298	0.0214	0.5466
12	rs149018547	123172280	T	C	0.848	0.94450	0.0419	0.1728
12	rs586573	123185601	A	G	0.994	1.01339	0.014	0.3416
12	rs2244689	123172330	A	G	1.01	1.01979	0.0176	0.2639
12	rs1696345	123183060	T	G	1.01	1.02071	0.0176	0.242
12	rs34425606	123174023	A	AT	0.949	1.01329	0.0181	0.4646
12	rs507478	123181561	A	C	0.985	1.02276	0.0179	0.2099
12	rs139129572	123178478	GA	G	0.965	0.97599	0.0182	0.1807
12	rs2454718	123191375	T	C	0.998	0.98797	0.014	0.3887
12	rs138848243	123196457	A	G	0.952	1.06120	0.0473	0.2089
12	rs562042	123173639	A	G	1.01	1.01990	0.0176	0.2627
12	rs10773435	123166298	C	G	0.987	1.02963	0.014	0.03652
12	rs117195351	123192738	A	T	0.972	1.04019	0.0378	0.2965
12	rs492699	123186381	T	C	0.92	1.00351	0.0168	0.8362
12	rs113740515	123199410	A	G	0.993	0.98718	0.0166	0.4355
12	rs601339	123174743	A	G	1.01	1.01990	0.0176	0.2621
12	rs643285	123182151	A	G	1.01	0.98020	0.0176	0.2548
12	rs630408	123172822	T	C	1.01	0.98049	0.0176	0.2627
12	rs7307887	123151953	T	C	0.916	0.99870	0.016	0.9329
12	rs582927	123155443	C	G	0.873	0.98560	0.0268	0.5888
12	rs117229593	123168647	A	T	0.968	1.04112	0.038	0.2897
12	rs10847446	123160304	A	G	0.99	1.01157	0.0143	0.4201
12	rs192203797	123165668	T	C	0.919	1.03045	0.0407	0.4614
12	rs78924778	123166300	T	G	0.92	1.03894	0.0714	0.5925
12	rs9788287	123155263	A	G	0.912	1.00060	0.0191	0.9748
12	chr12:123162899	123162899	CCCTT	C	0.985	0.97990	0.0178	0.2534
12	rs2649912	123193544	A	C	0.998	0.97404	0.0141	0.06118
12	rs76270247	123186610	A	G	0.765	0.98118	0.0258	0.4611
12	rs61955028	123190086	A	G	0.851	1.07519	0.058	0.2117
