## Supplemental Data 7 for "Metabolic Gating and the Evolution of Human Cognitive Plasticity: A Comparative Genomic Analysis": HCAR_3prime_cluster_top_SNPs.tsv

CHROM	ID	POS	A1	A2	FCAS	FCON	IMPINFO	BETA	SE	PVAL	NGT	DIRE	NCAS	NCON	NEFFDIV2
12	rs3741530	123469647	G	T	0.367	0.329	0.995	0.0720973808403835	0.008	2.777e-19	2	---	74776	101023	85057.37
12	rs55742290	123466111	C	T	0.37	0.331	0.992	0.0720043324830851	0.008	3.381e-19	3	---	74776	101023	85057.37
12	rs28755851	123486282	A	T	0.367	0.328	0.998	0.0717995956157747	0.008	4.155e-19	2	+++	74776	101023	85057.37
12	rs883562	123460719	C	G	0.366	0.328	0.996	0.0716972114610293	0.008	4.371e-19	3	+++	74776	101023	85057.37
12	rs3759115	123464279	T	C	0.366	0.328	0.996	0.0716972114610293	0.008	4.374e-19	23	+++	74776	101023	85057.37
12	rs884956	123460962	T	C	0.366	0.328	0.996	0.0716041258594429	0.008	4.799e-19	3	+++	74776	101023	85057.37
12	rs1984658	123483426	G	A	0.369	0.33	0.997	0.0716041258594429	0.008	4.945e-19	2	---	74776	101023	85057.37
12	rs7305511	123498253	G	T	0.37	0.331	0.995	0.0712968818820338	0.008	6.591e-19	4	---	74776	101023	85057.37
12	rs7135296	123476586	G	A	0.369	0.33	0.995	0.0712968818820338	0.008	6.751e-19	4	---	74776	101023	85057.37
12	rs7296418	123457619	C	T	0.322	0.305	0.991	0.0684994164246923	0.0079	6.028e-18	24	---	74776	101023	85057.37
12	rs61955214	123482424	T	C	0.383	0.349	0.977	0.0676960309526514	0.0079	1.299e-17	24	+++	74776	101023	85057.37
12	rs61955196	123451018	G	C	0.367	0.33	0.995	0.0684994164246923	0.008	1.497e-17	3	---	74776	101023	85057.37
12	rs4275659	123447928	T	C	0.363	0.325	0.995	0.0679016096105729	0.008	2.862e-17	81	+++	74776	101023	85057.37
12	rs937564	123477311	T	C	0.217	0.207	0.99	0.0645041455467373	0.009	9.673e-13	21	+++	74776	101023	85057.37
12	rs1463877	123473254	T	C	0.215	0.206	0.99	0.0645978943749456	0.0091	1.067e-12	13	+++	74776	101023	85057.37
12	rs883263	123485188	A	G	0.217	0.208	0.992	0.0632001258860912	0.009	2.582e-12	14	+++	74776	101023	85057.37
12	rs883563	123460823	A	G	0.228	0.217	0.988	0.0610010215573989	0.0089	8.785e-12	2	+++	74776	101023	85057.37
12	rs4148856	123450765	G	C	0.218	0.209	0.986	0.0577970987262168	0.0091	2.362e-10	2	---	74776	101023	85057.37
12	rs940904	123491572	G	A	0.265	0.256	0.975	0.0533985767246953	0.0085	4.271e-10	77	--+	74776	101023	85057.37
12	rs1568918	123469141	C	T	0.935	0.943	0.984	-0.0977010356236953	0.0158	6.231e-10	5	+--	74776	101023	85057.37
