## Supplemental Data 7 for "Metabolic Gating and the Evolution of Human Cognitive Plasticity: A Comparative Genomic Analysis": HCAR_5prime_cluster_top_SNPs.tsv

CHROM	ID	POS	A1	A2	FCAS	FCON	IMPINFO	BETA	SE	PVAL	NGT	DIRE	NCAS	NCON	NEFFDIV2
12	rs4758662	122924778	G	A	0.213	0.225	0.989	-0.0460962958929736	0.0089	2.529e-07	2	+++	74776	101023	85057.37
12	rs4758643	122924819	A	T	0.213	0.225	0.989	-0.0460020545617973	0.0089	2.679e-07	2	---	74776	101023	85057.37
12	rs34129612	122913657	T	C	0.214	0.226	0.995	-0.0458973523870375	0.0089	2.82e-07	2	---	74776	101023	85057.37
12	rs7135419	122911861	T	A	0.214	0.226	0.996	-0.0458973523870375	0.0089	2.874e-07	2	+++	74776	101023	85057.37
12	rs10773152	122910180	T	C	0.214	0.226	0.996	-0.0458031298018141	0.0089	3.023e-07	18	---	74776	101023	85057.37
12	rs10734918	122921512	A	C	0.214	0.226	0.992	-0.0456984484517478	0.0089	3.234e-07	2	---	74776	101023	85057.37
12	rs10744211	122931820	A	G	0.215	0.227	0.991	-0.0454995840713661	0.0089	3.534e-07	2	---	74776	101023	85057.37
12	rs11058209	122935945	A	G	0.214	0.226	0.992	-0.0449032281024259	0.0089	5.29e-07	2	---	74776	101023	85057.37
12	rs10744210	122931793	A	G	0.214	0.226	0.991	-0.04470452178448	0.0089	5.736e-07	2	---	74776	101023	85057.37
12	rs6489002	122929822	T	C	0.214	0.226	0.992	-0.04470452178448	0.0089	5.899e-07	4	---	74776	101023	85057.37
12	rs10744208	122931559	C	A	0.214	0.225	0.989	-0.04470452178448	0.0089	6.009e-07	2	+++	74776	101023	85057.37
12	rs10744209	122931568	G	A	0.214	0.225	0.989	-0.0442027026797326	0.0089	7.67e-07	2	+++	74776	101023	85057.37
12	rs10773167	122934001	C	T	0.211	0.224	0.992	-0.0437011352710986	0.009	1.179e-06	2	+++	74776	101023	85057.37
12	rs7970007	122931150	G	A	0.412	0.403	0.987	-0.0372969647443931	0.0077	1.366e-06	12	+++	74776	101023	85057.37
12	rs7398014	122943980	T	C	0.213	0.228	0.998	-0.0411970648503382	0.0089	3.712e-06	2	---	74776	101023	85057.37
12	rs10998	122989412	G	A	0.218	0.232	0.997	-0.0408949138454712	0.0089	4.254e-06	22	+++	74776	101023	85057.37
12	rs7978119	122933151	G	A	0.42	0.408	0.986	-0.0352956263947246	0.0078	5.206e-06	2	+-+	74776	101023	85057.37
12	rs1973463	122938003	A	G	0.224	0.231	0.99	-0.0403012967735257	0.0088	5.242e-06	2	---	74776	101023	85057.37
12	rs7959550	122915054	C	T	0.404	0.401	0.992	-0.0347985055426955	0.0076	5.257e-06	21	+++	74776	101023	85057.37
12	rs12314643	122917423	C	T	0.234	0.24	0.993	-0.0396976268585458	0.0087	5.54e-06	2	+++	74776	101023	85057.37
