## Supplemental Data 7 for "Metabolic Gating and the Evolution of Human Cognitive Plasticity: A Comparative Genomic Analysis": Split_HCAR_Archaic_Divergence.tsv

Locus	rsID	Risk_Allele	P_Value	EUR_Freq	AFR_Freq	EAS_Freq
5' HCAR2 (BHB Cooling Switch)	rs4758643	A	2.679e-07	0.237574552683897	0.119515885022693	0.148809523809524
5' HCAR2 (BHB Cooling Switch)	rs10773152	T	3.023e-07	0.237574552683897	0.120272314674735	0.148809523809524
5' HCAR2 (BHB Cooling Switch)	rs10734918	A	3.234e-07	0.237574552683897	0.119515885022693	0.148809523809524
5' HCAR2 (BHB Cooling Switch)	rs10744211	A	3.534e-07	0.237574552683897	0.136157337367625	0.148809523809524
5' HCAR2 (BHB Cooling Switch)	rs11058209	A	5.29e-07	0.237574552683897	0.127080181543116	0.148809523809524
5' HCAR2 (BHB Cooling Switch)	rs10744210	A	5.736e-07	0.237574552683897	0.126323751891074	0.148809523809524
5' HCAR2 (BHB Cooling Switch)	rs6489002	T	5.899e-07	0.237574552683897	0.126323751891074	0.148809523809524
5' HCAR2 (BHB Cooling Switch)	rs10744208	C	6.009e-07	0.237574552683897	0.126323751891074	0.148809523809524
5' HCAR2 (BHB Cooling Switch)	rs10744209	G	7.67e-07	0.237574552683897	0.123298033282905	0.148809523809524
5' HCAR2 (BHB Cooling Switch)	rs7398014	T	3.712e-06	0.24155069582505	0.0816944024205749	0.142857142857143
5' HCAR2 (BHB Cooling Switch)	rs7978119	G	5.206e-06	0.347912524850895	0.708774583963691	0.617063492063492
5' HCAR2 (BHB Cooling Switch)	rs1973463	A	5.242e-06	0.240556660039761	0.254916792738275	0.143849206349206
5' HCAR2 (BHB Cooling Switch)	rs7959550	C	5.257e-06	0.348906560636183	0.44856278366112	0.595238095238095
5' HCAR2 (BHB Cooling Switch)	rs12314643	C	5.54e-06	0.248508946322068	0.2821482602118	0.149801587301587
3' HCAR1 (Lactate Brake)	rs55742290	C	3.381e-19	0.308151093439364	0.940242057488654	0.356150793650794
3' HCAR1 (Lactate Brake)	rs884956	T	4.799e-19	0.308151093439364	0.939485627836611	0.336309523809524
3' HCAR1 (Lactate Brake)	rs1984658	G	4.945e-19	0.31013916500994	0.940242057488654	0.337301587301587
3' HCAR1 (Lactate Brake)	rs7305511	G	6.591e-19	0.311133200795229	0.940242057488654	0.336309523809524
3' HCAR1 (Lactate Brake)	rs7135296	G	6.751e-19	0.311133200795229	0.939485627836611	0.339285714285714
3' HCAR1 (Lactate Brake)	rs7296418	C	6.028e-18	0.305168986083499	0.33661119515885	0.333333333333333
3' HCAR1 (Lactate Brake)	rs61955214	T	1.299e-17	0.333996023856859	0.898638426626324	0.336309523809524
3' HCAR1 (Lactate Brake)	rs61955196	G	1.497e-17	0.31013916500994	0.940998487140696	0.322420634920635
3' HCAR1 (Lactate Brake)	rs4275659	T	2.862e-17	0.31013916500994	0.940998487140696	0.318452380952381
3' HCAR1 (Lactate Brake)	rs937564	T	9.673e-13	0.224652087475149	0.242057488653555	0.14781746031746
3' HCAR1 (Lactate Brake)	rs1463877	T	1.067e-12	0.224652087475149	0.220877458396369	0.145833333333333
3' HCAR1 (Lactate Brake)	rs883563	A	8.785e-12	0.232604373757455	0.264750378214826	0.165674603174603
3' HCAR1 (Lactate Brake)	rs4148856	G	2.362e-10	0.223658051689861	0.265506807866868	0.131944444444444
3' HCAR1 (Lactate Brake)	rs940904	G	4.271e-10	0.265407554671968	0.302571860816944	0.173611111111111
3' HCAR1 (Lactate Brake)	rs1568918	C	6.231e-10	0.956262425447316	0.989409984871407	0.83234126984127
CACNA1C (Calcium Grid)	rs11062161	T	1.9110000000000002e-21	0.634194831013916	0.773827534039334	0.944444444444444
CACNA1C (Calcium Grid)	rs1024582	A	3.681e-21	0.329025844930417	0.0665658093797277	0.0436507936507936
CACNA1C (Calcium Grid)	rs10774034	C	2.326e-20	0.63220675944334	0.653555219364599	0.94047619047619
CACNA1C (Calcium Grid)	rs10774036	C	2.775e-20	0.6779324055666	0.93267776096823	0.948412698412698
CACNA1C (Calcium Grid)	rs12423277	A	3.1570000000000004e-20	0.55765407554672	0.0748865355521936	0.614087301587302
CACNA1C (Calcium Grid)	rs12311439	A	3.692e-20	0.675944333996024	0.933434190620272	0.948412698412698
CACNA1C (Calcium Grid)	rs2239033	C	3.9590000000000003e-20	0.588469184890656	0.259455370650529	0.642857142857143
CACNA1C (Calcium Grid)	rs3794297	C	4.2750000000000005e-20	0.587475149105368	0.257942511346445	0.642857142857143
CACNA1C (Calcium Grid)	rs2283291	G	4.4540000000000005e-20	0.588469184890656	0.260211800302572	0.64484126984127
CACNA1C (Calcium Grid)	rs2238056	T	5.073e-20	0.55765407554672	0.0741301059001513	0.613095238095238
CACNA1C (Calcium Grid)	rs1860056	A	5.531e-20	0.55765407554672	0.065052950075643	0.614087301587302
CACNA1C (Calcium Grid)	rs34382810	A	6.384000000000001e-20	0.587475149105368	0.195158850226929	0.633928571428571
CACNA1C (Calcium Grid)	rs2239030	G	8.492000000000001e-20	0.588469184890656	0.257186081694402	0.642857142857143
CACNA1C (Calcium Grid)	rs11062170	G	9.122e-20	0.685884691848907	0.897881996974281	0.949404761904762
CACNA1C (Calcium Grid)	rs2007044	A	9.411000000000001e-20	0.634194831013916	0.171709531013616	0.672619047619048
GRIN2A (Glutamate)	rs9674103	T	1.131e-11	0.716699801192843	0.628593040847201	0.919642857142857
GRIN2A (Glutamate)	rs12934281	G	1.409e-11	0.710735586481113	0.497730711043873	0.919642857142857
GRIN2A (Glutamate)	rs9922678	G	2.718e-11	0.678926441351889	0.369894099848714	0.876984126984127
GRIN2A (Glutamate)	rs9926049	C	2.917e-11	0.679920477137177	0.372919818456883	0.875992063492063
GRIN2A (Glutamate)	rs1420045	C	2.98e-11	0.711729622266402	0.52874432677761	0.920634920634921
GRIN2A (Glutamate)	rs7184107	T	3.003e-11	0.710735586481113	0.430408472012103	0.918650793650794
GRIN2A (Glutamate)	rs35788173	C	3.205e-11	0.713717693836978	0.536308623298033	0.921626984126984
GRIN2A (Glutamate)	rs11649466	G	3.296e-11	0.710735586481113	0.661119515885023	0.919642857142857
GRIN2A (Glutamate)	rs8058276	C	3.501e-11	0.713717693836978	0.498487140695915	0.922619047619048
GRIN2A (Glutamate)	rs4327046	G	3.595e-11	0.679920477137177	0.425869894099849	0.876984126984127
GRIN2A (Glutamate)	rs9806806	C	3.647e-11	0.71272365805169	0.472768532526475	0.920634920634921
GRIN2A (Glutamate)	rs8058295	C	3.691e-11	0.713717693836978	0.498487140695915	0.923611111111111
GRIN2A (Glutamate)	rs11647877	C	3.791e-11	0.714711729622266	0.655824508320726	0.920634920634921
GRIN2A (Glutamate)	rs9926303	C	3.936e-11	0.679920477137177	0.374432677760968	0.876984126984127
GRIN2A (Glutamate)	rs7187984	G	4.215e-11	0.663021868787276	0.657337367624811	0.876984126984127
CACNB2 (The Calcium Channel Scaffold)	rs7893279	T	6.545e-16	0.892644135188867	0.96142208774584	0.913690476190476
CACNB2 (The Calcium Channel Scaffold)	rs4748468	G	1.671e-15	0.89662027833002	0.960665658093797	0.91468253968254
CACNB2 (The Calcium Channel Scaffold)	rs6482437	A	2.797e-15	0.104373757455268	0.00529500756429652	0.0367063492063492
CACNB2 (The Calcium Channel Scaffold)	rs7071123	G	2.81e-15	0.108349900596421	0.00529500756429652	0.0367063492063492
CACNB2 (The Calcium Channel Scaffold)	rs1325989	C	3.562e-15	0.892644135188867	0.973524962178517	0.913690476190476
CACNB2 (The Calcium Channel Scaffold)	rs12774837	C	4.452e-15	0.89662027833002	0.962178517397882	0.91468253968254
CACNB2 (The Calcium Channel Scaffold)	rs10764493	G	4.054e-14	0.106361829025845	0.131618759455371	0.0902777777777778
CACNB2 (The Calcium Channel Scaffold)	rs7923938	T	7.968e-14	0.891650099403579	0.880484114977307	0.91468253968254
CACNB2 (The Calcium Channel Scaffold)	rs4748467	A	1.213e-13	0.883697813121272	0.85249621785174	0.873015873015873
CACNB2 (The Calcium Channel Scaffold)	rs4748466	A	2.392e-13	0.884691848906561	0.965204236006051	0.87202380952381
CACNB2 (The Calcium Channel Scaffold)	rs10741059	G	4.315e-13	0.122266401590457	0.00680786686838124	0.0416666666666667
CACNB2 (The Calcium Channel Scaffold)	rs6482406	T	5.234e-13	0.121272365805169	0.0438729198184569	0.0615079365079365
CACNB2 (The Calcium Channel Scaffold)	rs10734056	G	5.694e-13	0.122266401590457	0.00680786686838124	0.0386904761904762
CACNB2 (The Calcium Channel Scaffold)	rs11014186	A	6.021e-13	0.121272365805169	0.105143721633888	0.0595238095238095
CACNB2 (The Calcium Channel Scaffold)	rs10741061	A	6.036e-13	0.122266401590457	0.010590015128593	0.0416666666666667
SNAP91 (The Synaptic Vesicle Driver)	rs217310	A	9.935e-11	0.556660039761431	0.797276853252648	0.573412698412698
SNAP91 (The Synaptic Vesicle Driver)	rs217311	C	1.07e-10	0.556660039761431	0.796520423600605	0.573412698412698
SNAP91 (The Synaptic Vesicle Driver)	rs217342	T	1.359e-10	0.556660039761431	0.777609682299546	0.577380952380952
SNAP91 (The Synaptic Vesicle Driver)	rs3798867	C	1.501e-10	0.556660039761431	0.777609682299546	0.575396825396825
SNAP91 (The Synaptic Vesicle Driver)	rs217291	T	1.703e-10	0.555666003976143	0.757186081694402	0.572420634920635
SNAP91 (The Synaptic Vesicle Driver)	rs217308	T	1.83e-10	0.555666003976143	0.777609682299546	0.572420634920635
SNAP91 (The Synaptic Vesicle Driver)	rs217295	C	2.247e-10	0.556660039761431	0.791225416036309	0.572420634920635
SNAP91 (The Synaptic Vesicle Driver)	rs217289	G	2.299e-10	0.554671968190855	0.851739788199697	0.574404761904762
SNAP91 (The Synaptic Vesicle Driver)	rs217336	C	2.396e-10	0.555666003976143	0.838880484114977	0.577380952380952
SNAP91 (The Synaptic Vesicle Driver)	rs217339	C	2.598e-10	0.556660039761431	0.838880484114977	0.577380952380952
SNAP91 (The Synaptic Vesicle Driver)	rs217323	G	2.647e-10	0.556660039761431	0.838880484114977	0.575396825396825
SNAP91 (The Synaptic Vesicle Driver)	rs217287	C	3.211e-10	0.555666003976143	0.851739788199697	0.573412698412698
SNAP91 (The Synaptic Vesicle Driver)	rs217331	G	3.621e-10	0.555666003976143	0.834341906202723	0.574404761904762
SNAP91 (The Synaptic Vesicle Driver)	rs3798869	G	3.762e-10	0.556660039761431	0.816944024205749	0.576388888888889
SNAP91 (The Synaptic Vesicle Driver)	rs217322	C	3.765e-10	0.556660039761431	0.821482602118003	0.575396825396825
FOXP2 (The Linguistic/Symbolic Coordinator)	rs4727799	C	0.0001331	0.392644135188867	0.0181543116490166	0.0535714285714286
FOXP2 (The Linguistic/Symbolic Coordinator)	rs9969232	G	0.0001369	0.393638170974155	0.0181543116490166	0.0595238095238095
FOXP2 (The Linguistic/Symbolic Coordinator)	rs12155328	T	0.0001746	0.506958250497018	0.968229954614221	0.994047619047619
FOXP2 (The Linguistic/Symbolic Coordinator)	rs12705966	A	0.0001974	0.628230616302187	0.981089258698941	0.98015873015873
FOXP2 (The Linguistic/Symbolic Coordinator)	rs4730623	C	0.0002201	0.497017892644135	0.968229954614221	0.994047619047619
FOXP2 (The Linguistic/Symbolic Coordinator)	rs2045292	T	0.0002823	0.628230616302187	0.950832072617247	0.979166666666667
FOXP2 (The Linguistic/Symbolic Coordinator)	rs77221237	A	0.0005137	0.97117296222664	0.997730711043873	1.0
FOXP2 (The Linguistic/Symbolic Coordinator)	rs2245190	C	0.0005261	0.860834990059642	0.811649016641452	0.544642857142857
FOXP2 (The Linguistic/Symbolic Coordinator)	rs17371272	A	0.0008674	0.945328031809145	0.996217851739788	1.0
FOXP2 (The Linguistic/Symbolic Coordinator)	rs66571810	T	0.000959	0.578528827037773	0.977307110438729	0.938492063492063
FOXP2 (The Linguistic/Symbolic Coordinator)	rs7797335	T	0.0009626	0.374751491053678	0.149016641452345	0.0198412698412698
FOXP2 (The Linguistic/Symbolic Coordinator)	rs1229761	C	0.001036	0.375745526838966	0.149016641452345	0.0198412698412698
FOXP2 (The Linguistic/Symbolic Coordinator)	rs12537376	A	0.001228	0.576540755467197	0.975794251134644	0.938492063492063
FOXP2 (The Linguistic/Symbolic Coordinator)	rs11771168	C	0.001553	0.750497017892644	0.881240544629349	0.768849206349206
FOXP2 (The Linguistic/Symbolic Coordinator)	rs17136770	C	0.001594	0.915506958250497	0.978819969742814	0.671626984126984
BDNF (The Miracle-Gro of the Brain)	rs7483762	G	1.341e-07	0.780318091451292	0.838880484114977	0.553571428571429
BDNF (The Miracle-Gro of the Brain)	rs4923460	G	1.365e-07	0.780318091451292	0.838124054462935	0.555555555555556
BDNF (The Miracle-Gro of the Brain)	rs4923461	A	1.504e-07	0.780318091451292	0.838124054462935	0.555555555555556
BDNF (The Miracle-Gro of the Brain)	rs11030104	A	3.68e-07	0.779324055666004	0.981089258698941	0.510912698412698
BDNF (The Miracle-Gro of the Brain)	rs4923464	C	4.142e-07	0.777335984095427	0.949319213313162	0.510912698412698
BDNF (The Miracle-Gro of the Brain)	rs11030099	C	4.938e-07	0.778330019880716	0.950075642965204	0.52281746031746
BDNF (The Miracle-Gro of the Brain)	rs11030100	G	5.093e-07	0.778330019880716	0.950075642965204	0.523809523809524
BDNF (The Miracle-Gro of the Brain)	rs925947	G	5.909e-07	0.778330019880716	0.950832072617247	0.518849206349206
BDNF (The Miracle-Gro of the Brain)	rs12419948	T	6.219e-07	0.778330019880716	0.949319213313162	0.518849206349206
BDNF (The Miracle-Gro of the Brain)	rs16917204	G	6.262e-07	0.778330019880716	0.950075642965204	0.518849206349206
BDNF (The Miracle-Gro of the Brain)	rs10501087	T	6.462e-07	0.778330019880716	0.949319213313162	0.518849206349206
BDNF (The Miracle-Gro of the Brain)	rs4923463	A	6.929e-07	0.778330019880716	0.949319213313162	0.518849206349206
BDNF (The Miracle-Gro of the Brain)	rs6265	C	7.89e-07	0.803180914512923	0.989409984871407	0.511904761904762
BDNF (The Miracle-Gro of the Brain)	rs16917237	G	8.376e-07	0.779324055666004	0.980332829046899	0.509920634920635
BDNF (The Miracle-Gro of the Brain)	rs35038967	T	8.428e-07	0.779324055666004	0.980332829046899	0.509920634920635
PDHB (The Glycolytic Bottleneck)	rs13080668	T	3.185e-10	0.703777335984095	0.936459909228442	0.717261904761905
PDHB (The Glycolytic Bottleneck)	rs2358740	G	1.268e-09	0.692842942345924	0.978063540090772	0.717261904761905
PDHB (The Glycolytic Bottleneck)	rs545580	T	7.284e-08	0.553677932405567	0.233736762481089	0.624007936507937
PDHB (The Glycolytic Bottleneck)	rs71301827	T	7.42e-08	0.654075546719682	0.965960665658094	0.723214285714286
PDHB (The Glycolytic Bottleneck)	rs11714096	G	1.057e-07	0.651093439363817	0.918305597579425	0.721230158730159
PDHB (The Glycolytic Bottleneck)	rs9942027	C	1.095e-07	0.651093439363817	0.91981845688351	0.721230158730159
PDHB (The Glycolytic Bottleneck)	rs4687725	C	1.229e-07	0.651093439363817	0.91981845688351	0.721230158730159
PDHB (The Glycolytic Bottleneck)	rs13090627	C	1.235e-07	0.651093439363817	0.91981845688351	0.721230158730159
PDHB (The Glycolytic Bottleneck)	rs79193219	G	1.242e-07	0.651093439363817	0.91981845688351	0.721230158730159
PDHB (The Glycolytic Bottleneck)	rs495024	G	1.902e-06	0.234592445328032	0.111195158850227	0.411706349206349
PDHB (The Glycolytic Bottleneck)	rs552486	A	3.642e-06	0.786282306163022	0.953857791225416	0.577380952380952
PDHB (The Glycolytic Bottleneck)	rs4687578	A	3.675e-06	0.234592445328032	0.0574886535552194	0.420634920634921
PDHB (The Glycolytic Bottleneck)	rs542739	C	3.776e-06	0.234592445328032	0.232980332829047	0.41765873015873
PDHB (The Glycolytic Bottleneck)	rs35777100	C	4.011e-06	0.487077534791252	0.899394856278366	0.652777777777778
PDHB (The Glycolytic Bottleneck)	rs76497270	C	4.247e-06	0.487077534791252	0.899394856278366	0.652777777777778
DRD2 (Dopamine Receptor D2)	rs7948028	A	2.194e-14	0.636182902584493	0.919062027231467	0.972222222222222
DRD2 (Dopamine Receptor D2)	rs61902807	T	2.212e-14	0.63817097415507	0.918305597579425	0.972222222222222
DRD2 (Dopamine Receptor D2)	rs7110440	C	2.318e-14	0.63817097415507	0.918305597579425	0.972222222222222
DRD2 (Dopamine Receptor D2)	rs61902787	C	2.329e-14	0.637176938369781	0.919062027231467	0.972222222222222
DRD2 (Dopamine Receptor D2)	rs11601054	G	3.129e-14	0.63817097415507	0.918305597579425	0.972222222222222
DRD2 (Dopamine Receptor D2)	rs4630328	G	4.335e-14	0.63817097415507	0.920574886535552	0.972222222222222
DRD2 (Dopamine Receptor D2)	rs4337071	C	5.755e-14	0.637176938369781	0.91981845688351	0.972222222222222
DRD2 (Dopamine Receptor D2)	rs17601612	G	2.043e-13	0.627236580516899	0.917549167927383	0.970238095238095
DRD2 (Dopamine Receptor D2)	rs17529477	G	1.358e-11	0.675944333996024	0.915279878971256	0.959325396825397
DRD2 (Dopamine Receptor D2)	rs4245146	T	2.595e-07	0.45427435387674	0.745839636913767	0.186507936507937
DRD2 (Dopamine Receptor D2)	rs4245147	C	2.801e-07	0.456262425447316	0.747352496217852	0.1875
DRD2 (Dopamine Receptor D2)	rs4274224	G	5.737e-07	0.455268389662028	0.721633888048411	0.1875
DRD2 (Dopamine Receptor D2)	rs4936271	T	6.307e-07	0.452286282306163	0.67624810892587	0.1875
DRD2 (Dopamine Receptor D2)	rs4936272	T	6.455e-07	0.452286282306163	0.67624810892587	0.1875
DRD2 (Dopamine Receptor D2)	rs7131056	A	9.37e-07	0.417495029821074	0.669440242057489	0.421626984126984
